# Parallel siRNA screens to identify kinase and phosphatase modulators of NF-κB activity following DNA damage

**DOI:** 10.1101/866061

**Authors:** Alexandros Sfikas, Peter Banks, Ling-I Su, George Schlossmacher, Neil D Perkins, Adrian I Yemm

**Affiliations:** Institute for Cell and Molecular Biosciences, Newcastle University, UK

## Abstract

DNA damage, such as that experienced by people undergoing chemotherapy, can directly activate NF-κB signalling which in turn can lead to resistance to genotoxic stress. NF-κB signalling is highly regulated by phosphorylation, but the enzymes required for these processes remain largely unknown. Identifying those enzymes responsible for regulating NF-κB activity may yield attractive targets for new clinical therapies, as well as provide the basis for better understanding of signalling network crosstalk. Here we present datasets from two independent RNAi screens using a stable NF-κB reporter U2OS cell line with the aim of identifying enzymes that alter NF-κB activity in response to DNA damage following etoposide and ionising radiation treatments. Although we observed high internal validity and specificity to NF-κB modulation within the screens, there was a striking dissimilarity between the results of the two different screens. These data therefore provide a cautionary lesson regarding the use of RNAi screening but also provide new candidates for kinase and phosphatase regulation of NF-κB activity in response to genotoxic stress.
