## Supplemental Data 1 for "Parallel siRNA screens to identify kinase and phosphatase modulators of NF-κB activity following DNA damage"

### Sheet: INFO
This data record is to detail the summary values for calculating Z scores from raw data sets.
Each experiment consists of multiple plates with each plate consisting of a set list of siRNA.
Each plate has at least 4 independent repeats.
To calculate Z scores you require plate median and MAD for each plate and repeat.
Z Scores therefore have been calculated utilising plate medians and MAD from each repeat for each separate plate. This is too allow for experimental variability.

### Sheet: DATA_RECORD_1
siRNA_Screen	No_siRNA	Experiment	Plate_No	Repeat_No	Plate_Median	Plate_Log10_Median	Plate_Log10_MAD
Dharmacon	281	Media	2	1	1050	3.02119	0.105591
Dharmacon	281	Media	2	2	928	2.96755	0.119359
Dharmacon	281	Media	2	3	354	2.549	0.109671
Dharmacon	281	Media	2	4	374	2.57287	0.127267
Dharmacon	281	Media	3	1	703	2.84696	0.14604
Dharmacon	281	Media	3	2	382	2.58206	0.175523
Dharmacon	281	Media	3	3	620	2.79239	0.191419
Dharmacon	281	Media	3	4	649	2.81224	0.155189
Dharmacon	281	Media	4	1	724	2.85974	0.121173
Dharmacon	281	Media	4	2	755	2.87795	0.119792
Dharmacon	281	Media	4	3	318	2.50243	0.104487
Dharmacon	281	TNFa	2	1	6469	3.81084	0.0826458
Dharmacon	281	TNFa	2	2	15282	4.18418	0.0848449
Dharmacon	281	TNFa	2	3	7366	3.86723	0.098957
Dharmacon	281	TNFa	2	4	13989	4.14579	0.069216
Dharmacon	281	TNFa	3	1	12888	4.11019	0.0624435
Dharmacon	281	TNFa	3	2	13232	4.12163	0.0854359
Dharmacon	281	TNFa	3	3	6915	3.83979	0.0765038
Dharmacon	281	TNFa	3	4	6160	3.78958	0.104108
Dharmacon	281	TNFa	4	1	11304	4.05323	0.0817732
Dharmacon	281	TNFa	4	2	16580	4.21958	0.0601965
Dharmacon	281	TNFa	4	3	7311	3.86398	0.0936784
Dharmacon	281	TNFa	4	4	7460	3.87274	0.0763727
Dharmacon	281	DMSO	2	1	703	2.84696	0.129395
Dharmacon	281	DMSO	2	2	521	2.71684	0.147673
Dharmacon	281	DMSO	2	3	373	2.57171	0.174925
Dharmacon	281	DMSO	2	4	570	2.75587	0.122406
Dharmacon	281	DMSO	3	1	366	2.56348	0.154189
Dharmacon	281	DMSO	3	2	422	2.62531	0.147742
Dharmacon	281	DMSO	3	3	687	2.83696	0.136253
Dharmacon	281	DMSO	3	4	607	2.78319	0.126133
Dharmacon	281	DMSO	4	1	215	2.33244	0.179445
Dharmacon	281	DMSO	4	2	992	2.99651	0.146478
Dharmacon	281	DMSO	4	3	216	2.33445	0.167136
Dharmacon	281	DMSO	4	4	346	2.53908	0.132536
Dharmacon	281	DMSO	5	1	729	2.86273	0.110862
Dharmacon	281	DMSO	5	2	689	2.83822	0.178396
Dharmacon	281	DMSO	5	3	705	2.84819	0.232077
Dharmacon	281	DMSO	5	4	1130	3.05308	0.109187
Dharmacon	281	Etoposide	2	1	3803	3.58013	0.124216
Dharmacon	281	Etoposide	2	2	3607	3.55715	0.105667
Dharmacon	281	Etoposide	2	3	3332	3.5227	0.127991
Dharmacon	281	Etoposide	2	4	2742	3.43807	0.178474
Dharmacon	281	Etoposide	3	1	5040	3.70243	0.105443
Dharmacon	281	Etoposide	3	2	2809	3.44855	0.159974
Dharmacon	281	Etoposide	3	3	3805	3.58035	0.112747
Dharmacon	281	Etoposide	3	4	2256	3.35334	0.147053
Dharmacon	281	Etoposide	4	1	3283	3.51627	0.179386
Dharmacon	281	Etoposide	4	2	4822	3.68323	0.096874
Dharmacon	281	Etoposide	4	3	3038	3.48259	0.128287
Dharmacon	281	Etoposide	4	4	3760	3.57519	0.134121
Dharmacon	281	Etoposide	5	1	2586	3.41263	0.108117
Dharmacon	281	Etoposide	5	2	4371	3.64058	0.104022
Dharmacon	281	Etoposide	5	3	3001	3.47727	0.119522
Dharmacon	281	Etoposide	5	4	4242	3.62757	0.0616494
Dharmacon	281	NON_IRR	2	1	602	2.7796	0.199496
Dharmacon	281	NON_IRR	2	2	466	2.66839	0.143341
Dharmacon	281	NON_IRR	2	3	1189	3.07518	0.109226
Dharmacon	281	NON_IRR	2	4	2434	3.38632	0.225552
Dharmacon	281	NON_IRR	3	1	938	2.9722	0.106507
Dharmacon	281	NON_IRR	3	2	789	2.89708	0.169536
Dharmacon	281	NON_IRR	3	3	2088	3.31973	0.169896
Dharmacon	281	NON_IRR	3	4	1747	3.24229	0.216168
Dharmacon	281	NON_IRR	4	1	2740	3.43775	0.222377
Dharmacon	281	NON_IRR	4	2	1646	3.21643	0.173068
Dharmacon	281	NON_IRR	4	3	1617	3.20871	0.168414
Dharmacon	281	NON_IRR	4	4	1166	3.0667	0.227327
Dharmacon	281	NON_IRR	5	1	839	2.92376	0.144424
Dharmacon	281	NON_IRR	5	2	1093	3.03862	0.101888
Dharmacon	281	NON_IRR	5	3	1431	3.15564	0.0808976
Dharmacon	281	NON_IRR	5	4	1703	3.23121	0.113612
Dharmacon	281	IRR	2	1	5336	3.72722	0.2231
Dharmacon	281	IRR	2	2	5142	3.71113	0.156335
Dharmacon	281	IRR	2	3	19990	4.30081	0.0871357
Dharmacon	281	IRR	2	4	9847	3.9933	0.164364
Dharmacon	281	IRR	3	1	4920	3.69197	0.0923668
Dharmacon	281	IRR	3	2	4578	3.66068	0.149758
Dharmacon	281	IRR	3	3	14150	4.15076	0.205097
Dharmacon	281	IRR	3	4	11456	4.05903	0.111082
Dharmacon	281	IRR	4	1	15208	4.18207	0.159644
Dharmacon	281	IRR	4	2	16444	4.21601	0.237918
Dharmacon	281	IRR	4	3	12944	4.11207	0.148551
Dharmacon	281	IRR	4	4	23374	4.36873	0.211188
Dharmacon	281	IRR	5	1	2654	3.4239	0.193833
Dharmacon	281	IRR	5	2	5205	3.71642	0.103649
Dharmacon	281	IRR	5	3	9327	3.96974	0.0707417
Dharmacon	281	IRR	5	4	10788	4.03294	0.0660018
Sigma	202	Media	30	1	1236	3.09202	0.151502
Sigma	136	Media	30	2	508	2.70581	0.779628
Sigma	269	Media	30	3	582	2.76492	0.188582
Sigma	269	Media	30	5	680	2.83251	0.0450484
Sigma	269	Media	30	6	543	2.7348	0.0874169
Sigma	270	Media	31	1	2022	3.30578	0.117133
Sigma	270	Media	31	2	2006	3.30233	0.093215
Sigma	270	Media	31	3	2236.5	3.34957	0.0924838
Sigma	270	Media	31	4	2113.5	3.325	0.146069
Sigma	180	Media	32	1	1282	3.10789	0.0536298
Sigma	180	Media	32	2	1285	3.1089	0.0905273
Sigma	180	Media	32	3	1292.5	3.11143	0.0454495
Sigma	180	Media	32	4	1101.5	3.04198	0.0529797
Sigma	269	TNFa	30	1	133704	5.12614	0.0574927
Sigma	269	TNFa	30	3	71811	4.85619	0.0995352
Sigma	269	TNFa	30	4	108159	5.03406	0.0596426
Sigma	269	TNFa	30	5	61631	4.7898	0.0248837
Sigma	269	TNFa	30	6	49324	4.69306	0.038466
Sigma	270	TNFa	31	1	204044	5.30972	0.0607916
Sigma	270	TNFa	31	2	128388	5.10853	0.0994936
Sigma	270	TNFa	31	3	244285	5.3879	0.0863912
Sigma	270	TNFa	31	4	222658	5.34764	0.071949
Sigma	180	TNFa	32	1	109388	5.03897	0.0314992
Sigma	180	TNFa	32	2	69879.5	4.84435	0.0571957
Sigma	180	TNFa	32	3	70556	4.84853	0.0419456
Sigma	180	TNFa	32	4	75550	4.87823	0.0411749
Sigma	269	DMSO	30	1	1062	3.02612	0.14355
Sigma	269	DMSO	30	2	1147	3.05956	0.151615
Sigma	269	DMSO	30	3	1311	3.1176	0.164112
Sigma	269	DMSO	30	4	1695	3.22917	0.10246
Sigma	270	DMSO	31	1	1096.5	3.04001	0.132965
Sigma	270	DMSO	31	2	746.5	2.87303	0.253484
Sigma	203	DMSO	31	3	4548	3.65782	0.153492
Sigma	270	DMSO	31	4	3628.5	3.55973	0.205821
Sigma	180	DMSO	32	1	2422.5	3.38426	0.0876433
Sigma	180	DMSO	32	2	2943	3.46879	0.0906368
Sigma	180	DMSO	32	3	3089.5	3.48989	0.0726476
Sigma	180	DMSO	32	4	2629.5	3.41987	0.0946187
Sigma	269	Etoposide	30	1	9784	3.99052	0.102337
Sigma	269	Etoposide	30	2	7490	3.87448	0.0926448
Sigma	269	Etoposide	30	3	10574	4.02424	0.0806573
Sigma	269	Etoposide	30	4	9744	3.98874	0.0832112
Sigma	270	Etoposide	31	1	12208.5	4.08666	0.150149
Sigma	270	Etoposide	31	2	10178.5	4.00768	0.151332
Sigma	270	Etoposide	31	3	25903	4.41335	0.107161
Sigma	270	Etoposide	31	4	17616	4.24591	0.116185
Sigma	180	Etoposide	32	1	6298.5	3.79924	0.0947904
Sigma	180	Etoposide	32	2	7817	3.89304	0.0662293
Sigma	180	Etoposide	32	3	7735.5	3.88849	0.0791065
Sigma	180	Etoposide	32	4	11210.5	4.04962	0.0724482
Sigma	269	NON_IRR	30	1	1981	3.29688	0.197548
Sigma	269	NON_IRR	30	2	1489	3.17289	0.125231
Sigma	202	NON_IRR	30	3	1952.5	3.29059	0.348084
Sigma	202	NON_IRR	30	4	2352.5	3.37153	0.213823
Sigma	269	NON_IRR	30	5	501	2.69984	0.0913117
Sigma	269	NON_IRR	30	6	553	2.74273	0.0543053
Sigma	203	NON_IRR	31	1	1185	3.07372	0.208899
Sigma	203	NON_IRR	31	2	918	2.96284	0.266022
Sigma	203	NON_IRR	31	3	624	2.79518	0.214266
Sigma	270	NON_IRR	31	5	1629.5	3.21205	0.0434091
Sigma	270	NON_IRR	31	6	1722.5	3.23616	0.0818872
Sigma	180	NON_IRR	32	1	1871.5	3.27219	0.122963
Sigma	180	NON_IRR	32	2	2409.05	3.38185	0.0979218
Sigma	180	NON_IRR	32	3	1067.5	3.02837	0.0543172
Sigma	180	NON_IRR	32	4	1253	3.09795	0.0419922
Sigma	269	IRR	30	1	9679	3.98583	0.132335
Sigma	269	IRR	30	2	8447	3.9267	0.153346
Sigma	203	IRR	30	3	7412	3.86994	0.20888
Sigma	202	IRR	30	4	8814	3.94517	0.184444
Sigma	269	IRR	30	5	4466	3.64992	0.0518946
Sigma	269	IRR	30	6	6339	3.80202	0.051281
Sigma	203	IRR	31	1	9299	3.96844	0.139471
Sigma	203	IRR	31	3	7324	3.86475	0.136574
Sigma	203	IRR	31	4	5534	3.74304	0.146442
Sigma	270	IRR	31	5	10974.5	4.04038	0.0349108
Sigma	270	IRR	31	6	9162	3.96199	0.0454648
Sigma	180	IRR	32	1	10471	4.01999	0.0848711
Sigma	180	IRR	32	2	10819	4.03419	0.0804602
Sigma	180	IRR	32	3	6763.5	3.83017	0.0809623
Sigma	180	IRR	32	4	5758.5	3.76031	0.0487246
