## Supplemental Data 2 for "Parallel siRNA screens to identify kinase and phosphatase modulators of NF-κB activity following DNA damage"

### Sheet: Sheet1
AcNumber	Gene	Plate	Row	Column
NM_014911	AAK1	3	6	7
NM_001080395	AATK	4	4	21
NM_005157	ABL1	3	4	16
NM_005158	ABL2	2	8	10
NM_000789	ACE	5	13	18
NM_001040649	ACP1	5	10	7
NM_001610	ACP2	5	3	14
NM_001611	ACP5	5	6	17
NM_016361	ACP6	5	4	20
NM_001099	ACPP	5	7	16
NM_033068	ACPT	5	10	12
NM_001105	ACVR1	3	8	18
NM_004302	ACVR1B	3	6	15
NM_001111033	ACVR1C	3	6	13
NM_001616	ACVR2	3	7	6
NM_001106	ACVR2B	3	10	5
NM_001077401	ACVRL1	2	8	3
NM_145004	ADAM32	5	15	3
NM_003817	ADAM7	5	14	19
NM_014479	ADAMDEC1	5	15	15
NM_052866	ADAMTSL1	5	13	10
NM_020421	ADCK1	3	4	3
NM_052853	ADCK2	3	11	15
NM_024876	ADCK4	3	9	20
NM_174922	ADCK5	3	13	4
NM_001123	ADK	2	8	8
NM_007264	ADMR	2	6	18
NM_031284	ADP-GK	2	15	5
NM_000679	ADRA1B	2	2	14
NM_000678	ADRA1D	2	4	3
NM_000681	ADRA2A	2	6	8
NM_000682	ADRA2B	2	3	5
NM_000683	ADRA2C	2	2	18
NM_000024	ADRB2	2	4	7
NM_000025	ADRB3	2	2	6
NM_001619	ADRBK1	3	15	12
NM_005160	ADRBK2	3	11	11
NM_000686	AGTR2	2	2	13
NM_012301	AIP1	3	4	14
NM_000476	AK1	2	12	15
NM_001625	AK2	4	14	6
NM_013410	AK3	3	10	8
NM_016282	AK3L1	4	12	6
NM_012093	AK5	4	2	13
NM_152327	AK7	2	13	8
NM_001014431	AKT1	2	12	18
NM_001626	AKT2	3	4	22
NM_005465	AKT3	3	5	21
NM_004304	ALK	4	3	18
NM_001631	ALPI	5	6	13
NM_000478	ALPL	5	2	5
NM_001632	ALPP	5	8	10
NM_031313	ALPPL2	4	15	4
NM_018571	ALS2CR2	2	8	4
NM_139158	ALS2CR7	2	14	10
NM_020547	AMHR2	4	13	7
NM_178510	ANKK1	2	11	12
NM_020639	ANKRD3	3	2	14
NM_181869	APAF1	5	15	14
NM_001654	ARAF1	3	10	16
NM_014840	ARK5	3	15	7
NM_006716	ASK	3	11	18
NM_138292	ATM	2	10	4
NM_001184	ATR	4	4	18
NM_198437	AURKA	3	7	13
NM_004217	AURKB	3	9	19
NM_001015879	AURKC	2	12	11
NM_000706	AVPR1A	2	5	22
NM_001699	AXL	3	2	12
NM_138973	BACE1	5	14	20
NM_001702	BAI1	2	4	4
NM_004742	BAIAP1	4	6	11
NM_005881	BCKDK	2	15	12
NM_021574	BCR	3	10	18
NM_000623	BDKRB2	2	6	9
NM_001715	BLK	2	15	18
NM_017593	BMP2K	2	14	16
NM_004329	BMPR1A	4	7	4
NM_001203	BMPR1B	2	10	12
NM_001204	BMPR2	3	13	11
NM_001721	BMX	4	7	22
NM_001724	BPGM	5	12	6
NM_006085	BPNT1	5	6	15
NM_004333	BRAF	4	13	6
NM_001113182	BRD2	3	5	18
NM_007371	BRD3	2	8	15
NM_014299	BRD4	4	2	5
NM_001726	BRDT	4	8	19
NM_001727	BRS3	2	5	15
NM_000061	BTK	3	2	13
NM_004336	BUB1	3	2	3
NM_001211	BUB1B	3	13	10
NM_153336	C10ORF89	4	14	5
NM_174944	C14ORF20	4	9	8
NM_022458	C7ORF2	2	9	12
NM_022755	C9ORF12	3	8	13
NM_032728	C9ORF67	5	7	7
NM_153710	C9ORF96	4	13	15
NM_001742	CALCR	2	7	11
NM_006888	CALM1	2	11	20
NM_001743	CALM2	4	12	3
NM_005184	CALM3	2	11	15
NM_003656	CAMK1	3	6	19
NM_020397	CAMK1D	4	5	22
NM_020439	CAMK1G	3	4	8
NM_015981	CAMK2A	4	4	20
NM_172084	CAMK2B	2	7	22
NM_001221	CAMK2D	2	10	17
NM_001222	CAMK2G	2	14	3
NM_001744	CAMK4	4	8	8
NM_018584	CAMKIINALPHA	2	14	15
NM_172207	CAMKK1	3	7	14
NM_172215	CAMKK2	2	14	11
NM_001748	CAPN2	5	13	22
NM_001003962	CAPNS1	5	14	22
NM_013276	CARKL	2	8	6
NM_003688	CASK	3	14	4
NM_001225	CASP4	5	15	11
NM_005508	CCR4	2	6	19
NM_001838	CCR7	2	2	10
NM_012119	CCRK	3	2	4
NM_016557	CCRL1	2	7	7
NM_030911	CDADC1	3	5	17
NM_033312	CDC14A	5	13	15
NM_001077181	CDC14B	5	8	11
NM_001786	CDC2	2	9	3
NM_201567	CDC25A	4	15	19
NM_004358	CDC25B	5	7	11
NM_022809	CDC25C	5	2	21
NM_033487	CDC2L1	3	6	16
NM_033529	CDC2L2	3	6	10
NM_031267	CDC2L5	4	3	16
NM_014826	CDC42BPA	3	9	11
NM_006035	CDC42BPB	3	2	18
NM_003503	CDC7	2	13	22
NM_052987	CDK10	3	15	14
NM_015076	CDK11	4	5	5
NM_001798	CDK2	4	11	18
NM_001258	CDK3	4	13	22
NM_000075	CDK4	3	4	13
NM_004935	CDK5	3	9	18
NM_003885	CDK5R1	4	2	17
NM_003936	CDK5R2	3	7	22
NM_001259	CDK6	4	2	21
NM_001799	CDK7	3	13	16
NM_001260	CDK8	3	4	7
NM_001261	CDK9	4	6	4
NM_004196	CDKL1	4	4	17
NM_003948	CDKL2	4	11	10
NM_016508	CDKL3	2	8	16
NM_001009565	CDKL4	3	13	3
NM_001037343	CDKL5	2	11	19
NM_000389	CDKN1A	3	15	16
NM_004064	CDKN1B	3	12	7
NM_000076	CDKN1C	4	6	15
NM_004936	CDKN2B	4	13	11
NM_001262	CDKN2C	3	5	20
NM_079421	CDKN2D	4	2	4
NM_005192	CDKN3	5	5	11
NM_022766	CERK	3	12	18
NM_001274	CHEK1	3	6	6
NM_145862	CHEK2	4	9	14
NM_212469	CHKA	4	7	14
NM_005198	CHKB	4	12	22
NM_000741	CHRM4	2	3	7
NM_001278	CHUK	4	9	4
NM_006383	CIB2	3	6	5
NM_003613	CILP	5	4	18
NM_007174	CIT	3	12	22
NM_001823	CKB	2	8	22
NM_001824	CKM	4	12	9
NM_020990	CKMT1B	2	14	4
NM_001099735	CKMT2	3	7	21
NM_001826	CKS1B	2	14	14
NM_001827	CKS2	2	10	9
NM_004071	CLK1	2	12	19
NM_003993	CLK2	3	15	17
NM_001292	CLK3	4	10	7
NM_020666	CLK4	4	8	3
NM_004072	CMKLR1	2	6	12
NM_001841	CNR2	2	4	5
NM_025233	COASY	2	7	12
NM_005713	COL4A3BP	4	3	14
NM_012071	COMMD3	4	6	18
NM_001873	CPE	5	15	12
NM_003909	CPNE3	3	6	17
NM_019609	CPXM	5	14	9
NM_016441	CRIM1	2	9	13
NM_015083	CRK7	3	12	5
NM_005207	CRKL	4	6	8
NM_005211	CSF1R	3	3	14
NM_004383	CSK	3	11	7
NM_001892	CSNK1A1	4	8	9
NM_145203	CSNK1A1L	3	14	11
NM_001893	CSNK1D	3	11	8
NM_001894	CSNK1E	3	2	19
NM_022048	CSNK1G1	2	12	14
NM_001319	CSNK1G2	2	11	9
NM_001044722	CSNK1G3	2	10	7
NM_177560	CSNK2A1	4	6	22
NM_001896	CSNK2A2	3	10	10
NM_001320	CSNK2B	4	5	8
NM_048368	CTDP1	5	2	8
NM_021198	CTDSP1	4	15	13
NM_005730	CTDSP2	5	7	6
NM_001908	CTSB	5	14	8
NM_001911	CTSG	5	14	17
NM_148979	CTSH	5	15	19
NM_006564	CXCR6	2	7	19
NM_006639	CYSLTR1	2	6	10
NM_004938	DAPK1	3	3	4
NM_014326	DAPK2	3	10	15
NM_001348	DAPK3	3	12	11
NM_004734	DCAMKL1	4	14	9
NM_000788	DCK	3	10	20
NM_013994	DDR1	4	9	7
NM_006182	DDR2	3	10	13
NM_201554	DGKA	3	8	11
NM_004080	DGKB	2	13	18
NM_003648	DGKD	4	12	16
NM_001080745	DGKG	2	15	6
NM_152910	DGKH	4	4	9
NM_004717	DGKI	3	11	5
NM_001013742	DGKK	2	15	20
NM_001347	DGKQ	3	4	17
NM_080918	DGUOK	3	15	11
NM_021044	DHH	5	15	10
NM_001099436	DKFZP434C131	4	10	8
NM_001042365	DKFZP566K0524	5	3	8
NM_152542	DKFZP761G058	5	7	21
NM_001080826	DKFZP761P0423	3	8	5
NM_001098424	DLG1	4	13	13
NM_001364	DLG2	4	7	19
NM_020730	DLG3	4	3	13
NM_001365	DLG4	3	2	11
NM_014750	DLG7	5	9	19
NM_001081562	DMPK	2	7	10
NM_032482	DOT1L	4	15	7
NM_004413	DPEP1	5	14	13
NM_001935	DPP4	5	14	7
NM_001936	DPP6	5	14	16
NM_012145	DTYMK	4	3	3
NM_004417	DUSP1	5	10	10
NM_144729	DUSP10	4	15	9
NM_003584	DUSP11	4	15	12
NM_007240	DUSP12	5	10	22
NM_016364	DUSP13	5	6	18
NM_007026	DUSP14	5	4	19
NM_177991	DUSP15	5	7	17
NM_030640	DUSP16	5	11	18
NM_152511	DUSP18	5	8	19
NM_080876	DUSP19	5	4	16
NM_004418	DUSP2	5	8	22
NM_022076	DUSP21	4	13	9
NM_020185	DUSP22	5	7	10
NM_017823	DUSP23	5	12	12
NM_004090	DUSP3	5	4	4
NM_001394	DUSP4	5	2	15
NM_004419	DUSP5	5	2	11
NM_001946	DUSP6	5	12	3
NM_001947	DUSP7	5	6	12
NM_004420	DUSP8	5	9	8
NM_001395	DUSP9	5	9	18
NM_199462	DUSTYPK	3	8	7
NM_130438	DYRK1A	4	8	6
NM_004714	DYRK1B	3	14	6
NM_003583	DYRK2	3	3	16
NM_003582	DYRK3	3	11	10
NM_003845	DYRK4	2	15	17
NM_001400	EDG1	2	2	15
NM_001401	EDG2	2	4	18
NM_005226	EDG3	2	3	11
NM_004230	EDG5	2	7	21
NM_012152	EDG7	2	5	8
NM_000115	EDNRB	2	7	13
NM_013302	EEF2K	2	11	10
NM_004952	EFNA3	2	15	10
NM_005227	EFNA4	3	3	22
NM_001962	EFNA5	4	4	3
NM_001406	EFNB3	4	12	10
NM_201283	EGFR	3	10	7
NM_004836	EIF2AK3	4	9	18
NM_001013703	EIF2AK4	4	8	21
NM_022159	ELTD1	2	5	7
EMPTY	EMPTY	2	10	2
NM_032571	EMR3	2	5	21
NM_001080498	EMR4	2	3	4
NM_178543	ENPP7	5	9	9
NM_005232	EPHA1	4	4	10
NM_173641	EPHA10	2	13	10
NM_004431	EPHA2	3	10	21
NM_182644	EPHA3	3	15	20
NM_004438	EPHA4	4	14	7
NM_182472	EPHA5	2	12	5
NM_173655	EPHA6	4	8	18
NM_004440	EPHA7	3	5	10
NM_001006943	EPHA8	2	7	8
NM_004441	EPHB1	4	10	22
NM_017449	EPHB2	4	3	9
NM_004443	EPHB3	4	12	12
NM_004444	EPHB4	4	12	18
NM_004445	EPHB6	3	6	20
NM_001018041	EPM2A	5	3	21
NM_004448	ERBB2	3	3	7
NM_001005915	ERBB3	4	3	10
NM_001042599	ERBB4	4	5	10
NM_139021	ERK8	2	15	3
NM_001433	ERN1	3	15	3
NM_033266	ERN2	3	14	5
NM_183375	ESSPL	5	15	5
NM_001039481	ETNK1	2	14	22
NM_002685	EXOSC10	4	12	21
NM_172059	EYA1	5	10	11
NM_172110	EYA2	5	3	9
NM_001990	EYA3	5	13	13
NM_172103	EYA4	5	2	9
NM_003950	F2RL3	2	4	17
NM_006712	FASTK	3	3	6
NM_000507	FBP1	5	6	4
NM_003837	FBP2	5	6	10
NM_005246	FER	2	7	20
NM_002005	FES	4	11	12
NM_005303	FFAR1	2	5	10
NM_023108	FGFR1	3	3	3
NM_000141	FGFR2	4	3	8
NM_000142	FGFR3	2	15	9
NM_002011	FGFR4	4	6	6
NM_021923	FGFRL1	4	2	12
NM_001042729	FGR	3	11	22
NM_018208	FLJ10761	3	3	11
NM_023018	FLJ13052	3	13	17
NM_022485	FLJ22405	5	4	13
NM_001018046	FLJ23074	3	11	21
NM_032237	FLJ23356	3	3	17
NM_152282	FLJ23751	5	2	20
NM_144610	FLJ25006	3	13	20
NM_144714	FLJ25449	5	4	11
NM_144641	FLJ32332	4	15	22
NM_152534	FLJ32685	2	11	22
NM_152649	FLJ34389	2	8	17
NM_173502	FLJ90661	5	15	16
NM_002019	FLT1	4	15	5
NM_004119	FLT3	3	3	19
NM_002020	FLT4	3	6	14
NM_022158	FN3K	2	9	11
NM_024619	FN3KRP	3	4	20
NM_002029	FPR1	2	2	11
NM_004958	FRAP1	2	13	4
NM_000144	FRDA	4	2	9
NM_002031	FRK	4	4	11
NM_181446	FSHR	2	4	6
NM_145059	FUK	3	10	6
NM_002036	FY	2	4	14
NM_153048	FYN	4	10	6
NM_017412	FZD3	2	4	16
NM_000151	G6PC	5	3	12
NM_001081686	G6PC2	5	4	22
NM_138387	G6PC3	4	15	20
NM_021903	GABBR1	2	3	17
NM_005255	GAK	3	15	4
NM_000154	GALK1	4	14	18
NM_002044	GALK2	4	13	19
NM_000162	GCK	4	3	7
NM_000164	GIPR	2	2	22
NM_000167	GK	3	8	6
NM_033214	GK2	4	14	11
NM_004246	GLP2R	2	4	19
NM_005476	GNE	3	9	10
NM_001012763	GNRHR	2	7	15
NM_005113	GOLGA5	2	13	14
NM_170699	GPBAR1	2	6	3
NM_007223	GPR	2	2	17
NM_004248	GPR10	2	5	11
NM_020960	GPR107	2	5	12
NM_006018	GPR109B	2	6	16
NM_025048	GPR110	2	3	20
NM_153835	GPR113	2	3	19
NM_015234	GPR116	2	2	8
NM_001083909	GPR123	2	3	3
NM_198827	GPR133	2	3	6
NM_181790	GPR142	2	6	7
NM_000273	GPR143	2	4	22
NM_138445	GPR146	2	3	18
NM_153002	GPR156	2	4	15
NM_005293	GPR20	2	5	19
NM_005297	GPR24	2	6	21
NM_005299	GPR31	2	2	16
NM_001506	GPR32	2	3	16
NM_005301	GPR35	2	2	12
NM_004767	GPR37L1	2	2	21
NM_005305	GPR42	2	5	3
NM_005683	GPR55	2	5	17
NM_005682	GPR56	2	2	5
NM_031936	GPR61	2	3	10
NM_080865	GPR62	2	3	15
NM_004885	GPR74	2	4	12
NM_006794	GPR75	2	2	19
NM_018485	GPR77	2	5	18
NM_080819	GPR78	2	5	6
NM_148963	GPRC6A	2	7	9
NM_001004057	GRK4	3	9	4
NM_005308	GRK5	2	9	6
NM_001004105	GRK6	2	10	10
NM_139209	GRK7	3	15	10
NM_000840	GRM3	2	5	16
NM_031965	GSG2	3	9	13
NM_019884	GSK3A	3	2	17
NM_002093	GSK3B	4	14	21
NM_005316	GTF2H1	4	9	15
NM_004963	GUCY2C	4	8	20
NM_000180	GUCY2D	2	14	9
NM_001522	GUCY2F	4	14	19
NM_000858	GUK1	4	12	7
NM_006144	GZMA	5	13	16
NM_004131	GZMB	5	15	6
NM_004132	HABP2	5	15	18
NM_052947	HAK	4	11	16
NM_002110	HCK	2	14	12
NM_152696	HIPK1	3	9	15
NM_022740	HIPK2	3	11	4
NM_001048200	HIPK3	3	5	7
NM_144685	HIPK4	4	10	19
NM_000188	HK1	2	8	19
NM_000189	HK2	2	9	9
NM_002115	HK3	3	10	11
NM_014413	HRI	3	9	22
NM_017525	HSMDPKIN	3	4	10
NM_014365	HSPB8	3	3	12
NM_000524	HTR1A	2	5	9
NM_000621	HTR2A	2	3	8
NM_000869	HTR3A	2	6	4
NM_001040171	HTR4	2	3	22
NM_014586	HUNK	4	10	11
NM_004507	HUS1	4	13	10
NM_014920	ICK	3	11	13
NM_001551	IGBP1	5	6	16
NM_000875	IGF1R	3	3	13
NM_000876	IGF2R	4	7	8
NM_002181	IHH	5	13	14
NM_001006115	IHPK1	4	2	3
NM_016291	IHPK2	4	11	17
NM_054111	IHPK3	4	7	20
NM_003640	IKBKAP	3	11	9
NM_001556	IKBKB	4	5	18
NM_014002	IKBKE	3	14	9
NM_001099856	IKBKG	4	11	5
NM_001014794	ILK	4	11	19
AJ277481	ILK-2	3	10	19
NM_030768	ILKAP	5	4	6
NM_005536	IMPA1	5	9	10
NM_014214	IMPA2	5	5	15
NM_002194	INPP1	5	13	11
NM_001566	INPP4A	5	3	15
NM_001101669	INPP4B	5	10	3
NM_005539	INPP5A	5	6	19
NM_005540	INPP5B	5	11	15
NM_005541	INPP5D	5	12	7
NM_019892	INPP5E	5	4	15
NM_001567	INPPL1	5	11	5
NM_001079817	INSR	4	10	17
NM_014215	INSRR	4	7	17
NM_152230	IPMK	4	14	20
NM_001569	IRAK1	2	11	8
NM_001570	IRAK2	3	6	11
NM_007199	IRAK3	4	6	3
NM_016123	IRAK4	2	15	11
NM_005546	ITK	3	7	12
NM_014216	ITPK1	3	10	17
NM_002220	ITPKA	2	15	14
NM_002221	ITPKB	4	13	18
NM_025194	ITPKC	2	12	3
NM_002227	JAK1	4	9	16
NM_004972	JAK2	3	5	16
NM_000215	JAK3	3	2	20
NM_016281	JIK	4	8	10
NM_003947	KALRN	3	10	14
NM_172056	KCNH2	4	4	15
NM_144633	KCNH8	2	10	15
NM_002253	KDR	4	4	22
NM_006488	KHK	4	12	5
NM_014866	KIAA0310	5	4	17
NM_014659	KIAA0377	5	5	6
NM_025164	KIAA0999	3	5	3
NM_020791	KIAA1361	2	13	9
XM_290923	KIAA1639	2	14	13
NM_033403	KIAA1765	4	12	19
NM_032435	KIAA1804	2	11	4
NM_032430	KIAA1811	2	12	22
NM_024776	KIAA2002	3	13	5
NM_001093772	KIT	2	14	17
NM_145895	KLK12	5	15	17
NM_014238	KSR	2	9	14
NM_173598	KSR2	3	8	8
NM_033276	KUB3	4	14	13
NM_001102406	LAK	3	13	14
NM_004690	LATS1	2	13	15
NM_014572	LATS2	2	15	21
NM_001042771	LCK	3	6	3
NM_003667	LGR5	2	2	9
NM_000233	LHCGR	2	2	20
NM_022126	LHPP	5	13	19
NM_002314	LIMK1	2	9	8
NM_001031801	LIMK2	3	9	21
NM_014916	LMTK2	4	2	22
NM_001080434	LMTK3	4	9	12
NM_001012418	LOC340156	3	9	6
XM_001134406	LOC390226	4	8	7
NM_022098	LOC63929	5	15	4
NM_138370	LOC91461	3	8	3
NM_014839	LPPR4	5	7	20
NM_024652	LRRK1	3	13	18
NM_198578	LRRK2	2	9	7
NM_181657	LTB4R	2	2	4
NM_206961	LTK	3	14	21
NM_001003786	LYK5	4	6	16
NM_001111097	LYN	2	8	5
NM_152900	MAGI-3	4	11	3
NM_005906	MAK	4	8	13
NM_002755	MAP2K1	4	13	17
NM_030662	MAP2K2	4	11	20
NM_002756	MAP2K3	3	5	22
NM_003010	MAP2K4	3	13	15
NM_002757	MAP2K5	3	13	12
NM_002758	MAP2K6	4	3	17
NM_145185	MAP2K7	3	6	18
NM_005921	MAP3K1	3	12	17
NM_002446	MAP3K10	4	3	4
NM_002419	MAP3K11	3	9	17
NM_006301	MAP3K12	3	4	19
NM_004721	MAP3K13	4	5	20
NM_003954	MAP3K14	2	8	18
NM_001001671	MAP3K15	3	2	15
NM_006609	MAP3K2	2	15	19
NM_002401	MAP3K3	4	2	10
NM_006724	MAP3K4	3	14	12
NM_005923	MAP3K5	2	11	14
NM_004672	MAP3K6	4	8	17
NM_145333	MAP3K7	2	8	20
NM_153497	MAP3K7IP1	4	5	15
NM_005204	MAP3K8	3	4	5
NM_033141	MAP3K9	2	14	7
NM_007181	MAP4K1	4	10	13
NM_004579	MAP4K2	4	7	5
NM_003618	MAP4K3	4	12	11
NM_004834	MAP4K4	2	9	16
NM_006575	MAP4K5	2	10	19
NM_138957	MAPK1	3	7	17
NM_002753	MAPK10	4	11	22
NM_002751	MAPK11	3	13	6
NM_002969	MAPK12	4	14	16
NM_002754	MAPK13	4	4	5
NM_139013	MAPK14	3	13	22
NM_001109891	MAPK3	3	5	11
NM_002747	MAPK4	2	8	9
NM_002748	MAPK6	3	15	8
NM_002749	MAPK7	2	10	13
NM_139047	MAPK8	3	7	18
NM_002752	MAPK9	3	2	6
NM_004759	MAPKAPK2	3	14	19
NM_004635	MAPKAPK3	3	10	3
NM_003668	MAPKAPK5	4	10	14
NM_018650	MARK1	3	6	22
NM_001039468	MARK2	2	11	11
NM_002376	MARK3	3	6	21
NM_031417	MARK4	4	10	20
NM_015112	MAST2	4	2	15
NM_015016	MAST3	2	15	8
NM_198828	MAST4	3	7	19
NM_032844	MASTL	2	8	11
NM_139354	MATK	3	9	3
NM_005913	MC5R	2	4	10
NM_014791	MELK	4	7	9
NM_006343	MERTK	3	12	16
NM_000245	MET	4	10	4
NM_145049	MGC10067	5	9	15
NM_033115	MGC16169	3	10	22
NM_153361	MGC42105	3	6	4
NM_001040261	MGC45428	4	12	20
NM_032017	MGC4796	3	14	16
NM_024046	MGC8407	3	7	11
NM_020778	MIDORI	2	10	16
NM_015716	MINK	2	8	14
NM_004897	MINPP1	5	8	14
NM_016086	MK-STYX	5	3	13
NM_198973	MKNK1	3	4	9
NM_017572	MKNK2	2	14	6
NM_182493	MLCK	2	12	7
NM_007287	MME	5	14	4
NM_002426	MMP12	5	13	6
NM_004995	MMP14	5	15	7
NM_005372	MOS	4	6	5
NM_183062	MPN2	5	14	10
NM_002436	MPP1	3	3	10
NM_005374	MPP2	2	15	22
NM_001932	MPP3	4	13	20
NM_001039165	MRGPRE	2	6	5
NM_054030	MRGPRX2	2	3	21
NM_054032	MRGPRX4	2	4	9
NM_020998	MST1	5	15	9
NM_002447	MST1R	4	14	4
NM_000252	MTM1	5	2	17
NM_003828	MTMR1	5	10	15
NM_016156	MTMR2	5	10	6
NM_153051	MTMR3	5	10	5
NM_004687	MTMR4	4	15	16
NM_004685	MTMR6	5	8	6
NM_004686	MTMR7	5	7	4
NM_017677	MTMR8	5	11	12
NM_015458	MTMR9	5	12	14
NM_018238	MULK	2	10	8
NM_005592	MUSK	3	7	7
NM_000431	MVK	3	9	14
NM_053031	MYLK	4	14	17
NM_033118	MYLK2	2	13	5
NM_017433	MYO3A	3	11	14
NM_001083615	MYO3B	2	7	14
NM_018177	N4BP2	4	11	7
NM_017567	NAGK	2	11	6
NM_012224	NEK1	4	11	9
NM_145910	NEK11	2	13	7
NM_002497	NEK2	4	10	12
NM_152720	NEK3	4	3	12
NM_003157	NEK4	2	12	12
NM_199289	NEK5	2	11	5
NM_014397	NEK6	2	15	16
NM_133494	NEK7	4	14	8
NM_178170	NEK8	3	8	4
NM_033116	NEK9	3	3	15
NM_016231	NLK	3	5	4
NM_000269	NME1	4	2	14
NM_001018139	NME2	4	8	11
NM_002513	NME3	2	9	21
NM_005009	NME4	4	13	4
NM_003551	NME5	2	12	8
NM_005793	NME6	4	8	4
NM_013330	NME7	4	3	21
NM_000905	NPY	2	6	20
NM_000910	NPY2R	2	7	17
NM_013392	NRBP	4	11	4
NM_178564	NRBP2	3	13	13
NM_198465	NRK	4	10	16
NM_014595	NT5C	5	5	3
NM_032526	NT5C1A	5	4	14
NM_033253	NT5C1B	5	7	3
NM_012229	NT5C2	5	10	13
NM_016489	NT5C3	5	3	10
NM_002526	NT5E	5	8	21
NM_020201	NT5M	4	15	17
NM_001007792	NTRK1	4	13	21
NM_001018064	NTRK2	4	4	19
NM_002530	NTRK3	4	2	20
NM_002531	NTSR1	2	7	5
NM_012344	NTSR2	2	3	12
NM_022731	NUCKS	3	12	20
NM_002452	NUDT1	5	3	3
NM_018159	NUDT11	5	13	9
NM_031438	NUDT12	5	7	9
NM_177533	NUDT14	5	2	7
NM_018283	NUDT15	5	2	10
NM_001161	NUDT2	5	12	15
NM_006703	NUDT3	5	4	12
NM_019094	NUDT4	5	7	13
NM_014142	NUDT5	5	8	13
NM_024047	NUDT9	5	11	4
NM_012346	NUP62	3	8	12
NM_033516	NYD-SP25	3	5	15
NM_000276	OCRL	5	10	4
NM_002544	OMG	2	3	13
NM_000513	OPN1MW	2	5	13
NM_001708	OPN1SW	2	5	20
NM_014322	OPN3	2	4	13
NM_000912	OPRK1	2	6	15
NM_001008504	OPRM1	2	4	8
NM_014565	OR1A1	2	6	11
NM_005109	OSR1	3	13	7
NM_014308	P101-PI3K	2	15	4
NM_014879	P2RY14	2	5	4
NM_005767	P2RY5	2	4	21
NM_020423	PACE-1	4	5	16
NM_020804	PACSIN1	3	12	9
NM_002576	PAK1	3	8	17
NM_002577	PAK2	4	8	5
NM_002578	PAK3	4	7	13
NM_001014834	PAK4	3	7	15
NM_020168	PAK6	3	4	18
NM_020341	PAK7	4	8	14
NM_014431	PALD	5	11	19
NM_138316	PANK1	2	10	5
NM_024960	PANK2	3	15	18
NM_024594	PANK3	3	15	13
NM_018216	PANK4	4	14	22
NM_005443	PAPSS1	2	8	7
NM_004670	PAPSS2	2	12	21
NM_020367	PARP11	5	14	3
NM_015148	PASK	4	13	8
NM_002591	PCK1	4	6	21
NM_004563	PCK2	4	13	5
NM_001083314	PCOLN3	5	13	20
NM_017573	PCSK4	5	14	6
NM_006201	PCTK1	3	14	10
NM_002595	PCTK2	4	10	15
NM_002596	PCTK3	2	15	13
NM_006206	PDGFRA	4	9	5
NM_002609	PDGFRB	3	11	20
NM_006207	PDGFRL	2	13	6
NM_152835	PDIK1L	3	2	10
NM_002610	PDK1	4	7	7
NM_002611	PDK2	2	13	3
NM_005391	PDK3	3	8	9
NM_002612	PDK4	4	9	21
NM_020786	PDP2	5	9	22
NM_031268	PDPK1	4	14	3
NM_003681	PDXK	3	8	21
NM_002625	PFKFB1	4	7	15
NM_001018053	PFKFB2	4	10	18
NM_004566	PFKFB3	3	5	6
NM_004567	PFKFB4	4	5	12
NM_002626	PFKL	4	6	19
NM_000289	PFKM	4	13	14
NM_002627	PFKP	2	13	17
NM_012395	PFTK1	2	12	6
NM_002629	PGAM1	5	11	21
NM_000290	PGAM2	5	3	19
NM_001029891	PGAM4	5	9	7
NM_000291	PGK1	4	12	4
NM_138733	PGK2	3	13	8
NM_000444	PHEX	5	14	18
NM_002637	PHKA1	3	14	22
NM_000292	PHKA2	2	10	6
NM_000293	PHKB	2	14	18
NM_006213	PHKG1	3	10	4
NM_000294	PHKG2	2	10	11
NM_014172	PHPT1	5	3	5
NM_018323	PI4K2B	3	11	17
NM_018425	PI4KII	3	4	4
NM_001002837	PIB5PA	5	2	14
NM_002645	PIK3C2A	4	9	11
NM_002646	PIK3C2B	4	10	3
NM_004570	PIK3C2G	3	4	11
NM_002647	PIK3C3	4	9	20
NM_006218	PIK3CA	2	11	21
NM_006219	PIK3CB	4	4	13
NM_005026	PIK3CD	4	8	15
NM_002649	PIK3CG	2	15	7
NM_181504	PIK3R1	3	12	13
NM_005027	PIK3R2	3	6	9
NM_003629	PIK3R3	3	7	4
NM_014602	PIK3R4	4	3	5
NM_002650	PIK4CA	2	9	15
NM_002651	PIK4CB	3	2	9
NM_002648	PIM1	3	4	15
NM_006875	PIM2	2	9	5
NM_001001852	PIM3	4	9	10
NM_032409	PINK1	3	7	5
NM_003557	PIP5K1A	3	14	13
NM_003558	PIP5K1B	3	15	9
NM_012398	PIP5K1C	4	6	17
NM_005028	PIP5K2A	3	3	21
NM_003559	PIP5K2B	4	6	7
NM_024779	PIP5K2C	3	8	16
NM_152671	PIP5K3	4	7	21
NM_173492	PIP5KL1	2	11	3
NM_014889	PITRM1	5	14	15
NM_006823	PKIA	3	14	18
NM_032471	PKIB	3	9	16
NM_181871	PKLR	4	8	12
NM_002654	PKM2	2	11	17
NM_004203	PKMYT1	4	5	14
NM_013355	PKN3	2	10	21
NM_005030	PLK1	2	8	12
NM_006622	PLK2	2	11	7
NM_004073	PLK3	4	12	8
NM_014264	PLK4	3	5	5
NM_006556	PMVK	4	4	8
NM_001039582	PNCK	4	8	22
NM_007254	PNKP	3	3	5
NM_000446	PON1	5	9	13
NM_001018161	PON2	5	5	10
NM_003711	PPAP2A	5	9	20
NM_003713	PPAP2B	5	5	13
NM_003712	PPAP2C	5	5	18
NM_001030059	PPAPDC1	5	12	13
NM_203453	PPAPDC2	5	9	16
NM_152226	PPEF1	5	10	8
NM_006239	PPEF2	5	13	7
NM_003626	PPFIA1	5	3	22
NM_003625	PPFIA2	5	12	8
NM_003660	PPFIA3	5	8	15
NM_015053	PPFIA4	5	6	14
NM_003621	PPFIBP2	5	8	5
NM_021003	PPM1A	5	3	4
NM_001033556	PPM1B	5	2	18
NM_003620	PPM1D	5	9	12
NM_014906	PPM1E	5	6	21
NM_014634	PPM1F	5	6	6
NM_002707	PPM1G	5	8	8
NM_020700	PPM1H	5	12	20
NM_139245	PPM1L	5	8	4
NM_018444	PPM2C	5	5	5
NM_206873	PPP1CA	5	12	4
NM_002709	PPP1CB	5	9	6
NM_002710	PPP1CC	5	3	6
NM_002480	PPP1R12A	5	7	5
NM_032103	PPP1R12B	5	8	7
NM_017607	PPP1R12C	5	13	21
NM_015316	PPP1R13B	5	7	19
XM_370630	PPP1R14B	5	4	3
NM_032833	PPP1R15B	5	11	13
NM_015568	PPP1R16B	5	8	12
NM_006741	PPP1R1A	5	6	7
NM_181505	PPP1R1B	4	15	18
NM_001080545	PPP1R1C	5	5	20
NM_006241	PPP1R2	5	6	3
NM_002711	PPP1R3A	4	15	8
NM_005398	PPP1R3C	4	15	11
NM_006242	PPP1R3D	5	9	3
NM_002712	PPP1R7	5	5	21
NM_014110	PPP1R8	5	6	22
NM_002715	PPP2CA	5	11	7
NM_004156	PPP2CB	5	10	21
NM_005167	PPP2CZ	5	10	17
NM_014225	PPP2R1A	5	5	7
NM_181699	PPP2R1B	5	6	8
NM_002717	PPP2R2A	5	3	16
NM_181676	PPP2R2B	5	5	19
NM_181876	PPP2R2C	5	12	16
NM_001003656	PPP2R2D	5	9	17
NM_002718	PPP2R3A	5	4	9
NM_178003	PPP2R4	5	2	4
NM_006243	PPP2R5A	5	10	18
NM_006244	PPP2R5B	5	12	19
NM_006245	PPP2R5D	5	7	14
NM_006246	PPP2R5E	5	10	19
NM_000944	PPP3CA	4	15	21
NM_021132	PPP3CB	5	11	10
NM_005605	PPP3CC	5	11	3
NM_000945	PPP3R1	5	4	7
NM_147180	PPP3R2	5	8	9
NM_002720	PPP4C	5	2	22
NM_005134	PPP4R1	5	12	10
NM_006247	PPP5C	5	5	14
NM_002721	PPP6C	5	5	12
NM_199326	PR48	5	3	11
NM_006251	PRKAA1	2	11	16
NM_006252	PRKAA2	4	13	16
NM_006253	PRKAB1	4	11	14
NM_005399	PRKAB2	4	5	11
NM_207518	PRKACA	3	12	12
NM_002731	PRKACB	3	8	20
NM_002732	PRKACG	4	15	3
NM_002733	PRKAG1	3	3	9
NM_024429	PRKAG2	4	2	8
NM_017431	PRKAG3	2	9	4
NM_002734	PRKAR1A	3	8	10
NM_002735	PRKAR1B	3	9	12
NM_004157	PRKAR2A	3	7	3
NM_002736	PRKAR2B	4	13	3
NM_002737	PRKCA	4	11	8
NM_002738	PRKCB1	4	12	14
NM_006254	PRKCD	4	4	16
NM_005400	PRKCE	2	12	13
NM_002739	PRKCG	4	4	4
NM_006255	PRKCH	4	7	11
NM_002740	PRKCI	3	14	7
NM_002741	PRKCL1	2	14	19
NM_006256	PRKCL2	3	3	18
NM_002742	PRKCM	3	2	7
NM_005813	PRKCN	2	9	18
NM_006257	PRKCQ	4	2	6
NM_002743	PRKCSH	4	4	14
NM_002744	PRKCZ	3	7	10
NM_001079882	PRKD2	4	6	14
NM_006904	PRKDC	4	12	13
NM_006258	PRKG1	2	13	19
NM_006259	PRKG2	3	3	8
NM_002759	PRKR	4	5	17
NM_018979	PRKWNK1	4	14	10
NM_006648	PRKWNK2	2	7	16
NM_001002838	PRKWNK3	3	7	8
NM_005044	PRKX	3	9	8
NM_002760	PRKY	3	12	15
NM_003913	PRPF4B	4	12	15
NM_002764	PRPS1	3	11	6
NM_175886	PRPS1L1	4	7	6
NM_002765	PRPS2	4	2	11
NM_007173	PRSS23	5	14	5
NM_145074	PRSS25	5	13	8
NM_006742	PSKH1	2	12	9
NM_033126	PSKH2	4	11	21
NM_153696	PSMAL/GCP III	5	14	14
NM_002794	PSMB2	5	14	12
NM_002796	PSMB4	5	13	12
NM_002813	PSMD9	5	15	22
NM_004577	PSPH	5	2	19
XM_926720	PSPHL	5	11	22
NM_000314	PTEN	5	12	9
NM_000953	PTGDR	2	3	14
NM_000959	PTGFR	2	2	7
NM_000960	PTGIR	2	7	3
NM_005048	PTHR2	2	6	13
NM_005607	PTK2	2	7	18
NM_004103	PTK2B	3	12	14
NM_005975	PTK6	3	8	15
NM_152881	PTK7	3	12	4
NM_002822	PTK9	2	13	13
NM_007284	PTK9L	4	9	9
NM_003463	PTP4A1	5	11	17
NM_080392	PTP4A2	5	9	5
NM_007079	PTP4A3	5	5	22
NM_152422	PTPDC1	4	15	14
NM_014241	PTPLA	5	10	16
NM_198402	PTPLB	5	6	11
NM_175732	PTPMT1	5	10	20
NM_002827	PTPN1	5	7	15
NM_002834	PTPN11	5	3	20
NM_002835	PTPN12	5	8	18
NM_006264	PTPN13	5	3	17
NM_005401	PTPN14	5	5	17
NM_014369	PTPN18	5	3	18
NM_002828	PTPN2	5	2	12
NM_001042397	PTPN20A	5	9	21
NM_007039	PTPN21	5	3	7
NM_012411	PTPN22	5	7	22
NM_015466	PTPN23	5	5	9
NM_002829	PTPN3	5	13	5
NM_002830	PTPN4	5	8	3
NM_001039970	PTPN5	4	15	10
NM_080548	PTPN6	5	4	8
NM_002832	PTPN7	5	13	3
NM_002833	PTPN9	5	8	16
NM_080792	PTPNS1	5	13	17
NM_080841	PTPRA	5	4	5
NM_002837	PTPRB	5	11	11
NM_080923	PTPRC	5	9	14
NM_130393	PTPRD	5	2	13
NM_006504	PTPRE	5	11	16
NM_130440	PTPRF	5	12	22
NM_002841	PTPRG	5	8	17
NM_002842	PTPRH	5	2	16
NM_001098503	PTPRJ	4	15	15
NM_002844	PTPRK	5	12	11
NM_002845	PTPRM	5	11	8
NM_002846	PTPRN	5	11	14
NM_002847	PTPRN2	5	12	18
NM_002848	PTPRO	5	2	3
NM_002849	PTPRR	5	7	12
NM_130853	PTPRS	5	11	20
NM_007050	PTPRT	5	2	6
NM_133178	PTPRU	5	8	20
NM_002851	PTPRZ1	5	10	14
NM_006505	PVR	2	6	17
NM_017771	PXK	4	10	9
NM_001017423	PYCS	3	15	22
NM_002880	RAF1	4	4	12
NM_014226	RAGE	3	13	9
NM_022128	RBKS	3	14	20
NM_021975	RELA	3	2	21
NM_020630	RET	4	3	15
NM_018339	RFK	3	9	7
NM_006510	RFP	2	10	22
NM_031480	RIOK1	2	12	16
NM_018343	RIOK2	2	13	21
NM_003831	RIOK3	4	12	17
NM_003804	RIPK1	3	2	16
NM_003821	RIPK2	2	14	21
NM_006871	RIPK3	4	5	19
NM_021133	RNASEL	2	10	18
NM_003800	RNGTT	5	12	21
NM_005406	ROCK1	2	9	22
NM_004850	ROCK2	4	9	22
NM_001083592	ROR1	3	12	3
NM_004560	ROR2	3	8	14
NM_002944	ROS1	3	10	9
NM_001042452	RP6-213H19.1	4	11	13
NM_001006665	RPS6KA1	4	7	18
NM_001006932	RPS6KA2	3	15	6
NM_004586	RPS6KA3	3	3	20
NM_001006944	RPS6KA4	2	11	18
NM_182398	RPS6KA5	4	6	10
NM_014496	RPS6KA6	3	12	8
NM_003161	RPS6KB1	3	9	5
NM_003952	RPS6KB2	2	12	4
NM_012424	RPS6KC1	4	3	19
NM_031464	RPS6KL1	3	12	6
NM_016568	RXFP3	2	6	6
NM_002958	RYK	3	8	19
NM_014016	SACM1L	5	12	5
NM_014975	SAST	4	10	10
NM_002972	SBF1	5	6	20
NM_001024401	SBK1	3	14	8
NM_001075099	SCAP1	3	6	8
NM_001048218	SCYL1	4	5	9
NM_014300	SEC11L1	5	15	8
NM_003011	SET	5	4	10
NM_005627	SGK	4	10	5
NM_016276	SGK2	2	15	15
NM_013257	SGKL	4	3	11
NM_030791	SGPP1	4	15	6
NM_152386	SGPP2	5	6	9
NM_015191	SIK2	4	10	21
NM_016532	SKIP	5	12	17
NM_014720	SLK	4	6	13
NM_015092	SMG1	4	11	15
NM_005631	SMO	2	4	20
NM_030952	SNARK	4	5	7
NM_173354	SNF1LK	2	13	11
NM_001100594	SNRK	2	12	20
NM_005876	SPEG	4	3	20
NM_021972	SPHK1	3	11	16
NM_020126	SPHK2	4	5	4
NM_005417	SRC	2	12	10
NM_080823	SRMS	4	7	3
NM_006947	SRP72	3	11	3
NM_003137	SRPK1	3	12	10
NM_182691	SRPK2	3	15	15
NM_018984	SSH1	5	4	21
NM_033389	SSH2	5	5	4
NM_017857	SSH3	5	7	18
NM_032037	SSTK	2	9	17
NM_001053	SSTR5	2	6	14
NM_005990	STK10	3	4	12
NM_000455	STK11	3	5	14
NM_001008910	STK16	2	10	20
NM_004760	STK17A	3	14	15
NM_004226	STK17B	2	13	12
NM_004197	STK19	4	14	14
NM_053006	STK22B	3	15	21
NM_052841	STK22C	3	4	21
NM_032028	STK22D	3	2	22
NM_014370	STK23	3	12	21
NM_003576	STK24	2	13	16
NM_006374	STK25	2	13	20
NM_003957	STK29	4	2	18
NM_006281	STK3	3	6	12
NM_031414	STK31	3	5	19
NM_145001	STK32A	4	9	13
NM_018401	STK32B	4	5	13
NM_173575	STK32C	4	6	12
NM_030906	STK33	2	10	14
NM_080836	STK35	3	5	12
NM_015690	STK36	3	7	16
NM_007271	STK38	4	4	6
NM_015000	STK38L	3	14	14
NM_013233	STK39	3	8	22
NM_006282	STK4	4	6	9
NM_018423	STYK1	3	15	5
NM_145251	STYX	5	9	11
NM_003177	SYK	2	7	6
NM_003895	SYNJ1	5	9	4
NM_003898	SYNJ2	5	11	6
NM_139283	TA-PP2C	5	11	9
NM_014626	TAAR2	2	4	11
NM_053278	TAAR8	2	3	9
NM_175057	TAAR9	2	5	14
NM_001057	TACR2	2	2	3
NM_004606	TAF1	4	5	3
NM_153809	TAF1L	3	4	6
NM_004783	TAO1	2	9	19
NM_013254	TBK1	3	14	3
NM_003215	TEC	4	2	7
NM_000459	TEK	2	10	3
NM_022748	TENS1	5	5	8
NM_006285	TESK1	4	5	6
NM_007170	TESK2	3	5	8
NM_182702	TESSP2	5	14	21
NM_031272	TEX14	3	14	17
NM_003227	TFR2	5	14	11
NM_004612	TGFBR1	3	7	20
NM_003242	TGFBR2	3	15	19
NM_003243	TGFBR3	4	7	10
NM_024838	THNSL1	2	8	21
NM_024328	THTPA	5	7	8
NM_001001563	TIMM50	5	10	9
NM_201629	TJP2	3	13	21
NM_004614	TK2	4	6	20
NM_012290	TLK1	4	13	12
NM_006852	TLK2	3	13	19
NM_015028	TNIK	2	11	13
NM_003985	TNK1	4	2	16
NM_005781	TNK2	3	2	8
NM_015978	TNNI3K	2	14	8
NM_018492	TOPK	4	9	17
NM_033550	TP53RK	4	3	22
NM_001042482	TPK1	4	9	6
NM_199260	TPTE	5	13	4
NM_130785	TPTE2	5	5	16
NM_025195	TRIB1	2	8	13
NM_021643	TRIB2	4	4	7
NM_021158	TRIB3	3	11	19
NM_007118	TRIO	2	14	20
NM_017662	TRPM6	2	12	17
NM_017672	TRPM7	4	14	15
NM_021733	TSKS	4	14	12
NM_032538	TTBK1	2	9	20
NM_173500	TTBK2	3	9	9
NM_003318	TTK	2	7	4
NM_003331	TYK2	3	11	12
NM_006293	TYRO3	3	5	9
NM_031432	UCK1	4	3	6
NM_175866	UHMK1	3	2	5
NM_003565	ULK1	4	11	6
NM_014683	ULK2	3	7	9
NM_017886	ULK4	4	5	21
NM_016308	UMP-CMPK	4	7	12
NM_012474	UMPK	2	9	10
NM_017859	URKL1	2	14	5
NM_015017	USP33	5	15	20
NM_005154	USP8	5	15	13
NM_173857	VN1R4	2	5	5
NM_003384	VRK1	4	8	16
NM_006296	VRK2	3	10	12
NM_001025778	VRK3	4	9	3
NM_016312	WBP11	5	6	5
NM_003390	WEE1	4	2	19
NM_032387	WNK4	4	7	16
NM_004736	XPR1	2	6	22
NM_005108	XYLB	4	11	11
NM_005433	YES1	3	5	13
NM_016653	ZAK	4	9	19
NM_001079	ZAP70	3	12	19
NM_181710	ZNRF4	5	15	21
