## Supplemental Data 3 for "Parallel siRNA screens to identify kinase and phosphatase modulators of NF-κB activity following DNA damage"

### Sheet: Sheet1
AcNumber	Gene	Plate	Row	Column
NM_014911	AAK1	31	15	21
NM_001080395	AATK	30	2	17
NM_019899	ABCC1	31	6	12
NM_005157	ABL1	31	6	22
NM_005158	ABL2	31	8	22
NM_001105	ACVR1	30	13	10
NM_004302	ACVR1B	30	6	9
NM_001111033	ACVR1C	30	2	20
NM_001616	ACVR2A	32	2	16
NM_001106	ACVR2B	32	5	4
NM_001077401	ACVRL1	30	7	3
NM_020421	ADCK1	31	10	5
NM_052853	ADCK2	31	10	16
NM_024876	ADCK4	31	2	11
NM_174922	ADCK5	31	14	18
NM_001123	ADK	31	7	11
NM_001619	ADRBK1	31	10	6
NM_005160	ADRBK2	30	14	19
NM_000476	AK1	30	7	6
NM_001625	AK2	31	15	17
NM_013410	AK3	32	11	3
NM_016282	AK3L1	31	6	20
NM_001002921	AK3L2	32	13	17
NM_012093	AK5	31	13	16
NM_152327	AK7	31	9	16
NM_006738	AKAP13	31	9	11
NM_001014431	AKT1	32	3	19
NM_001626	AKT2	30	3	16
NM_005465	AKT3	30	6	6
NM_004304	ALK	30	8	9
NM_025144	ALPK1	31	4	11
NM_020778	ALPK3	32	10	9
NM_018571	ALS2CR2	32	5	3
NM_139158	ALS2CR7	30	4	18
NM_020547	AMHR2	31	2	7
NM_178510	ANKK1	31	7	5
NM_001654	ARAF1	30	5	16
NM_138292	ATM	30	9	3
NM_001184	ATR	31	2	6
NM_198437	AURKA	31	15	5
NM_004217	AURKB	30	2	9
NM_001015879	AURKC	31	12	4
NM_001699	AXL	30	7	16
NM_006340	BAIAP2	31	5	22
NM_005881	BCKDK	32	10	15
NM_021574	BCR	30	10	9
NM_001715	BLK	32	9	13
NM_017593	BMP2K	32	10	17
NM_004329	BMPR1A	30	12	9
NM_001203	BMPR1B	30	15	10
NM_001204	BMPR2	32	2	12
NM_001721	BMX	31	4	20
NM_004333	BRAF	31	6	10
NM_001113182	BRD2	30	10	19
NM_007371	BRD3	31	3	15
NM_014299	BRD4	30	6	16
NM_001726	BRDT	32	11	17
NM_032430	BRSK1	32	5	13
NM_000061	BTK	30	11	3
NM_004336	BUB1	30	14	9
NM_001211	BUB1B	30	3	12
NM_032324	C1orf57	31	3	16
NM_145025	C6orf199	32	12	8
NM_153710	C9orf96	31	8	18
NM_020247	CABC1	31	8	5
NM_003656	CAMK1	30	13	22
NM_020397	CAMK1D	30	8	22
NM_020439	CAMK1G	31	14	5
NM_015981	CAMK2A	30	14	22
NM_172084	CAMK2B	30	5	12
NM_001221	CAMK2D	30	7	12
NM_001222	CAMK2G	32	3	22
NM_001744	CAMK4	30	9	16
NM_172207	CAMKK1	31	10	13
NM_172215	CAMKK2	31	15	9
NM_024046	CAMKV	32	11	9
NM_024110	CARD14	31	9	14
NM_013276	CARKL	31	7	17
NM_003688	CASK	31	8	8
NM_012119	CCRK	31	7	15
NM_006431	CCT2	32	6	8
NM_001077181	CDC14B	31	4	17
NM_001786	CDC2	30	11	16
NM_033487	CDC2L1	32	7	4
NM_033529	CDC2L2	30	4	14
NM_033536	CDC2L2_4	31	8	16
NM_031267	CDC2L5	30	10	3
NM_015076	CDC2L6	32	10	8
NM_014826	CDC42BPA	30	5	22
NM_006035	CDC42BPB	30	4	10
NM_017525	CDC42BPG	31	9	22
NM_003503	CDC7	30	13	20
NM_052987	CDK10	30	4	3
NM_001798	CDK2	31	7	18
NM_001258	CDK3	30	9	12
NM_000075	CDK4	30	7	21
NM_004935	CDK5	30	4	17
NM_001259	CDK6	30	11	12
NM_001799	CDK7	30	13	16
NM_001260	CDK8	31	4	6
NM_001261	CDK9	32	12	21
NM_004196	CDKL1	30	12	7
NM_003948	CDKL2	30	8	5
NM_016508	CDKL3	31	9	20
NM_001009565	CDKL4	30	9	8
NM_001037343	CDKL5	30	15	19
NM_022766	CERK	31	5	14
NM_201548	CERKL	31	15	16
NM_001274	CHEK1	30	13	12
NM_145862	CHEK2	30	5	8
NM_212469	CHKA	32	6	5
NM_005198	CHKB	31	13	18
NM_001278	CHUK	31	6	6
NM_007174	CIT	31	9	13
NM_001823	CKB	30	15	16
NM_001824	CKM	32	2	18
NM_020990	CKMT1B	32	11	5
NM_001099735	CKMT2	32	10	13
NM_004071	CLK1	30	4	7
NM_003993	CLK2	32	3	5
NM_001292	CLK3	30	14	5
NM_020666	CLK4	31	6	7
NM_016308	CMPK	31	15	10
NM_025233	COASY	32	4	16
Control	Control	32	11	19
NM_005207	CRKL	30	4	21
NM_016507	CRKRS	31	5	8
NM_005211	CSF1R	30	6	21
NM_004383	CSK	31	8	10
NM_001892	CSNK1A1	30	3	18
NM_145203	CSNK1A1L	30	14	18
NM_001893	CSNK1D	30	5	18
NM_001894	CSNK1E	31	6	18
NM_022048	CSNK1G1	30	11	8
NM_001319	CSNK1G2	32	2	14
NM_001044722	CSNK1G3	32	3	9
NM_177560	CSNK2A1	30	7	18
NM_001896	CSNK2A2	30	9	18
NM_015533	DAK	31	11	10
NM_004938	DAPK1	30	6	17
NM_014326	DAPK2	31	14	22
NM_001348	DAPK3	32	7	13
NM_004734	DCAMKL1	30	6	15
NM_152619	DCAMKL2	32	11	6
XM_047355	DCAMKL3	31	15	18
NM_000788	DCK	30	11	6
NM_013994	DDR1	31	12	6
NM_006182	DDR2	30	10	10
NM_201554	DGKA	30	3	14
NM_004080	DGKB	30	8	7
NM_003648	DGKD	30	2	22
NM_003647	DGKE	30	11	22
NM_001080745	DGKG	30	5	14
NM_152910	DGKH	30	4	22
NM_004717	DGKI	31	14	10
NM_001347	DGKQ	30	7	14
NM_201532	DGKZ	31	9	7
NM_080918	DGUOK	30	11	18
NM_001098424	DLG1	31	3	10
NM_001364	DLG2	30	9	14
NM_020730	DLG3	31	15	12
NM_001365	DLG4	31	11	8
NM_004747	DLG5	30	8	15
NM_001081562	DMPK	32	13	13
NM_012145	DTYMK	31	9	15
NM_130438	DYRK1A	31	12	16
NM_004714	DYRK1B	30	4	15
NM_003583	DYRK2	31	13	9
NM_003582	DYRK3	30	3	22
NM_003845	DYRK4	32	3	3
NM_013302	EEF2K	32	8	8
NM_201283	EGFR	30	8	21
NM_014413	EIF2AK1	32	4	21
NM_004836	EIF2AK3	32	3	15
NM_001013703	EIF2AK4	32	2	10
EMPTY	EMPTY	30	10	2
NM_005232	EPHA1	30	10	21
NM_173641	EPHA10	30	3	8
NM_004431	EPHA2	32	12	4
NM_182644	EPHA3	31	14	12
NM_004438	EPHA4	30	2	11
NM_182472	EPHA5	30	4	11
NM_173655	EPHA6	31	11	3
NM_004440	EPHA7	30	6	11
NM_001006943	EPHA8	32	5	5
NM_004441	EPHB1	30	8	11
NM_017449	EPHB2	31	3	22
NM_004443	EPHB3	32	6	15
NM_004444	EPHB4	30	10	11
NM_004445	EPHB6	30	12	11
NM_004448	ERBB2	30	14	11
NM_001005915	ERBB3	31	14	6
NM_001042599	ERBB4	32	5	12
NM_001433	ERN1	30	11	14
NM_033266	ERN2	31	2	17
NM_001039481	ETNK1	31	11	12
NM_018208	ETNK2	31	5	12
NM_145245	EVI5L	32	3	18
NM_006712	FASTK	31	5	11
NM_005246	FER	30	12	21
NM_002005	FES	30	13	18
NM_023108	FGFR1	30	9	6
NM_000141	FGFR2	31	10	21
NM_000142	FGFR3	31	12	21
NM_002011	FGFR4	32	4	9
NM_001042729	FGR	30	14	21
NM_018291	FLJ10986	31	7	12
NM_032237	FLJ23356	32	12	10
NM_144610	FLJ25006	31	2	18
XM_375602	FLJ30698	32	12	17
NM_152534	FLJ32685	30	10	20
NM_144648	FLJ32786	31	5	16
NM_152649	FLJ34389	30	14	20
NM_173677	FLJ40852	31	12	18
NM_002019	FLT1	30	13	3
NM_004119	FLT3	31	4	10
NM_002020	FLT4	31	13	5
NM_022158	FN3K	31	4	9
NM_004958	FRAP1	30	8	17
NM_002031	FRK	30	15	3
NM_145059	FUK	31	7	16
NM_153048	FYN	32	2	5
NM_005255	GAK	32	3	21
NM_000154	GALK1	30	9	21
NM_002044	GALK2	32	2	8
NM_000162	GCK	30	11	21
NM_000167	GK	30	13	21
NM_033214	GK2	32	5	15
NM_005476	GNE	30	10	6
NM_145290	GPR125	30	4	20
NM_002929	GRK1	30	3	19
NM_001004057	GRK4	32	9	17
NM_005308	GRK5	30	4	4
NM_001004105	GRK6	30	3	5
NM_139209	GRK7	32	5	16
NM_031965	GSG2	32	13	19
NM_019884	GSK3A	31	6	5
NM_002093	GSK3B	30	5	5
NM_004963	GUCY2C	30	10	17
NM_000180	GUCY2D	32	11	21
NM_001522	GUCY2F	30	15	14
NM_000858	GUK1	31	11	9
NM_052947	HAK	30	10	14
NM_002110	HCK	30	7	5
NM_004667	HERC2	32	3	13
NM_152696	HIPK1	31	2	20
NM_022740	HIPK2	31	10	9
NM_001048200	HIPK3	30	2	8
NM_144685	HIPK4	30	6	18
NM_000188	HK1	31	6	17
NM_000189	HK2	30	15	21
NM_002115	HK3	31	8	17
NM_025130	HKDC1	32	13	5
NM_014365	HSPB8	31	9	19
NM_014586	HUNK	31	9	21
NM_014920	ICK	32	7	10
NM_000875	IGF1R	30	13	6
NM_001006115	IHPK1	31	7	8
NM_016291	IHPK2	31	13	10
NM_054111	IHPK3	30	2	16
NM_001556	IKBKB	32	13	21
NM_014002	IKBKE	32	4	19
NM_001014794	ILK	32	3	11
NM_001079817	INSR	30	3	4
NM_014215	INSRR	32	9	8
NM_152230	IPMK	32	6	7
NM_001569	IRAK1	31	8	6
NM_001570	IRAK2	32	8	13
NM_007199	IRAK3	31	15	13
NM_016123	IRAK4	31	9	6
NM_005546	ITK	30	12	6
NM_014216	ITPK1	32	8	5
NM_002220	ITPKA	31	13	8
NM_002221	ITPKB	32	4	10
NM_025194	ITPKC	31	15	14
NM_002227	JAK1	32	7	21
NM_004972	JAK2	30	12	17
NM_000215	JAK3	30	5	4
NM_003947	KALRN	30	6	5
NM_002253	KDR	31	10	17
NM_006488	KHK	31	14	21
NM_025164	KIAA0999	31	6	11
AB046859	KIAA1639	30	3	3
NM_032435	KIAA1804	31	2	15
NM_024776	KIAA2002	31	12	9
NM_001093772	KIT	32	5	21
NM_014238	KSR1	31	5	19
NM_173598	KSR2	31	9	3
NM_004690	LATS1	32	9	15
NM_014572	LATS2	31	7	21
NM_001042771	LCK	30	6	4
NM_002314	LIMK1	30	9	5
NM_001031801	LIMK2	30	14	6
NM_014916	LMTK2	31	3	4
NM_001080434	LMTK3	32	4	20
XM_062966	LOC122134	32	4	18
XM_059051	LOC126520	31	3	9
NM_001012418	LOC340156	30	13	8
LOC390976	LOC390975	32	7	7
XM_375150	LOC400301	31	5	9
AK092352	LOC442075	30	5	3
NM_138370	LOC91461	30	10	16
NM_024652	LRRK1	32	12	9
NM_198578	LRRK2	31	3	7
NM_206961	LTK	30	11	5
NM_001003786	LYK5	31	10	4
NM_001111097	LYN	30	13	5
NM_004742	MAGI1	31	5	10
NM_012301	MAGI2	31	7	10
NM_005906	MAK	30	14	8
NM_002755	MAP2K1	31	4	21
NM_030662	MAP2K2	31	10	11
NM_002756	MAP2K3	30	10	18
NM_003010	MAP2K4	30	7	19
NM_002757	MAP2K5	31	7	20
NM_002758	MAP2K6	30	5	17
NM_145185	MAP2K7	30	12	18
NM_005921	MAP3K1	31	3	20
NM_002446	MAP3K10	30	5	7
NM_002419	MAP3K11	31	12	17
NM_006301	MAP3K12	32	3	12
NM_004721	MAP3K13	32	5	10
NM_003954	MAP3K14	31	14	8
NM_001001671	MAP3K15	31	8	4
NM_006609	MAP3K2	31	14	20
NM_002401	MAP3K3	30	3	7
NM_006724	MAP3K4	30	2	10
NM_005923	MAP3K5	31	10	14
NM_004672	MAP3K6	30	2	15
NM_145333	MAP3K7	31	4	18
NM_005204	MAP3K8	30	2	21
NM_033141	MAP3K9	31	14	15
NM_007181	MAP4K1	31	11	13
NM_004579	MAP4K2	30	6	13
NM_003618	MAP4K3	30	7	22
NM_004834	MAP4K4	30	8	20
NM_006575	MAP4K5	31	5	7
NM_138957	MAPK1	30	7	15
NM_002753	MAPK10	30	3	17
NM_002751	MAPK11	30	15	15
NM_002969	MAPK12	30	5	19
NM_002754	MAPK13	31	2	21
NM_139013	MAPK14	30	15	12
NM_139021	MAPK15	32	3	16
NM_001109891	MAPK3	30	9	15
NM_002747	MAPK4	30	11	15
NM_002748	MAPK6	31	5	20
NM_002749	MAPK7	30	2	18
NM_139047	MAPK8	30	13	15
NM_002752	MAPK9	32	2	17
NM_004759	MAPKAPK2	32	9	11
NM_004635	MAPKAPK3	30	12	13
NM_003668	MAPKAPK5	30	15	22
NM_018650	MARK1	31	2	5
NM_001039468	MARK2	31	7	22
NM_002376	MARK3	30	15	5
NM_031417	MARK4	31	14	11
NM_001017967	MARVELD3	30	5	10
NM_014975	MAST1	31	5	4
NM_015112	MAST2	31	11	4
NM_015016	MAST3	32	8	7
NM_198828	MAST4	32	9	7
NM_032844	MASTL	31	8	15
NM_139354	MATK	32	2	7
NM_014791	MELK	32	6	19
NM_006343	MERTK	32	7	17
NM_000245	MET	30	7	4
NM_033115	MGC16169	32	8	11
NM_152700	MGC26597	31	11	16
NM_153361	MGC42105	30	6	22
NM_015716	MINK1	32	4	6
NM_012064	MIP	31	5	15
NM_198973	MKNK1	30	8	3
NM_017572	MKNK2	32	13	6
NM_182493	MLCK	31	11	5
NM_005372	MOS	32	7	6
NM_002436	MPP1	31	14	17
NM_005374	MPP2	30	8	4
NM_001932	MPP3	32	11	13
NM_033066	MPP4	32	7	11
NM_022474	MPP5	31	8	9
NM_016447	MPP6	32	4	8
NM_002447	MST1R	30	7	7
NM_018238	MULK	32	10	5
NM_005592	MUSK	32	8	6
NM_000431	MVK	30	5	6
NM_053031	MYLK	32	3	14
NM_033118	MYLK2	31	12	15
NM_017433	MYO3A	32	4	22
NM_001083615	MYO3B	30	14	16
NM_005468	NAALADL1	30	8	6
NM_023018	NADK	31	7	14
NM_017567	NAGK	32	9	5
NM_004544	NDUFA10	30	2	13
NM_012224	NEK1	31	11	15
NM_145910	NEK11	32	5	9
NM_002497	NEK2	30	9	7
NM_152720	NEK3	30	11	7
NM_003157	NEK4	30	13	19
NM_199289	NEK5	31	7	7
NM_014397	NEK6	31	15	19
NM_133494	NEK7	31	14	16
NM_178170	NEK8	32	8	17
NM_033116	NEK9	31	10	15
NM_016231	NLK	31	15	6
NM_000269	NME1	30	9	4
NM_001018136	NME1-NME2	30	9	10
NM_002513	NME3	30	13	7
NM_005009	NME4	31	8	12
NM_003551	NME5	30	15	20
NM_005793	NME6	30	6	8
NM_013330	NME7	31	9	17
NM_000906	NPR1	30	15	6
NM_003995	NPR2	30	2	7
NM_013392	NRBP1	31	13	17
NM_178564	NRBP2	31	9	5
NM_198465	NRK	32	4	7
NM_001007792	NTRK1	32	2	9
NM_001018064	NTRK2	30	8	10
NM_002530	NTRK3	30	3	9
NM_014840	NUAK1	32	8	3
NM_030952	NUAK2	32	13	9
NM_017897	OXSM	32	12	7
NM_005109	OXSR1	31	12	12
NM_002576	PAK1	30	5	9
NM_002577	PAK2	32	5	17
NM_002578	PAK3	31	2	19
NM_001014834	PAK4	30	12	8
NM_020168	PAK6	32	7	9
NM_020341	PAK7	32	8	9
NM_175854	PAN3	31	15	3
NM_138316	PANK1	31	9	18
NM_024594	PANK3	31	11	14
NM_005443	PAPSS1	31	4	14
NM_004670	PAPSS2	31	14	4
NM_015148	PASK	32	9	3
NM_018492	PBK	31	14	3
NM_002591	PCK1	30	7	9
NM_004563	PCK2	31	10	10
NM_006201	PCTK1	32	13	10
NM_002595	PCTK2	30	9	9
NM_002596	PCTK3	31	13	7
NM_006206	PDGFRA	30	12	10
NM_002609	PDGFRB	30	11	9
NM_152835	PDIK1L	32	3	20
NM_002610	PDK1	32	8	21
NM_002611	PDK2	30	13	9
NM_005391	PDK3	30	10	4
NM_002612	PDK4	30	15	9
NM_031268	PDPK1	32	2	11
NM_003681	PDXK	30	6	3
NM_178140	PDZD2	31	5	5
NM_002625	PFKFB1	30	3	11
NM_001018053	PFKFB2	32	13	3
NM_004566	PFKFB3	31	12	10
NM_004567	PFKFB4	32	7	5
NM_002626	PFKL	31	4	19
NM_000289	PFKM	30	11	4
NM_002627	PFKP	31	6	19
NM_012395	PFTK1	31	15	15
NM_000291	PGK1	30	13	4
NM_138733	PGK2	30	12	16
NM_002637	PHKA1	30	5	11
NM_000292	PHKA2	30	15	4
NM_000293	PHKB	31	8	20
NM_006213	PHKG1	32	12	15
NM_000294	PHKG2	32	2	6
NM_018323	PI4K2B	31	6	3
NM_018425	PI4KII	31	12	3
NM_002645	PIK3C2A	30	7	11
NM_002646	PIK3C2B	30	9	11
NM_004570	PIK3C2G	30	4	13
NM_002647	PIK3C3	30	11	11
NM_006218	PIK3CA	30	14	10
NM_006219	PIK3CB	32	3	10
NM_005026	PIK3CD	32	3	17
NM_002649	PIK3CG	30	15	11
NM_005027	PIK3R2	32	6	6
NM_003629	PIK3R3	30	9	22
NM_014602	PIK3R4	31	11	21
NM_002650	PIK4CA	30	4	16
NM_002651	PIK4CB	32	2	13
NM_002648	PIM1	30	13	11
NM_006875	PIM2	32	4	13
NM_001001852	PIM3	31	3	18
NM_006221	PIN1	32	5	14
NM_032409	PINK1	31	12	13
NM_003557	PIP5K1A	32	11	11
NM_003558	PIP5K1B	32	2	22
NM_012398	PIP5K1C	32	4	17
NM_005028	PIP5K2A	30	2	19
NM_003559	PIP5K2B	31	4	8
NM_024779	PIP5K2C	31	14	9
NM_152671	PIP5K3	31	10	20
NM_016112	PKD2L1	31	7	6
NM_014386	PKD2L2	31	13	19
NM_181871	PKLR	30	3	6
NM_002654	PKM2	30	3	13
NM_004203	PKMYT1	30	14	7
NM_013355	PKN3	31	11	17
NM_005030	PLK1	32	2	4
NM_006622	PLK2	31	3	11
NM_004073	PLK3	30	6	7
NM_014264	PLK4	31	7	19
NM_006556	PMVK	32	4	11
NM_001039582	PNCK	31	11	18
NM_016218	POLK	31	13	6
NM_005034	POLR2K	30	6	19
NM_016310	POLR3K	32	11	8
NM_006251	PRKAA1	31	2	16
NM_006252	PRKAA2	30	2	12
NM_005399	PRKAB2	30	12	4
NM_207518	PRKACA	31	8	19
NM_002731	PRKACB	31	10	19
NM_002732	PRKACG	30	5	13
NM_002733	PRKAG1	30	7	13
NM_024429	PRKAG2	31	11	6
NM_017431	PRKAG3	32	11	7
NM_002734	PRKAR1A	31	11	7
NM_002735	PRKAR1B	30	9	13
NM_004157	PRKAR2A	30	10	7
NM_002736	PRKAR2B	30	11	13
NM_002737	PRKCA	30	15	13
NM_002738	PRKCB1	32	2	15
NM_006254	PRKCD	32	13	15
NM_005400	PRKCE	30	14	4
NM_002739	PRKCG	30	3	15
NM_006255	PRKCH	30	4	12
NM_002740	PRKCI	32	9	21
NM_002741	PRKCL1	30	5	15
NM_006256	PRKCL2	30	6	12
NM_005813	PRKCN	30	8	8
NM_006257	PRKCQ	30	8	12
NM_002744	PRKCZ	32	5	19
NM_002742	PRKD1	31	14	19
NM_001079882	PRKD2	31	3	8
NM_006904	PRKDC	31	3	13
NM_006258	PRKG1	30	10	12
NM_006259	PRKG2	30	12	12
NM_002759	PRKR	30	7	17
NM_005044	PRKX	30	8	19
XM_497470	PRKXP1	31	7	9
NM_002760	PRKY	32	6	10
NM_003913	PRPF4B	30	2	5
NM_002764	PRPS1	30	9	17
NM_175886	PRPS1L1	32	4	5
NM_002765	PRPS2	30	11	17
NM_006742	PSKH1	31	11	11
NM_033126	PSKH2	32	10	11
NM_005607	PTK2	32	3	6
NM_004103	PTK2B	31	2	10
NM_005975	PTK6	31	12	14
NM_152881	PTK7	30	13	17
NM_002822	PTK9	32	12	11
NM_007284	PTK9L	32	7	8
NM_017771	PXK	31	4	3
NM_001017423	PYCS	30	3	10
NM_006834	RAB32	31	13	11
NM_022337	RAB38	31	6	9
NM_020165	RAD18	32	9	10
NM_002880	RAF1	30	15	17
NM_014226	RAGE	31	3	19
NM_002881	RALB	32	2	19
NM_006105	RAPGEF3	30	6	10
NM_007023	RAPGEF4	31	4	22
NM_022128	RBKS	31	3	14
NM_020630	RET	31	12	7
NM_018339	RFK	31	9	12
NM_031480	RIOK1	31	2	13
NM_018343	RIOK2	32	8	10
NM_003831	RIOK3	30	14	3
NM_003804	RIPK1	32	10	4
NM_003821	RIPK2	30	12	3
NM_006871	RIPK3	31	2	22
NM_020639	RIPK4	31	4	7
NM_015375	RIPK5	32	8	19
NM_021133	RNASEL	31	14	7
NM_005406	ROCK1	32	3	4
NM_004850	ROCK2	31	4	12
NM_001083592	ROR1	30	14	17
NM_004560	ROR2	32	7	15
NM_002944	ROS1	31	6	21
NM_001042452	RP6-213H19.1	31	13	20
NM_001006665	RPS6KA1	32	10	21
NM_001006932	RPS6KA2	30	7	8
NM_004586	RPS6KA3	30	8	13
NM_001006944	RPS6KA4	30	4	5
NM_182398	RPS6KA5	30	10	15
NM_014496	RPS6KA6	31	5	21
NM_003161	RPS6KB1	32	6	13
NM_003952	RPS6KB2	31	12	8
NM_012424	RPS6KC1	31	3	17
NM_031464	RPS6KL1	32	5	11
NM_002958	RYK	32	13	11
NM_001024401	SBK1	31	5	18
NM_001048218	SCYL1	32	9	9
NM_020423	SCYL3	31	12	5
NM_005627	SGK	31	6	14
NM_016276	SGK2	30	12	22
NM_013257	SGK3	31	5	17
NM_170679	SKP1A	30	10	22
NM_014720	SLK	32	7	3
NM_015092	SMG1	31	9	4
NM_173354	SNF1LK	31	3	3
NM_015191	SNF1LK2	31	13	4
NM_001100594	SNRK	31	15	22
NM_005876	SPEG	30	10	8
NM_021972	SPHK1	32	4	14
NM_020126	SPHK2	31	13	12
NM_005417	SRC	30	2	6
NM_080823	SRMS	30	8	16
NM_003137	SRPK1	31	8	21
NM_182691	SRPK2	32	5	18
NM_003155	STC1	30	9	19
NM_005990	STK10	32	11	15
NM_000455	STK11	31	4	4
NM_001008910	STK16	31	10	8
NM_004760	STK17A	30	12	15
NM_004226	STK17B	30	4	9
NM_004197	STK19	31	4	15
NM_053006	STK22B	30	12	14
NM_052841	STK22C	30	8	14
NM_014370	STK23	32	5	22
NM_003576	STK24	31	6	8
NM_006374	STK25	30	2	14
NM_003957	STK29	30	10	5
NM_006281	STK3	32	6	17
NM_031414	STK31	31	12	11
NM_145001	STK32A	30	8	18
NM_018401	STK32B	31	8	3
NM_173575	STK32C	31	7	3
NM_030906	STK33	32	11	10
NM_080836	STK35	32	10	6
NM_015690	STK36	32	10	3
NM_007271	STK38	32	4	15
NM_015000	STK38L	31	7	4
NM_013233	STK39	31	10	22
NM_006282	STK4	32	9	6
NM_032017	STK40	31	4	13
NM_018423	STYK1	31	10	3
NM_003177	SYK	32	2	21
NM_004606	TAF1	32	8	15
NM_153809	TAF1L	31	10	18
NM_001015891	TAF9	31	9	8
NM_004180	TANK	32	11	4
NM_004783	TAO1	30	14	15
NM_020791	TAOK1	31	8	7
NM_016281	TAOK3	32	10	19
NM_013254	TBK1	31	12	22
NM_145653	TCEB3C	30	6	20
NM_003215	TEC	30	3	21
NM_000459	TEK	31	6	4
NM_006285	TESK1	30	14	12
NM_007170	TESK2	31	7	13
NM_031272	TEX14	32	12	19
NM_004612	TGFBR1	30	10	13
NM_003242	TGFBR2	30	5	21
NM_005424	TIE	30	4	6
NM_175610	TJP1	32	5	6
NM_201629	TJP2	31	2	12
NM_014428	TJP3	31	3	21
NM_003258	TK1	32	8	4
NM_004614	TK2	32	13	4
NM_012290	TLK1	31	13	15
NM_006852	TLK2	31	15	11
NM_015028	TNIK	32	7	19
NM_003985	TNK1	30	12	5
NM_005781	TNK2	31	8	14
NM_015978	TNNI3K	32	9	19
NM_033550	TP53RK	30	6	14
NM_001042482	TPK1	32	12	5
NM_025195	TRIB1	31	8	11
NM_021643	TRIB2	31	2	9
NM_021158	TRIB3	32	10	10
NM_015905	TRIM24	31	3	6
NM_005762	TRIM28	30	4	8
NM_033020	TRIM33	31	5	6
NM_007118	TRIO	31	5	13
NM_017662	TRPM6	31	11	22
NM_017672	TRPM7	31	13	22
NM_003496	TRRAP	30	9	20
NM_032028	TSSK1	31	6	13
NM_174944	TSSK4	31	13	3
NM_032037	TSSK6	31	8	13
NM_032538	TTBK1	31	6	15
NM_173500	TTBK2	31	5	3
NM_003318	TTK	31	2	8
NM_133379	TTN	30	15	18
NM_003328	TXK	32	2	20
NM_016616	TXNDC3	31	15	20
NM_178130	TXNDC6	31	3	5
NM_003331	TYK2	30	3	20
NM_006293	TYRO3	31	4	16
NM_031432	UCK1	32	6	11
NM_012474	UCK2	31	9	10
NM_017859	UCKL1	32	4	12
NM_175866	UHMK1	32	12	6
NM_003565	ULK1	32	9	4
NM_014683	ULK2	31	13	21
NM_015518	ULK3	31	15	4
NM_017886	ULK4	31	3	12
NM_003384	VRK1	30	5	20
NM_006296	VRK2	31	6	16
NM_001025778	VRK3	32	12	3
NM_003390	WEE1	30	7	20
AK131218	WEE2	31	9	9
NM_018979	WNK1	31	4	5
NM_006648	WNK2	32	5	20
NM_020922	WNK3	31	10	7
NM_032387	WNK4	32	6	21
NM_005108	XYLB	31	10	12
NM_005433	YES1	31	2	14
NM_001018043	YSK4	30	7	10
NM_016653	ZAK	32	10	7
NM_001079	ZAP70	30	11	10
