## Supplemental Data 8 for "Parallel siRNA screens to identify kinase and phosphatase modulators of NF-κB activity following DNA damage"

### Sheet: Sheet1
siRNA	Plate	C-Mean	T-Mean	C-SD	T-SD
ABL2	2	0.129073	-1.32234	1.17634	1.01062
ACVRL1	2	0.497521	2.3732	0.627963	0.224473
ADK	2	0.633249	-0.424746	0.679161	0.376389
ADMR	2	-1.66334	-2.77373	0.92841	0.395306
ADP-GK	2	3.74137	3.40319	0.503737	0.708956
ADRA1B	2	1.65418	1.80779	0.836776	0.381501
ADRA1D	2	0.778396	0.435736	0.885656	0.585458
ADRA2A	2	0.761577	0.500069	1.05356	0.69944
ADRA2B	2	0.460966	0.32804	0.662527	0.37543
ADRA2C	2	1.43212	2.46763	0.707805	0.3208
ADRB2	2	0.0588691	-0.103633	0.922378	0.429031
ADRB3	2	0.176924	0.175187	0.379815	0.67956
AGTR2	2	-1.1573	0.437557	0.93357	0.423123
AK1	2	-0.339992	0.161677	0.896398	0.70445
AK7	2	-0.940528	-1.86029	0.297534	1.03208
AKT1	2	-0.24762	0.667952	1.19966	0.358142
ALS2CR2	2	1.94482	0.23696	0.846334	0.49646
ALS2CR7	2	0.487321	0.435054	0.713326	0.314255
ANKK1	2	-0.00522732	-1.22278	1.37726	0.267221
ATM	2	-0.950459	-3.00207	0.330409	0.453026
AURKC	2	-1.06644	-0.0101765	0.591385	0.375479
AVPR1A	2	0.794344	-0.941567	0.793971	1.01441
BAI1	2	-0.0847933	0.762075	0.600029	0.456151
BCKDK	2	-1.89295	-1.09249	0.718337	0.257779
BDKRB2	2	-1.33924	-0.0391857	0.299319	0.821659
BLK	2	-1.09838	-2.42211	0.419296	0.919825
BMP2K	2	-0.821943	-0.650833	0.474055	0.933379
BMPR1B	2	2.25029	2.30324	0.278377	0.279538
BRD3	2	1.4133	0.0225028	0.638399	0.62055
BRS3	2	-1.31331	-2.30122	0.385154	0.29605
C7ORF2	2	0.884574	-1.04625	0.493557	0.582695
CALCR	2	0.317199	-0.769585	0.606144	1.1321
CALM1	2	-1.02444	0.346915	0.617357	0.282536
CALM3	2	1.93534	2.14732	1.37097	0.537035
CAMK2B	2	4.9658	3.66717	0.477501	0.554046
CAMK2D	2	1.16305	3.06395	0.195768	1.17524
CAMK2G	2	-0.72326	0.00734855	0.590955	0.429857
CAMKIINALPHA	2	-1.71091	0.545904	0.538137	0.639222
CAMKK2	2	1.80701	2.76111	0.693136	1.22799
CARKL	2	1.74676	1.65804	0.434828	0.479897
CCR4	2	-0.955449	-0.72748	1.52995	0.319869
CCR7	2	2.41319	2.08992	0.925943	0.514427
CCRL1	2	-0.0457885	-1.05355	1.2709	0.177993
CDC2	2	0.676374	1.17904	0.443818	0.347332
CDC7	2	-0.117995	0.4755	0.788615	0.523285
CDKL3	2	-1.17336	-1.06652	0.814264	0.591796
CDKL5	2	-0.179667	-2.22185	0.576857	0.599104
CHRM4	2	1.97731	2.56237	0.708913	0.473979
CKB	2	0.177086	0.252457	0.783869	0.601848
CKMT1B	2	-1.38886	-1.53261	0.427884	0.553121
CKS1B	2	-0.640408	-0.985079	0.296831	0.557235
CKS2	2	0.696845	0.257347	0.578632	0.515342
CLK1	2	-0.725802	-0.44929	0.77026	0.268771
CMKLR1	2	-1.25507	0.0351917	0.772091	0.773718
CNR2	2	-0.22422	-0.339213	1.39655	0.641144
COASY	2	3.53066	3.9549	0.922041	0.430034
CRIM1	2	2.32385	1.43575	0.450273	0.994331
CSNK1G1	2	-2.34175	-2.01196	0.775798	0.440702
CSNK1G2	2	0.388333	-0.238047	0.876858	0.34051
CSNK1G3	2	0.0550431	0.76998	1.03153	0.70289
CXCR6	2	-1.93751	-1.34004	0.786925	0.295701
CYSLTR1	2	-0.91306	-1.25771	0.434946	0.530059
DGKB	2	-0.833666	0.23424	0.936759	0.164226
DGKG	2	-0.335557	-1.30401	0.501451	0.631597
DGKK	2	0.635925	3.37377	0.634876	0.716713
DMPK	2	0.0740044	0.686581	0.618916	0.592436
DYRK4	2	1.53186	0.5022	0.801559	0.536578
EDG1	2	-2.6222	-2.181	0.971355	0.503499
EDG2	2	-1.20703	1.24684	1.04447	0.466122
EDG3	2	1.37846	1.29982	0.63846	0.816438
EDG5	2	0.0256658	1.14249	0.517521	0.380118
EDG7	2	2.29134	-0.188842	0.766372	0.970974
EDNRB	2	-1.69112	-1.94726	0.50467	0.693621
EEF2K	2	-1.96287	-3.09182	1.15751	0.805237
EFNA3	2	-0.91739	-0.508574	0.920925	0.426565
ELTD1	2	0.943815	1.16728	0.974387	0.463237
EMPTY	2	0.591923	0.770536	0.274393	0.202852
EMR3	2	1.1858	1.06179	0.434736	0.652449
EMR4	2	0.703979	1.00936	0.441278	0.355265
EPHA10	2	-0.714929	-1.06507	0.886813	0.318049
EPHA5	2	1.78466	1.04726	1.37174	0.438063
EPHA8	2	2.02893	0.937866	0.897503	0.236022
ERK8	2	-0.944375	-0.744286	0.566109	0.403542
ETNK1	2	2.06923	3.01801	1.07846	0.154056
F2RL3	2	-1.11176	0.544508	0.443684	0.882298
FER	2	-1.74731	-1.00348	1.145	0.303438
FFAR1	2	-1.31006	-1.94252	0.443065	0.428147
FGFR3	2	-1.65797	-2.62926	0.923775	0.469386
FLJ32685	2	-0.978525	0.864902	0.598335	0.296327
FLJ34389	2	-0.230782	-0.379922	1.14587	0.39777
FN3K	2	0.0643271	-0.967575	0.697947	0.361395
FPR1	2	1.18879	1.50308	0.805277	0.397151
FRAP1	2	-1.48467	-2.68171	0.479902	0.32817
FSHR	2	0.246875	0.870856	0.808152	0.398653
FY	2	-0.932659	-1.38855	1.45796	0.495985
FZD3	2	-1.39297	-0.935371	0.473523	0.444026
GABBR1	2	-1.40703	-0.109979	1.24644	0.673708
GIPR	2	-1.4865	-1.14379	0.837417	0.24827
GLP2R	2	-1.20945	1.1518	0.202253	0.934136
GNRHR	2	-0.833322	0.735931	0.537208	0.413893
GOLGA5	2	1.22752	1.0231	0.868258	0.692262
GPBAR1	2	0.525748	1.4779	0.338156	0.367176
GPR	2	-1.01691	-0.102219	0.971553	0.45527
GPR10	2	1.60976	0.460855	0.704395	0.299232
GPR107	2	-1.82347	-0.764196	0.55156	0.583253
GPR109B	2	-1.49809	-1.26225	0.576054	0.635833
GPR110	2	-1.34511	-0.221059	0.627176	0.155227
GPR113	2	-0.978378	0.0735066	0.646457	0.291672
GPR116	2	0.582935	0.748934	0.575618	0.355594
GPR123	2	0.0932946	-1.1778	0.701584	0.456205
GPR133	2	-0.236295	-0.473685	1.0879	0.124601
GPR142	2	5.32904	3.04499	0.904603	0.464367
GPR143	2	0.364019	1.7801	0.277019	0.593193
GPR146	2	0.21833	0.337127	1.05289	0.569821
GPR156	2	0.141024	2.53037	0.804891	0.503607
GPR20	2	-1.11879	-1.41367	0.92592	1.30202
GPR24	2	-0.538542	-0.0942365	0.434124	0.288126
GPR31	2	-0.448962	1.00611	1.05961	0.217062
GPR32	2	-1.49007	-0.556712	1.46447	0.615965
GPR35	2	-0.417515	0.499899	0.460629	0.278772
GPR37L1	2	0.689786	1.09186	0.308122	0.527711
GPR42	2	0.0258815	1.80202	1.09588	0.447785
GPR55	2	0.0892191	-1.09216	0.979462	0.520937
GPR56	2	-1.02175	-1.17945	0.506501	0.38133
GPR61	2	1.45556	1.65109	1.00332	0.303616
GPR62	2	1.46103	1.23637	1.03814	0.468141
GPR74	2	1.76278	2.40475	0.386672	0.719132
GPR75	2	-0.291886	0.150977	0.404843	0.614764
GPR77	2	2.45748	0.656886	0.260312	0.238919
GPR78	2	-0.707217	-0.771421	0.498648	0.340347
GPRC6A	2	-1.8012	-2.03538	0.637921	0.731198
GRK5	2	1.41558	-0.745463	0.313335	0.507822
GRK6	2	1.04893	-2.10589	0.293044	3.69503
GRM3	2	-1.30124	-0.639371	0.618311	0.41539
GUCY2D	2	0.732378	-0.129904	1.13542	0.221677
HCK	2	-2.94091	-1.96302	0.950295	0.762024
HK1	2	0.330062	0.438665	0.960242	0.153065
HK2	2	-0.545364	-2.75599	1.05509	0.770894
HTR1A	2	-0.173198	-1.36729	0.443598	0.553948
HTR2A	2	-0.494141	0.071165	1.18697	0.293575
HTR3A	2	-0.35421	1.68659	0.651887	0.298147
HTR4	2	-0.432515	0.217943	0.685695	0.418714
IRAK1	2	1.72308	1.96899	1.09004	0.465104
IRAK4	2	-0.813037	-0.448015	0.689146	0.160603
ITPKA	2	-0.757381	-0.346357	1.4188	0.979656
ITPKC	2	-0.321187	-0.565401	0.459166	0.632428
KCNH8	2	-2.87241	-2.79065	1.01788	0.944679
KIAA1361	2	-0.808466	-2.03969	1.33532	0.466119
KIAA1639	2	-0.00109501	-0.200069	0.513819	0.653033
KIAA1804	2	-0.289239	-0.901808	0.185013	0.320223
KIAA1811	2	0.826763	0.654482	0.638757	0.152362
KIT	2	-1.96611	-1.26442	0.443421	1.07921
KSR	2	-2.10362	-2.05878	0.454132	0.238025
LATS1	2	0.293511	-0.177808	0.364069	0.734013
LATS2	2	1.25759	0.395343	1.20786	0.506115
LGR5	2	-0.153832	0.700628	0.299636	0.213315
LHCGR	2	0.240011	1.11758	0.235843	0.379658
LIMK1	2	-0.410358	-0.631339	1.04174	0.54693
LRRK2	2	-1.21374	-0.774655	1.67458	0.899919
LTB4R	2	-0.799729	-1.84434	0.452513	0.609609
LYN	2	0.804056	0.428064	0.939348	0.50558
MAP3K14	2	-0.0186877	1.71565	1.30572	1.11412
MAP3K2	2	-0.767349	-0.0559942	0.945601	0.152538
MAP3K5	2	-0.845378	-1.91621	0.696506	0.591384
MAP3K7	2	-0.689934	-2.46947	1.33045	1.13244
MAP3K9	2	1.19463	1.82626	0.711615	0.338223
MAP4K4	2	0.67693	-1.08835	1.04857	0.0737918
MAP4K5	2	0.587111	0.946276	0.838234	0.273961
MAPK4	2	-0.919781	-0.249172	0.0802159	0.545346
MAPK7	2	2.69421	0.298543	0.670978	0.462399
MARK2	2	2.10902	0.722638	0.755404	0.540383
MAST3	2	2.571	0.829516	0.363765	0.789567
MASTL	2	0.0408336	-1.69835	0.321924	0.451056
MC5R	2	0.194893	0.28895	0.888713	0.347322
MIDORI	2	-0.885422	-2.7859	0.953525	0.476209
MINK	2	0.0646149	0.532418	0.320414	0.320642
MKNK2	2	-0.294959	-2.07093	0.852092	0.290699
MLCK	2	0.662268	0.0198153	0.498058	0.682087
MPP2	2	0.158988	-0.683467	0.442338	0.926738
MRGPRE	2	3.10314	2.79103	0.403696	0.11386
MRGPRX2	2	-0.784811	-0.699168	1.30987	0.302045
MRGPRX4	2	-0.203199	0.309027	0.50703	0.502366
MULK	2	-2.16142	-2.47775	0.463092	0.875732
MYLK2	2	0.34505	-1.92033	0.232328	0.837343
MYO3B	2	-0.0944555	0.10119	0.222947	0.554181
NAGK	2	0.605397	0.694045	0.444407	0.430712
NEK11	2	-0.212708	-0.868821	0.33279	0.531325
NEK4	2	-1.68561	-2.22722	0.631825	0.840374
NEK5	2	0.856754	1.1394	0.646419	0.570762
NEK6	2	1.99697	1.2124	0.491556	0.572631
NME3	2	-0.146681	0.457195	0.939318	0.251727
NME5	2	0.0347829	-0.473855	0.462035	0.56674
NPY	2	0.250969	1.0313	0.646296	1.53724
NPY2R	2	0.645235	-0.530596	1.19016	0.29179
NTSR1	2	-1.47749	-2.26153	0.518724	0.646417
NTSR2	2	-0.215506	-0.694799	0.54321	0.33683
OMG	2	-1.7164	-1.1697	0.851436	0.481159
OPN1MW	2	1.06675	0.402673	0.63655	0.303639
OPN1SW	2	0.000414152	-0.309377	0.99179	0.841692
OPN3	2	-0.386243	0.178354	0.738636	0.599548
OPRK1	2	-0.107542	-0.805	0.909221	0.440897
OPRM1	2	-1.5264	0.0922873	0.654821	0.420171
OR1A1	2	1.51366	2.19469	0.584225	0.68043
P101-PI3K	2	-0.842374	-0.879839	0.518659	0.774344
P2RY14	2	0.259302	0.728762	0.731064	0.464976
P2RY5	2	-0.64739	0.136138	1.19032	0.880573
PANK1	2	2.42954	1.24181	0.599311	0.415771
PAPSS1	2	4.54149	3.98057	1.26844	1.11977
PAPSS2	2	-1.09059	-2.0624	0.358726	0.230708
PCTK3	2	1.27645	0.275243	0.537441	0.564692
PDGFRL	2	1.11427	0.20795	0.585878	0.290923
PDK2	2	-1.29487	-1.87965	0.932957	0.890777
PFKP	2	-0.296677	0.557264	0.951302	0.620491
PFTK1	2	-1.4862	-3.29368	0.308853	0.988686
PHKA2	2	-0.296688	1.1713	0.416883	0.330496
PHKB	2	0.0921241	0.447247	1.07759	0.281637
PHKG2	2	1.18453	1.17946	0.517637	0.379468
PIK3CA	2	2.09532	0.803242	0.74815	0.633105
PIK3CG	2	-1.23807	-1.27202	0.999587	0.630636
PIK4CA	2	-0.791178	-1.62133	0.872838	0.950724
PIM2	2	-0.256241	-1.14518	0.287981	0.228578
PIP5KL1	2	0.517656	-0.16891	0.724	0.362146
PKM2	2	2.75592	2.48804	0.447543	0.131474
PKN3	2	1.41273	2.65379	0.827329	0.810766
PLK1	2	1.92529	2.30573	0.348716	1.0608
PLK2	2	1.83129	0.45856	0.580917	0.502157
PRKAA1	2	0.835145	0.424031	1.2564	0.475425
PRKAG3	2	-3.46741	-2.78296	0.642659	0.588581
PRKCE	2	-0.292722	-1.00196	0.450411	0.35844
PRKCL1	2	-0.663534	-0.60039	0.392855	0.644875
PRKCN	2	-0.0853373	-0.139144	0.577815	0.643363
PRKG1	2	1.7943	1.79938	0.387012	0.643172
PRKWNK2	2	-0.375477	-2.66574	0.872609	0.574506
PSKH1	2	-1.35807	-1.77282	0.362478	0.275059
PTGDR	2	-0.473569	-0.270894	1.38784	0.744203
PTGFR	2	-0.515717	-0.00415433	0.469102	0.316282
PTGIR	2	2.42033	3.90676	0.458609	0.803205
PTHR2	2	1.56702	0.342185	0.58676	0.499728
PTK2	2	2.1069	2.02706	0.545272	0.328817
PTK9	2	-0.457413	-1.07774	0.933386	0.641509
PVR	2	-1.50355	-0.925884	0.63611	0.687645
RFP	2	-2.28913	-2.05212	0.507413	0.384487
RIOK1	2	0.381524	-1.61897	0.556457	0.504064
RIOK2	2	-1.60746	-1.71519	0.681513	0.604196
RIPK2	2	-0.574483	0.355087	1.30051	0.234283
RNASEL	2	1.01433	-0.0655415	0.967185	0.735228
ROCK1	2	-0.600408	0.543131	0.587538	0.485824
RPS6KA4	2	-1.46936	-2.49263	1.26898	0.852025
RPS6KB2	2	-0.782551	-0.438574	0.971022	0.841801
RXFP3	2	0.419221	-0.158331	0.644727	0.432281
SGK2	2	-0.149166	-0.667131	0.702637	0.704165
SMO	2	-0.119898	1.02033	1.35204	0.420172
SNF1LK	2	-0.209925	0.316342	0.898557	0.285784
SNRK	2	-1.46269	0.721508	1.30322	0.400719
SRC	2	-0.537596	-1.34604	0.670824	0.273436
SSTK	2	3.07068	1.27811	1.49639	1.00289
SSTR5	2	2.46321	1.13165	0.535149	0.387331
STK16	2	0.996861	1.73062	0.307419	0.60542
STK17B	2	-0.896388	-0.417518	0.882548	0.340316
STK24	2	-1.81375	-2.06585	0.457516	1.01539
STK25	2	-0.432237	0.492198	0.789049	0.628613
STK33	2	-1.70938	-2.56055	1.23949	0.73388
SYK	2	0.304749	-0.676969	0.612599	0.514841
TAAR2	2	-0.631977	0.0718535	0.455099	0.498121
TAAR8	2	0.0724142	1.18131	0.739848	0.3061
TAAR9	2	-0.232812	0.372357	1.10631	0.845543
TACR2	2	-0.760578	-0.780011	0.606915	0.341594
TAO1	2	0.407274	0.164558	0.226029	0.592948
TEK	2	-0.391815	-1.04394	0.314514	0.467622
THNSL1	2	-0.777792	-0.633879	0.673546	0.317671
TNIK	2	1.69697	-1.1887	0.527224	0.16579
TNNI3K	2	1.28634	0.218773	0.796297	0.635429
TRIB1	2	3.22672	2.25138	0.825492	0.776513
TRIO	2	0.364057	0.429765	0.796984	0.222074
TRPM6	2	1.21192	2.16238	0.542307	0.96817
TTBK1	2	1.9404	2.80762	0.483586	0.766323
TTK	2	-0.225306	-0.989132	0.452799	0.333185
UMPK	2	2.53754	0.905603	0.515571	0.512871
URKL1	2	0.544929	0.159713	1.82754	0.116172
VN1R4	2	0.504534	0.429897	0.546411	0.352348
XPR1	2	-0.0454355	0.194847	0.425388	0.559712
AAK1	3	-1.95005	-2.81308	1.05478	0.366947
ABL1	3	1.54438	1.73569	1.20208	0.731644
ACVR1	3	-1.4867	-4.23778	0.557797	1.3895
ACVR1B	3	-1.09433	-1.04594	1.24721	0.424661
ACVR1C	3	0.110402	1.01177	0.818455	0.579651
ACVR2	3	0.381248	-0.793186	0.577279	0.342546
ACVR2B	3	0.249779	-1.47902	1.18355	0.720376
ADCK1	3	0.295729	-0.427794	1.08293	0.584735
ADCK2	3	0.45822	0.512575	0.751367	0.823303
ADCK4	3	0.518857	-0.587483	0.611094	0.137495
ADCK5	3	1.58245	1.6933	1.23562	0.513631
ADRBK1	3	-1.32066	0.455319	1.57765	0.493204
ADRBK2	3	0.875477	1.02881	1.06164	0.548828
AIP1	3	-0.25949	-1.71217	1.14539	0.587936
AK3	3	0.409794	1.82009	0.365155	0.39427
AKT2	3	-0.581084	-0.608323	0.35702	0.398002
AKT3	3	-0.0779884	1.12334	0.237394	0.812329
ANKRD3	3	-0.838363	-3.16705	0.644261	0.410404
ARAF1	3	-0.0299636	-0.880144	0.208499	0.777242
ARK5	3	-0.55968	-0.519316	1.57231	0.174637
ASK	3	-0.327397	0.399155	1.70834	0.651113
AURKA	3	2.18088	1.32932	0.849314	0.537469
AURKB	3	-0.781094	-0.596156	1.00337	0.732838
AXL	3	-2.43967	-1.60568	0.201306	0.559132
BCR	3	-0.713314	0.028865	0.826869	0.229433
BMPR2	3	0.466483	-0.52827	1.06892	0.416887
BRD2	3	0.636587	1.10284	0.657914	0.853854
BTK	3	-0.753395	-0.680825	0.52399	0.438417
BUB1	3	0.687909	0.414148	0.370912	0.444691
BUB1B	3	0.0829917	-2.44427	0.895796	0.595632
C9ORF12	3	-0.158912	0.456112	0.295718	1.33247
CAMK1	3	-1.4934	-1.48307	1.6612	1.04042
CAMK1G	3	-1.4404	-0.37374	0.640664	0.548546
CAMKK1	3	2.61553	1.99834	0.360216	0.352063
CASK	3	-0.882707	0.565151	0.740141	0.526106
CCRK	3	-0.810411	-2.77854	0.435382	0.479282
CDADC1	3	-0.958722	-0.911339	0.414614	0.509039
CDC2L1	3	0.369966	0.202757	0.807753	0.474107
CDC2L2	3	1.19578	0.782205	0.643619	0.478371
CDC42BPA	3	1.11028	-0.184338	0.584141	0.265325
CDC42BPB	3	1.74137	1.41288	0.500608	0.969201
CDK10	3	1.71118	2.34605	0.292804	0.508927
CDK4	3	0.66576	0.476554	1.23801	0.67524
CDK5	3	-0.472551	-1.42957	0.726115	0.369853
CDK5R2	3	-1.28209	-1.42652	0.66357	0.738654
CDK7	3	-0.250166	-0.491993	1.66385	0.39578
CDK8	3	-0.234072	-0.587988	0.431244	0.670814
CDKL4	3	0.037512	-0.498462	1.25292	0.607075
CDKN1A	3	0.55974	1.21378	0.825067	0.462229
CDKN1B	3	-0.483148	-0.335173	0.416025	0.759139
CDKN2C	3	-2.29628	-1.49445	0.755499	1.31865
CERK	3	-0.0673057	-0.480569	0.573799	0.695631
CHEK1	3	2.00268	0.564779	0.993167	0.709526
CIB2	3	-1.81833	-1.43921	0.924187	0.260299
CIT	3	-1.10494	-0.466471	0.383787	0.206452
CKMT2	3	-0.591736	0.215873	0.637945	1.05689
CLK2	3	-0.0326865	0.0616508	0.401132	0.334047
CPNE3	3	0.246996	0.808725	1.08475	0.294294
CRK7	3	1.50318	1.50118	0.448238	0.720459
CSF1R	3	-1.17714	-1.98083	1.20024	0.834803
CSK	3	2.36704	1.37992	0.43947	0.440262
CSNK1A1L	3	0.321744	0.356562	1.25065	0.578365
CSNK1D	3	1.14974	1.42588	0.662212	0.395688
CSNK1E	3	-1.30547	-0.317577	0.749374	0.370103
CSNK2A2	3	0.93768	-0.393567	1.25653	0.583896
DAPK1	3	-0.904492	0.761072	0.408423	0.756684
DAPK2	3	1.63733	1.41487	0.625242	0.344278
DAPK3	3	0.533639	1.38037	0.448527	0.493999
DCK	3	-1.68426	-0.529487	1.54863	0.616052
DDR2	3	0.67598	0.285856	0.735876	0.732073
DGKA	3	0.539851	0.416217	1.25282	0.378305
DGKI	3	-0.0965773	-1.50918	1.87092	0.727274
DGKQ	3	-0.484449	-1.2891	0.515213	0.656174
DGUOK	3	-0.380725	-2.32818	1.45354	0.751791
DKFZP761P0423	3	1.35095	0.749898	0.3862	0.386606
DLG4	3	0.218508	1.7202	0.524673	1.14331
DUSTYPK	3	-0.616582	-0.75976	1.49378	0.736985
DYRK1B	3	2.08737	2.2724	0.387032	0.185262
DYRK2	3	1.2768	1.45729	0.683299	0.51984
DYRK3	3	-0.125861	0.457864	1.98562	0.602382
EFNA4	3	1.66365	1.07588	0.372217	0.277722
EGFR	3	0.716989	0.490787	0.919742	0.489098
EMPTY	3	0.954165	0.84143	0.104524	0.181557
EPHA2	3	1.40211	0.249159	0.90606	0.995384
EPHA3	3	-0.13577	0.33901	1.45688	0.283079
EPHA7	3	2.58125	3.77765	0.63702	0.137661
EPHB6	3	0.326266	0.130979	0.399785	0.641508
ERBB2	3	0.0184359	-0.0696448	1.33613	0.521025
ERN1	3	-0.295281	-1.39866	0.836345	0.412071
ERN2	3	0.558088	-0.921631	0.505718	0.684599
FASTK	3	-1.52838	-2.59302	0.766238	0.988926
FGFR1	3	-0.411074	0.298763	1.0828	0.7926
FGR	3	0.229925	2.47934	0.97979	1.21778
FLJ10761	3	-0.231262	-0.985834	0.411103	0.404947
FLJ13052	3	0.729086	-0.00328714	0.836535	0.756151
FLJ23074	3	1.96713	0.935318	0.770318	0.843944
FLJ23356	3	0.0325807	0.754004	0.731601	0.358215
FLJ25006	3	-1.20907	-0.782093	0.428463	0.510617
FLT3	3	-0.194646	-2.38104	0.601867	0.997035
FLT4	3	-1.86288	-3.16134	0.311591	0.611143
FN3KRP	3	-1.60617	-3.29636	1.1062	0.353463
FUK	3	3.81563	1.35788	1.36826	0.548202
GAK	3	2.17001	0.435855	0.716021	0.494882
GK	3	-0.0815395	-1.17856	0.505078	0.358368
GNE	3	0.802477	2.05206	0.801011	0.731306
GRK4	3	-1.56816	-1.1789	1.54754	0.652496
GRK7	3	0.039601	0.873165	0.293856	0.611022
GSG2	3	-0.389833	-0.815696	2.00211	0.733322
GSK3A	3	-1.11226	-0.473695	1.14239	0.78995
HIPK1	3	1.31187	0.694134	0.967857	1.50289
HIPK2	3	1.05872	-0.435847	0.551893	0.59266
HIPK3	3	1.17622	-2.23086	1.39441	1.37762
HK3	3	-0.161383	0.389169	0.469947	0.403265
HRI	3	-1.1685	-0.166645	0.648033	0.663105
HSMDPKIN	3	-0.40692	0.6089	0.617002	0.459964
HSPB8	3	-0.765442	-1.26837	0.543511	0.975102
ICK	3	-0.790677	-0.15304	0.700944	0.480777
IGF1R	3	0.977545	-0.253257	1.10466	0.675602
IKBKAP	3	-2.20974	-1.2422	0.671718	0.843412
IKBKE	3	-2.28436	-3.20616	0.724139	1.45739
ILK-2	3	0.310297	0.118744	0.829911	0.741547
IRAK2	3	-0.642543	-0.888938	1.21371	0.183875
ITK	3	1.89478	1.34411	0.758711	0.44616
ITPK1	3	1.29531	1.08129	1.50075	0.250064
JAK2	3	-1.44723	-3.39293	0.640384	0.88698
JAK3	3	-3.47557	-3.76877	0.870265	0.509397
KALRN	3	0.68545	0.674535	0.841313	1.03843
KIAA0999	3	2.11032	1.52991	0.643368	0.261885
KIAA2002	3	2.90866	3.00119	1.13214	0.734639
KSR2	3	1.46818	1.95217	0.750052	0.360161
LAK	3	-0.0343434	-0.111493	0.296117	0.376372
LCK	3	-1.21533	-1.62627	1.0805	0.171569
LIMK2	3	-0.556238	-0.374861	1.11394	0.48847
LOC340156	3	2.86924	2.35672	0.441059	0.477529
LOC91461	3	0.968209	1.88868	0.468693	0.982528
LRRK1	3	0.902209	1.32814	0.946475	1.01327
LTK	3	1.33058	0.982948	0.244084	0.353473
MAP2K3	3	0.852597	2.05484	0.620852	0.792315
MAP2K4	3	1.99589	2.52618	0.327911	0.550968
MAP2K5	3	-0.547677	-0.456131	0.575755	0.149437
MAP2K7	3	-2.12124	-0.424305	1.52232	0.722591
MAP3K1	3	-1.96087	-1.96829	0.499772	0.147378
MAP3K11	3	-0.340132	-0.709674	0.402049	0.788974
MAP3K12	3	-0.90366	-1.29665	0.558352	0.462841
MAP3K15	3	-0.732808	-1.01254	0.530604	0.458364
MAP3K4	3	-1.17131	-0.0483372	0.568596	0.385339
MAP3K8	3	0.264434	-0.119729	2.16302	0.465574
MAPK1	3	1.59799	1.21465	2.25754	0.351894
MAPK11	3	-0.0385231	0.741028	0.718258	0.412353
MAPK14	3	1.5468	1.23518	0.857985	0.402463
MAPK3	3	-0.433157	-1.28388	0.708724	0.524257
MAPK6	3	1.72374	-0.379112	0.599646	0.586704
MAPK8	3	-0.426386	-0.691901	0.626023	0.304922
MAPK9	3	0.795905	1.13789	0.61808	0.444592
MAPKAPK2	3	-1.03866	-0.546246	1.97909	0.673318
MAPKAPK3	3	-0.730072	-0.894716	0.858868	0.662483
MARK1	3	-0.11576	-2.54124	0.622603	1.16385
MARK3	3	-0.19259	0.2019	1.1737	0.239183
MAST4	3	-1.81473	-1.35933	0.611834	0.366022
MATK	3	-0.795656	-1.43614	0.803757	0.926365
MERTK	3	-1.29312	-0.572383	0.681907	0.586221
MGC16169	3	-1.37359	-0.267618	0.938122	0.539364
MGC42105	3	0.00815682	-0.0792	1.23677	0.673527
MGC4796	3	-2.49097	-3.2669	1.34406	0.635612
MGC8407	3	2.64078	2.44061	1.06304	0.45184
MKNK1	3	-0.93588	-1.09411	0.71103	0.55683
MPP1	3	-2.56468	-3.52016	1.18502	1.08366
MUSK	3	1.24816	0.496433	0.402948	0.501387
MVK	3	-0.490208	-1.52479	1.21405	0.351215
MYO3A	3	-0.562016	1.59394	0.516129	0.541335
NEK8	3	-1.59062	-1.73108	0.844127	0.359189
NEK9	3	-1.66689	-1.49611	1.21787	0.856119
NLK	3	0.944621	0.857411	0.586506	0.608194
NRBP2	3	-1.23314	-1.48264	0.289707	0.129964
NUCKS	3	0.130938	2.06361	1.02764	0.739292
NUP62	3	1.25332	2.13778	0.955744	0.451874
NYD-SP25	3	0.239842	-1.09686	0.894986	0.268058
OSR1	3	0.805373	0.702778	0.294321	0.446134
PACSIN1	3	-0.175735	0.766261	0.549062	0.764801
PAK1	3	-1.43424	-2.10894	0.493165	0.395054
PAK4	3	-1.16816	-2.71905	0.862958	0.408465
PAK6	3	0.9115	1.1457	0.697321	0.819141
PANK2	3	0.0750918	0.344691	1.03016	0.395537
PANK3	3	0.663804	0.154074	1.02223	0.371231
PCTK1	3	0.878113	0.388136	1.18093	0.838959
PDGFRB	3	-0.86682	-0.740311	1.29979	0.539048
PDIK1L	3	0.66189	0.059644	1.37439	0.855925
PDK3	3	0.798469	-0.613386	0.633099	0.540548
PDXK	3	-0.710151	-0.142898	0.55734	0.342582
PFKFB3	3	-1.14681	-0.993633	0.677509	0.753902
PGK2	3	1.16343	0.691729	0.284161	0.378594
PHKA1	3	0.356131	0.201855	0.648376	0.754014
PHKG1	3	-2.1324	-3.13605	0.811039	0.49964
PI4K2B	3	-0.408006	-0.296827	1.38695	0.892811
PI4KII	3	0.585067	-0.98674	0.760215	0.185505
PIK3C2G	3	-0.77945	-1.24365	0.663488	0.178738
PIK3R1	3	-0.0778207	-0.00516404	0.591066	0.828715
PIK3R2	3	-0.782915	-0.534941	1.5013	0.505878
PIK3R3	3	2.56404	2.68122	0.966168	0.637786
PIK4CB	3	-0.554262	-0.0914999	0.62255	0.750797
PIM1	3	1.91375	0.4421	1.11614	0.403887
PINK1	3	2.02761	2.04765	1.10144	0.608825
PIP5K1A	3	-1.76979	0.983171	1.5142	0.219843
PIP5K1B	3	1.14439	-0.273039	0.957311	0.229389
PIP5K2A	3	2.07685	1.32315	0.908369	0.332834
PIP5K2C	3	-1.45953	-2.21209	0.794714	0.557748
PKIA	3	0.815539	4.10723	1.01431	0.511912
PKIB	3	1.02751	2.46918	0.871233	0.34021
PLK4	3	1.44022	0.117726	0.764646	0.782857
PNKP	3	0.352255	-1.82055	1.29382	0.510396
PRKACA	3	0.21596	-0.296841	0.849829	0.778841
PRKACB	3	-2.6375	-2.63263	0.70055	0.588745
PRKAG1	3	0.559628	-0.0347777	0.667879	0.572623
PRKAR1A	3	-0.367079	0.0166122	0.878609	0.533631
PRKAR1B	3	0.274331	0.1011	1.49947	0.761252
PRKAR2A	3	1.61725	1.19123	0.555418	0.522273
PRKCI	3	0.786192	0.274652	0.380185	0.536425
PRKCL2	3	-1.2311	-2.28304	1.52942	0.723071
PRKCM	3	-1.11555	-1.22839	1.31946	0.706936
PRKCZ	3	1.02258	1.41472	0.542926	0.594788
PRKG2	3	-1.36063	-1.63249	0.555034	0.89561
PRKWNK3	3	-1.3685	0.225477	0.410508	0.738627
PRKX	3	-3.48854	-2.25314	0.585959	0.317587
PRKY	3	-1.31989	0.878046	0.608836	0.595209
PRPS1	3	0.142648	0.0577529	0.782397	0.39856
PTK2B	3	-0.800423	0.187415	0.775139	0.742868
PTK6	3	0.566295	1.48559	0.815467	0.537686
PTK7	3	-0.00865584	0.693353	0.518929	0.628779
PYCS	3	1.24392	0.428592	0.857241	0.571244
RAGE	3	0.135115	0.248463	0.972103	0.82313
RBKS	3	0.187475	0.375676	0.603031	0.902861
RELA	3	-3.29654	-6.55461	0.881853	0.398737
RFK	3	0.692145	0.861536	1.28124	0.590471
RIPK1	3	0.282996	-0.194689	0.540704	0.328592
ROR1	3	0.84877	1.37752	0.78613	0.537439
ROR2	3	2.17989	0.407061	0.315752	0.607015
ROS1	3	-0.813293	-0.607479	1.37992	0.465642
RPS6KA2	3	-0.199187	0.982118	1.10009	0.552724
RPS6KA3	3	-0.213499	-0.590761	1.33634	1.01488
RPS6KA6	3	-1.46946	0.602825	0.910609	0.434289
RPS6KB1	3	0.333143	-1.15675	1.89152	0.256556
RPS6KL1	3	-0.438763	-2.154	0.308201	0.704968
RYK	3	-2.1541	-1.8561	1.24403	0.69288
SBK1	3	-0.361588	-2.20637	0.435532	1.0169
SCAP1	3	0.447593	1.73004	0.966355	0.272825
SPHK1	3	-0.316365	-0.0471449	0.583676	0.617888
SRP72	3	0.378571	0.248562	0.701943	0.347146
SRPK1	3	-0.670584	-0.559019	0.563225	0.263512
SRPK2	3	-0.124041	-0.965806	0.409938	0.860661
STK10	3	-0.0820213	0.57891	0.561761	0.547621
STK11	3	-1.16863	-0.564182	1.29395	0.751242
STK17A	3	-0.317027	0.371278	1.07612	0.294688
STK22B	3	0.415432	-1.74464	0.734389	1.05704
STK22C	3	-0.718715	-2.10718	1.00679	0.815509
STK22D	3	0.124952	-0.65913	0.48477	0.283974
STK23	3	2.02223	2.25038	1.65799	1.27522
STK3	3	0.244304	0.398308	0.614424	0.423596
STK31	3	0.972213	0.921962	0.852167	0.504573
STK35	3	0.637759	1.87913	0.701351	0.524738
STK36	3	1.07999	0.697634	0.858285	0.554653
STK38L	3	-0.209093	0.87531	1.32436	0.69459
STK39	3	0.150999	1.70089	0.893804	0.72888
STYK1	3	0.611748	2.17136	1.36255	0.802189
TAF1L	3	0.801273	2.17101	0.512653	0.124519
TBK1	3	-1.3858	-0.133972	0.596657	1.11415
TESK2	3	-1.64617	-0.620404	0.387098	0.27333
TEX14	3	-0.502677	-0.368542	1.131	0.547588
TGFBR1	3	-0.362183	0.524249	0.887211	0.430728
TGFBR2	3	0.259251	0.49274	0.529138	0.66032
TJP2	3	0.799321	0.919732	0.927088	0.520685
TLK2	3	1.85884	0.708114	0.890922	0.67163
TNK2	3	-0.732445	1.17406	0.416832	0.138127
TRIB3	3	1.74366	2.82859	1.08384	0.929417
TTBK2	3	2.48886	2.44007	1.27954	0.823341
TYK2	3	1.26908	1.25246	1.11972	0.233785
TYRO3	3	-1.57942	0.774516	1.25536	0.564569
UHMK1	3	-0.690565	0.0985267	0.512679	0.587958
ULK2	3	-1.44058	-1.22213	1.88213	0.998441
VRK2	3	0.373124	-0.326288	0.579174	0.443353
YES1	3	-0.4376	-0.59251	0.421784	1.17052
ZAP70	3	-0.230363	0.598073	1.29565	0.497032
AATK	4	0.898249	-0.655836	0.860394	0.593844
AK2	4	0.796823	0.169214	1.4287	0.824011
AK3L1	4	-0.928636	0.566973	1.14924	0.388158
AK5	4	0.740827	0.372548	1.97345	0.817993
ALK	4	1.34529	0.971875	0.846974	1.06595
ALPPL2	4	0.135714	-1.01483	1.41863	0.756208
AMHR2	4	0.0556154	-0.111491	0.567372	0.671568
ATR	4	0.181051	2.25096	0.615883	0.970853
BAIAP1	4	1.30673	2.47841	1.2568	0.391402
BMPR1A	4	-2.02882	-1.68424	0.610804	1.24442
BMX	4	1.65541	2.39124	0.794827	0.834628
BRAF	4	2.29635	-0.0607304	1.2125	0.708272
BRD4	4	0.839761	1.08173	0.39594	0.866962
BRDT	4	-1.11565	-2.25839	0.940999	0.58858
C10ORF89	4	1.33653	0.328695	0.847776	0.707724
C14ORF20	4	-1.80753	-1.64712	0.988303	1.3141
C9ORF96	4	0.998112	0.670495	0.653798	0.254735
CALM2	4	-2.22896	-1.68042	1.71801	0.523962
CAMK1D	4	-1.82665	-4.01321	0.734948	1.11719
CAMK2A	4	-2.02723	-0.291394	0.755334	0.811091
CAMK4	4	1.11106	-0.108836	0.723824	0.641792
CDC25A	4	-0.303403	-1.37763	0.684963	0.96286
CDC2L5	4	-0.110064	2.57007	0.716803	0.527813
CDK11	4	0.837052	0.066643	0.652797	0.820394
CDK2	4	0.549853	0.867292	1.10431	0.820665
CDK3	4	0.964152	1.91446	0.531643	0.942731
CDK5R1	4	1.00124	1.91514	0.422885	0.669638
CDK6	4	-0.811862	0.00422091	1.04707	0.480856
CDK9	4	-0.507584	0.640281	1.22533	1.01622
CDKL1	4	-1.20697	-0.286024	0.921942	0.643994
CDKL2	4	-1.20374	0.152322	1.60977	0.950212
CDKN1C	4	0.4187	0.246207	0.266968	0.749008
CDKN2B	4	1.96274	1.8001	1.72012	0.778279
CDKN2D	4	-0.703252	0.0444656	1.14544	1.34877
CHEK2	4	-1.0351	-1.50566	1.92136	1.44901
CHKA	4	-1.72246	-0.883313	1.22591	1.17184
CHKB	4	0.913317	1.03802	0.849379	0.557854
CHUK	4	-0.337402	-1.68258	1.2949	0.66617
CKM	4	-0.190092	-0.23767	1.07831	0.898637
CLK3	4	-0.358946	-1.87514	1.06229	0.771001
CLK4	4	-0.18626	0.729593	1.07746	0.864135
COL4A3BP	4	-0.09695	0.322113	1.45267	0.498494
COMMD3	4	-2.56371	-3.40484	0.48473	1.73288
CRKL	4	-0.10971	0.0146898	0.748098	0.667188
CSNK1A1	4	-0.798535	-0.692153	0.741932	1.13602
CSNK2A1	4	1.50666	0.319366	1.29127	0.320316
CSNK2B	4	0.511781	0.0503376	1.88838	1.28273
CTDSP1	4	0.595089	1.10262	1.04786	0.436639
DCAMKL1	4	-0.307381	-0.474529	2.09937	0.6546
DDR1	4	0.219649	-0.625264	0.873478	0.73331
DGKD	4	0.173004	-1.34534	1.02095	1.4021
DGKH	4	-0.707936	-1.11558	1.40701	0.478081
DKFZP434C131	4	-0.247288	-1.46317	2.21738	0.983651
DLG1	4	1.47036	0.372441	0.402984	0.904862
DLG2	4	-0.0630959	0.982496	1.18313	0.505326
DLG3	4	-0.370903	-1.72518	1.34632	0.419752
DOT1L	4	0.10899	0.80643	0.79176	0.593233
DTYMK	4	-0.353443	-0.637958	1.30035	0.109968
DUSP10	4	0.0853882	2.27337	0.67337	0.495435
DUSP11	4	0.413679	0.59358	0.786253	0.986021
DUSP21	4	-0.708849	0.169441	1.14303	0.412575
DYRK1A	4	-1.07456	-1.45481	0.465452	0.997253
EFNA5	4	1.36724	1.24225	1.00983	0.70073
EFNB3	4	1.67434	3.00177	1.38669	0.264525
EIF2AK3	4	-0.843741	0.150133	0.712924	1.54086
EIF2AK4	4	-1.55259	-0.663755	1.0148	0.701602
EMPTY	4	0.394431	0.700719	0.321653	0.398525
EPHA1	4	-0.667231	-1.87903	0.530998	0.954009
EPHA4	4	-0.0180026	-0.235847	1.54754	1.2096
EPHA6	4	-3.74351	-3.34282	1.59601	0.828097
EPHB1	4	-1.61145	-2.10193	1.06828	0.985868
EPHB2	4	-2.2603	-1.23949	1.55768	0.439881
EPHB3	4	0.662832	0.765246	0.219661	0.60565
EPHB4	4	-1.0269	-3.2439	0.470626	1.03253
ERBB3	4	0.762359	1.73414	0.377415	0.311493
ERBB4	4	-0.577558	-0.626236	0.232582	1.14558
EXOSC10	4	-2.21753	-1.02966	1.27851	1.51513
FES	4	2.73893	2.84443	0.954004	1.2704
FGFR2	4	1.20733	0.0796889	0.417348	0.888263
FGFR4	4	-0.613905	-0.39269	1.63023	0.525917
FGFRL1	4	1.18909	2.2172	1.22958	0.949795
FLJ32332	4	3.26967	3.94914	0.728715	0.78695
FLT1	4	-0.461011	-0.947804	1.0109	0.754711
FRDA	4	1.70388	-0.0614104	0.64468	1.19603
FRK	4	0.0590517	0.461912	0.293682	0.478391
FYN	4	1.43252	0.402651	0.563064	0.805943
G6PC3	4	0.70044	-0.543021	0.70289	1.02349
GALK1	4	-0.629922	0.259852	0.66718	0.685094
GALK2	4	1.26161	1.13313	0.652375	0.970467
GCK	4	-2.43773	-1.58329	1.04912	0.13443
GK2	4	1.16089	2.19764	1.12552	0.166559
GSK3B	4	0.0261499	-0.128434	0.488395	0.708816
GTF2H1	4	-1.44699	-0.230565	1.01027	0.92087
GUCY2C	4	-1.16343	-0.0718801	0.973145	0.94429
GUCY2F	4	-0.0471225	-0.183843	0.255569	0.261301
GUK1	4	3.72443	4.17522	0.935171	0.70103
HAK	4	0.0192031	0.443711	0.368772	0.765774
HIPK4	4	-0.0134032	-0.162862	1.3074	1.05932
HUNK	4	-0.686728	0.266176	0.83791	1.40369
HUS1	4	0.329265	0.991361	2.09607	0.66519
IGF2R	4	0.525182	0.740365	0.771105	1.66085
IHPK1	4	0.348522	1.63408	1.19302	0.952561
IHPK2	4	-0.202372	-1.21507	1.22243	0.637608
IHPK3	4	1.79551	0.986849	0.776655	0.652083
IKBKB	4	-0.347678	-2.01261	1.29497	0.769667
IKBKG	4	1.33562	-0.0101092	1.25635	0.518889
ILK	4	-1.77694	0.0270848	1.49231	1.13469
INSR	4	1.11656	-0.330436	0.407406	0.886475
INSRR	4	-0.523396	0.139798	0.919127	0.186219
IPMK	4	0.220649	0.0804508	0.508891	0.371098
IRAK3	4	-1.10475	-0.584249	0.896618	0.577341
ITPKB	4	1.38615	-0.240091	1.1527	1.72222
JAK1	4	-0.724563	-1.84495	0.843395	0.73347
JIK	4	0.370155	-0.382633	0.40877	1.25203
KCNH2	4	-1.01895	-0.533595	1.05489	0.699971
KDR	4	-1.28534	-1.04512	0.662122	0.835216
KHK	4	-0.246595	0.186939	0.913443	0.584405
KIAA1765	4	1.04275	1.18323	0.30859	0.712771
KUB3	4	1.88778	-0.118662	0.481096	0.589922
LMTK2	4	-0.927419	-1.00426	0.766222	0.79118
LMTK3	4	-0.700613	-0.801362	1.78193	1.07474
LOC390226	4	1.8325	2.15785	1.17127	0.344144
LYK5	4	1.0581	-0.5761	0.376407	0.680932
MAGI-3	4	1.30709	2.59611	1.1484	0.448018
MAK	4	0.144967	0.153544	1.1603	0.236602
MAP2K1	4	-0.17264	-0.412177	0.846152	0.549082
MAP2K2	4	-0.241391	0.526585	0.589723	0.724916
MAP2K6	4	-1.04973	-0.00387617	1.365	0.607216
MAP3K10	4	-0.578794	-1.67395	0.787528	0.752705
MAP3K13	4	-0.959423	-0.86158	0.888717	1.34069
MAP3K3	4	-0.461422	-1.88015	0.791278	0.419688
MAP3K6	4	0.374316	0.061844	1.40843	0.979272
MAP3K7IP1	4	0.503026	-0.213793	1.09359	1.22802
MAP4K1	4	1.84071	0.530801	1.31436	0.539232
MAP4K2	4	0.865884	2.5696	0.427475	0.680068
MAP4K3	4	-0.917024	0.814409	0.821169	0.602461
MAPK10	4	-1.77043	0.569748	2.34572	1.04151
MAPK12	4	-1.71051	-1.97103	1.20408	0.910962
MAPK13	4	1.46508	0.897801	0.745677	0.554841
MAPKAPK5	4	0.846229	1.34138	0.701803	0.862707
MARK4	4	0.259157	0.77498	1.3284	0.735016
MAST2	4	-0.547541	-1.23532	1.33241	1.18887
MELK	4	0.494414	1.02414	0.968753	0.47944
MET	4	-0.927668	-0.826028	0.840321	0.68419
MGC45428	4	-0.796327	-0.848517	0.39917	1.59824
MOS	4	-0.882693	-1.22094	1.23859	0.286013
MPP3	4	-0.142156	-1.63276	1.02929	0.953047
MST1R	4	-0.935295	-1.53584	1.13492	0.748329
MTMR4	4	0.222549	0.199479	0.787853	0.574878
MYLK	4	2.20657	0.754998	0.408149	0.863027
N4BP2	4	1.47803	1.40988	0.95545	0.381866
NEK1	4	-0.148917	-0.668204	1.38761	0.310744
NEK2	4	-1.38248	-1.63428	0.996824	0.992918
NEK3	4	0.148258	-1.23404	1.48256	1.02475
NEK7	4	-0.361214	0.333244	1.0062	0.695805
NME1	4	-0.575651	-0.471327	1.8002	0.930915
NME2	4	0.406065	1.91864	0.806746	0.466112
NME4	4	-0.418342	0.0213824	0.721277	0.656198
NME6	4	-0.502688	-0.971595	0.8049	0.619887
NME7	4	1.64794	0.844729	1.5555	0.381809
NRBP	4	-1.4172	0.459305	0.832784	0.871036
NRK	4	0.165892	-0.755261	1.21154	0.850229
NT5M	4	-1.31636	-2.21925	0.915752	0.572507
NTRK1	4	-0.482775	-0.901449	0.694325	0.988032
NTRK2	4	-0.23635	0.110811	1.08112	1.28161
NTRK3	4	1.23695	0.460353	0.216019	0.94382
PACE-1	4	-2.45002	-3.38294	1.50499	1.06584
PAK2	4	-0.746255	1.10201	0.730966	0.488302
PAK3	4	-0.294171	0.394579	1.30068	1.0105
PAK7	4	1.13097	-0.987063	1.08195	0.956097
PANK4	4	-2.2976	-4.27829	0.168068	1.21793
PASK	4	1.0012	1.96157	0.311716	0.966285
PCK1	4	-1.24499	-2.03164	1.09163	0.696384
PCK2	4	-0.118807	1.48128	1.93851	0.767936
PCTK2	4	0.641078	0.985894	2.81867	1.13077
PDGFRA	4	-0.543638	-0.79537	1.69875	0.25077
PDK1	4	0.712526	1.27262	1.16573	0.494378
PDK4	4	-0.661986	0.379724	0.925662	0.505251
PDPK1	4	0.70746	0.994926	1.03722	0.56335
PFKFB1	4	-1.62424	-0.444473	1.08796	1.0085
PFKFB2	4	0.0924349	1.02398	0.607648	0.744824
PFKFB4	4	-1.14901	-0.358209	1.92875	0.569415
PFKL	4	-0.574368	-2.87158	1.38558	1.76793
PFKM	4	-0.124512	-0.618968	0.593275	0.368972
PGK1	4	0.136633	-0.157766	1.17436	0.389876
PIK3C2A	4	-1.054	-1.64237	0.90564	1.1859
PIK3C2B	4	0.837184	0.466754	0.189772	0.532337
PIK3C3	4	0.0345787	-0.886919	0.319384	0.81842
PIK3CB	4	0.233171	0.47266	1.54848	0.645843
PIK3CD	4	-0.604896	-2.66068	0.915545	1.16112
PIK3R4	4	-0.180686	-0.338797	1.02304	0.902347
PIM3	4	-1.2258	-0.344876	0.809342	0.715627
PIP5K1C	4	0.821678	1.13461	1.0756	1.13077
PIP5K2B	4	-1.18714	-0.716076	0.860472	1.10596
PIP5K3	4	1.13522	1.11344	1.1856	1.08995
PKLR	4	1.7786	0.680279	1.47693	0.691219
PKMYT1	4	-0.208782	-0.0893391	1.67409	0.043053
PLK3	4	-0.753992	-1.04053	0.584735	1.31817
PMVK	4	0.164182	-1.99558	0.895404	0.629732
PNCK	4	0.681459	1.17936	0.838537	0.633457
PPP1R1B	4	-0.511885	-0.183741	0.62251	0.880543
PPP1R3A	4	0.610603	0.156743	0.519492	0.592835
PPP1R3C	4	-0.77951	-1.98573	1.46644	2.07968
PPP3CA	4	-0.857406	-0.677748	0.507162	0.97305
PRKAA2	4	0.685614	1.26207	0.784906	1.36258
PRKAB1	4	0.795194	0.185632	1.40542	0.627372
PRKAB2	4	0.571554	0.115466	1.09291	0.705642
PRKACG	4	0.0151666	0.348457	0.570493	0.650491
PRKAG2	4	0.663252	0.513212	1.00947	1.07362
PRKAR2B	4	-1.48834	-1.65948	1.11454	1.09408
PRKCA	4	-0.112684	0.163692	1.15277	0.952652
PRKCB1	4	0.0366064	0.568863	0.755403	0.952656
PRKCD	4	-0.369292	0.0527688	0.664711	1.32537
PRKCG	4	-1.04351	-0.635378	0.531368	1.39
PRKCH	4	-0.157165	1.10707	1.67388	0.552199
PRKCQ	4	0.240809	-1.22197	1.45431	0.581971
PRKCSH	4	-2.54074	-1.78117	0.621752	1.33957
PRKD2	4	1.14146	0.0602625	0.82058	0.592929
PRKDC	4	-0.299751	-2.86735	0.967784	0.727963
PRKR	4	0.241535	-0.852932	0.876753	0.892267
PRKWNK1	4	-1.73391	-1.13717	0.762578	1.07003
PRPF4B	4	-0.570588	-1.10721	1.08618	1.71445
PRPS1L1	4	-1.03275	-2.50823	0.971135	0.314711
PRPS2	4	0.0401523	-0.314529	0.844407	0.126252
PSKH2	4	0.266332	0.729085	1.41145	0.760144
PTK9L	4	1.0574	2.21883	1.39181	1.03191
PTPDC1	4	0.0710219	2.14477	0.707254	0.866885
PTPN5	4	0.407695	-0.448956	1.32155	0.855634
PTPRJ	4	0.776197	1.28123	1.52339	0.621219
PXK	4	-0.391972	-2.15121	0.860878	1.7022
RAF1	4	-1.28088	0.563074	1.22161	0.779822
RET	4	-2.47724	-0.892203	0.645371	0.530485
RIOK3	4	-0.865601	-1.67098	1.14925	0.707861
RIPK3	4	-1.26625	-0.616992	0.608609	0.901312
ROCK2	4	0.195963	0.98254	0.95046	0.847474
RP6-213H19.1	4	0.602733	0.270127	0.539492	0.240054
RPS6KA1	4	-1.1049	0.107764	1.14187	1.41948
RPS6KA5	4	-1.48693	-3.04667	0.378903	0.788409
RPS6KC1	4	-0.370882	-2.32721	1.69292	0.512079
SAST	4	0.508446	-0.144191	0.758283	0.984947
SCYL1	4	2.20631	1.79913	1.03658	0.876526
SGK	4	1.94872	1.59911	1.53587	1.1601
SGKL	4	0.345393	0.524587	1.08395	0.376259
SGPP1	4	0.534238	-0.799616	1.32532	0.797492
SIK2	4	-0.128077	0.252307	0.533349	1.02613
SLK	4	0.414848	1.15325	0.361075	0.582835
SMG1	4	0.287138	-0.683682	1.61003	0.859718
SNARK	4	0.803315	1.96482	1.25998	0.797919
SPEG	4	0.535595	1.50415	1.0536	1.03655
SPHK2	4	-0.223057	0.475281	0.787046	0.820786
SRMS	4	0.34004	-2.61365	2.73491	1.41242
STK19	4	-1.05268	-1.7502	1.5217	2.44443
STK29	4	-0.244846	-0.353099	0.859331	1.01594
STK32A	4	-0.0554929	0.5951	4.0616	1.2843
STK32B	4	-1.59767	0.673675	0.802059	0.515357
STK32C	4	0.353281	-0.819924	0.754942	0.850756
STK38	4	-2.39306	-4.07669	0.335933	0.883661
STK4	4	1.25842	0.716686	0.483573	0.802644
TAF1	4	1.36993	1.91837	0.800984	0.631862
TEC	4	2.3457	2.32487	1.34061	1.05407
TESK1	4	0.106748	0.328922	1.38561	1.22521
TGFBR3	4	0.0542841	0.736447	1.27686	1.64422
TK2	4	1.15063	0.0868722	0.812959	1.23023
TLK1	4	-0.811402	0.216927	1.46295	1.05855
TNK1	4	-2.07896	-2.42165	0.239546	0.453197
TOPK	4	0.0798952	1.05574	0.816381	0.26288
TP53RK	4	-0.998859	-0.352999	0.752523	0.29614
TPK1	4	-0.160069	-1.47106	0.92961	0.537147
TRIB2	4	-1.21656	-0.672332	0.444533	0.581742
TRPM7	4	1.00799	0.268588	1.1175	0.82722
TSKS	4	-1.55825	-1.07237	2.56811	0.560163
UCK1	4	1.2223	1.19025	1.65769	1.03791
ULK1	4	0.96106	1.15358	0.803666	0.575746
ULK4	4	-1.02307	-0.424857	1.79669	0.695286
UMP-CMPK	4	-0.179733	-1.10665	0.903277	0.967604
VRK1	4	-0.128924	-1.01567	1.44434	0.398372
VRK3	4	1.30174	1.21454	0.379909	0.414312
WEE1	4	1.53469	-1.63835	1.48447	1.54938
WNK4	4	1.93815	1.62939	0.925315	0.713578
XYLB	4	1.68668	1.31556	1.81521	0.445749
ZAK	4	-1.0327	0.167918	1.93935	0.833299
PPP2R1A	5	1.42723	5.26923	0.286565	0.343884
DUSP9	5	0.833007	3.97109	3.32597	1.59562
DUSP6	5	2.45183	3.60468	0.885226	2.55798
DKFZP761G058	5	1.62384	3.3848	4.26381	1.6499
PPM1D	5	1.4533	3.18701	0.950266	0.705382
PALD	5	1.89311	3.04608	4.67777	2.48853
NT5C3	5	1.37152	2.87969	0.807406	0.299437
PPM1H	5	-0.221093	2.75639	3.57513	2.16995
ACP6	5	0.34396	2.63923	0.419845	2.01864
DUSP5	5	0.624513	2.51737	3.43987	1.50772
TENS1	5	1.27217	2.32639	1.05667	0.636406
PTPN18	5	-0.867374	2.30353	2.17342	0.550363
DUSP15	5	0.7785	2.23796	3.61864	1.30257
PPP5C	5	0.883985	2.21924	0.631299	0.86204
ACP5	5	-1.40735	2.14291	1.69906	1.39434
GZMA	5	0.106245	2.0066	3.08195	0.9779
PTPN20A	5	1.92859	1.94852	4.37042	0.404002
NUDT4	5	1.95031	1.89178	0.840815	1.13794
DLG7	5	0.372013	1.82446	3.86354	0.745872
DUSP13	5	-0.112137	1.77215	2.40819	1.30869
PTPN12	5	-0.86843	1.73682	2.55464	1.15
PTPNS1	5	0.978685	1.71209	3.56912	0.444709
PPAP2A	5	-0.854875	1.66048	2.61048	0.659582
ACP1	5	1.34361	1.64765	0.845031	0.647513
INPP4A	5	0.559709	1.62361	0.705308	0.646695
SEC11L1	5	0.547098	1.5516	0.400586	0.752704
LHPP	5	-1.15412	1.49992	2.53544	0.580066
ADAMDEC1	5	1.56789	1.46005	0.545482	0.480072
DUSP8	5	0.457297	1.43947	0.465496	0.848333
PTPRK	5	0.581487	1.41686	3.02263	3.40887
KIAA0377	5	0.933024	1.40625	0.499343	0.213841
NUDT9	5	0.829059	1.40268	0.99475	0.94005
CTSG	5	0.150998	1.38705	3.0884	1.25027
ACPT	5	-0.688112	1.38579	1.54613	0.609677
PON2	5	1.44922	1.33672	0.834968	0.895384
ACE	5	-0.110051	1.33513	2.63954	1.42972
PPP2R2A	5	0.18915	1.3313	1.05995	1.66314
PTPRD	5	-0.926929	1.32421	2.18998	1.24619
GZMB	5	0.170336	1.31166	0.721826	0.763757
PPP1R12C	5	0.276064	1.3014	3.21891	1.24376
DUSP16	5	-2.25003	1.2976	1.79861	1.30982
CTSH	5	2.25371	1.28236	1.17713	1.11051
DUSP22	5	0.595308	1.24967	0.531366	0.339174
DKFZP566K0524	5	2.85114	1.24305	1.26826	0.458078
PSPHL	5	0.132871	1.23088	2.94477	0.400364
CDKN3	5	-0.40647	1.2066	1.06263	0.523214
PTEN	5	0.613951	1.20596	0.870077	1.72062
HABP2	5	1.39306	1.17276	0.794226	0.618995
PCOLN3	5	-0.0687901	1.15702	2.8473	0.612254
PTPRA	5	1.20647	1.13582	0.6621	0.217953
PPFIBP2	5	0.624859	1.1342	0.929114	1.37741
MTMR1	5	-0.628642	1.0975	2.24745	1.28324
PPP2R2B	5	-1.17531	1.0877	2.4715	1.15432
CDC14A	5	0.0658934	1.0599	2.91372	0.807255
TFR2	5	-0.100858	1.0253	2.54576	1.99469
DUSP2	5	-0.948424	1.01439	1.93723	1.57741
PPP3R1	5	0.289677	1.01246	0.541984	0.496904
INPP5D	5	0.505834	0.99601	0.860655	0.983452
PTPRM	5	-0.553801	0.993586	0.901413	0.691254
PTPN23	5	-0.29283	0.96383	0.628867	0.58112
ADAM7	5	-0.401202	0.95759	2.39905	0.892703
CAPN2	5	-0.127456	0.938922	3.06335	1.23039
BPGM	5	1.80257	0.905599	0.686331	0.690642
PON1	5	0.426711	0.901688	0.859195	0.950443
PDP2	5	-0.71564	0.866477	2.68588	0.723989
USP8	5	0.469259	0.823642	0.631055	0.89392
PTPLA	5	-1.37026	0.822994	2.37678	1.08855
PPP2CB	5	-0.00403562	0.814709	3.08748	0.448719
DHH	5	2.01932	0.804254	1.25898	0.892262
PPP1R15B	5	-0.728925	0.798991	2.36916	0.649153
MGC10067	5	-0.427637	0.770627	2.72934	0.577661
PPP3R2	5	0.439208	0.769823	1.65134	0.940116
ZNRF4	5	0.980792	0.752202	0.360691	0.567092
PTPN11	5	-1.42422	0.747844	1.50249	0.847326
PGAM4	5	0.434598	0.710116	1.84549	0.834671
PTPRN	5	-0.831234	0.694477	2.77167	0.89306
PPP2CA	5	0.533791	0.693704	0.318375	0.758669
ADAM32	5	0.733439	0.677621	0.828785	0.724917
INPP5A	5	-1.1185	0.667468	2.28845	0.215915
PPP2R5B	5	-0.196644	0.656772	3.1673	1.42989
PPP3CC	5	0.541809	0.644546	0.420813	1.17009
PARP11	5	1.48886	0.64012	0.590997	0.234033
PRSS25	5	0.972813	0.635003	0.694454	1.57753
EYA3	5	-1.24662	0.629665	2.24828	0.473107
PPM1G	5	0.379931	0.628186	0.484727	0.625795
ILKAP	5	0.695812	0.61864	1.43429	0.895871
PPP1R13B	5	-0.677149	0.574769	1.19617	0.783287
CPE	5	1.21818	0.556416	0.991178	0.887301
CASP4	5	1.06918	0.536864	0.742014	0.438957
CAPNS1	5	-0.443179	0.503817	2.70931	0.650653
PPP1R3D	5	0.604694	0.491974	0.566054	0.675259
EYA1	5	0.760686	0.480419	0.986941	0.887503
C9ORF67	5	1.34368	0.471115	1.26479	0.84223
RNGTT	5	-1.19842	0.467797	2.52585	0.683615
PRSS23	5	1.76284	0.446572	0.765285	1.07846
PTPN6	5	0.569975	0.42363	0.837587	1.03837
PPP2R4	5	0.363616	0.419146	1.09211	1.39886
PPM1B	5	-1.66043	0.383847	2.24813	1.06538
PTPRC	5	0.316774	0.335658	0.355696	0.460263
NUDT14	5	-0.301841	0.313551	0.44175	0.538528
DUSP4	5	-1.04352	0.301444	2.05982	1.92141
DPEP1	5	0.141699	0.299487	2.97647	1.09862
PPP1R7	5	-1.2899	0.287298	1.65944	0.31389
INPP5B	5	0.274992	0.287266	0.668157	1.36454
PPFIA1	5	0.256875	0.283804	2.98378	0.539644
MMP14	5	0.549532	0.280772	0.603409	1.19708
MTMR6	5	-0.145542	0.273108	1.67942	0.437945
PTPN13	5	-2.77894	0.267977	1.77435	0.249472
MTMR9	5	-1.0819	0.264499	2.64009	0.383784
SBF1	5	-0.273415	0.261451	2.91443	0.672012
FBP2	5	-0.490695	0.252409	0.93598	0.449582
FLJ90661	5	0.874838	0.229657	0.542405	0.957556
FLJ25449	5	0.172603	0.220265	0.634477	0.504426
PPP2R5D	5	-0.307939	0.219664	0.495206	1.11549
PPP1R14B	5	0.409633	0.209062	0.354823	1.21314
STYX	5	0.429429	0.19617	0.546014	1.25453
PTPN2	5	-1.64824	0.191799	1.74815	1.72717
MTM1	5	-2.81296	0.164243	1.53009	0.830564
PPP1R1C	5	-1.58322	0.161659	2.04485	1.14494
PPAPDC2	5	-2.09099	0.138646	1.82869	1.21261
DUSP3	5	1.10347	0.13302	1.24811	0.785354
PTP4A1	5	-1.96285	0.132848	1.51391	0.542962
WBP11	5	0.915754	0.122509	0.704951	1.3367
PTPN7	5	0.524249	0.105463	1.13133	0.74468
EYA4	5	-1.24588	0.0988739	0.625287	0.862284
NT5C	5	-0.0670428	0.0940665	0.981498	0.711875
NT5C2	5	0.761773	0.0715843	0.940169	1.10282
DPP6	5	-1.56974	0.0671893	1.70225	1.29013
MST1	5	0.7759	0.0609714	0.822329	0.436842
PPP2CZ	5	-1.72977	0.0523006	2.16496	0.14052
IGBP1	5	0.578623	0.0518691	0.936159	0.812925
PPFIA4	5	-0.0220363	0.0459971	1.77912	1.55859
ESSPL	5	1.34283	0.0409558	0.175669	1.29763
PPP1R16B	5	0.284343	0.0185699	1.6189	1.18988
DUSP18	5	-0.800228	0.0139954	2.07436	0.992665
PSMD9	5	0.191096	0.0133513	0.624311	0.927814
NUDT2	5	-0.890445	0.0131235	0.468644	1.24111
ALPL	5	-1.27409	-0.00816905	0.74819	0.670374
PTPN9	5	-1.76531	-0.0111352	2.52087	0.291664
DUSP1	5	-0.115459	-0.0213392	0.410389	0.925099
PGAM2	5	-0.892599	-0.0263892	0.642184	1.25951
PPP2R2D	5	-1.61197	-0.0373304	2.10168	0.597643
PHEX	5	-1.68813	-0.047739	1.65659	1.65458
PSPH	5	-1.45764	-0.0650866	2.13639	0.978453
PPP1CA	5	1.72547	-0.0779042	0.454027	1.0625
SKIP	5	-1.61802	-0.0846357	2.02021	0.379922
EMPTY	5	-0.0998963	-0.103177	0.571027	0.103478
DUSP14	5	-0.0949993	-0.119481	1.32736	0.909271
INPP4B	5	-0.0848475	-0.121103	0.921604	0.762708
PTPN21	5	0.581379	-0.134694	0.237995	0.895043
BPNT1	5	-0.0618335	-0.148243	0.435675	0.536921
MK-STYX	5	-0.995895	-0.150912	0.459285	1.78367
DUSP19	5	-1.54775	-0.162464	1.3762	1.66305
DUSP7	5	0.28453	-0.165773	0.44511	0.757662
PPAPDC1	5	-0.921017	-0.165994	2.15574	1.4672
SGPP2	5	-0.799502	-0.16698	1.00987	1.00945
SACM1L	5	0.977776	-0.184414	0.511736	2.07973
INPPL1	5	0.29204	-0.186867	0.864625	1.34545
MME	5	0.846784	-0.212201	1.07225	0.544193
LOC63929	5	0.0897564	-0.21406	1.17494	0.368974
PPP3CB	5	0.0987242	-0.223246	0.974223	0.810025
DPP4	5	1.66599	-0.236744	0.774744	1.5386
NUDT15	5	-1.55951	-0.25287	0.822742	0.634672
PTPN4	5	1.34614	-0.274293	0.345319	0.387975
CPXM	5	0.718167	-0.280488	1.35389	1.01627
PTPN14	5	-1.13021	-0.304298	2.40581	0.498458
NT5C1B	5	-0.348536	-0.309383	0.897696	1.35795
KLK12	5	-0.283755	-0.324835	0.375385	1.29134
PIB5PA	5	-2.51079	-0.329712	1.32787	1.42074
PTPRG	5	-1.49417	-0.331377	1.70954	0.730977
PPP1R12B	5	-0.0637507	-0.354253	1.08211	0.618499
PPP1R12A	5	-0.648565	-0.359061	1.66462	0.331777
PHPT1	5	0.23102	-0.378871	0.764353	0.68095
INPP1	5	0.179437	-0.380635	2.56971	0.68052
SET	5	-0.868828	-0.393285	1.85655	1.62781
PPEF2	5	0.642934	-0.395718	0.50046	1.39527
PPP2R3A	5	0.368466	-0.396617	0.313985	0.588648
BACE1	5	-2.90345	-0.405299	2.23502	1.45983
PPP2R1B	5	-0.422696	-0.417463	0.764248	1.15121
PR48	5	-0.353549	-0.430271	0.969326	1.25989
CTDSP2	5	0.5813	-0.432344	0.839861	0.578572
PPP1R1A	5	-0.611899	-0.434732	1.07844	0.25278
THTPA	5	-0.0143358	-0.444391	0.498573	0.536479
PITRM1	5	-1.02612	-0.444619	2.63368	1.13374
NT5E	5	-0.113552	-0.468164	3.2313	0.992347
SSH3	5	-1.05649	-0.475275	2.59378	0.849362
TA-PP2C	5	-0.351748	-0.487178	0.53366	0.260397
DUSP12	5	-2.24828	-0.494701	1.94597	1.53232
PTPRH	5	-1.64409	-0.510618	1.74189	1.3345
ADAMTSL1	5	0.439518	-0.55258	0.99648	1.47873
IMPA2	5	-0.98321	-0.566972	0.499755	0.666066
ACP2	5	-1.28529	-0.568682	0.996635	0.9381
CDC14B	5	-0.0644939	-0.581754	1.0405	1.58671
PTPRE	5	-1.5325	-0.605146	1.36681	0.924743
ALPI	5	-0.948545	-0.617539	1.07426	0.517084
CTSB	5	-0.0330745	-0.642636	0.709457	0.93706
PPP1R8	5	-0.983249	-0.656926	0.540951	0.852155
PTPRR	5	4.29989	-0.698174	5.16228	2.97989
NUDT11	5	0.101095	-0.699357	1.02683	1.57232
PPP1R2	5	-0.309732	-0.717875	1.03866	0.468868
PTPRT	5	-0.155094	-0.722592	0.904264	1.23511
PPFIA2	5	-0.173521	-0.753861	0.60296	0.805605
MTMR3	5	0.340818	-0.755081	0.564563	0.593903
PTPRN2	5	-2.84313	-0.755848	1.75869	1.15475
PPP2R5A	5	-2.45593	-0.772268	1.69171	1.3733
G6PC	5	-1.41347	-0.793382	1.13147	0.77059
PPP2R2C	5	-1.26672	-0.806938	1.38681	3.02788
SSH2	5	0.319374	-0.816687	0.535141	0.849154
PGAM1	5	-0.736557	-0.824938	3.01405	1.49922
PTPLB	5	0.0501049	-0.852083	0.425089	1.12967
PTPRZ1	5	-0.850375	-0.866999	0.524101	0.580122
FLJ22405	5	-0.0573079	-0.906057	0.61489	0.961566
PPP4R1	5	0.575425	-0.910642	0.470642	0.424554
MMP12	5	0.296459	-0.91283	1.36163	0.733511
PTPN3	5	0.30862	-0.930215	0.204373	1.05677
KIAA0310	5	-1.15996	-0.943981	2.06895	1.65111
PTPMT1	5	-2.73418	-0.957163	1.45247	1.80015
CTDP1	5	-0.142655	-1.00992	0.616286	1.39955
PTP4A3	5	-3.0936	-1.04445	2.42891	2.19848
IMPA1	5	-0.0248584	-1.05671	0.600104	0.256658
PSMB2	5	-1.03984	-1.06246	2.56583	0.305123
PSMB4	5	-0.514467	-1.07272	2.53071	0.469417
PPM2C	5	0.25011	-1.08551	0.995114	0.786159
TPTE	5	0.50954	-1.08606	0.740046	1.17062
MTMR2	5	-0.208262	-1.0883	1.32513	0.433891
EYA2	5	-0.451249	-1.094	0.231183	0.816073
PPP2R5E	5	-2.75298	-1.09791	1.80362	2.11177
PSMAL/GCP III	5	-0.0768829	-1.15746	2.59428	0.637439
ACPP	5	-2.46277	-1.16098	1.09524	1.05206
PTP4A2	5	0.201418	-1.18346	0.724672	0.830522
PPM1L	5	-0.55478	-1.19692	1.25808	0.870995
USP33	5	-0.932158	-1.24017	0.906168	1.45757
PCSK4	5	0.48713	-1.25454	1.06494	0.823826
PPM1A	5	-0.579474	-1.29097	1.60907	0.957432
NUDT1	5	-1.37459	-1.29784	1.01298	1.42941
INPP5E	5	-1.23352	-1.34505	0.717481	0.278001
PPAP2B	5	-1.39684	-1.35087	1.36351	0.888891
TESSP2	5	-0.83654	-1.35298	2.46	0.987932
NUDT12	5	-1.38742	-1.35455	1.19747	0.882954
PPEF1	5	-0.730845	-1.35465	0.898533	0.486833
PTPRO	5	-0.801385	-1.36705	0.990684	1.01569
LPPR4	5	-0.537654	-1.38315	1.08693	0.745535
SYNJ2	5	-0.255362	-1.38471	1.26071	0.724487
FLJ23751	5	-2.57287	-1.4004	1.28261	1.30477
CDC25C	5	-2.5997	-1.40207	1.2322	1.40625
PTPRB	5	-1.75589	-1.4093	2.23083	2.70024
PTPN22	5	-2.75637	-1.45067	1.96828	2.63968
PPP6C	5	0.405438	-1.47346	0.758525	1.06849
PTPRS	5	-2.72587	-1.48564	1.80406	1.26193
OCRL	5	-0.712676	-1.49889	0.703467	0.513977
PPFIA3	5	-1.78307	-1.54133	1.70281	0.213798
PTPRU	5	-0.753936	-1.55237	1.72227	1.65244
PTPN1	5	-2.35416	-1.5569	1.284	1.20991
SYNJ1	5	-0.620816	-1.58596	0.726475	0.403612
PPP1CB	5	-0.996236	-1.61807	1.53448	0.0848634
TIMM50	5	-0.778921	-1.62391	0.680712	0.944511
PTPRF	5	-3.22279	-1.63719	1.24352	0.832351
PPM1E	5	-1.90045	-1.65785	1.14402	2.00908
EPM2A	5	-1.55824	-1.75933	1.87299	2.11391
TPTE2	5	-1.90555	-1.77519	1.37421	1.8789
PPP1CC	5	-0.434545	-1.78282	0.581392	0.73307
ENPP7	5	-0.492052	-1.81319	0.639767	0.906838
IHH	5	-1.37042	-1.86855	2.41291	1.80909
MINPP1	5	-2.02793	-1.89366	1.84333	1.59453
NUDT3	5	-1.03409	-1.95451	1.74517	0.651701
CDC25B	5	1.82255	-2.00571	5.94255	3.34001
CILP	5	-3.66494	-2.07159	2.28023	1.87182
NT5C1A	5	-1.41153	-2.0907	1.54163	1.48925
ALPP	5	-0.949116	-2.12029	1.22049	1.00262
PPAP2C	5	-3.33471	-2.16202	1.49903	0.873324
NUDT5	5	-0.251977	-2.28425	1.31849	1.05195
PPM1F	5	0.0386467	-2.32885	1.44529	1.06701
MTMR7	5	-0.950453	-2.60048	1.1656	0.98994
G6PC2	5	-2.02214	-2.61214	1.47469	1.00186
FBP1	5	-0.337406	-2.68739	1.00218	1.25208
SSH1	5	-2.33994	-2.746	1.42831	2.76695
APAF1	5	-0.0519271	-2.88774	0.79102	0.374299
DUSP23	5	-2.68222	-2.9536	2.62693	2.84421
MTMR8	5	-1.27463	-3.456	1.94648	2.07285
MPN2	5	-1.71776	-4.40537	3.37435	0.304462
PPP4C	5	-4.01657	-5.29141	0.708632	2.42252
