## Supplemental Data 9 for "Parallel siRNA screens to identify kinase and phosphatase modulators of NF-κB activity following DNA damage"

### Sheet: Sheet1
siRNA	Plate	C-Mean	T-Mean	C-SD	T-SD
ABL2	2	0.735221	-0.885025	0.329008	0.565106
ACVRL1	2	0.170966	2.01455	0.41633	0.751879
ADK	2	0.632775	0.264454	1.01422	0.244623
ADMR	2	-1.09939	-1.65448	1.33195	0.369846
ADP-GK	2	4.27657	3.37992	1.95911	0.560909
ADRA1B	2	1.49758	0.40832	1.34538	0.636776
ADRA1D	2	-0.0489589	0.408005	0.330845	0.401095
ADRA2A	2	-0.468086	-0.273677	0.973027	0.687272
ADRA2B	2	0.545189	0.059093	0.431498	0.497778
ADRA2C	2	1.23447	1.1694	0.930839	0.421159
ADRB2	2	-0.0776633	-0.234638	0.574414	0.306366
ADRB3	2	-0.243888	-1.26331	0.840675	0.412079
AGTR2	2	-1.89029	-1.50077	0.627945	0.281547
AK1	2	0.0187629	1.66272	0.634446	0.279613
AK7	2	-2.23095	-2.55795	0.28361	0.768802
AKT1	2	0.0105067	-0.0431246	1.11726	0.462447
ALS2CR2	2	2.20519	-0.641752	0.427102	0.167864
ALS2CR7	2	1.4373	0.0745918	1.0735	0.710956
ANKK1	2	0.477875	0.485687	0.861597	0.498201
ATM	2	-0.161441	-4.4634	0.790878	1.08042
AURKC	2	-0.431822	0.571461	1.09759	0.955419
AVPR1A	2	1.72023	-1.37645	1.16074	0.901216
BAI1	2	-0.230925	-0.341148	0.678341	0.78173
BCKDK	2	-1.00068	-0.636341	0.591686	0.682628
BDKRB2	2	-1.42225	0.95549	0.753083	0.825196
BLK	2	-2.42855	-2.55221	0.465531	1.34714
BMP2K	2	0.303794	0.0332111	0.824077	0.264249
BMPR1B	2	1.3023	1.74079	0.805006	0.66966
BRD3	2	1.1438	0.312833	0.381034	0.472985
BRS3	2	-1.78719	-0.867935	0.974238	0.356856
C7ORF2	2	1.42868	-0.155365	0.569866	0.585556
CALCR	2	-0.856205	0.00252708	0.666872	0.290265
CALM1	2	0.213127	0.128421	1.38956	0.785516
CALM3	2	2.45125	2.04904	1.66349	0.466266
CAMK2B	2	5.03569	2.85691	1.0561	0.61273
CAMK2D	2	1.00151	2.97097	0.686907	0.755723
CAMK2G	2	-0.598666	0.111057	1.1446	0.521972
CAMKIINALPHA	2	-1.08149	-0.345361	0.875439	0.485341
CAMKK2	2	2.87437	3.31667	1.09187	0.660249
CARKL	2	1.59657	1.76081	0.661075	0.161858
CCR4	2	-2.28549	-1.87899	1.13182	0.437253
CCR7	2	1.32677	0.422566	0.949987	0.573663
CCRL1	2	-2.41751	-1.80349	0.76495	0.264982
CDC2	2	2.96875	1.77337	0.755074	1.35192
CDC7	2	1.20543	1.38922	0.340474	0.622367
CDKL3	2	-0.711305	-0.225633	0.620519	0.471935
CDKL5	2	-0.25176	-2.75483	0.743496	1.43165
CHRM4	2	1.6675	1.79142	0.487197	0.480061
CKB	2	0.682975	0.616497	0.435708	0.686956
CKMT1B	2	-0.983861	-2.29031	0.749173	0.558203
CKS1B	2	0.343822	-0.289303	0.553247	0.277155
CKS2	2	1.12066	1.04264	1.26062	0.779798
CLK1	2	-0.157585	-0.345222	0.998532	0.6746
CMKLR1	2	-1.38315	0.436196	0.641966	0.558961
CNR2	2	-0.438784	-0.714789	0.75425	0.366903
COASY	2	2.1828	3.74369	1.24343	0.228594
CRIM1	2	1.39601	1.06302	1.02376	1.29074
CSNK1G1	2	-1.08625	-1.19403	0.979835	0.499757
CSNK1G2	2	0.303034	0.808384	0.427691	0.629913
CSNK1G3	2	0.308414	1.34906	0.436761	0.256418
CXCR6	2	-1.16381	-0.640007	0.503124	0.498306
CYSLTR1	2	-0.34122	-0.65899	0.883425	0.819868
DGKB	2	0.0103087	0.562215	1.11836	0.73834
DGKG	2	0.0538402	-1.64402	0.874752	1.00695
DGKK	2	1.87309	3.25445	0.459526	0.468209
DMPK	2	-0.354002	-0.137223	1.17254	0.475167
DYRK4	2	2.69375	1.82288	1.36762	0.909375
EDG1	2	-4.28473	-4.0595	2.16657	0.935862
EDG2	2	-1.00965	0.257326	1.07124	0.660233
EDG3	2	0.277303	-0.020397	0.707969	0.251497
EDG5	2	-0.459403	1.12786	0.429229	0.211394
EDG7	2	1.59737	-1.65287	0.894223	0.896643
EDNRB	2	-1.5735	-0.688643	0.689108	0.631499
EEF2K	2	-2.30679	-2.31512	0.373341	0.473297
EFNA3	2	0.327676	0.0616615	0.760204	0.510214
ELTD1	2	-0.0446439	0.213827	0.439867	0.629635
EMPTY	2	0.373285	0.584357	0.552511	0.456345
EMR3	2	0.946715	2.39848	1.08464	0.384786
EMR4	2	0.0843279	0.258955	0.973461	0.338997
EPHA10	2	-1.21891	-1.74178	0.776578	1.18972
EPHA5	2	2.01144	1.36809	0.596467	0.584752
EPHA8	2	0.736401	0.761173	0.476697	0.271456
ERK8	2	-0.966178	0.214455	0.643674	0.796359
ETNK1	2	3.46659	2.33255	1.03524	0.921582
F2RL3	2	-0.776934	-0.110049	0.404204	0.57098
FER	2	-2.06605	-1.1625	0.466699	0.508556
FFAR1	2	-2.17926	-2.12555	1.23584	0.446921
FGFR3	2	-2.99818	-2.51633	1.13936	0.677587
FLJ32685	2	0.673604	0.82242	0.972767	0.305564
FLJ34389	2	0.371013	-0.439461	0.945754	0.528602
FN3K	2	-0.19803	-1.01546	0.763146	0.25933
FPR1	2	-0.0590016	1.23288	0.46603	0.602232
FRAP1	2	-2.44876	-3.20548	0.737448	1.43951
FSHR	2	0.255061	0.148778	0.459056	0.445994
FY	2	0.14515	-0.634295	0.341939	0.9671
FZD3	2	-1.5857	-2.3229	1.00143	0.740595
GABBR1	2	-1.15914	0.34011	0.740977	0.121294
GIPR	2	-1.18016	-1.31065	0.939912	0.66588
GLP2R	2	-0.340528	0.63668	0.377783	0.468914
GNRHR	2	0.0755909	1.08545	0.804273	0.337476
GOLGA5	2	1.6631	1.34685	0.436691	0.802334
GPBAR1	2	-0.377892	0.685445	0.826869	0.494684
GPR	2	-0.904927	-0.939308	0.420774	0.47389
GPR10	2	0.259755	-0.0111887	0.247741	0.519898
GPR107	2	-0.797134	-1.02873	0.25181	0.700303
GPR109B	2	-0.765083	-1.8524	1.57825	0.808876
GPR110	2	-1.45954	-1.10989	0.543977	0.431669
GPR113	2	0.0170151	0.119913	0.539067	0.381433
GPR116	2	0.360035	-0.896351	0.991621	0.805703
GPR123	2	-0.999888	-1.18794	0.70219	0.663537
GPR133	2	-1.05289	-2.04048	0.859799	0.41602
GPR142	2	4.9719	1.78652	0.497991	0.744534
GPR143	2	1.08417	1.61635	0.779396	0.301046
GPR146	2	-0.108752	0.283816	0.863767	0.348306
GPR156	2	0.811372	2.721	0.819953	0.11106
GPR20	2	-1.44868	-1.66111	0.259435	0.696887
GPR24	2	-0.403152	-0.235931	0.884598	0.100596
GPR31	2	-1.43606	-0.824434	0.698406	0.710511
GPR32	2	-1.80949	-1.0292	1.34754	0.58337
GPR35	2	-1.48999	-0.501352	0.509571	0.782371
GPR37L1	2	-0.298218	0.500181	0.957917	0.470735
GPR42	2	0.166032	1.31231	0.411588	0.621794
GPR55	2	-0.184249	-0.407043	0.796934	0.289911
GPR56	2	-1.81573	-1.15637	0.675659	0.470996
GPR61	2	0.561756	1.02151	0.479987	0.266836
GPR62	2	0.440006	0.155218	0.412839	0.59315
GPR74	2	1.63779	1.92702	0.559727	0.594146
GPR75	2	-0.117274	-0.44118	0.826698	0.655488
GPR77	2	1.63478	1.49877	1.52554	0.471738
GPR78	2	-1.50897	-1.9524	0.421683	0.493788
GPRC6A	2	-1.8147	-2.00958	0.348153	0.267936
GRK5	2	1.95395	0.201371	0.574404	0.391674
GRK6	2	1.1938	-0.0966754	0.387981	0.411533
GRM3	2	0.00599412	-0.679997	1.48494	0.462494
GUCY2D	2	0.564565	-0.56494	0.48512	1.13268
HCK	2	-1.3101	-1.70952	0.98615	0.545003
HK1	2	0.366956	1.30214	0.634875	0.277422
HK2	2	-1.62239	-2.08196	0.942217	0.846314
HTR1A	2	-0.199595	-1.56634	0.843558	1.15254
HTR2A	2	-0.362123	-0.592468	0.351553	0.351359
HTR3A	2	-0.033137	1.46453	0.151971	1.17205
HTR4	2	-0.0580431	0.440195	1.05132	0.411794
IRAK1	2	1.05867	1.7335	1.05938	0.368356
IRAK4	2	-0.862282	0.0196066	0.424199	0.594073
ITPKA	2	1.48252	1.4008	1.38198	0.628274
ITPKC	2	0.133904	-0.217154	0.798227	0.292398
KCNH8	2	-2.53455	-1.72133	0.848484	0.270238
KIAA1361	2	-1.78407	-2.01767	0.92229	0.503444
KIAA1639	2	-0.0227117	1.18106	0.76791	0.30507
KIAA1804	2	-0.526254	-1.76939	0.876709	0.88663
KIAA1811	2	1.60821	0.458318	0.473489	0.214316
KIT	2	-0.659541	0.211067	0.652941	0.172763
KSR	2	-2.60086	-1.37168	1.13804	0.763906
LATS1	2	0.958431	1.62467	0.876659	0.458359
LATS2	2	0.245772	1.12109	0.845082	0.745706
LGR5	2	-1.41308	-0.48304	0.734595	0.386175
LHCGR	2	-0.247427	0.200266	1.3381	0.427748
LIMK1	2	-2.5215	-0.401848	1.02813	0.321022
LRRK2	2	-0.815062	-0.387542	0.773414	0.487075
LTB4R	2	-1.95612	-3.32222	1.85302	0.528264
LYN	2	2.11572	0.73601	0.715076	0.603232
MAP3K14	2	-1.03349	2.22421	0.683602	0.347624
MAP3K2	2	1.18224	0.6715	0.741098	0.431661
MAP3K5	2	-0.996907	-1.39443	0.382889	0.599735
MAP3K7	2	0.00630783	-1.54368	0.395466	0.661082
MAP3K9	2	0.0220617	0.652078	0.507531	0.754764
MAP4K4	2	-0.485764	-0.881784	0.572913	0.476951
MAP4K5	2	0.790391	0.39719	0.698982	0.299898
MAPK4	2	-0.0097181	-0.276086	0.719778	1.02059
MAPK7	2	1.58313	0.924654	0.972847	0.7055
MARK2	2	1.68341	1.93883	0.615183	0.55406
MAST3	2	3.94599	0.156367	2.01042	0.510964
MASTL	2	-0.691247	-0.62475	0.678958	0.323592
MC5R	2	-0.285434	-0.850993	0.3215	0.663298
MIDORI	2	-0.491869	-1.81147	1.34378	0.435317
MINK	2	0.644883	0.579652	1.128	0.754135
MKNK2	2	0.22744	-2.88532	0.884209	0.0938064
MLCK	2	-0.188953	1.11298	0.506337	0.41764
MPP2	2	0.0335666	-0.747353	1.24785	1.24467
MRGPRE	2	2.34473	2.46789	0.525023	0.145077
MRGPRX2	2	-1.75872	-0.645404	1.35457	0.344481
MRGPRX4	2	-0.181376	-0.384555	0.490292	0.337679
MULK	2	-1.23132	-2.88548	0.9659	0.614396
MYLK2	2	-0.462213	-2.01041	0.735628	0.75246
MYO3B	2	-0.296361	1.20443	0.586299	0.203191
NAGK	2	-0.14528	-0.043726	0.82074	0.786167
NEK11	2	-1.36201	-0.44479	0.894809	0.342121
NEK4	2	-1.02845	-1.46333	1.48196	0.523957
NEK5	2	1.70461	2.47168	1.21495	0.101186
NEK6	2	2.65362	1.63883	0.936986	0.868486
NME3	2	-1.05435	0.859192	0.329139	0.292079
NME5	2	0.39164	-0.301996	0.483225	0.726106
NPY	2	0.895818	0.737004	0.705347	0.569416
NPY2R	2	-0.539787	-0.0600724	0.76753	0.515595
NTSR1	2	-2.494	-2.4843	0.281491	0.355978
NTSR2	2	-1.82387	-2.64874	0.660038	0.946158
OMG	2	-1.68816	-2.21223	0.729436	0.418126
OPN1MW	2	0.549802	0.161196	0.6177	0.351529
OPN1SW	2	-0.478531	0.0869418	0.568454	0.107149
OPN3	2	-0.0442905	0.385599	0.753231	0.482466
OPRK1	2	-0.346241	-1.17414	1.76333	0.445272
OPRM1	2	-0.485755	-0.883738	0.12969	0.357219
OR1A1	2	1.06151	2.61089	1.05018	0.569068
P101-PI3K	2	-0.569687	-0.47153	0.790376	0.981077
P2RY14	2	0.401082	0.168256	0.889745	0.975669
P2RY5	2	0.79211	-0.211488	1.08292	0.137104
PANK1	2	2.96072	0.772496	1.20629	0.274057
PAPSS1	2	4.10006	4.17217	1.77177	0.409256
PAPSS2	2	-0.843323	-1.63934	0.974561	0.790411
PCTK3	2	0.0959906	0.536922	0.851201	0.545563
PDGFRL	2	0.533755	-0.402416	0.346729	0.723749
PDK2	2	-2.11458	-2.42434	0.638312	0.744129
PFKP	2	-0.215274	0.789802	0.423254	0.266204
PFTK1	2	-2.19379	-4.11232	0.839779	0.704517
PHKA2	2	0.0998721	0.349781	0.874346	0.293556
PHKB	2	0.81787	0.875764	0.392753	0.389376
PHKG2	2	0.778632	1.39801	0.843154	0.266624
PIK3CA	2	1.37078	0.897962	0.125704	0.473219
PIK3CG	2	0.0221365	-0.296364	0.814901	1.01073
PIK4CA	2	-0.875965	-1.05221	0.440614	0.565418
PIM2	2	-0.0908657	-1.19729	0.51677	0.609521
PIP5KL1	2	1.2987	-0.411206	0.867064	0.665358
PKM2	2	1.97028	2.67268	0.59819	0.351017
PKN3	2	1.7766	1.42606	1.10834	0.500239
PLK1	2	1.45583	0.910108	0.543179	0.297607
PLK2	2	-0.033708	0.840184	1.22502	0.411023
PRKAA1	2	1.44137	0.788745	0.35841	0.346618
PRKAG3	2	-3.50933	-3.65938	0.817763	1.6757
PRKCE	2	0.601584	-0.702672	1.23116	0.189742
PRKCL1	2	0.992695	0.432552	0.217941	0.309007
PRKCN	2	-1.36381	-0.512945	0.199807	0.864067
PRKG1	2	2.05435	1.67658	1.18806	0.378809
PRKWNK2	2	-0.145346	-0.959998	0.599109	0.560965
PSKH1	2	-1.30452	-1.46946	0.694561	0.374965
PTGDR	2	0.539715	-1.36534	0.29196	0.299262
PTGFR	2	-0.990988	-0.736545	0.624522	0.477528
PTGIR	2	2.52386	3.18471	1.09758	1.03306
PTHR2	2	1.47057	0.775551	0.701528	0.459219
PTK2	2	0.660158	2.07422	0.479071	0.487975
PTK9	2	-0.297137	-0.716945	1.03673	1.29351
PVR	2	0.0951265	0.741453	0.147723	0.55122
RFP	2	-1.79948	-2.02546	0.921782	0.338866
RIOK1	2	0.949687	0.389698	0.426537	0.24866
RIOK2	2	-1.6717	0.243102	1.51299	0.935429
RIPK2	2	0.0942684	1.13725	0.895	0.837958
RNASEL	2	0.220572	-0.129125	0.42122	0.788177
ROCK1	2	-1.17044	0.367861	0.443935	0.405221
RPS6KA4	2	-1.6629	-3.1427	0.694145	0.763208
RPS6KB2	2	0.576389	-0.525021	1.15214	0.423513
RXFP3	2	0.024765	-1.5134	1.16657	0.42391
SGK2	2	-0.927538	-0.332568	0.58299	0.536265
SMO	2	0.734196	0.645204	0.35448	0.784189
SNF1LK	2	0.000127972	0.73272	0.432544	0.363468
SNRK	2	-0.277376	1.28664	0.699998	0.325028
SRC	2	0.0856054	-0.475172	0.830928	0.646926
SSTK	2	2.7043	1.84227	1.1328	0.467214
SSTR5	2	0.997064	-0.0488573	0.732875	0.69303
STK16	2	0.82069	0.92448	0.310657	0.526413
STK17B	2	0.247078	-0.316402	0.88976	0.865691
STK24	2	-0.347028	-1.53105	1.56047	0.80159
STK25	2	0.545159	0.328064	1.02631	0.565912
STK33	2	-2.30125	-1.88409	0.588297	0.681735
SYK	2	0.356405	-0.148329	1.03816	0.534268
TAAR2	2	-1.64553	-0.659209	0.367901	0.606897
TAAR8	2	-0.743425	0.591719	0.920782	0.304433
TAAR9	2	-1.09868	-1.07296	1.39848	0.658214
TACR2	2	-1.37009	-1.52081	0.878882	0.797355
TAO1	2	0.312136	0.882258	0.647576	0.379891
TEK	2	0.030901	-0.996512	0.669337	0.430016
THNSL1	2	-0.853779	-0.379666	0.447261	0.777041
TNIK	2	0.626139	-1.59389	0.191699	0.619916
TNNI3K	2	0.732052	0.256909	0.885879	0.245012
TRIB1	2	4.04629	2.74233	0.563084	0.19676
TRIO	2	1.68188	0.805837	1.36516	0.731866
TRPM6	2	2.18625	2.60769	0.761999	0.50887
TTBK1	2	1.24834	1.45129	0.669469	0.418694
TTK	2	-0.326005	-1.67846	1.21315	0.686794
UMPK	2	2.37922	0.625242	1.25504	0.582674
URKL1	2	1.06875	0.297694	1.0295	0.750384
VN1R4	2	-0.294289	0.0575875	0.596789	0.333238
XPR1	2	0.554758	0.0407183	0.823265	0.570793
AAK1	3	-1.48305	-1.66481	1.10326	0.314201
ABL1	3	1.90286	0.838298	0.99497	0.576485
ACVR1	3	-1.23418	-2.67097	0.538289	1.04286
ACVR1B	3	-0.825873	-0.735596	0.539275	0.523603
ACVR1C	3	0.492093	0.418063	0.792189	0.810191
ACVR2	3	0.050465	-0.427005	0.115755	0.64799
ACVR2B	3	-0.894738	-1.42133	0.276717	0.730193
ADCK1	3	1.57232	-0.597623	0.759125	0.498638
ADCK2	3	1.67964	1.51146	1.28127	0.650786
ADCK4	3	0.826197	0.102319	0.252081	0.283217
ADCK5	3	0.569966	1.25084	0.481842	0.606805
ADRBK1	3	-1.43199	0.496706	0.346697	0.532585
ADRBK2	3	0.619709	0.813647	0.237712	0.340108
AIP1	3	-1.57885	-1.5043	0.37431	0.508295
AK3	3	1.51123	1.65872	1.0366	0.400348
AKT2	3	-2.64407	-1.27524	1.10214	0.867568
AKT3	3	0.106754	0.737843	0.465874	0.567691
ANKRD3	3	-1.66275	-3.68115	0.423433	0.699085
ARAF1	3	-0.493212	-0.23189	0.478176	0.637933
ARK5	3	-2.6748	-1.87845	1.44721	1.24332
ASK	3	0.273953	0.279182	0.210318	0.681586
AURKA	3	1.04391	1.31241	1.00191	0.541335
AURKB	3	-0.155518	0.0709337	0.440218	0.457332
AXL	3	-2.04406	-1.79605	0.565122	0.741806
BCR	3	-0.874445	-0.557887	1.01553	0.816765
BMPR2	3	0.585078	0.567289	0.267603	0.794252
BRD2	3	1.44719	0.207655	0.565402	0.459835
BTK	3	-0.719678	-0.63446	0.58525	0.481243
BUB1	3	-0.971961	-0.476409	0.795207	0.905315
BUB1B	3	-0.648925	-0.935362	0.215483	1.35823
C9ORF12	3	-0.931278	-0.364382	0.456506	0.228201
CAMK1	3	-0.200435	-0.356482	0.394838	0.486446
CAMK1G	3	-0.795671	-1.74206	0.47809	0.572687
CAMKK1	3	0.851096	1.5962	0.689523	0.776384
CASK	3	1.08025	1.11927	0.273831	0.454072
CCRK	3	-1.69421	-3.74648	0.38067	0.682109
CDADC1	3	-1.75515	-2.14482	0.876632	0.757119
CDC2L1	3	0.908707	0.0330552	0.916558	0.626935
CDC2L2	3	0.529516	0.0210622	0.60861	0.752943
CDC42BPA	3	0.9361	0.101457	0.675423	0.518088
CDC42BPB	3	2.56796	0.871085	0.496851	0.945818
CDK10	3	1.73242	1.81633	0.806227	0.525488
CDK4	3	5.27091e-05	0.210771	0.0738813	0.232676
CDK5	3	-0.674225	-0.633789	0.366645	0.419477
CDK5R2	3	-0.433046	-1.11275	0.77116	0.252748
CDK7	3	-2.22499	-0.370553	1.67389	0.289364
CDK8	3	-0.908173	-0.786306	0.923157	0.661305
CDKL4	3	-0.724641	-0.760012	0.366247	0.419175
CDKN1A	3	1.31959	2.01682	0.910414	0.637572
CDKN1B	3	1.34372	0.501311	0.378927	0.854523
CDKN2C	3	-1.50351	-0.401546	0.912471	0.518198
CERK	3	0.938033	-0.0324576	0.176562	0.354855
CHEK1	3	1.31612	0.648528	0.179497	0.367345
CIB2	3	-1.56495	-2.11289	0.608497	0.433196
CIT	3	0.134749	-0.0530739	0.505928	0.728304
CKMT2	3	1.01337	1.57949	0.462571	0.688515
CLK2	3	-1.05672	-0.338023	0.977441	0.317119
CPNE3	3	1.89208	0.931434	0.649155	0.783381
CRK7	3	2.39464	0.812904	0.799159	0.466626
CSF1R	3	-1.61947	-3.13364	0.531456	1.07741
CSK	3	2.07848	2.27579	0.795213	0.228326
CSNK1A1L	3	1.33695	0.294368	0.693596	0.34288
CSNK1D	3	2.08363	1.97582	0.432221	0.596844
CSNK1E	3	-1.23022	0.502547	1.19875	0.731729
CSNK2A2	3	0.689697	0.0293026	0.553302	0.608697
DAPK1	3	-1.19092	-0.368657	0.471328	0.496067
DAPK2	3	1.17379	1.18607	0.68108	0.327072
DAPK3	3	-0.0326963	1.17497	0.900484	0.330905
DCK	3	-1.2326	-0.657234	0.766575	0.361298
DDR2	3	-0.175593	-0.0984673	0.533284	1.94216
DGKA	3	0.531799	0.677614	0.19039	0.342932
DGKI	3	-0.82302	-1.82693	0.672559	0.920194
DGKQ	3	0.64437	-1.2456	0.351709	0.542253
DGUOK	3	-1.19252	-3.66164	0.809247	0.839519
DKFZP761P0423	3	1.12937	1.28041	0.233881	0.688094
DLG4	3	-0.220995	0.696302	0.661074	0.612059
DUSTYPK	3	-1.17837	-1.04365	0.886814	0.31642
DYRK1B	3	1.89584	1.4488	0.710576	0.721751
DYRK2	3	1.12285	0.217653	0.485762	0.68783
DYRK3	3	0.15439	1.36854	0.547033	0.204164
EFNA4	3	0.41778	0.772303	0.265214	0.621878
EGFR	3	0.723235	-0.0637853	0.646801	1.32456
EMPTY	3	0.0606267	0.180617	0.143241	0.360119
EPHA2	3	2.15002	0.149648	0.529176	0.513714
EPHA3	3	-1.25238	-0.676145	0.541967	1.40333
EPHA7	3	2.84322	3.50797	0.808927	0.613385
EPHB6	3	-0.576078	-0.315519	0.303474	0.494715
ERBB2	3	-0.908726	-1.31183	0.6324	0.732106
ERN1	3	-1.47465	-1.87703	1.21408	1.10182
ERN2	3	1.36221	-1.18608	0.677847	1.00407
FASTK	3	-2.39576	-3.73168	0.585175	0.862106
FGFR1	3	0.644161	0.656293	0.375129	0.906785
FGR	3	-0.782579	2.72732	0.74252	0.813149
FLJ10761	3	-0.774049	-0.639614	0.288318	0.398907
FLJ13052	3	0.700176	0.285632	0.376919	0.425915
FLJ23074	3	0.559847	1.28253	0.558544	1.04488
FLJ23356	3	0.592592	0.406595	0.479632	0.580819
FLJ25006	3	-1.23491	-1.06408	0.628835	0.414792
FLT3	3	0.891077	-1.19846	1.08762	0.466574
FLT4	3	-0.909454	-2.59707	0.504378	0.815921
FN3KRP	3	-1.61935	-3.92317	0.595811	0.999102
FUK	3	2.40139	0.373717	0.649761	0.743535
GAK	3	0.335552	0.11841	0.455669	1.35456
GK	3	-0.46081	-2.21995	0.420217	1.14386
GNE	3	0.579513	2.38169	0.199205	1.23368
GRK4	3	-1.53704	-0.55436	0.545886	0.420728
GRK7	3	-1.2862	0.108011	1.09588	0.808319
GSG2	3	0.487601	-0.460639	0.210826	2.31317
GSK3A	3	-1.33487	-0.64891	0.879792	0.377297
HIPK1	3	1.46279	1.53805	0.838717	1.32779
HIPK2	3	0.625886	-0.775286	0.472537	0.793896
HIPK3	3	-0.285583	-3.04463	0.616605	1.1253
HK3	3	0.317252	0.355349	0.425156	0.390748
HRI	3	-2.1445	-0.205803	0.616742	0.419868
HSMDPKIN	3	0.442577	0.899288	0.32367	0.713884
HSPB8	3	-0.907207	-2.24764	0.393777	0.338499
ICK	3	-0.219204	0.544799	0.366757	0.87331
IGF1R	3	-0.361797	-0.956267	0.400914	0.505721
IKBKAP	3	-1.30688	-1.20761	0.522588	0.351475
IKBKE	3	-1.80024	-2.40343	1.94066	0.902413
ILK-2	3	-0.716471	-0.247573	0.35574	0.570774
IRAK2	3	-2.06337	-1.19957	1.0731	0.874877
ITK	3	1.73026	1.39878	0.729056	0.46116
ITPK1	3	1.693	0.378247	0.656058	1.04705
JAK2	3	-2.58517	-4.27257	0.950347	0.283438
JAK3	3	-3.0606	-4.11006	0.4909	1.68187
KALRN	3	0.355512	0.245583	1.42966	1.81494
KIAA0999	3	2.8825	1.99555	0.744143	0.669529
KIAA2002	3	1.36852	3.39127	0.522023	0.488699
KSR2	3	1.89048	0.682424	0.616217	0.724679
LAK	3	0.92016	0.285362	0.486766	0.456248
LCK	3	-1.56086	-1.89491	0.403053	0.547718
LIMK2	3	-1.3373	-1.59622	0.430762	0.444624
LOC340156	3	2.64343	1.3906	0.820974	0.526483
LOC91461	3	0.916239	1.58659	0.644757	0.466892
LRRK1	3	2.85746	2.35514	0.339363	0.714055
LTK	3	1.69928	0.724097	0.641509	0.779169
MAP2K3	3	1.26924	1.71048	0.289377	0.464885
MAP2K4	3	2.61472	2.07813	0.802074	0.284296
MAP2K5	3	-1.02192	-0.454581	0.195431	0.557362
MAP2K7	3	-2.22243	-1.19095	0.796554	1.13303
MAP3K1	3	-0.867968	-0.670593	0.181341	0.330943
MAP3K11	3	-0.95697	-1.16799	0.243702	0.497464
MAP3K12	3	-1.50676	-1.41483	0.283073	0.377501
MAP3K15	3	-1.71495	-1.4877	0.506838	1.2004
MAP3K4	3	-1.14753	0.441073	0.496041	0.21255
MAP3K8	3	-0.281376	-0.0784682	0.26179	0.624736
MAPK1	3	0.854677	0.475666	0.294988	0.656022
MAPK11	3	-0.352895	0.842722	1.39437	0.773928
MAPK14	3	1.34229	1.90476	0.724777	0.943006
MAPK3	3	-0.828206	-1.24617	0.590129	0.550966
MAPK6	3	0.808683	-0.175893	0.548703	0.887496
MAPK8	3	-0.92464	-1.11927	0.235255	0.601418
MAPK9	3	-0.282454	0.765246	0.189595	0.627809
MAPKAPK2	3	-1.4182	-1.86269	0.973897	0.69952
MAPKAPK3	3	-2.32188	-1.4646	0.494791	1.04561
MARK1	3	1.64863	-0.658635	0.582748	0.712659
MARK3	3	-0.378102	-0.665194	0.40705	0.48957
MAST4	3	-0.54348	-0.363994	0.560863	0.479415
MATK	3	-2.29987	-2.29521	0.395717	0.941982
MERTK	3	0.964738	0.854986	0.591479	0.300373
MGC16169	3	-0.507489	0.629744	0.779555	0.594751
MGC42105	3	-0.374133	-0.515014	0.500816	0.56839
MGC4796	3	-2.33638	-3.48139	0.694926	1.26963
MGC8407	3	1.56125	0.974637	0.32171	0.746645
MKNK1	3	-0.348587	-0.785418	0.594329	0.555595
MPP1	3	-3.15237	-3.95292	0.307379	0.343039
MUSK	3	-0.299641	-0.201614	0.380047	0.24342
MVK	3	-1.67686	-2.04557	1.30222	2.09522
MYO3A	3	0.4942	2.68712	0.623862	0.875511
NEK8	3	-1.42498	-1.88445	0.987766	0.435067
NEK9	3	-3.11883	-1.9519	0.780671	0.395436
NLK	3	-0.653305	-1.16219	0.742542	0.653997
NRBP2	3	-0.63592	-1.21788	0.280522	0.960519
NUCKS	3	0.906113	2.23929	0.369469	0.796938
NUP62	3	1.78934	2.64826	0.852335	0.830962
NYD-SP25	3	0.602598	-0.381657	0.792925	0.547561
OSR1	3	1.80812	1.61778	0.352266	0.505542
PACSIN1	3	1.30525	0.721052	0.460631	0.26497
PAK1	3	-1.09152	-1.23472	0.580359	0.707492
PAK4	3	-1.41473	-2.27008	0.170778	0.380731
PAK6	3	-0.278969	0.287991	0.46716	1.2344
PANK2	3	-1.14546	-0.011302	0.299029	0.804185
PANK3	3	-0.0783727	-0.181295	0.905387	0.557898
PCTK1	3	2.41842	1.68951	0.885059	1.0739
PDGFRB	3	-0.316766	-0.133516	0.776891	0.400572
PDIK1L	3	1.36105	0.863936	0.253166	1.04946
PDK3	3	0.196264	-0.912009	0.62205	0.536289
PDXK	3	-0.260323	0.588297	0.365532	0.308107
PFKFB3	3	-0.632157	-0.902466	0.421288	0.285932
PGK2	3	1.45478	1.81526	0.185831	0.601662
PHKA1	3	0.691904	0.41447	0.851907	0.551119
PHKG1	3	-2.71227	-1.98898	0.611317	0.731666
PI4K2B	3	-0.507959	-0.340395	0.423875	0.494453
PI4KII	3	1.40028	0.47669	0.644527	0.645924
PIK3C2G	3	-1.48122	-1.16635	0.22466	0.385124
PIK3R1	3	0.831509	1.0521	0.325773	0.301941
PIK3R2	3	-1.12331	-0.676078	0.824716	0.611616
PIK3R3	3	3.55689	2.50501	0.927285	0.848409
PIK4CB	3	-0.616208	-0.437415	0.480834	0.428255
PIM1	3	0.743544	-0.137911	0.560997	0.5365
PINK1	3	1.53564	1.3563	0.554044	0.528153
PIP5K1A	3	-0.335238	0.712795	0.136014	0.381089
PIP5K1B	3	-0.826916	-0.656294	0.616661	0.579523
PIP5K2A	3	1.32403	0.920774	0.406551	0.294572
PIP5K2C	3	-1.7739	-2.1513	0.57074	0.782029
PKIA	3	1.50576	1.78781	0.990333	0.386332
PKIB	3	0.793334	1.50059	0.46249	0.454157
PLK4	3	1.37618	-0.411692	0.556473	0.522786
PNKP	3	-0.117997	-2.06832	0.568349	0.60606
PRKACA	3	-0.182334	-0.0572224	0.925565	0.636638
PRKACB	3	-0.343696	0.153613	0.736691	0.532249
PRKAG1	3	-0.196383	-0.679814	0.174076	0.518204
PRKAR1A	3	-0.45485	0.182827	0.746222	0.578685
PRKAR1B	3	-0.27242	1.61039	0.137681	0.39559
PRKAR2A	3	1.44429	0.621225	0.95768	0.222991
PRKCI	3	0.74515	1.12556	0.54608	0.661658
PRKCL2	3	-1.03683	-0.934839	0.734969	0.729444
PRKCM	3	-1.50524	-1.60929	0.627917	0.207081
PRKCZ	3	1.56678	1.75956	0.536317	0.709658
PRKG2	3	-1.03804	-2.36057	0.621842	0.233021
PRKWNK3	3	-1.85159	0.383632	0.834645	0.431864
PRKX	3	-3.71729	-2.55937	1.58177	0.697031
PRKY	3	0.206127	1.7036	0.8443	0.442292
PRPS1	3	-0.522255	0.468807	1.40015	0.492548
PTK2B	3	0.760451	0.29972	0.937096	0.694784
PTK6	3	1.63374	1.46586	0.297173	0.91011
PTK7	3	0.406694	0.71312	0.211587	0.53582
PYCS	3	-0.694413	0.39264	0.411518	1.08239
RAGE	3	1.28037	1.08242	0.381009	0.883869
RBKS	3	1.5618	1.8515	0.83699	0.45261
RELA	3	-3.80569	-7.44725	0.796026	1.16265
RFK	3	0.18809	-0.15189	0.292312	0.178435
RIPK1	3	1.33892	0.0398529	1.02944	0.400705
ROR1	3	1.61653	0.462545	1.12142	1.28437
ROR2	3	1.91776	0.710834	0.624939	0.768061
ROS1	3	-0.727579	-1.7753	0.336614	0.946511
RPS6KA2	3	-0.716009	0.748034	1.33892	0.853314
RPS6KA3	3	0.150147	-0.0487414	0.347586	0.99131
RPS6KA6	3	0.137233	0.942117	0.482422	0.64914
RPS6KB1	3	-0.0478751	0.565008	0.352858	0.335545
RPS6KL1	3	-1.37218	-1.64397	0.695734	0.876596
RYK	3	-1.63782	-0.7238	1.06844	0.468262
SBK1	3	-1.18444	-2.1233	1.36526	1.13696
SCAP1	3	1.27435	1.96589	0.659519	0.996375
SPHK1	3	0.945621	1.20042	0.780649	0.701159
SRP72	3	-0.141427	-0.38915	0.570968	0.445774
SRPK1	3	-0.0513544	0.347819	0.757233	0.190074
SRPK2	3	0.336342	0.424134	0.966889	1.22214
STK10	3	-1.2491	-0.353042	1.05357	0.549241
STK11	3	-1.50449	-0.515645	0.62304	0.33953
STK17A	3	-0.155069	1.02743	0.629283	0.390809
STK22B	3	-0.646695	-2.18724	0.545279	1.41783
STK22C	3	-0.469799	-2.15925	0.871268	0.479186
STK22D	3	-2.22191	-2.49341	0.442043	0.814179
STK23	3	2.25006	1.38119	0.803557	0.949378
STK3	3	0.575671	0.758634	0.190226	0.480369
STK31	3	2.34912	0.584944	0.552695	0.654864
STK35	3	0.317655	1.03334	0.424201	0.255913
STK36	3	0.583042	0.145825	0.382419	0.409993
STK38L	3	0.811069	0.334544	0.915176	0.540869
STK39	3	2.65472	1.94966	0.653707	0.101758
STYK1	3	-0.803898	0.659495	0.979428	0.988625
TAF1L	3	1.72359	0.656566	0.42574	0.758475
TBK1	3	-0.901599	-0.690887	0.780376	1.12488
TESK2	3	-1.39008	-1.21093	0.933198	0.599231
TEX14	3	0.744416	0.740281	1.03974	0.768795
TGFBR1	3	0.317333	0.502725	0.374398	0.13756
TGFBR2	3	-0.396181	0.45737	0.438349	1.04761
TJP2	3	0.926742	0.754184	0.146755	0.477653
TLK2	3	1.42903	1.05802	1.20518	0.425283
TNK2	3	-0.419166	-0.0163272	0.480341	0.411729
TRIB3	3	3.27541	3.73919	0.62965	0.733255
TTBK2	3	1.05507	0.874044	0.609825	0.360315
TYK2	3	1.96767	2.33724	0.655283	0.299857
TYRO3	3	-1.5547	-0.967632	1.14402	0.607941
UHMK1	3	-1.27131	-1.60248	0.365724	0.554396
ULK2	3	-1.6165	-2.33392	0.748676	0.814561
VRK2	3	1.07032	1.18763	0.518233	0.402541
YES1	3	0.427235	0.192958	0.791359	0.170673
ZAP70	3	0.0557414	0.753862	0.833544	0.348537
AATK	4	0.716545	-0.78567	1.30372	0.412002
AK2	4	1.40383	0.976312	0.34132	0.380281
AK3L1	4	-0.573439	1.24441	0.561294	0.38581
AK5	4	-0.608823	-1.39204	0.481949	0.222752
ALK	4	0.732077	0.571162	0.778193	0.131803
ALPPL2	4	-1.31744	-2.54129	0.86058	1.05231
AMHR2	4	0.186475	-0.560631	0.313186	0.301006
ATR	4	1.71309	2.66048	0.566693	0.440145
BAIAP1	4	3.25317	1.83154	0.732234	0.188125
BMPR1A	4	-1.0325	-0.972021	0.462113	0.206793
BMX	4	1.36997	1.90697	0.788941	0.568161
BRAF	4	0.931688	-0.264919	0.770704	0.317628
BRD4	4	1.17859	0.377133	0.477284	0.552219
BRDT	4	-1.76818	-2.08508	1.654	0.283114
C10ORF89	4	1.63143	1.88626	0.402369	0.414726
C14ORF20	4	1.17436	0.159526	0.429008	0.336995
C9ORF96	4	0.96952	0.340652	0.508356	0.279516
CALM2	4	-2.51705	-1.45888	0.712438	0.733673
CAMK1D	4	-2.83253	-5.44854	0.525072	0.438167
CAMK2A	4	-0.676934	0.85504	0.679751	0.322673
CAMK4	4	0.487242	-0.211206	0.681261	0.46609
CDC25A	4	0.255266	-1.69317	0.545704	0.499274
CDC2L5	4	0.792806	2.72138	0.693565	0.768
CDK11	4	0.547105	-0.286499	0.648699	0.330391
CDK2	4	1.21673	0.565464	0.151079	0.471034
CDK3	4	1.20442	1.67383	0.804658	0.160381
CDK5R1	4	1.0531	1.52009	0.446365	0.325701
CDK6	4	-0.293583	-0.15801	1.00807	0.221458
CDK9	4	-0.534403	0.583388	0.780962	0.225915
CDKL1	4	-1.33721	-1.38968	0.711743	0.323357
CDKL2	4	-0.447786	-1.00944	0.844675	0.293777
CDKN1C	4	-0.0679588	0.488478	0.136984	0.329857
CDKN2B	4	1.82373	1.85534	0.652871	0.300025
CDKN2D	4	-0.0698646	-0.631952	0.666635	0.663873
CHEK2	4	-0.74703	-1.83076	0.155265	0.772968
CHKA	4	-1.90485	-1.11314	0.427124	0.468217
CHKB	4	0.590647	1.06519	0.907896	0.280525
CHUK	4	-0.476698	-2.18352	0.596782	1.5425
CKM	4	-0.732216	-1.26829	0.708894	0.453003
CLK3	4	-0.980353	-1.97853	0.564783	0.419079
CLK4	4	0.311151	-0.0174447	0.947961	0.320934
COL4A3BP	4	-0.632594	0.196586	0.626672	0.436712
COMMD3	4	-2.27203	-2.8065	1.02786	0.56698
CRKL	4	-0.660994	-1.05966	0.357912	0.526043
CSNK1A1	4	-1.08182	-1.39437	0.540678	0.469672
CSNK2A1	4	1.46337	1.01106	1.08481	0.270227
CSNK2B	4	0.306105	-1.84384	0.584246	0.291522
CTDSP1	4	0.974111	0.783505	0.395579	0.294038
DCAMKL1	4	-0.107267	-0.213997	0.185262	0.458997
DDR1	4	0.488042	-1.09696	0.696802	0.149422
DGKD	4	-0.675373	0.481313	0.353225	0.299325
DGKH	4	-0.576061	-1.1516	0.699774	0.596568
DKFZP434C131	4	-0.301644	-0.326753	1.41229	0.37448
DLG1	4	0.99367	0.900492	0.167674	0.273613
DLG2	4	0.278658	1.76696	0.400845	0.442603
DLG3	4	-0.716533	-1.71739	0.376686	0.81526
DOT1L	4	0.642457	0.386785	0.801516	0.338968
DTYMK	4	0.0347442	-2.08276	1.0221	0.533097
DUSP10	4	0.0443661	1.81143	0.384722	0.417027
DUSP11	4	0.582667	1.03215	0.408659	0.258023
DUSP21	4	-0.250196	0.0652061	0.214944	0.227304
DYRK1A	4	-0.988047	-0.734122	1.14373	0.568047
EFNA5	4	1.55455	1.83642	0.421488	0.23638
EFNB3	4	2.40923	3.19984	0.84268	0.321436
EIF2AK3	4	1.58124	2.76461	0.395761	0.348252
EIF2AK4	4	-0.802732	-0.421005	0.542407	0.2427
EMPTY	4	0.269433	-0.00257788	0.276337	0.0956843
EPHA1	4	-0.456537	-0.968936	0.775007	0.502308
EPHA4	4	-0.351482	-0.542402	0.44327	0.527469
EPHA6	4	-0.327227	0.230787	0.375152	0.200716
EPHB1	4	-3.71281	-2.8616	0.325561	0.41032
EPHB2	4	-3.14678	-3.32026	0.551594	0.283895
EPHB3	4	1.25614	0.543058	0.627421	0.343468
EPHB4	4	-0.791822	-1.76919	0.682823	0.378609
ERBB3	4	1.36453	0.697862	0.337795	0.349941
ERBB4	4	-0.656167	-0.720585	0.6102	0.504003
EXOSC10	4	-1.62487	-1.75005	0.465026	0.598514
FES	4	2.06978	2.16217	0.503004	0.514058
FGFR2	4	0.894774	-0.0403601	0.805986	0.377478
FGFR4	4	0.100521	-0.0597482	0.486474	0.298251
FGFRL1	4	-0.264327	2.05424	0.279132	0.40306
FLJ32332	4	3.46891	3.82746	0.483467	0.447961
FLT1	4	-1.20051	-2.03126	0.36235	0.875425
FRDA	4	1.97388	-0.510072	0.457226	0.424936
FRK	4	-0.285594	0.701616	0.35376	0.249287
FYN	4	0.403297	1.11816	0.353468	0.469084
G6PC3	4	0.34708	0.253812	0.492609	0.756274
GALK1	4	-1.64028	0.812074	0.277725	0.596795
GALK2	4	2.91975	2.14468	0.990632	0.130754
GCK	4	-2.58093	-2.92081	0.214022	0.42167
GK2	4	1.59993	1.50862	0.637621	0.300311
GSK3B	4	-0.0894364	-0.568191	0.612255	0.142482
GTF2H1	4	-0.980337	-0.78278	0.412229	0.593143
GUCY2C	4	0.878138	1.91964	1.23446	0.271928
GUCY2F	4	-0.461364	-0.758294	0.198795	0.121576
GUK1	4	4.89373	3.11246	0.985013	0.756721
HAK	4	-0.444861	0.768801	0.432788	0.500095
HIPK4	4	-0.675608	-1.78609	0.569586	0.633338
HUNK	4	-0.167128	0.411765	0.725264	0.111183
HUS1	4	1.80413	0.992272	0.571711	0.102714
IGF2R	4	1.11574	0.0482002	0.399488	0.401395
IHPK1	4	-0.419657	-0.0198749	0.107417	0.293532
IHPK2	4	-0.307547	-0.319266	0.61181	0.225737
IHPK3	4	1.87829	1.12803	0.330321	0.281486
IKBKB	4	0.0363861	-0.592501	0.790153	0.322222
IKBKG	4	-0.517747	-0.811121	0.221286	1.25615
ILK	4	-2.38499	-0.951296	0.447431	0.142073
INSR	4	0.76071	0.747541	0.329007	0.379167
INSRR	4	-1.02314	-1.18097	0.371985	0.26709
IPMK	4	-0.691409	0.641601	0.520509	0.0867489
IRAK3	4	-0.946942	-2.23488	1.12281	0.843078
ITPKB	4	1.43665	-0.311435	0.246251	0.519531
JAK1	4	-0.19141	-0.229389	0.403789	0.326373
JIK	4	0.315011	-0.349189	0.274759	0.540617
KCNH2	4	-0.0401241	0.0533014	0.656536	0.226379
KDR	4	-1.76249	-2.29547	0.851226	0.727488
KHK	4	0.609185	0.530303	0.650984	0.209771
KIAA1765	4	1.61212	1.06914	0.363252	0.216987
KUB3	4	-0.326425	-1.03823	0.734203	0.0926352
LMTK2	4	-2.89244	-1.21032	1.02042	0.176493
LMTK3	4	-0.514531	-0.0825551	0.820448	0.52012
LOC390226	4	1.97863	1.63146	0.546279	0.0347573
LYK5	4	0.321046	0.265745	0.340689	0.351416
MAGI-3	4	1.34827	1.3583	0.381158	0.420227
MAK	4	0.437227	0.454207	0.767715	0.164382
MAP2K1	4	1.18843	0.506612	0.573585	0.251124
MAP2K2	4	-0.79404	1.41124	0.700592	0.206407
MAP2K6	4	0.0200332	-1.62756	0.688842	0.969757
MAP3K10	4	-1.59767	-3.09887	0.478921	0.752166
MAP3K13	4	-2.04316	-1.46426	0.759319	0.108904
MAP3K3	4	-0.569077	-1.47836	0.715418	0.424525
MAP3K6	4	1.95039	0.588628	0.424097	0.424463
MAP3K7IP1	4	1.19672	0.706714	0.34819	0.321027
MAP4K1	4	1.55457	0.486422	0.216065	0.367657
MAP4K2	4	3.13243	3.38763	0.508362	0.1201
MAP4K3	4	-0.877516	-1.16495	0.83403	0.999083
MAPK10	4	-0.786846	1.3552	0.520758	0.232679
MAPK12	4	-2.34359	-2.04872	0.324155	0.547858
MAPK13	4	1.92746	0.411638	0.563979	0.368048
MAPKAPK5	4	1.84831	1.9494	0.225736	0.223778
MARK4	4	1.09572	1.19676	0.304488	0.238788
MAST2	4	-1.15486	-2.43079	0.860753	0.619477
MELK	4	-0.5922	0.464035	0.677713	0.15925
MET	4	-0.769577	-1.07522	0.24823	0.4403
MGC45428	4	-0.802499	0.549435	1.45376	0.37613
MOS	4	-0.810141	-1.58958	0.720333	0.43094
MPP3	4	-0.818502	-0.655849	0.653998	0.34298
MST1R	4	-1.11508	-0.911933	0.403454	0.292107
MTMR4	4	0.308064	-0.315204	0.261543	0.296276
MYLK	4	4.1537	1.69722	0.80064	0.318875
N4BP2	4	0.649205	0.873124	0.519716	0.301002
NEK1	4	0.368562	-0.729639	0.667576	0.46851
NEK2	4	-0.808729	-1.52842	0.742616	1.03122
NEK3	4	0.145187	-0.106768	0.442293	0.555703
NEK7	4	1.1649	0.964044	0.35491	0.462005
NME1	4	-0.233333	-1.17382	1.04746	0.284732
NME2	4	1.21083	1.39554	0.278832	0.573657
NME4	4	-0.619702	-0.656151	0.454409	0.566537
NME6	4	-0.438054	-1.23957	0.988809	0.582859
NME7	4	1.85498	0.728201	0.283254	0.150153
NRBP	4	-0.6329	-0.498934	0.314166	0.531278
NRK	4	0.062997	0.0318233	0.582805	0.33531
NT5M	4	-1.28166	-2.05005	0.59077	0.28008
NTRK1	4	-1.56379	-0.290114	0.585908	0.399421
NTRK2	4	-0.151444	0.395621	1.06682	0.480208
NTRK3	4	0.783836	0.226468	0.897546	0.328577
PACE-1	4	-1.44828	-0.517681	0.165588	0.127913
PAK2	4	-0.174182	0.876937	0.445261	0.23604
PAK3	4	0.721084	0.782648	0.903888	0.28607
PAK7	4	2.05973	0.593184	0.577488	0.438685
PANK4	4	-3.51547	-3.51957	1.04772	0.349335
PASK	4	1.43706	1.16998	0.61011	0.183577
PCK1	4	-0.517787	-1.29365	0.594754	0.334526
PCK2	4	-0.784505	1.55707	0.429568	0.69572
PCTK2	4	1.13831	0.593437	0.649076	0.320174
PDGFRA	4	-0.852396	-0.798725	0.867155	0.290638
PDK1	4	1.66046	0.900546	0.335983	0.36374
PDK4	4	-1.00277	0.264493	0.473414	0.167767
PDPK1	4	0.356144	-0.149128	0.538227	0.565075
PFKFB1	4	-1.51107	-2.791	0.352746	0.925325
PFKFB2	4	-0.19862	1.65177	0.7194	0.367818
PFKFB4	4	-0.310603	0.688791	0.574646	0.341109
PFKL	4	-0.264627	-2.42603	0.298559	0.247719
PFKM	4	-0.703322	-0.475609	0.473866	0.336026
PGK1	4	-0.0443805	0.427164	0.377686	0.183259
PIK3C2A	4	-0.36665	-1.76251	1.19741	0.8299
PIK3C2B	4	1.14997	0.488182	0.883986	0.627628
PIK3C3	4	-1.85496	-2.49554	0.629284	0.439371
PIK3CB	4	0.547059	1.00061	0.627464	0.210598
PIK3CD	4	-0.921401	-2.13162	0.68943	0.648147
PIK3R4	4	-0.521566	-1.67804	0.855923	0.748837
PIM3	4	-0.947789	-1.16539	0.613368	0.515947
PIP5K1C	4	0.266894	0.0644012	0.600778	0.246192
PIP5K2B	4	-1.92809	-2.17289	0.566612	0.633097
PIP5K3	4	3.17347	2.06855	0.303505	0.585519
PKLR	4	0.686368	0.405075	0.491454	0.298009
PKMYT1	4	-0.244929	-0.982841	0.333866	0.467777
PLK3	4	-0.874945	0.232092	0.469909	0.414284
PMVK	4	0.957879	-2.12905	1.14124	0.553922
PNCK	4	2.75968	1.32062	0.499729	0.468867
PPP1R1B	4	-0.746936	-0.0957614	0.89252	0.476176
PPP1R3A	4	0.0609955	-0.105424	0.977372	0.454959
PPP1R3C	4	-0.648957	-1.74838	0.858336	0.617567
PPP3CA	4	-1.99392	-1.00576	0.583772	0.26763
PRKAA2	4	2.19929	3.38532	0.459256	0.567445
PRKAB1	4	1.75814	0.931304	0.492706	0.510333
PRKAB2	4	1.19396	-0.344036	0.668944	0.474285
PRKACG	4	0.173866	1.87058	0.467031	0.839919
PRKAG2	4	0.760163	-0.0616926	0.873509	0.354031
PRKAR2B	4	-2.18755	-2.7773	0.319513	0.636246
PRKCA	4	-0.507209	0.19583	0.177118	0.424288
PRKCB1	4	0.861429	1.49192	0.545578	0.451154
PRKCD	4	0.290705	0.516492	0.385985	0.206478
PRKCG	4	-1.33064	-1.73758	0.892255	0.576789
PRKCH	4	0.772029	1.92263	0.565114	0.373779
PRKCQ	4	-1.01142	-1.52745	1.40352	0.393353
PRKCSH	4	-3.40808	-1.7705	1.01364	0.199599
PRKD2	4	0.728127	0.968656	0.249211	0.153152
PRKDC	4	0.58226	-1.664	0.399435	0.976639
PRKR	4	-0.122528	-0.989595	0.600876	0.223752
PRKWNK1	4	-1.40057	-1.13085	0.410125	0.314968
PRPF4B	4	-2.24436	-1.11107	0.57394	0.470985
PRPS1L1	4	-0.91226	-1.73765	0.565323	0.32766
PRPS2	4	-1.00022	-0.575107	0.397672	0.702905
PSKH2	4	0.474306	0.809726	0.571201	0.138119
PTK9L	4	3.02361	2.60756	0.183229	0.777061
PTPDC1	4	0.417489	2.22898	1.03401	0.683106
PTPN5	4	-1.01218	-0.978823	0.288185	0.43748
PTPRJ	4	0.223234	0.711275	0.418356	0.379659
PXK	4	-0.132465	-1.46483	0.945831	0.634488
RAF1	4	1.1296	1.82397	0.172079	0.0838941
RET	4	-3.51494	-2.55672	1.02437	0.292336
RIOK3	4	-0.66405	-1.26806	0.30305	0.395833
RIPK3	4	-1.76522	-1.61163	0.676082	0.44813
ROCK2	4	0.884811	0.609466	0.622566	0.645479
RP6-213H19.1	4	0.993395	-0.256877	0.310241	0.326102
RPS6KA1	4	-0.582136	0.766218	0.482228	0.372031
RPS6KA5	4	-2.17099	-2.99237	0.774892	0.743664
RPS6KC1	4	-0.81323	-2.23468	0.236494	0.371008
SAST	4	0.51331	-0.44188	1.03755	0.239294
SCYL1	4	3.02369	1.8177	0.20209	0.260382
SGK	4	1.72852	1.59139	0.702565	0.226385
SGKL	4	-0.579461	-0.0565397	0.55173	0.2673
SGPP1	4	-0.0777538	0.0173741	0.526127	0.310054
SIK2	4	-1.93427	0.212096	0.653997	0.495
SLK	4	0.202211	0.863858	0.681823	0.292498
SMG1	4	-0.144693	0.446506	0.62542	0.373614
SNARK	4	1.56677	1.19165	0.544835	0.113172
SPEG	4	0.87581	0.904534	0.891833	0.239343
SPHK2	4	-0.699418	-1.11825	0.402016	0.419616
SRMS	4	-1.25028	-3.35096	0.935528	0.49362
STK19	4	-0.193874	-1.10093	0.494179	0.240837
STK29	4	-0.0456385	0.15603	0.151485	0.100317
STK32A	4	0.937222	0.276653	0.932108	0.303582
STK32B	4	-1.49074	-0.168578	0.190296	0.409234
STK32C	4	-0.784082	-0.959331	0.618211	0.447707
STK38	4	-2.4122	-2.63087	0.493664	0.840885
STK4	4	1.57132	0.863958	0.346202	0.332644
TAF1	4	1.79026	0.269521	0.633124	0.530653
TEC	4	2.58329	2.03319	0.444562	0.754894
TESK1	4	0.923692	0.49483	0.463951	0.160318
TGFBR3	4	1.17065	-0.0056017	0.650481	0.234908
TK2	4	1.77635	0.992207	0.716256	0.276246
TLK1	4	-0.953445	0.463068	0.23449	0.43944
TNK1	4	-4.17997	-3.22022	0.381917	0.455364
TOPK	4	-0.13499	1.00191	0.659019	0.359659
TP53RK	4	-1.57293	-0.241784	0.390465	0.374086
TPK1	4	-0.448288	-0.710884	0.449945	0.377697
TRIB2	4	0.38462	-0.217197	0.581564	0.382342
TRPM7	4	0.438437	0.330002	0.23614	0.235204
TSKS	4	-0.953602	-0.478077	0.479373	0.250381
UCK1	4	0.548161	0.967914	0.431242	0.235464
ULK1	4	1.30164	0.757437	0.822921	0.453752
ULK4	4	-2.06142	-1.30509	0.272068	0.358109
UMP-CMPK	4	-1.21891	-2.87988	0.757713	0.447319
VRK1	4	-0.662957	-0.799806	0.552212	0.539194
VRK3	4	2.06619	1.49629	0.397322	0.54682
WEE1	4	-0.130733	-2.13765	0.733743	0.928319
WNK4	4	1.52387	1.16085	0.368089	0.167504
XYLB	4	2.15738	0.880633	0.16629	0.503153
ZAK	4	-0.368498	-0.424871	0.477957	0.517879
ACE	5	1.72448	1.58242	0.985299	0.722724
ACP1	5	0.707726	2.51148	1.35835	0.388777
ACP2	5	-1.29059	-0.952742	0.694653	0.584747
ACP5	5	0.626087	1.50146	1.11213	0.782978
ACP6	5	1.43023	1.16411	0.766383	1.22703
ACPP	5	-1.53392	-1.33768	0.991211	0.929501
ACPT	5	0.415195	1.19331	0.886136	0.588143
ADAM32	5	-0.0863441	0.3851	1.01132	0.0616454
ADAM7	5	0.490703	1.31919	0.519518	0.670142
ADAMDEC1	5	1.83453	1.31225	0.603085	0.899367
ADAMTSL1	5	-0.722102	0.00292453	1.466	1.11959
ALPI	5	-0.861052	0.189827	0.291217	0.935039
ALPL	5	-1.742	-1.26187	0.46025	1.00438
ALPP	5	-1.04203	-3.00186	0.5825	0.382195
APAF1	5	-0.0384484	-3.43028	1.0806	1.44407
BACE1	5	-0.461049	-1.01744	0.640526	0.811073
BPGM	5	2.32223	1.2065	1.14889	1.82603
BPNT1	5	0.797057	0.112178	0.782864	0.949179
C9ORF67	5	1.41473	0.140741	1.10036	0.630806
CAPN2	5	1.66342	2.08049	1.17428	0.939742
CAPNS1	5	0.208089	0.440789	0.888544	0.459851
CASP4	5	0.44286	1.42693	0.795642	0.268619
CDC14A	5	0.208868	1.10503	0.665875	0.502575
CDC14B	5	-0.390472	-0.324369	0.675996	0.498718
CDC25B	5	-0.283435	-0.12274	0.737315	0.965929
CDC25C	5	-1.49022	-2.10889	1.53888	0.348456
CDKN3	5	0.598002	0.956496	0.684578	0.266543
CILP	5	-2.28549	-3.45688	1.54171	1.26763
CPE	5	2.08411	1.25455	1.22007	0.992612
CPXM	5	1.1025	0.748644	0.442931	0.247399
CTDP1	5	-0.354015	-1.33357	0.377301	1.02256
CTDSP2	5	0.522473	0.557882	1.00528	0.0736807
CTSB	5	-0.501971	-0.867124	0.688309	1.55476
CTSG	5	0.323688	0.66118	0.539898	0.348433
CTSH	5	2.92861	0.934379	0.294683	1.16694
DHH	5	2.16121	0.34267	1.54601	0.949284
DKFZP566K0524	5	3.08829	0.156999	1.24253	0.988971
DKFZP761G058	5	5.43658	4.24073	0.699458	1.45004
DLG7	5	2.67257	0.883489	0.705944	0.773748
DPEP1	5	-0.200469	0.787951	0.598739	0.220054
DPP4	5	-0.193915	0.343583	0.804482	0.842924
DPP6	5	-0.162563	0.0470171	0.253937	0.890586
DUSP1	5	-0.127603	-0.703593	1.57629	1.43301
DUSP12	5	-0.225643	-0.968817	0.874599	0.372464
DUSP13	5	0.5598	1.06808	0.782341	1.47166
DUSP14	5	0.341019	-0.172931	1.26782	0.391635
DUSP15	5	2.85839	2.26366	1.79525	0.60191
DUSP16	5	-1.24456	1.23258	0.988224	0.373871
DUSP18	5	0.879563	0.768722	1.51987	0.997623
DUSP19	5	-1.10207	-0.542503	1.19683	0.580869
DUSP2	5	0.828003	0.389781	1.52331	1.56358
DUSP22	5	0.660168	0.753122	0.281008	0.151206
DUSP23	5	-1.39935	-1.28872	0.736195	0.559644
DUSP3	5	1.40512	0.200275	1.02635	1.10189
DUSP4	5	1.1444	0.986745	2.12392	0.559932
DUSP5	5	3.02813	2.9458	0.93469	0.489289
DUSP6	5	2.60085	2.90665	0.481926	0.354745
DUSP7	5	-0.704538	-0.779551	0.72638	0.369615
DUSP8	5	1.0357	1.13526	1.43765	0.51578
DUSP9	5	2.23842	2.83165	0.58959	0.40653
EMPTY	5	0.35494	-0.327863	0.225363	0.935667
ENPP7	5	-0.878151	-2.12186	0.509499	1.36355
EPM2A	5	-0.987569	-2.55224	0.631816	1.9734
ESSPL	5	0.383321	0.068307	0.435193	0.763335
EYA1	5	1.84176	1.1878	0.781274	0.420981
EYA2	5	0.307848	-0.706816	1.49111	0.398487
EYA3	5	-0.592584	0.507546	1.606	1.18903
EYA4	5	-1.38143	-0.454353	1.0784	0.426865
FBP1	5	-2.37966	-3.61954	1.41353	1.67462
FBP2	5	-0.299489	-0.172081	0.410971	0.841873
FLJ22405	5	-0.432785	-0.929928	0.582934	1.24157
FLJ23751	5	-0.928908	-1.65132	2.15396	1.71467
FLJ25449	5	-0.959259	-0.136406	1.1318	0.370351
FLJ90661	5	0.602414	0.200143	0.638289	0.753106
G6PC	5	-3.79402	-1.92866	1.56429	0.394532
G6PC2	5	-0.704759	-2.91134	1.73064	0.363793
GZMA	5	1.6878	1.64064	1.24744	0.441406
GZMB	5	0.130771	0.973024	0.592948	0.446349
HABP2	5	1.32634	2.01045	0.472907	0.552596
IGBP1	5	0.121023	0.468353	1.18697	0.995977
IHH	5	-0.920355	-1.54827	0.785535	1.04089
ILKAP	5	0.995427	0.00805954	0.56711	1.62105
IMPA1	5	-0.386887	0.0128747	0.703803	0.426618
IMPA2	5	-1.31181	-1.64434	0.922389	1.1263
INPP1	5	-0.329212	0.326253	1.03863	0.987437
INPP4A	5	1.00712	0.935104	0.814767	0.495124
INPP4B	5	-0.653081	-0.179005	0.755303	0.50603
INPP5A	5	-0.589745	0.410097	1.01116	0.601269
INPP5B	5	0.759113	0.77399	0.565357	0.655675
INPP5D	5	1.13564	0.758846	1.47392	0.856668
INPP5E	5	0.157506	-1.10085	0.412631	0.859394
INPPL1	5	0.494414	-0.0421421	0.658687	0.892619
KIAA0310	5	-0.535647	-2.69896	0.693465	1.34373
KIAA0377	5	1.34245	1.43013	0.407711	0.636808
KLK12	5	-0.85983	-0.287306	0.768451	1.25924
LHPP	5	0.620988	2.39272	0.746202	1.28519
LOC63929	5	-0.674772	-0.336066	1.30033	1.63266
LPPR4	5	0.22829	-1.33481	0.590058	1.27745
MGC10067	5	0.414126	0.616854	0.553644	0.534381
MINPP1	5	-0.985995	-1.79056	0.641185	1.39112
MK-STYX	5	-1.24718	-1.80811	1.85549	0.988151
MME	5	-0.424277	-0.480108	1.20929	0.610177
MMP12	5	-0.321735	0.118888	1.27836	0.828846
MMP14	5	-1.40959	-0.55747	0.831675	1.00162
MPN2	5	-2.12725	-4.11942	0.84523	1.20552
MST1	5	-0.0507335	0.0463703	0.924523	0.898554
MTM1	5	-1.91337	0.113985	0.978589	0.991765
MTMR1	5	0.897746	1.28881	0.479093	0.68875
MTMR2	5	-0.954143	-0.974376	0.60091	0.993234
MTMR3	5	1.06076	0.222048	1.16051	0.841248
MTMR6	5	-0.340592	0.645308	0.751379	1.09924
MTMR7	5	-2.13222	-2.30881	1.40578	1.21141
MTMR8	5	-0.690158	-0.279321	1.68456	1.56936
MTMR9	5	-0.35768	-0.273638	0.218347	0.967248
NT5C	5	-0.210107	-0.812739	0.736734	1.77669
NT5C1A	5	-1.98127	-2.24939	0.785575	1.00921
NT5C1B	5	-1.2103	-1.04793	0.390881	0.859875
NT5C2	5	1.60903	1.49719	0.145412	0.787058
NT5C3	5	3.52708	2.10479	2.80527	0.845764
NT5E	5	2.40194	0.895473	0.757159	0.696748
NUDT1	5	-1.59447	-1.40478	0.726046	0.557931
NUDT11	5	-0.820361	-0.339301	0.90091	0.800711
NUDT12	5	-2.56959	-1.75727	0.933001	0.939527
NUDT14	5	-1.20173	-0.0737787	0.44425	0.267889
NUDT15	5	-0.798053	-0.376375	0.573901	1.29697
NUDT2	5	0.768495	0.617193	0.58852	0.489267
NUDT3	5	-0.560516	-2.1067	0.341913	1.14951
NUDT4	5	3.2166	2.20682	0.604071	0.754731
NUDT5	5	-1.5697	-0.687909	1.62841	1.34469
NUDT9	5	0.929414	1.22794	0.738799	0.403269
OCRL	5	-0.676924	-0.871078	0.64948	1.57796
PALD	5	3.35958	2.97386	2.13124	1.19305
PARP11	5	0.474505	0.622111	1.3696	1.23015
PCOLN3	5	0.504052	0.972688	1.1064	0.807722
PCSK4	5	-1.85582	-0.803499	1.42869	0.557663
PDP2	5	0.832133	0.5351	0.697671	0.66272
PGAM1	5	-0.603975	0.732994	0.217149	0.496311
PGAM2	5	-1.33886	-1.0529	0.908209	0.927345
PGAM4	5	-0.983109	0.560875	0.557941	0.487286
PHEX	5	-0.540298	-1.11606	2.03203	1.2389
PHPT1	5	-1.18399	-1.5965	0.834528	1.25805
PIB5PA	5	-2.05908	-2.15539	1.32396	1.02429
PITRM1	5	-1.19478	-0.459863	1.31989	0.533552
PON1	5	1.33216	2.51597	0.537304	0.470775
PON2	5	2.2068	2.18534	0.811569	0.286586
PPAP2A	5	0.917168	1.95683	1.11727	1.96462
PPAP2B	5	-1.1436	-0.99433	0.308796	0.538822
PPAP2C	5	-3.58233	-3.61495	1.09261	1.04804
PPAPDC1	5	0.66586	0.455679	1.57956	0.400917
PPAPDC2	5	0.236531	0.578098	1.52918	0.46061
PPEF1	5	-0.92237	-1.86564	1.48455	0.789897
PPEF2	5	0.029836	-0.474457	1.06817	0.551317
PPFIA1	5	0.386207	0.191377	1.21281	0.303047
PPFIA2	5	-0.188526	-0.523316	0.471861	0.691145
PPFIA3	5	-0.0242423	-0.688344	0.747945	1.77874
PPFIA4	5	0.551593	-0.431132	1.0615	1.29237
PPFIBP2	5	-0.113073	0.878584	1.29571	0.820343
PPM1A	5	-0.270995	-2.18298	0.329137	1.44665
PPM1B	5	-0.212137	-0.12047	0.228396	0.827789
PPM1D	5	1.83392	3.88261	0.499416	0.357234
PPM1E	5	-0.400614	-1.77155	1.38633	2.02119
PPM1F	5	-0.0246915	-1.71788	0.818624	0.485646
PPM1G	5	1.35664	0.718628	0.680018	1.64196
PPM1H	5	3.27729	3.85554	0.433083	2.614
PPM1L	5	-1.5917	-1.24933	0.862816	0.904018
PPM2C	5	-0.289036	-1.48301	0.433328	1.33682
PPP1CA	5	1.39329	0.960341	0.972031	1.48029
PPP1CB	5	-0.846298	-1.62244	0.881857	0.906524
PPP1CC	5	-1.56041	-1.42008	1.12817	1.21438
PPP1R12A	5	-2.12723	-0.701868	0.930117	0.250251
PPP1R12B	5	-1.383	0.138819	2.37325	0.399968
PPP1R12C	5	2.10351	2.11843	1.68348	0.763183
PPP1R13B	5	-0.596355	0.447324	0.962407	0.774581
PPP1R14B	5	0.47829	0.247661	1.63533	1.58262
PPP1R15B	5	0.348504	0.891084	0.553669	0.35278
PPP1R16B	5	0.21859	-0.386636	0.790378	0.267021
PPP1R1A	5	-1.414	-0.526288	0.99485	0.419102
PPP1R1C	5	-0.106625	0.133258	1.92862	0.420878
PPP1R2	5	-1.3936	-1.00634	0.709013	1.34787
PPP1R3D	5	0.312784	0.131814	0.785916	0.873888
PPP1R7	5	0.536547	-0.955074	1.31748	0.303625
PPP1R8	5	1.63398	-1.06575	1.00949	0.646702
PPP2CA	5	0.934941	-0.199638	0.539528	0.834942
PPP2CB	5	0.959322	0.0990257	0.958239	0.706561
PPP2CZ	5	-0.174666	-0.35068	0.972203	0.439449
PPP2R1A	5	1.86257	4.37059	1.12508	1.25595
PPP2R1B	5	-0.40052	-0.354277	0.969299	0.941674
PPP2R2A	5	1.26466	0.226001	0.464942	0.925208
PPP2R2B	5	1.03328	-0.264176	0.79696	0.110082
PPP2R2C	5	-0.652658	-0.51795	1.49785	0.895079
PPP2R2D	5	-0.0354879	0.47309	0.801372	1.20057
PPP2R3A	5	0.182397	0.332452	1.0851	0.198668
PPP2R4	5	-1.1846	-0.571014	1.36995	1.33677
PPP2R5A	5	0.803991	-0.686871	0.515828	1.14233
PPP2R5B	5	1.6307	1.09777	0.327277	0.750229
PPP2R5D	5	-0.508957	0.484428	0.586162	1.38369
PPP2R5E	5	-0.908909	-0.986607	1.50871	0.484527
PPP3CB	5	-0.456801	1.18974	0.843767	0.928851
PPP3CC	5	0.143954	0.669609	1.14384	0.140268
PPP3R1	5	-1.05128	-0.066629	1.00155	1.07808
PPP3R2	5	-0.90498	1.75325	0.767087	0.384074
PPP4C	5	-3.24113	-5.30466	1.16978	1.65182
PPP4R1	5	0.145992	-0.797348	0.61183	0.205005
PPP5C	5	1.68043	1.49064	0.516987	0.176153
PPP6C	5	-0.511471	-1.28246	1.55907	0.483645
PR48	5	-0.538072	-0.837559	0.766485	0.808107
PRSS23	5	0.234272	1.13668	0.358598	0.705082
PRSS25	5	1.03601	0.934351	0.897845	1.68584
PSMAL/GCP III	5	0.193605	-0.609488	1.48261	1.27451
PSMB2	5	-0.599725	-1.40628	1.5458	0.70642
PSMB4	5	-0.00296088	-0.36302	0.589626	1.42057
PSMD9	5	1.17043	1.23071	0.925861	0.625208
PSPH	5	0.409649	-0.710115	1.73843	0.613342
PSPHL	5	2.30988	2.15451	2.03298	1.18373
PTEN	5	0.737593	2.05099	0.918027	0.282119
PTP4A1	5	-0.021756	0.164787	0.903822	0.312125
PTP4A2	5	-0.923083	-0.533159	0.510063	0.648801
PTP4A3	5	-3.0463	-2.21497	1.76531	1.32291
PTPLA	5	0.346279	-0.00571163	0.787647	0.81305
PTPLB	5	0.485224	0.0295516	0.51509	0.416295
PTPMT1	5	0.117366	-0.680393	1.60748	0.994504
PTPN1	5	-1.54696	-0.520636	1.78881	1.38754
PTPN11	5	-0.356709	-0.437065	0.987931	0.951583
PTPN12	5	0.811079	1.72569	1.23826	1.24676
PTPN13	5	-0.689202	0.292627	0.773604	0.319409
PTPN14	5	-0.167231	-0.266174	1.00386	0.6601
PTPN18	5	0.253936	1.03604	1.01188	0.938915
PTPN2	5	-0.0111083	-1.57315	1.10408	0.957941
PTPN20A	5	3.40451	0.964301	0.259389	0.194506
PTPN21	5	-0.187215	-1.03018	1.04655	0.848796
PTPN22	5	-1.57407	-2.84051	1.91023	3.61979
PTPN23	5	-0.000900422	0.880826	0.821373	0.871827
PTPN3	5	-0.228943	-0.4993	1.79158	0.589632
PTPN4	5	0.189326	-0.703801	0.911548	1.3316
PTPN6	5	0.373927	-0.631795	0.746622	2.09732
PTPN7	5	-0.452617	-0.446957	1.51016	0.441847
PTPN9	5	0.615143	0.354098	1.28595	1.04509
PTPNS1	5	1.68027	1.64258	0.4683	0.799825
PTPRA	5	1.29995	0.113838	1.14624	1.7132
PTPRB	5	-0.483514	-0.490869	0.257719	0.63753
PTPRC	5	1.4396	0.92897	0.479538	0.46132
PTPRD	5	-0.210471	0.743374	0.453364	0.27168
PTPRE	5	-3.11413	-1.73212	1.17332	1.43351
PTPRF	5	-0.87204	-1.5994	1.0781	0.453756
PTPRG	5	-1.14008	0.17152	0.628229	0.810528
PTPRH	5	0.0689391	-0.408082	1.86067	1.32977
PTPRK	5	1.9194	3.19199	0.286362	0.835618
PTPRM	5	-1.06376	0.992381	0.632255	0.743356
PTPRN	5	-0.46699	0.642886	0.789873	0.738288
PTPRN2	5	-0.690413	-0.413007	0.948395	0.473583
PTPRO	5	-0.726562	-1.84035	0.566232	0.729592
PTPRR	5	2.25233	1.27783	1.20994	0.381035
PTPRS	5	-2.02884	-1.62508	1.22464	1.74069
PTPRT	5	-1.12577	-0.484969	1.21047	1.47566
PTPRU	5	0.310558	-1.88088	0.612159	0.613524
PTPRZ1	5	-0.178938	0.457442	1.37781	1.52932
RNGTT	5	0.311245	0.711711	0.505234	0.273657
SACM1L	5	0.67195	0.874058	0.738312	0.690796
SBF1	5	0.729296	-0.203358	1.36286	0.801721
SEC11L1	5	0.0749906	0.923721	1.04276	0.658162
SET	5	0.749953	-0.541037	0.786045	0.997426
SGPP2	5	-1.56979	0.961443	0.804019	0.212354
SKIP	5	0.482873	-0.378609	1.2066	1.12535
SSH1	5	-0.972607	-2.18032	1.0261	1.66624
SSH2	5	-0.790879	-1.60723	0.790846	0.560013
SSH3	5	0.834015	-0.496676	0.278467	0.154011
STYX	5	0.252121	0.172729	0.578994	1.05179
SYNJ1	5	-1.59589	-1.12683	1.14123	1.16381
SYNJ2	5	-0.701123	-1.00237	0.776023	0.513022
TA-PP2C	5	-1.47061	0.0516543	1.40048	0.565746
TENS1	5	2.03842	1.89379	2.20724	1.89306
TESSP2	5	0.888822	-1.26865	0.749643	1.41343
TFR2	5	0.0279063	1.37399	1.2882	0.908498
THTPA	5	0.137407	-1.23353	0.92293	1.55235
TIMM50	5	-1.52423	-1.48142	1.1026	1.05156
TPTE	5	-0.335181	-0.405359	0.83637	1.08329
TPTE2	5	-1.40282	-2.18117	0.471976	1.59179
USP33	5	-0.799896	-2.50058	1.5462	2.57698
USP8	5	-0.18122	0.283397	1.03052	1.28023
WBP11	5	0.711228	0.370893	0.512336	0.275406
ZNRF4	5	0.715847	0.92311	0.685692	1.19398
