## Supplemental Data 10 for "Parallel siRNA screens to identify kinase and phosphatase modulators of NF-κB activity following DNA damage"

### Sheet: Sheet1
siRNA	Plate	C-Mean	T-Mean	C-SD	T-SD
AATK	30	-0.494673	-1.25099	1.41809	0.79708
ACVR1	30	-0.504146	0.374847	0.953746	0.390701
ACVR1B	30	-1.54234	-1.2955	0.465952	0.720792
ACVR1C	30	-2.83774	-1.91716	0.673985	0.586797
ACVRL1	30	0.76149	2.87055	0.624566	0.803814
ADRBK2	30	3.35368	1.10909	1.19766	1.00061
AK1	30	-0.300038	0.597939	0.223408	0.479487
AKT2	30	-0.306114	0.351777	1.5194	0.479291
AKT3	30	0.57174	0.745537	1.4344	0.828737
ALK	30	-0.584064	-0.265179	1.01624	1.0244
ALS2CR7	30	0.659635	-1.85081	0.750294	1.24322
ARAF1	30	-0.374973	0.000239019	0.801827	0.862885
ATM	30	0.246061	-2.14019	0.771903	0.614279
AURKB	30	0.47674	1.31489	1.17012	1.09878
AXL	30	0.583239	-0.29266	0.82476	0.156101
BCR	30	1.25482	-0.751249	1.73061	0.746812
BMPR1A	30	3.62555	0.353501	0.58297	0.596437
BMPR1B	30	-1.32	-1.83958	1.51091	1.88513
BRD2	30	-0.18451	0.0548627	0.530917	0.156297
BRD4	30	-0.23649	-1.0669	0.306345	0.522872
BTK	30	-1.01553	-0.704848	1.07827	0.806897
BUB1	30	0.211134	-0.722342	1.15439	0.639574
BUB1B	30	-0.121792	1.5543	0.998575	0.235438
CAMK1	30	-0.230604	-0.582882	0.830938	0.826896
CAMK1D	30	0.487463	-0.657933	0.917512	0.308485
CAMK2A	30	-1.50556	-1.66288	0.522149	1.08533
CAMK2B	30	0.273652	0.0759793	0.373673	0.490543
CAMK2D	30	-0.243997	0.498264	0.279962	0.483705
CAMK4	30	0.496138	1.27109	0.832361	0.66299
CDC2	30	0.495005	0.567819	0.257995	0.787227
CDC2L2	30	0.877769	1.27087	0.443111	0.607949
CDC2L5	30	0.224598	0.13199	1.48534	0.123193
CDC42BPA	30	-0.384257	-0.16426	0.590485	0.479674
CDC42BPB	30	0.142016	2.69268	0.71128	1.33705
CDC7	30	-1.46527	-1.07482	0.484177	0.421289
CDK10	30	0.112126	-2.3284	1.65082	0.148691
CDK3	30	-0.372661	0.326453	1.14153	0.180415
CDK4	30	-0.046953	1.40068	0.84563	0.48493
CDK5	30	-1.08167	-1.93749	1.59589	1.28156
CDK6	30	-0.0237502	0.200244	0.606537	0.719044
CDK7	30	1.18186	3.07995	0.669442	0.358909
CDKL1	30	3.64767	4.61065	0.868173	1.42718
CDKL2	30	2.59527	4.2297	2.38119	1.35351
CDKL4	30	0.172005	0.446349	0.275815	0.279243
CDKL5	30	-0.231106	1.05056	0.685676	0.826225
CHEK1	30	2.15787	3.12804	1.01761	0.433634
CHEK2	30	-0.467872	0.429911	0.971508	0.781174
CKB	30	-0.223098	-0.477757	0.844859	0.623169
CLK1	30	0.28063	-0.452522	1.17936	0.857116
CLK3	30	1.65839	-0.853971	0.755794	1.40809
CRKL	30	0.392541	0.823209	0.655699	0.686461
CSF1R	30	3.08902	0.877121	0.712057	0.487101
CSNK1A1	30	-2.37324	-0.961999	0.92907	1.12449
CSNK1A1L	30	-0.157318	-0.434542	1.12122	0.229148
CSNK1D	30	-0.459493	0.210659	0.722246	0.617623
CSNK1G1	30	1.54624	2.95612	0.90555	0.478497
CSNK2A1	30	1.30621	1.166	0.569264	0.389439
CSNK2A2	30	-0.138371	0.693753	0.972628	0.246874
DAPK1	30	0.176916	-0.397159	0.70822	0.416057
DCAMKL1	30	2.50386	1.58237	0.876737	0.68724
DCK	30	-0.148276	-0.241639	0.772127	0.276581
DDR2	30	0.678697	0.465011	1.71905	0.11146
DGKA	30	0.57959	0.666452	0.39159	0.491901
DGKB	30	1.51715	0.423542	1.27407	0.482548
DGKD	30	-1.89816	-3.34883	0.923493	0.815816
DGKE	30	-0.853989	0.166349	0.740217	0.589315
DGKG	30	0.494452	0.160616	1.04251	0.438061
DGKH	30	0.72132	-0.93589	0.975841	2.19563
DGKQ	30	-0.696179	-0.316454	1.07637	0.8419
DGUOK	30	-0.446064	0.94787	0.757866	0.175667
DLG2	30	1.17633	0.582231	1.33804	0.682451
DLG5	30	-0.975876	-0.768511	0.284304	0.683525
DYRK1B	30	2.7784	0.890099	1.06165	1.87034
DYRK3	30	-1.03279	-0.40119	1.12254	0.450419
EGFR	30	1.35197	-0.644549	1.01846	0.502464
EMPTY	30	-0.690213	-0.103207	0.428725	0.190361
EPHA1	30	0.381574	0.217699	0.336275	0.287674
EPHA10	30	-0.645794	0.560944	0.960242	1.0071
EPHA4	30	0.506661	-1.71004	1.98757	2.15923
EPHA5	30	0.693155	-0.672194	1.19015	0.226658
EPHA7	30	-1.71916	-1.17243	0.457563	0.994793
EPHB1	30	-0.211654	0.532017	0.847846	0.784009
EPHB4	30	-0.457705	-0.325827	0.651583	0.36381
EPHB6	30	-0.589202	-0.765604	0.330593	0.824128
ERBB2	30	1.62911	0.0945528	0.871194	1.06984
ERN1	30	-0.120837	0.991812	1.10309	0.256311
FER	30	-0.290089	-0.289158	0.602934	0.915412
FES	30	-1.62019	-2.13559	0.588853	1.36608
FGFR1	30	2.0973	0.406946	1.32578	0.525813
FGR	30	-1.31977	-0.173616	0.84838	1.11649
FLJ32685	30	0.314254	-0.199604	0.719918	0.291877
FLJ34389	30	1.41384	2.01258	0.904873	1.44907
FLT1	30	-1.45802	-2.76102	1.48194	0.30752
FRAP1	30	-0.226245	-0.170738	0.997037	0.386512
FRK	30	0.336403	1.18614	1.35161	0.441102
GALK1	30	6.27824	4.68282	1.01449	0.367742
GCK	30	-2.17889	-1.84456	0.967255	0.604511
GK	30	-1.19954	0.877581	0.188541	0.537761
GNE	30	2.3669	1.06014	0.386625	0.729999
GPR125	30	-1.47393	0.189404	0.795856	0.647926
GRK1	30	0.950647	-1.08867	1.10305	0.0487878
GRK5	30	0.753553	-1.87395	1.89945	0.290454
GRK6	30	2.57136	2.19051	1.41854	0.931228
GSK3B	30	0.238379	4.07952	1.08453	1.1722
GUCY2C	30	-0.922755	0.347354	1.10348	0.896165
GUCY2F	30	3.23324	3.18548	1.61592	1.41406
HAK	30	-1.58113	-4.2543	1.6776	0.758609
HCK	30	2.23527	2.78184	1.39757	0.443298
HIPK3	30	-0.269201	-1.88354	1.27965	1.15794
HIPK4	30	-2.62748	-4.31777	0.968776	3.00494
HK2	30	-0.975457	-0.611994	0.375275	0.695124
IGF1R	30	-1.38635	-1.82102	1.07108	0.150939
IHPK3	30	2.03425	1.97547	1.44319	1.64709
INSR	30	0.24724	0.564108	1.22932	0.695248
ITK	30	0.312367	0.887514	0.418959	0.590086
JAK2	30	-0.237203	-1.95199	0.811341	0.216855
JAK3	30	0.309521	1.20059	1.2442	0.602923
KALRN	30	-1.45691	-1.85995	0.786686	1.09541
KIAA1639	30	0.398644	-1.73182	1.98986	0.613106
LCK	30	-1.55982	-1.69019	0.648398	1.2724
LIMK1	30	0.528834	1.73196	1.2244	0.972085
LIMK2	30	-0.769999	-1.33374	0.703847	1.07412
LOC340156	30	0.634428	0.922978	0.625251	0.473667
LOC442075	30	-0.372781	-3.86882	1.11265	0.718918
LOC91461	30	-0.46148	-0.132256	0.807727	0.445671
LTK	30	-0.46284	-0.249926	0.865127	0.970431
LYN	30	2.56357	2.03073	0.460843	1.35643
MAK	30	0.320153	-0.15528	0.707537	1.36275
MAP2K3	30	0.35048	2.01829	1.13416	0.962053
MAP2K4	30	0.952684	2.90805	0.517044	0.379291
MAP2K6	30	0.105796	-1.38527	1.25303	0.919986
MAP2K7	30	0.482012	0.520682	1.60778	0.368194
MAP3K10	30	0.48984	-1.41587	0.721513	1.15442
MAP3K3	30	0.177432	-1.04878	1.21131	0.821167
MAP3K4	30	-0.103686	-2.6288	0.673019	1.07889
MAP3K6	30	1.63818	0.0152143	1.72063	0.911976
MAP3K8	30	-0.723589	-0.234415	0.853008	0.740311
MAP4K2	30	0.165164	-0.0698547	0.810035	0.304148
MAP4K3	30	-0.472826	-0.416562	0.526643	0.219461
MAP4K4	30	0.00595377	-1.50543	0.636102	0.239966
MAPK1	30	-1.43484	-1.36038	0.281104	0.856079
MAPK10	30	-0.747734	0.566215	0.66715	1.37895
MAPK11	30	0.0931175	-0.296644	0.127448	0.65841
MAPK12	30	-1.17068	-1.25684	1.09697	1.4807
MAPK14	30	-1.43567	-1.72861	0.290316	1.46253
MAPK3	30	1.48092	2.49684	1.3718	0.830055
MAPK4	30	-0.229837	-0.523654	1.13494	1.25246
MAPK7	30	-0.385231	1.76573	0.777401	1.30167
MAPK8	30	-0.635191	-0.329916	0.193253	0.442772
MAPKAPK3	30	0.692792	1.8341	0.714441	0.563291
MAPKAPK5	30	-0.589914	-0.707319	0.240591	0.578092
MARK3	30	1.15033	1.7977	0.85523	1.07034
MARVELD3	30	1.03056	0.695994	1.16857	1.26431
MET	30	3.25305	3.58907	0.442673	0.124557
MGC42105	30	-1.62982	-2.45761	0.815345	0.529195
MKNK1	30	1.81268	1.93584	0.881052	0.45515
MPP2	30	3.54589	4.08159	1.31563	0.420016
MST1R	30	0.0406434	0.60817	0.478471	0.639183
MVK	30	-2.12068	-2.34774	0.533551	1.3046
MYO3B	30	-1.10024	-0.678163	0.565661	0.245636
NAALADL1	30	0.391093	0.0062355	0.655476	0.680738
NDUFA10	30	0.395648	0.991324	1.00815	0.82284
NEK2	30	3.27465	-0.0763341	1.3796	0.306594
NEK3	30	0.599549	-0.50946	1.92137	0.697684
NEK4	30	-1.48072	-2.50047	0.626624	0.976624
NME1	30	1.32901	1.26543	0.388714	0.68739
NME1-NME2	30	-0.0426489	0.216239	0.576186	0.500457
NME3	30	0.249334	-0.399846	1.25967	0.354656
NME5	30	-0.716965	0.888843	0.577712	0.465227
NME6	30	-1.81858	-1.70717	1.24057	0.957014
NPR1	30	-1.89572	0.983304	1.19989	1.73204
NPR2	30	-2.34774	-4.61367	1.03041	0.576097
NTRK2	30	1.46705	2.28303	1.03923	0.2794
NTRK3	30	-0.121988	1.20196	0.548801	0.603234
PAK1	30	0.395417	0.250859	1.24118	0.631605
PAK4	30	0.749615	-0.496143	0.710381	0.711207
PCK1	30	0.473992	1.42835	0.196483	0.472463
PCTK2	30	0.58718	0.932996	1.94562	0.281873
PDGFRA	30	-0.889178	-2.14071	0.880556	1.17997
PDGFRB	30	-0.220764	-1.33456	0.578521	0.559249
PDK2	30	3.07184	3.08593	1.08505	0.838422
PDK3	30	0.185448	-0.854664	0.162404	0.555808
PDK4	30	-0.139683	-3.42231	1.94641	1.80697
PDXK	30	1.77936	1.0472	1.01058	0.881697
PFKFB1	30	-1.15091	-1.15229	1.2755	0.661082
PFKM	30	0.436678	1.69146	0.867775	0.734279
PGK1	30	1.82815	2.10464	1.01081	0.252846
PGK2	30	-0.8742	-0.282671	0.57696	0.364038
PHKA1	30	-0.433309	-1.20161	0.551487	0.494109
PHKA2	30	0.32815	0.589024	0.979682	0.27829
PIK3C2A	30	-1.35878	-0.312397	0.680477	0.521492
PIK3C2B	30	-0.456186	-1.73579	1.39555	0.857844
PIK3C2G	30	0.454005	-0.741487	0.76108	1.07092
PIK3C3	30	-1.86799	-0.859273	1.02869	1.37865
PIK3CA	30	-0.242518	1.0268	0.674437	0.929776
PIK3CG	30	-0.645857	-0.767392	0.97196	0.940204
PIK3R3	30	-0.579057	-0.0474102	0.631202	0.137001
PIK4CA	30	-1.97343	-0.228581	1.63612	1.08349
PIM1	30	0.331998	0.504755	0.673824	0.607559
PIP5K2A	30	-1.44604	-0.672394	1.34486	0.367671
PKLR	30	-0.477237	1.25746	1.01418	0.795391
PKM2	30	1.09317	4.8319	0.670534	0.756734
PKMYT1	30	0.596061	-1.85938	0.361746	1.20439
PLK1	30	1.0095	1.71387	0.838394	1.36593
PLK3	30	2.75834	0.0641888	1.70167	1.25921
POLR2K	30	-1.75803	-2.70325	0.507121	0.9934
PRKAA2	30	-0.131026	0.0839407	1.71231	0.883577
PRKAB2	30	2.79368	1.11437	0.532121	0.802458
PRKACG	30	0.481616	-1.31168	0.968388	0.998191
PRKAG1	30	0.738809	1.32335	0.700636	0.480564
PRKAR1B	30	-1.51052	-1.84234	1.08997	1.05696
PRKAR2A	30	2.96967	1.778	0.800878	0.497361
PRKAR2B	30	0.688208	0.721226	0.848393	0.228698
PRKCA	30	-0.133365	-0.407767	0.429389	1.47403
PRKCE	30	2.83553	0.0565143	1.03485	1.10197
PRKCG	30	1.68869	-0.593994	1.42257	0.264743
PRKCH	30	0.936111	0.127023	0.788284	0.332127
PRKCL1	30	0.4767	0.506751	0.833177	0.495065
PRKCL2	30	-1.15336	-0.511356	0.499776	0.546002
PRKCN	30	-0.296041	-0.279399	1.39458	1.00807
PRKCQ	30	-1.11938	0.0876233	0.563581	0.574082
PRKG1	30	-0.0157365	-0.654943	1.0806	0.428625
PRKG2	30	0.433673	1.29653	0.473693	0.504107
PRKR	30	-1.23471	-2.595	0.929185	0.93157
PRKX	30	0.53417	0.304828	1.32123	0.537906
PRPF4B	30	1.13121	2.65259	1.25769	1.47715
PRPS1	30	-1.73859	-0.688118	0.433978	0.791646
PRPS2	30	-1.7444	-0.641637	1.18865	0.413861
PTK7	30	2.75544	2.4331	1.97585	1.24647
PYCS	30	0.0441408	0.415458	1.46499	0.511494
RAF1	30	0.0559195	0.572121	0.436121	0.934846
RAPGEF3	30	-1.87448	-1.90033	0.687588	1.00869
RIOK3	30	1.32539	-2.90797	1.32381	1.82872
RIPK2	30	-0.158281	-1.49106	1.00133	0.35327
ROR1	30	-1.72408	-1.27451	1.04887	0.835027
RPS6KA2	30	1.37538	-0.861104	1.11514	0.806007
RPS6KA3	30	-0.509889	0.0620252	0.531565	0.431527
RPS6KA4	30	-0.231302	-1.49597	0.96727	0.424021
RPS6KA5	30	-1.33574	-1.59842	0.432439	0.926874
SGK2	30	1.9384	0.529988	0.518422	0.293668
SKP1A	30	-1.58761	-2.16469	0.804576	0.744654
SPEG	30	2.02613	0.136115	0.55685	0.46885
SRC	30	1.19766	3.09434	2.31289	1.77036
SRMS	30	-1.41642	-1.75062	0.507268	0.950599
STC1	30	0.956738	1.83127	1.3608	0.483553
STK17A	30	-2.06603	0.0120595	0.513982	0.493743
STK17B	30	2.2851	3.02917	1.09472	1.19017
STK22B	30	0.328836	-0.296128	1.03891	0.265254
STK22C	30	-0.58474	-1.66727	0.84331	1.0842
STK25	30	0.798866	-0.279231	0.826719	0.547034
STK29	30	3.13082	1.74116	0.705398	0.56333
STK32A	30	0.00431794	-0.0997241	1.12958	0.243497
TAO1	30	-0.0699445	-0.561989	1.21423	1.05676
TCEB3C	30	0.929543	0.205042	0.935894	0.661151
TEC	30	-1.49826	-0.193851	0.993409	0.397645
TESK1	30	0.732608	0.2498	0.681947	0.932145
TGFBR1	30	-0.129278	-0.540861	1.18465	0.727162
TGFBR2	30	0.742164	1.09938	0.774778	0.672096
TIE	30	-1.44585	-3.6422	1.23236	1.11671
TNK1	30	3.51468	1.7592	0.642132	0.580229
TP53RK	30	-0.240546	-1.81125	0.652776	0.583692
TRIM28	30	0.70139	-0.456324	0.776034	0.357367
TRRAP	30	2.6739	1.61099	0.678886	0.192738
TTN	30	-0.606343	0.000964849	0.444231	0.664745
TYK2	30	0.0716666	2.18026	0.485957	0.504616
VRK1	30	-0.273953	0.24356	0.853571	0.242005
WEE1	30	-0.321564	0.706835	0.981596	0.644066
YSK4	30	0.424877	-0.46386	1.47676	1.03733
ZAP70	30	-0.000912324	-0.101891	1.0119	0.451063
AAK1	31	0.926654	-0.73876	0.669605	1.26835
ABCC1	31	3.19607	2.42514	3.0608	0.296358
ABL1	31	1.29613	0.905506	0.366857	0.568578
ABL2	31	-0.0686041	0.205773	0.64015	0.555782
ADCK1	31	-1.32864	-2.53639	0.854338	1.51501
ADCK2	31	0.903318	1.51428	1.63557	0.680418
ADCK4	31	0.409395	0.343041	0.792237	0.820482
ADCK5	31	0.768997	0.940911	0.369608	0.392133
ADK	31	-0.202141	-0.667436	0.608377	1.20774
ADRBK1	31	1.68929	2.45269	0.958518	1.24207
AK2	31	1.94112	1.1159	0.773158	0.418955
AK3L1	31	1.63375	0.907807	0.155604	0.714527
AK5	31	-0.844067	-0.378623	0.946064	0.488121
AK7	31	1.02996	-0.176297	0.204314	0.949895
AKAP13	31	1.08281	0.530666	0.503262	0.670752
ALPK1	31	-1.14166	-1.48779	1.0122	0.87145
AMHR2	31	-0.287749	0.589548	0.779432	0.386466
ANKK1	31	0.0245934	1.96733	0.642924	0.493473
ATR	31	-0.631004	0.32774	0.564441	0.1586
AURKA	31	-0.393354	-0.918367	0.50526	0.987541
AURKC	31	1.01497	0.97954	0.599565	0.469813
BAIAP2	31	0.861253	-0.343459	0.759116	0.331199
BMX	31	-0.0464734	0.352705	0.432298	0.680693
BRAF	31	0.542494	1.10033	1.53462	0.507183
BRD3	31	2.55671	1.99001	0.361682	1.62828
C1orf57	31	0.80658	1.29229	0.205503	0.61849
C9orf96	31	-0.924147	-0.0674651	0.621377	1.01849
CABC1	31	-0.0365144	-0.396604	0.284623	1.10727
CAMK1G	31	-1.4152	-1.72634	0.51634	1.03225
CAMKK1	31	-2.83911	-1.29349	1.04616	0.767603
CAMKK2	31	-0.306147	-1.94552	0.520768	1.15847
CARD14	31	-2.04972	-1.92617	0.763163	0.907182
CARKL	31	3.05368	1.77584	0.691735	0.576524
CASK	31	0.479516	-1.06975	0.968661	0.772896
CCRK	31	-0.463431	-0.570494	0.488347	0.695051
CDC14B	31	-3.01781	-2.78188	1.43497	0.402069
CDC2L2_4	31	3.12125	2.46497	0.529639	0.876741
CDC42BPG	31	-0.988379	-1.955	0.474382	0.31506
CDK2	31	-0.492083	-1.37927	0.772055	1.50548
CDK8	31	-0.467101	-2.30687	0.92063	1.4407
CDKL3	31	0.0661695	0.318337	0.70074	0.769543
CERK	31	-1.42964	-0.605172	1.00559	0.37864
CERKL	31	-0.741601	-0.433203	0.334465	0.926819
CHKB	31	0.904543	0.137714	0.765855	0.472482
CHUK	31	-1.63386	-0.783977	0.569114	0.813077
CIT	31	3.20403	2.33215	1.71655	0.858758
CLK4	31	2.16429	0.294157	0.578563	0.733598
CMPK	31	-0.0636913	0.555139	0.52603	0.539954
CRKRS	31	2.32008	2.45262	0.677431	0.507802
CSK	31	2.09103	1.28026	1.2114	1.62923
CSNK1E	31	0.653919	0.598424	0.629306	0.788663
DAK	31	2.01816	1.44977	1.66847	0.339683
DAPK2	31	0.695269	-0.181972	0.640263	0.369641
DCAMKL3	31	-1.27684	-0.241412	0.401675	0.878092
DDR1	31	-2.64389	-1.55814	0.796888	0.262475
DGKI	31	-0.117346	0.0106624	0.78374	1.31423
DGKZ	31	-0.332586	-1.39117	1.14122	0.782929
DLG1	31	-0.550179	-0.187795	0.701159	1.46542
DLG3	31	0.429504	-0.84775	0.353715	0.96155
DLG4	31	0.977566	1.34699	0.24747	0.56622
DTYMK	31	1.34352	-0.467923	0.563668	0.35624
DYRK1A	31	-2.0342	-1.14688	1.58543	1.1975
DYRK2	31	0.448089	0.474928	0.493153	0.495069
EMPTY	31	0.410616	0.545972	0.321212	0.319155
EPHA3	31	1.77038	3.07539	0.825964	0.779334
EPHA6	31	-0.71569	-1.07266	0.50241	1.27035
EPHB2	31	0.144445	-0.353413	0.294797	0.477382
ERBB3	31	0.100107	-0.0147751	0.478071	0.83219
ERN2	31	-0.370856	-0.951853	0.575491	0.296876
ETNK1	31	0.0279424	0.19377	0.229521	0.301162
ETNK2	31	0.252631	1.61611	0.390223	0.358687
FASTK	31	-1.0579	-0.402641	0.238804	1.11583
FGFR2	31	1.69657	3.03717	1.38876	1.35249
FGFR3	31	-0.981145	-1.24729	1.08663	0.26579
FLJ10986	31	-0.139879	-0.889345	1.10267	0.97132
FLJ25006	31	-1.1469	-1.85474	0.527018	1.16435
FLJ32786	31	0.214663	-0.54528	0.822892	0.712946
FLJ40852	31	0.511937	0.156264	1.30999	1.00495
FLT3	31	2.03668	0.369448	0.353136	0.685881
FLT4	31	-1.00892	-1.45921	0.767448	1.17067
FN3K	31	0.0437572	0.316031	0.900718	0.898531
FUK	31	-0.887893	-0.817065	0.881474	1.81144
GSK3A	31	-0.78553	-2.29605	0.760082	1.38812
GUK1	31	1.28015	0.681898	0.448696	0.986919
HIPK1	31	-0.287265	0.899973	0.537746	0.369333
HIPK2	31	0.271735	-0.605653	1.03771	0.841903
HK1	31	-0.205528	-0.420539	1.91202	0.411728
HK3	31	1.16028	1.4328	0.390233	0.276306
HSPB8	31	1.16527	-0.0921167	0.244029	0.669963
HUNK	31	-0.534755	-0.895581	0.528984	1.03092
IHPK1	31	-0.332563	-1.34947	0.366936	0.720835
IHPK2	31	0.109351	1.47967	0.196353	0.320883
IRAK1	31	-0.674971	2.96547	0.651676	0.605243
IRAK3	31	-0.848827	-1.24293	0.279686	0.771913
IRAK4	31	0.310576	1.39651	0.414165	0.37795
ITPKA	31	0.150004	0.730828	0.629553	0.671574
ITPKC	31	0.574815	0.192348	0.42728	0.641944
KDR	31	-0.160696	-0.929633	0.798954	0.169455
KHK	31	0.647375	-0.415602	1.60106	0.564936
KIAA0999	31	0.837289	0.671989	0.330089	0.28359
KIAA1804	31	-0.182764	-0.635021	0.351457	0.481361
KIAA2002	31	-0.739807	-0.382084	1.25357	0.582242
KSR1	31	2.3861	-0.0232103	0.442509	0.80211
KSR2	31	1.53032	1.67302	0.94959	0.680879
LATS2	31	-1.09728	-1.7144	0.457978	0.799632
LMTK2	31	0.113137	0.440611	0.390555	1.24906
LOC126520	31	2.34625	0.687534	0.260393	1.36553
LOC400301	31	0.197876	-0.267717	0.4374	0.547563
LRRK2	31	2.34856	0.868726	0.346772	0.49781
LYK5	31	1.93567	1.80949	0.80718	1.14682
MAGI1	31	1.57361	1.69418	0.428531	0.709468
MAGI2	31	-1.57488	-0.967458	0.579552	1.24727
MAP2K1	31	-1.28651	-3.23806	0.811828	0.875556
MAP2K2	31	1.89051	0.770805	1.28869	0.626777
MAP2K5	31	-1.10225	-0.664127	1.13191	0.812778
MAP3K1	31	-0.5833	-2.30219	0.583779	1.34179
MAP3K11	31	0.624993	-1.42476	0.796622	0.915014
MAP3K14	31	-0.265464	1.39189	0.109066	0.573568
MAP3K15	31	-0.48745	0.295264	0.594363	0.993932
MAP3K2	31	1.64697	-0.66679	0.37478	0.755415
MAP3K5	31	-0.785415	-2.43644	0.674758	1.4983
MAP3K7	31	1.38858	0.433654	0.459134	0.24941
MAP3K9	31	-1.86172	-2.05633	0.894872	0.806643
MAP4K1	31	0.313329	-0.735236	0.711901	0.843198
MAP4K5	31	1.09384	0.607182	0.280527	0.910517
MAPK13	31	-2.07075	-1.77824	0.864496	0.460656
MAPK6	31	-1.45842	-0.865631	0.751206	0.454031
MARK1	31	0.0447208	-1.73282	0.363661	0.713104
MARK2	31	0.117161	-0.243606	0.557136	0.614387
MARK4	31	1.13404	0.848668	1.9398	0.295566
MAST1	31	-1.2128	0.278009	0.748221	0.590029
MAST2	31	-0.158756	-0.491467	0.875838	0.491372
MASTL	31	0.759055	-0.167787	0.280955	0.440157
MGC26597	31	0.736553	1.18733	0.841615	0.539856
MIP	31	-0.374989	-0.674805	0.416369	0.428106
MLCK	31	-0.900859	-0.529457	0.44098	0.992062
MPP1	31	-0.0882986	-1.86653	0.860999	1.56249
MPP5	31	3.39298	0.0625425	0.903115	0.242647
MYLK2	31	-1.82009	-3.12116	0.423414	0.63207
NADK	31	0.0758905	-0.254032	1.02822	0.942593
NEK1	31	-0.352346	-0.374718	0.483749	0.372266
NEK5	31	-0.192453	-2.18338	0.447107	0.855937
NEK6	31	-0.343034	-0.779611	0.220383	0.95127
NEK7	31	-1.01368	-1.19677	0.332021	0.695306
NEK9	31	-0.49911	-1.22041	0.777072	0.791299
NLK	31	-2.07135	-1.65172	0.301454	0.523562
NME4	31	1.20896	-0.710912	1.62634	1.47907
NME7	31	-0.750715	-0.245861	0.704266	0.399648
NRBP1	31	0.495729	1.66357	0.498589	0.312915
NRBP2	31	-0.349164	-0.0267514	0.716601	0.965716
OXSR1	31	-1.13122	-0.66504	1.23353	0.669558
PAK3	31	0.330226	-0.25351	0.395377	0.980667
PAN3	31	0.853268	0.490599	0.477947	1.1435
PANK1	31	-1.31128	-0.645826	0.486908	0.560004
PANK3	31	1.02738	1.04671	1.09399	0.653998
PAPSS1	31	-1.9859	-2.78415	0.925008	2.11954
PAPSS2	31	-0.186606	0.517786	0.534567	0.981586
PBK	31	0.00306483	-1.26495	0.81339	0.376936
PCK2	31	0.526888	0.233396	0.496552	0.217699
PCTK3	31	0.475649	-0.330313	0.678993	1.39021
PDZD2	31	-0.456131	-0.511846	0.497026	0.657637
PFKFB3	31	-0.80351	0.424606	0.82273	0.377893
PFKL	31	1.14149	0.789109	1.03288	0.755853
PFKP	31	-1.94444	-1.52136	1.10567	0.643361
PFTK1	31	-0.356831	-0.734256	0.437438	0.487631
PHKB	31	-3.19843	-1.27859	1.5955	0.624832
PI4K2B	31	0.57305	1.43586	0.816152	0.402139
PI4KII	31	1.10031	0.309107	2.36262	0.293791
PIK3R4	31	-0.352719	0.454755	0.617348	0.776414
PIM3	31	-0.270335	2.7764	0.527379	0.265324
PINK1	31	0.487109	0.251943	0.688143	0.636432
PIP5K2B	31	-1.30703	-0.387089	0.202689	1.05971
PIP5K2C	31	0.679797	-1.321	0.809109	0.722872
PIP5K3	31	-1.43827	0.886561	0.184361	0.156516
PKD2L1	31	-1.2173	-0.726906	1.28776	1.45257
PKD2L2	31	-1.52637	-1.71758	1.08747	0.777918
PKN3	31	-0.375582	-0.084547	0.747437	0.712843
PLK1	31	0.81556	1.42123	0.915789	0.34917
PLK2	31	1.13313	-0.068432	0.3859	0.533322
PLK4	31	1.55601	1.15561	0.747409	0.892154
PNCK	31	1.64527	1.58919	0.736835	0.692513
POLK	31	-0.691392	0.540392	0.351836	0.264542
PRKAA1	31	-0.653164	-0.207695	1.48601	0.831133
PRKACA	31	-1.49605	-1.54158	1.18896	0.672205
PRKACB	31	-0.978163	-1.53388	0.90251	0.103796
PRKAG2	31	0.274653	0.99269	0.611574	0.288129
PRKAR1A	31	-0.366578	-0.78779	0.479741	1.18312
PRKD1	31	-0.268057	-1.1403	0.917381	0.702061
PRKD2	31	3.66761	1.47854	1.31851	0.637808
PRKDC	31	1.46831	1.44764	0.716785	1.23444
PRKXP1	31	1.51085	2.09626	0.567087	0.710933
PSKH1	31	0.215709	0.450864	0.511338	1.01471
PTK2B	31	0.679891	1.39552	0.690906	0.66041
PTK6	31	-1.38748	0.43914	1.42496	0.305094
PXK	31	-0.983638	-1.65778	0.694842	0.429399
RAB32	31	-0.842843	-0.421759	0.609623	1.05412
RAB38	31	-1.1216	0.252004	0.999542	0.476461
RAGE	31	-1.1455	-0.371775	1.48864	1.03366
RAPGEF4	31	1.0882	0.598881	0.908831	0.562205
RBKS	31	0.719119	2.27108	0.52209	0.240941
RET	31	1.27049	1.14193	1.94227	0.853962
RFK	31	-1.7755	0.0980436	0.619457	0.33084
RIOK1	31	-0.454637	-1.15028	0.557503	0.669596
RIPK3	31	-0.875902	-0.797816	1.10211	0.879359
RIPK4	31	-0.14499	-0.540177	1.32624	0.569377
RNASEL	31	1.64578	1.14661	0.760207	1.27445
ROCK2	31	-0.313985	0.930304	0.564988	0.917321
ROS1	31	2.46177	2.2215	1.24045	1.1271
RP6-213H19.1	31	0.479853	-0.700339	0.455099	1.06466
RPS6KA6	31	0.820268	0.0953676	0.596371	0.441874
RPS6KB2	31	3.67562	3.80242	0.945435	1.05707
RPS6KC1	31	1.34935	0.656335	0.474077	0.701073
SBK1	31	0.465829	3.33759	0.977809	0.752449
SCYL3	31	0.420461	-0.163965	1.53303	0.606596
SGK	31	-1.5911	-2.46403	0.145567	2.18208
SGK3	31	-1.18075	0.477313	0.635147	0.847639
SMG1	31	-1.55472	0.0937705	0.385977	0.578156
SNF1LK	31	-0.0481333	-0.403289	0.616105	0.548772
SNF1LK2	31	-0.92954	0.862044	0.495853	0.392614
SNRK	31	-1.52078	-1.64621	0.720684	0.364782
SPHK2	31	-0.578856	-0.342946	0.630902	0.73482
SRPK1	31	-0.706607	-1.2754	0.374912	0.841186
STK11	31	-1.88563	0.101433	0.183301	0.48928
STK16	31	-0.101954	1.17699	0.789718	0.714354
STK19	31	3.06598	3.35035	0.806801	0.460791
STK24	31	-1.0049	0.481836	0.658067	0.674996
STK31	31	0.802902	0.753909	0.959091	0.984783
STK32B	31	4.04494	3.00638	0.938588	0.126582
STK32C	31	-0.483714	-0.0668746	1.01926	0.725781
STK38L	31	2.62441	2.43481	1.37059	0.290986
STK39	31	-0.232918	-0.295541	1.04048	0.147918
STK40	31	-1.60654	-2.04131	0.349762	0.466459
STYK1	31	-1.00159	-2.00123	1.0825	0.810895
TAF1L	31	1.53937	1.0442	0.493447	0.707359
TAF9	31	0.920081	1.37723	0.43553	0.707882
TAOK1	31	-0.629121	-1.14209	0.548074	1.56708
TBK1	31	1.93337	1.78156	0.659014	0.207301
TEK	31	-1.609	-0.838399	0.435049	0.814896
TESK2	31	-0.941983	-1.58322	0.679984	0.545476
TJP2	31	0.328382	0.994944	0.915787	0.275284
TJP3	31	0.229626	0.487165	0.624465	0.931133
TLK1	31	-0.178225	-0.0530843	0.322589	0.969927
TLK2	31	1.44165	0.829099	0.204376	0.982877
TNK2	31	-0.679755	-0.837901	1.08967	1.50842
TRIB1	31	-1.50435	-1.98043	0.714792	0.693715
TRIB2	31	-0.8614	-3.08275	0.857646	0.644731
TRIM24	31	0.894794	2.68589	0.653249	1.14054
TRIM33	31	2.31005	3.25328	0.392313	0.574372
TRIO	31	1.4524	0.446764	0.54867	0.832601
TRPM6	31	-1.02212	-1.88488	0.918812	0.409395
TRPM7	31	-0.695933	-0.000420523	0.405198	0.40462
TSSK1	31	4.07146	4.23574	2.78238	0.405788
TSSK4	31	0.700014	0.367978	1.09806	0.720094
TSSK6	31	1.17502	-0.579448	0.751721	0.423387
TTBK1	31	-0.386265	-0.0537606	0.169585	0.400635
TTBK2	31	-0.474673	-0.620386	0.464802	0.637391
TTK	31	0.565526	1.70159	0.210954	0.404743
TXNDC3	31	-1.02206	-1.01274	0.798364	0.49861
TXNDC6	31	0.0171854	0.158611	0.146638	0.295434
TYRO3	31	-0.835328	-0.933389	0.39171	0.500413
UCK2	31	-0.401729	-2.04799	0.561414	2.6354
ULK2	31	0.0767711	-1.56625	0.884263	1.02082
ULK3	31	-0.739909	-0.539949	0.495143	0.296138
ULK4	31	-0.710901	-0.88138	0.546055	2.4457
VRK2	31	-0.165202	1.62662	2.10667	0.442146
WEE2	31	-0.176261	-2.0346	1.18683	0.39069
WNK1	31	0.413169	-0.958545	0.909065	1.02124
WNK3	31	-0.294347	-1.30724	0.683183	2.16829
XYLB	31	0.407003	-0.362676	0.626731	0.946467
YES1	31	0.847793	2.0698	0.631901	0.636514
ACVR2A	32	-3.30515	-1.6176	1.36559	0.78533
ACVR2B	32	0.0428717	0.212242	0.929869	0.892198
AK3	32	-0.226317	-2.42774	1.37411	1.97241
AK3L2	32	0.380455	-0.448883	0.78868	0.964743
AKT1	32	0.862914	-0.0870718	0.759784	0.71241
ALPK3	32	1.69685	2.26284	1.08791	0.71817
ALS2CR2	32	1.03614	2.55605	0.750994	0.858646
BCKDK	32	1.14668	0.591821	0.610224	1.06529
BLK	32	-1.89141	-2.92543	0.709487	0.586059
BMP2K	32	0.288806	-0.766221	0.698783	0.477554
BMPR2	32	-0.516772	-1.55873	1.26668	0.595831
BRDT	32	-1.20214	-0.443159	1.16099	0.464032
BRSK1	32	0.814462	1.8555	0.867752	0.626678
C6orf199	32	-0.0275613	-0.635215	1.82747	1.55085
CAMK2G	32	0.238614	0.516537	1.23779	0.795669
CAMKV	32	1.02938	0.97578	0.507882	1.58149
CCT2	32	-1.24894	-0.252041	1.96902	0.850915
CDC2L1	32	1.63365	1.01114	1.01603	0.588294
CDC2L6	32	1.09866	4.34381	1.46614	1.30133
CDK9	32	-0.243497	-0.699222	0.715115	0.592556
CHKA	32	-0.697909	-0.820019	2.14462	1.35129
CKM	32	-2.16328	-1.06127	1.02183	0.877015
CKMT1B	32	-0.321499	0.139591	0.562422	0.841271
CKMT2	32	-1.75817	0.767322	2.82357	1.52896
CLK2	32	-3.02562	-0.261449	0.551922	0.597484
COASY	32	-1.40365	-1.29743	1.17278	0.921345
Control	32	0.451959	1.96377	0.512637	0.897556
CSNK1G2	32	-2.10776	-1.64405	0.707907	0.392266
CSNK1G3	32	-4.59443	-4.11851	2.46538	0.882145
DAPK3	32	-2.79744	-1.30897	0.587694	0.392639
DCAMKL2	32	0.551314	0.0489403	0.459808	1.10388
DMPK	32	0.756911	2.91929	0.957406	0.416348
DYRK4	32	-0.00921876	1.05379	0.336489	0.6924
EEF2K	32	-2.89427	-2.37801	1.41527	0.548812
EIF2AK1	32	-1.78782	-0.193474	2.32914	0.306217
EIF2AK3	32	0.136868	1.133	1.51677	0.570449
EIF2AK4	32	-4.00551	-2.9219	1.30747	0.740649
EMPTY	32	-0.165484	-0.101627	0.165255	0.138344
EPHA2	32	-1.84762	-1.94181	2.17056	1.59922
EPHA8	32	-0.708743	-0.600039	0.888522	0.209539
EPHB3	32	1.14716	1.67879	0.876168	0.834806
ERBB4	32	-0.841643	-0.810666	0.616214	0.449411
EVI5L	32	1.32052	1.87561	0.521793	0.206572
FGFR4	32	0.101888	1.25386	0.701047	1.57505
FLJ23356	32	-0.574525	-1.1053	1.49822	1.30891
FLJ30698	32	-0.112029	0.090566	0.694575	0.989347
FYN	32	-1.40467	-0.867713	0.74025	0.467216
GAK	32	0.545026	-0.816745	0.551638	0.282404
GALK2	32	-1.90335	0.0294685	1.35785	2.07119
GK2	32	-0.811766	-0.630515	2.01723	0.67833
GRK4	32	-0.951613	-0.515486	1.5364	1.74743
GRK7	32	-0.870306	0.166757	0.549418	0.306754
GSG2	32	0.666038	0.607585	0.433073	0.615289
GUCY2D	32	1.44901	0.512694	0.921807	0.320006
HERC2	32	-3.16986	-2.5625	2.50257	0.346319
HKDC1	32	0.755309	1.802	1.30386	0.737581
ICK	32	0.848704	0.466011	0.517085	0.5305
IKBKB	32	-1.99576	-3.78567	0.514873	1.06897
IKBKE	32	0.252964	-1.71023	0.618678	1.06432
ILK	32	-0.97722	1.30772	0.877405	0.545865
INSRR	32	-1.93509	-1.94274	1.04806	0.296305
IPMK	32	1.8985	1.96616	0.576373	1.19412
IRAK2	32	-3.04392	-1.70436	3.44697	1.69514
ITPK1	32	0.332373	-0.263561	0.359128	0.876214
ITPKB	32	1.03569	2.88443	2.69417	0.745845
JAK1	32	1.49289	1.05459	0.636798	0.701776
KIT	32	0.553619	0.148659	1.13725	0.913625
LATS1	32	0.285634	-0.511115	1.4045	0.562507
LMTK3	32	-4.23406	-3.38442	0.73873	1.4695
LOC122134	32	-0.610847	-0.371837	0.924239	0.4344
LOC390975	32	-1.34775	-0.490123	0.888437	0.939764
LRRK1	32	-0.213737	-0.128426	0.924698	0.941871
MAP3K12	32	-0.279837	-0.00687091	0.626752	0.734459
MAP3K13	32	0.512276	-1.04051	0.671429	1.01046
MAPK15	32	0.0570291	0.881682	1.47959	1.46267
MAPK9	32	-0.145321	-1.03093	2.21058	0.455449
MAPKAPK2	32	-1.16581	-1.00398	0.894404	0.988148
MAST3	32	-0.86771	-0.570223	1.1022	0.922055
MAST4	32	-1.14387	-0.095431	1.87558	0.539173
MATK	32	0.13592	0.712873	0.871379	0.732129
MELK	32	-1.34849	-0.483761	1.24848	0.413777
MERTK	32	-1.11047	-1.26037	2.8573	1.34435
MGC16169	32	-1.32586	-3.13004	1.74013	0.960132
MINK1	32	-0.574443	0.220757	1.52972	2.07607
MKNK2	32	-0.329901	-0.74711	1.93979	0.360989
MOS	32	0.568738	0.820749	1.06527	0.505594
MPP3	32	-0.866549	0.153143	1.20612	1.02521
MPP4	32	-1.15323	0.745563	3.18751	0.674386
MPP6	32	-0.714642	-1.14034	0.845402	1.04169
MULK	32	0.493225	0.589834	0.547896	0.471797
MUSK	32	-0.5548	-0.100459	1.09389	0.583384
MYLK	32	0.240522	1.30163	0.517186	0.171943
MYO3A	32	-1.36943	-0.427454	1.87467	0.81749
NAGK	32	-0.0538509	-0.0656825	0.944989	1.35631
NEK11	32	-1.39976	0.0455061	1.06937	0.886195
NEK8	32	2.34921	1.70034	0.909975	1.12616
NRK	32	0.542169	0.706417	1.10615	0.0786305
NTRK1	32	1.28438	2.13238	1.16537	0.807608
NUAK1	32	0.373043	0.580399	0.491567	0.509167
NUAK2	32	4.26701	2.87399	1.06059	0.843005
OXSM	32	-0.644574	-0.478285	1.69087	0.964778
PAK2	32	-1.1593	-1.10028	0.484355	0.323812
PAK6	32	0.0029464	1.09194	0.993086	0.812763
PAK7	32	0.636695	1.13456	0.727166	0.26594
PASK	32	0.265624	1.78547	1.24562	1.10108
PCTK1	32	0.933636	1.16561	1.17208	0.467473
PDIK1L	32	0.704142	-0.794484	0.321571	0.576213
PDK1	32	-0.374022	-0.0823927	1.10705	0.684398
PDPK1	32	0.623075	-0.0116763	0.536873	0.618899
PFKFB2	32	-0.878917	-1.35031	1.37447	1.06531
PFKFB4	32	1.48478	3.53796	0.878888	1.01787
PHKG1	32	-1.13481	-1.20501	0.806249	0.68766
PHKG2	32	-1.45872	-0.985711	1.63628	1.35521
PIK3CB	32	-1.34723	0.420265	1.50911	0.495829
PIK3CD	32	0.139091	1.39345	0.788977	0.440678
PIK3R2	32	-1.07795	-0.55802	1.23173	0.906723
PIK4CB	32	-0.470097	-1.39205	1.06388	0.659848
PIM2	32	1.07797	-0.116597	0.817053	0.583859
PIN1	32	-1.3531	-0.526805	1.40544	0.811982
PIP5K1A	32	-1.21247	-1.69576	1.3572	1.8545
PIP5K1B	32	-5.20294	-3.99612	1.28262	1.27894
PIP5K1C	32	0.961103	1.70114	0.430691	0.367839
PLK1	32	0.323855	1.2939	0.53955	1.61688
PMVK	32	-0.175265	1.28595	2.27644	0.786023
POLR3K	32	-0.482199	-0.159634	1.11318	0.536445
PRKAG3	32	0.411935	0.0639145	1.10098	1.0349
PRKCB1	32	0.366729	0.791345	0.822054	1.03751
PRKCD	32	-2.33314	-3.55008	1.34411	2.4178
PRKCI	32	-0.0602168	1.32578	0.740876	1.2986
PRKCZ	32	-0.377651	0.398014	0.593716	0.944768
PRKY	32	-0.913015	0.428718	1.19027	1.12062
PRPS1L1	32	0.39253	0.56257	0.765261	0.703837
PSKH2	32	-0.488995	-1.93229	1.0158	0.328827
PTK2	32	-0.780168	-0.0451845	0.840281	0.384661
PTK9	32	0.980105	0.580546	0.55297	0.584223
PTK9L	32	1.21926	0.244179	0.464192	1.0736
RAD18	32	-0.400791	0.363177	0.786521	0.514431
RALB	32	0.0916388	-1.19252	0.48908	0.336945
RIOK2	32	-2.10748	-2.44846	0.963416	1.36438
RIPK1	32	0.96173	2.72094	1.41466	1.85115
RIPK5	32	0.618284	1.20831	0.506465	1.472
ROCK1	32	0.444645	0.54971	0.444649	0.895539
ROR2	32	1.8585	2.46268	1.36314	1.05774
RPS6KA1	32	0.322722	-0.00900007	1.16419	1.6178
RPS6KB1	32	2.93835	1.32634	0.737963	1.2318
RPS6KL1	32	-1.08583	-2.64539	1.1305	0.67584
RYK	32	-0.255859	0.0812718	1.09882	1.15981
SCYL1	32	-0.0673043	1.93861	0.996373	0.544852
SLK	32	-0.599712	-0.242017	1.21567	1.29829
SPHK1	32	-0.171668	-0.642482	1.10606	0.722553
SRPK2	32	0.789534	0.891098	0.911975	0.788231
STK10	32	0.0711397	-0.520063	0.534278	0.439806
STK23	32	-0.108778	-0.816792	1.02397	0.939278
STK3	32	-0.113493	0.0845777	0.62835	0.279676
STK33	32	0.74391	-0.772492	1.09483	1.00743
STK35	32	1.78184	1.86144	1.40378	1.29629
STK36	32	-1.86307	-2.30657	1.13292	2.76137
STK38	32	0.515893	0.827892	0.708987	0.36901
STK4	32	1.74602	0.784667	0.69779	0.716254
SYK	32	0.699531	0.318571	0.812602	0.821676
TAF1	32	1.09297	1.04042	1.71711	2.21662
TANK	32	0.299959	0.139762	0.547329	0.498627
TAOK3	32	-0.301733	-0.404538	1.43233	0.487357
TEX14	32	-0.0298219	-0.24791	0.296131	1.00148
TJP1	32	2.25058	3.66608	1.0786	1.48305
TK1	32	-1.82359	0.232923	1.60791	0.850957
TK2	32	0.0956744	-0.859775	1.18854	0.807118
TNIK	32	0.16991	0.250562	0.344167	1.03485
TNNI3K	32	-0.720482	-0.0206695	0.856891	0.627343
TPK1	32	-1.01625	-0.175298	2.71668	1.0662
TRIB3	32	-1.13935	-0.702411	1.63494	0.815849
TXK	32	-1.76774	-2.47495	0.837925	1.09521
UCK1	32	-0.0140863	-0.0790264	0.668862	0.532485
UCKL1	32	0.0772859	-1.34489	0.752821	1.27275
UHMK1	32	-0.308723	-0.29651	0.968293	0.849061
ULK1	32	1.37818	1.45258	0.866671	1.06782
VRK3	32	2.20665	-0.132837	1.00257	1.54993
WNK2	32	-1.23931	0.164891	0.900409	1.08863
WNK4	32	1.08946	0.816462	0.742152	0.859336
ZAK	32	0.556867	0.0314732	0.977618	0.483283
