## Supplemental Data 11 for "Parallel siRNA screens to identify kinase and phosphatase modulators of NF-κB activity following DNA damage"

### Sheet: Sheet1
siRNA	Plate	C-Mean	T-Mean	C-SD	T-SD
AATK	30	-0.883258	-1.94089	0.680795	0.728396
ACVR1	30	0.108158	0.202014	0.677393	0.69699
ACVR1B	30	-0.25485	-0.0942059	0.642874	0.924753
ACVR1C	30	-1.78492	-2.4166	0.482639	0.995908
ACVRL1	30	0.160211	1.43652	0.936815	1.17989
ADRBK2	30	2.84022	2.17607	1.07603	0.928388
AK1	30	0.401691	0.632093	0.915517	0.821932
AKT2	30	-0.924245	-0.590983	1.12756	1.02427
AKT3	30	0.621811	0.619364	1.09651	0.603491
ALK	30	0.268001	-0.447694	1.68596	2.1486
ALS2CR7	30	-0.140776	-1.31145	0.914397	1.80143
ARAF1	30	-0.433414	-0.952967	0.628201	0.928715
ATM	30	-0.797916	-1.42092	0.740965	0.809501
AURKB	30	0.6534	0.523675	1.0456	1.70675
AXL	30	0.00279129	0.0172386	0.97827	0.444456
BCR	30	-0.133947	-0.388502	0.599285	0.817824
BMPR1A	30	1.26168	-0.246149	0.826464	1.33703
BMPR1B	30	-1.43185	-0.818757	1.41146	0.799686
BRD2	30	-0.534774	-0.0650565	0.396742	1.20394
BRD4	30	-0.754758	0.0108722	1.70757	0.147604
BTK	30	-0.340649	-0.761277	1.3706	0.818893
BUB1	30	0.166185	-0.699643	0.87549	0.938193
BUB1B	30	0.489599	1.11537	1.24299	0.730963
CAMK1	30	-0.444724	-0.482859	1.29656	0.3344
CAMK1D	30	-0.438207	-0.832367	1.61862	0.631968
CAMK2A	30	-1.57867	-1.20889	1.59582	0.704382
CAMK2B	30	-0.735039	1.25965	1.02326	1.69527
CAMK2D	30	0.186617	0.373618	0.440845	0.487236
CAMK4	30	1.11817	1.13424	0.888262	0.328618
CDC2	30	0.681288	0.609658	1.03614	0.183059
CDC2L2	30	-0.0240889	0.620455	0.978248	1.14694
CDC2L5	30	-0.63432	0.280703	1.00022	0.704441
CDC42BPA	30	-1.01155	-1.04236	0.636403	1.48954
CDC42BPB	30	0.760649	1.73871	0.639557	0.784065
CDC7	30	-0.634786	-0.619544	1.03377	1.22038
CDK10	30	-1.93075	-1.37836	1.03331	1.25379
CDK3	30	1.1881	1.40157	1.37075	1.50376
CDK4	30	-0.251055	0.991889	0.836908	1.7978
CDK5	30	-0.366278	-0.879838	0.627981	1.47753
CDK6	30	-0.323317	0.318755	0.508814	0.861521
CDK7	30	1.39221	1.78771	1.38273	0.307084
CDKL1	30	1.4796	2.05022	0.901306	1.14118
CDKL2	30	2.5488	2.98712	1.39217	0.805816
CDKL4	30	-0.755864	-0.0862038	1.51449	1.09874
CDKL5	30	1.05715	1.21674	0.669034	0.447483
CHEK1	30	1.70906	2.06467	1.17287	0.457019
CHEK2	30	-0.44625	0.0506508	1.13318	0.307803
CKB	30	-0.344349	-0.116462	1.4956	0.833019
CLK1	30	-1.03812	-1.37415	1.06682	0.799833
CLK3	30	0.533789	-0.548617	0.342248	1.03105
CRKL	30	0.392108	-0.0102859	0.821659	0.479466
CSF1R	30	1.5734	0.361863	1.09685	0.646448
CSNK1A1	30	-1.40184	-1.22782	1.62963	1.47988
CSNK1A1L	30	0.653471	-0.640688	1.0429	0.617354
CSNK1D	30	0.216015	-1.29693	1.05005	1.1176
CSNK1G1	30	0.320142	1.12489	1.11233	1.18266
CSNK2A1	30	0.52651	0.479043	0.318171	0.760089
CSNK2A2	30	-0.58984	-0.0533788	0.778593	1.66045
DAPK1	30	-0.416002	-0.685398	0.519058	0.861721
DCAMKL1	30	0.571292	1.13973	2.31613	0.654347
DCK	30	-1.20631	-0.768844	1.09566	0.93832
DDR2	30	-0.577871	0.260166	1.20523	0.483604
DGKA	30	0.197705	0.361058	0.678842	0.635462
DGKB	30	1.59044	1.31096	0.815626	0.920016
DGKD	30	-2.0366	-3.18203	1.21803	1.45902
DGKE	30	0.287523	-0.213735	0.120895	0.785324
DGKG	30	-0.831213	-0.781905	0.660934	0.781819
DGKH	30	-1.24693	-0.150802	3.41452	0.726229
DGKQ	30	-1.62035	-0.466966	1.35166	0.358423
DGUOK	30	0.727881	-0.260383	0.616759	1.73578
DLG2	30	-0.045274	0.276696	0.396605	0.935552
DLG5	30	-0.462936	-0.801696	0.464481	0.809188
DYRK1B	30	1.28103	1.03996	1.8417	0.534175
DYRK3	30	-1.29441	-1.87665	0.78043	1.13202
EGFR	30	1.6106	-0.247644	0.879193	0.180437
EMPTY	30	-0.217277	-0.0590784	0.870683	0.841028
EPHA1	30	-0.280951	-0.715354	1.47031	0.498151
EPHA10	30	-0.822479	-0.790007	0.459399	0.735256
EPHA4	30	-0.812705	-1.52462	0.950179	1.02919
EPHA5	30	1.24108	0.365809	0.977655	0.584641
EPHA7	30	-1.11531	-0.449143	1.49261	0.31363
EPHB1	30	0.363919	1.26553	0.564224	0.384786
EPHB4	30	-0.158234	0.104544	0.520449	0.370077
EPHB6	30	-0.288669	-0.754814	0.307991	0.690744
ERBB2	30	0.102979	0.653607	0.931402	0.808752
ERN1	30	-0.0805344	-0.155674	1.15861	0.622273
FER	30	0.419435	0.383613	0.41589	0.552093
FES	30	-0.309143	-1.01169	0.874065	1.7366
FGFR1	30	-0.166412	-0.332591	1.74304	1.64904
FGR	30	-0.397395	0.76762	1.21827	0.712698
FLJ32685	30	0.130454	0.134314	1.14393	0.442975
FLJ34389	30	2.05759	2.64393	1.13433	1.15598
FLT1	30	-2.06988	-1.62841	1.10589	1.40483
FRAP1	30	-0.110346	0.499242	0.65131	0.366619
FRK	30	0.397749	0.766668	1.86148	0.540909
GALK1	30	4.7503	2.71423	1.75515	0.712275
GCK	30	-1.88398	-1.7653	1.32247	1.31735
GK	30	-0.593003	-0.0351153	0.71933	0.365633
GNE	30	2.08062	1.47465	0.929773	0.781966
GPR125	30	-1.52393	0.0863505	1.93908	0.259095
GRK1	30	0.933579	-0.447269	0.733406	1.20165
GRK5	30	-0.421614	-1.23106	0.752385	0.889876
GRK6	30	2.01183	0.3794	0.826711	1.32696
GSK3B	30	0.514885	2.14629	0.862052	1.50168
GUCY2C	30	-0.198615	1.02549	0.984093	1.05121
GUCY2F	30	2.4895	1.69051	1.44993	0.430195
HAK	30	-1.23315	-2.40239	0.765838	0.996073
HCK	30	1.49648	1.36288	1.35905	1.30554
HIPK3	30	-1.06858	-2.65129	1.37228	0.540082
HIPK4	30	-0.426338	-2.12305	0.660868	1.80686
HK2	30	-1.27075	-1.2459	0.895967	1.31508
IGF1R	30	-1.20582	-1.58166	0.934381	2.55332
IHPK3	30	0.743376	1.73586	3.3211	1.34603
INSR	30	0.244306	0.748694	0.956244	0.986115
ITK	30	-0.643307	-0.258585	0.838995	0.636652
JAK2	30	0.27807	-1.54509	0.386568	0.844922
JAK3	30	0.226059	0.352738	0.551229	1.19163
KALRN	30	-1.14452	-1.80531	1.73831	1.62965
KIAA1639	30	-0.143939	-1.1774	0.808272	0.726559
LCK	30	0.125724	-0.434935	0.614975	0.780499
LIMK1	30	0.371412	1.91466	0.971728	1.32944
LIMK2	30	-1.83539	-1.5924	0.486214	1.63698
LOC340156	30	0.245385	0.288156	0.705253	0.646129
LOC442075	30	-1.511	-2.79785	0.707553	0.773746
LOC91461	30	0.186624	0.692068	0.860459	0.940214
LTK	30	-0.0639942	0.129235	0.950752	0.834981
LYN	30	2.31885	1.06912	0.606303	1.29353
MAK	30	-0.485164	-0.281244	0.549264	1.21713
MAP2K3	30	0.739856	1.29656	0.739877	0.882597
MAP2K4	30	0.246261	1.04966	1.27984	0.88606
MAP2K6	30	0.439449	-1.64303	1.10772	0.931776
MAP2K7	30	-0.933783	-0.1736	0.801822	0.828224
MAP3K10	30	-0.0837348	-1.70852	0.802235	0.801244
MAP3K3	30	-1.54455	-3.42361	1.2153	0.587686
MAP3K4	30	-1.24089	-1.31331	1.13549	1.0297
MAP3K6	30	1.81139	0.0770466	0.85022	0.639913
MAP3K8	30	-0.272076	-0.551886	1.01611	1.79517
MAP4K2	30	-0.791029	0.262852	0.750586	0.334384
MAP4K3	30	-1.35521	-0.374562	0.511241	0.752547
MAP4K4	30	1.21253	-0.544392	1.9079	0.54395
MAPK1	30	-1.47933	0.000935936	1.5305	0.391395
MAPK10	30	0.262994	-0.320372	1.04768	1.50845
MAPK11	30	0.435376	0.0632138	1.67458	0.959794
MAPK12	30	-0.386891	-0.761393	1.08576	0.800532
MAPK14	30	-2.27802	-0.7282	1.49733	1.81449
MAPK3	30	1.32306	1.10808	0.600117	0.90057
MAPK4	30	-0.0347046	-0.182987	0.612845	0.644946
MAPK7	30	-0.0662862	-0.389321	1.67586	1.4071
MAPK8	30	-0.609109	-0.17388	0.900547	0.792918
MAPKAPK3	30	0.585826	1.44643	1.09885	0.551234
MAPKAPK5	30	-1.00109	-1.02472	0.820103	1.06535
MARK3	30	1.99529	1.84017	1.57675	1.35349
MARVELD3	30	0.722981	0.0632009	1.18554	1.5824
MET	30	2.05765	2.49293	1.45296	2.34604
MGC42105	30	-2.33819	-2.07119	1.18688	0.275757
MKNK1	30	1.24702	1.47329	0.91869	0.831666
MPP2	30	2.9808	3.40025	1.75394	1.56112
MST1R	30	-0.0698462	0.466204	1.23546	0.55246
MVK	30	-1.29557	-1.96966	1.07642	1.13234
MYO3B	30	-0.143594	-0.915835	0.703093	0.715307
NAALADL1	30	0.933342	0.615137	1.7281	0.619905
NDUFA10	30	-0.213097	0.47131	0.663578	0.433141
NEK2	30	0.977491	0.250777	0.764289	1.02279
NEK3	30	-0.750849	-0.649772	1.35863	1.01518
NEK4	30	-0.721688	-0.859141	0.849475	0.512121
NME1	30	0.419325	0.571234	1.3645	1.47391
NME1-NME2	30	0.587179	1.03564	0.614633	0.391035
NME3	30	-0.689835	-1.23734	0.789157	0.799842
NME5	30	0.722151	1.46341	0.699419	0.835336
NME6	30	-1.36396	-2.21161	1.0945	1.69759
NPR1	30	-0.949144	0.3868	1.63091	1.21494
NPR2	30	-1.73467	-3.7199	1.26425	1.83959
NTRK2	30	1.91732	1.70851	0.866152	0.361616
NTRK3	30	-0.0717341	-0.712889	0.686517	1.22102
PAK1	30	0.657684	0.688884	0.649379	0.709037
PAK4	30	-0.738054	-0.821322	1.19129	0.647561
PCK1	30	1.12613	1.08453	0.70337	0.708351
PCTK2	30	-0.160891	0.17216	0.682171	0.844913
PDGFRA	30	-1.57176	-1.86933	0.49814	0.981913
PDGFRB	30	-0.459732	-0.819645	1.02235	0.646907
PDK2	30	2.70119	1.69244	1.4137	1.55866
PDK3	30	0.499352	0.0171398	1.5286	0.561265
PDK4	30	-1.33628	-1.88696	1.29366	1.55554
PDXK	30	0.795966	0.658722	0.587587	1.02578
PFKFB1	30	-0.104524	-0.609238	0.600593	0.600709
PFKM	30	0.789389	0.78101	1.30658	0.774321
PGK1	30	1.20161	2.31447	1.21028	0.845491
PGK2	30	0.139955	0.163615	0.757579	0.226682
PHKA1	30	-0.246292	-0.141707	0.800828	0.549441
PHKA2	30	0.832791	1.34766	1.20034	0.662085
PIK3C2A	30	-0.941962	-0.360049	0.474511	0.902507
PIK3C2B	30	-0.457614	-0.439262	0.496463	0.65632
PIK3C2G	30	-0.454036	-0.107529	0.492046	0.821191
PIK3C3	30	-1.56742	-1.29481	1.0728	1.29793
PIK3CA	30	-0.571502	0.537083	0.713828	0.695884
PIK3CG	30	-0.0661102	0.210714	1.6073	0.994529
PIK3R3	30	-0.427344	-0.549675	0.969734	0.95943
PIK4CA	30	-2.07787	-1.37143	0.935389	1.05435
PIM1	30	0.461389	0.475529	0.770384	0.492949
PIP5K2A	30	-0.492698	-2.16492	0.570465	1.84645
PKLR	30	-0.372786	-1.0949	0.767063	1.06658
PKM2	30	1.17917	2.55148	1.29841	1.53084
PKMYT1	30	-0.751813	-1.18158	0.726772	0.960421
PLK1	30	0.521699	1.1482	1.00717	0.768171
PLK3	30	-0.174361	-0.559786	0.898277	0.919519
POLR2K	30	0.486638	-1.31383	2.0618	0.494858
PRKAA2	30	-0.623435	0.334854	1.0455	0.381976
PRKAB2	30	2.30935	1.88062	1.76858	1.19579
PRKACG	30	-0.837203	-1.16227	1.1715	0.621617
PRKAG1	30	-0.244934	0.992308	1.12052	0.386843
PRKAR1B	30	-1.76759	-2.57618	2.25773	2.28745
PRKAR2A	30	2.29686	1.5067	0.969304	1.03176
PRKAR2B	30	0.110947	0.0387783	1.5191	0.366143
PRKCA	30	-0.240441	-0.760022	1.59999	0.650248
PRKCE	30	1.65761	1.53231	1.2712	0.481059
PRKCG	30	0.199629	0.295198	0.64195	1.14223
PRKCH	30	0.866233	0.44123	0.644272	0.44228
PRKCL1	30	0.377661	0.0420816	1.14454	0.686263
PRKCL2	30	-1.27004	-0.00646718	1.05945	0.482099
PRKCN	30	0.089447	-0.41448	1.15028	0.938451
PRKCQ	30	-0.365139	0.0747509	0.58906	0.874845
PRKG1	30	-0.583761	-0.0518174	0.410886	0.730935
PRKG2	30	0.983675	1.19217	0.795505	0.520133
PRKR	30	-0.619222	-0.806728	0.825279	0.241827
PRKX	30	0.118202	0.164172	0.873111	0.822015
PRPF4B	30	1.50911	1.26524	1.14579	0.881344
PRPS1	30	-0.473868	0.904472	0.782582	0.754546
PRPS2	30	-0.607935	-0.0799107	0.765672	0.31176
PTK7	30	2.74325	0.956689	1.55457	1.36893
PYCS	30	-1.43268	-1.36822	1.22024	0.755366
RAF1	30	0.356614	0.138532	1.03661	0.981986
RAPGEF3	30	-1.06607	-1.53551	1.32514	1.24404
RIOK3	30	1.06469	0.547204	1.98402	0.3432
RIPK2	30	-0.938395	-0.878777	1.2772	0.866322
ROR1	30	-1.22868	-1.89999	0.956089	0.80719
RPS6KA2	30	0.786962	0.0260034	0.581651	0.367878
RPS6KA3	30	-0.203589	0.627199	1.26905	0.374279
RPS6KA4	30	-0.646667	-0.835671	1.104	0.501725
RPS6KA5	30	-0.318527	-0.522222	0.990716	0.720865
SGK2	30	1.06985	0.497576	0.9041	0.59891
SKP1A	30	-0.840327	-1.56769	0.759182	0.705265
SPEG	30	0.987915	0.203614	1.45137	0.517767
SRC	30	1.77784	0.70784	1.71412	2.60126
SRMS	30	-0.552355	-1.74764	1.28254	1.62122
STC1	30	0.366033	1.53261	1.1134	0.293902
STK17A	30	-1.16407	0.217546	0.844237	0.872464
STK17B	30	1.5993	2.36492	1.21216	1.22638
STK22B	30	0.298807	-0.106779	0.674924	0.756741
STK22C	30	-0.390263	-0.106163	1.28661	0.487098
STK25	30	-0.0408823	0.19986	0.658702	0.674164
STK29	30	1.70033	0.801227	0.622599	1.02229
STK32A	30	-0.393885	0.328374	0.402849	0.993307
TAO1	30	-0.350883	-0.160161	0.673239	0.350542
TCEB3C	30	0.980782	0.52	2.86042	0.520381
TEC	30	-0.0771665	0.541713	1.36715	1.71447
TESK1	30	-0.13288	0.239932	0.811462	1.02074
TGFBR1	30	-0.331617	-0.448352	0.407245	0.671812
TGFBR2	30	0.416942	0.816478	0.584655	0.678716
TIE	30	-1.27252	-2.27046	0.771488	0.631895
TNK1	30	2.43971	1.79142	1.24753	1.12422
TP53RK	30	-0.999763	-0.74938	0.887885	0.92702
TRIM28	30	0.27799	-0.371743	0.493217	0.610993
TRRAP	30	2.17311	0.566785	2.79673	1.80822
TTN	30	2.11814	2.51863	2.34953	2.78785
TYK2	30	0.151256	0.690626	0.576665	2.89829
VRK1	30	1.22895	0.174873	0.73466	1.30733
WEE1	30	0.702991	0.14552	1.19477	0.523111
YSK4	30	0.389733	0.668179	0.588155	0.31889
ZAP70	30	-1.06189	-1.28604	0.771527	0.715366
AAK1	31	-0.30946	-1.19728	0.940772	0.846613
ABCC1	31	5.14157	4.88249	2.95286	3.05086
ABL1	31	0.691352	-0.0857287	0.968085	0.550043
ABL2	31	-0.45135	-0.00909679	0.543286	0.666321
ADCK1	31	-1.14922	-1.10834	1.02783	0.876364
ADCK2	31	0.358758	0.670005	0.413685	0.326928
ADCK4	31	0.0972165	-0.17632	0.825246	0.557364
ADCK5	31	-0.767089	0.754561	0.154606	0.44815
ADK	31	0.120668	-0.675222	1.50136	0.311727
ADRBK1	31	-0.418348	0.608923	0.444507	0.650785
AK2	31	0.247211	0.721039	1.49629	0.592399
AK3L1	31	4.04601	2.51808	3.74629	2.55152
AK5	31	-0.100122	-0.116393	0.921569	1.04896
AK7	31	0.709205	0.677567	0.642969	0.482592
AKAP13	31	0.31372	0.481477	0.847221	1.04968
ALPK1	31	-0.771914	-0.778877	1.10188	0.827958
AMHR2	31	-0.352662	-0.0663454	1.70056	0.518717
ANKK1	31	-0.625132	0.544487	0.986926	0.487754
ATR	31	-0.173456	-0.428596	1.33748	1.23551
AURKA	31	-0.776514	-1.28329	0.437154	0.693082
AURKC	31	0.846754	0.402916	0.617449	0.31618
BAIAP2	31	1.20779	-0.7006	0.367081	0.633165
BMX	31	-1.07149	-0.480948	0.890844	0.883944
BRAF	31	0.431505	0.161387	1.16014	1.01863
BRD3	31	1.38602	1.61307	0.721602	1.09359
C1orf57	31	0.416065	0.410541	0.438366	0.588196
C9orf96	31	-1.00871	-0.494044	0.697393	1.05381
CABC1	31	-1.42994	0.968267	1.55049	0.67063
CAMK1G	31	-1.07543	-1.29396	1.2925	0.496709
CAMKK1	31	-0.895621	-2.00057	0.889601	1.1169
CAMKK2	31	-1.62162	-1.79547	0.523935	0.368369
CARD14	31	-0.889737	-1.71297	0.433739	0.897874
CARKL	31	1.4544	1.94432	0.0669475	0.3524
CASK	31	0.812353	-0.920582	1.52717	0.207187
CCRK	31	-0.0853619	0.306526	0.889566	0.773024
CDC14B	31	-1.03389	-0.393353	1.07748	0.707391
CDC2L2_4	31	2.73894	4.40711	0.709668	1.13625
CDC42BPG	31	-0.306103	-1.15619	0.437465	0.361078
CDK2	31	0.0515921	0.223809	0.550915	0.805355
CDK8	31	0.621622	-1.02145	1.42868	1.21346
CDKL3	31	0.0490251	0.573205	0.872076	0.563445
CERK	31	-0.718352	-0.85369	0.61936	0.468206
CERKL	31	-0.371174	-0.928468	1.14303	1.19612
CHKB	31	0.132053	0.108383	1.37456	0.541741
CHUK	31	0.411763	-0.474758	0.156641	0.720514
CIT	31	2.08933	2.16894	2.01988	1.15404
CLK4	31	0.550246	0.609899	1.8923	0.759938
CMPK	31	-0.25896	-0.0196907	0.731924	0.503506
CRKRS	31	1.72079	0.76995	0.783261	0.221321
CSK	31	0.432181	0.0758956	0.397924	0.25656
CSNK1E	31	1.04619	0.895039	0.717397	0.81882
DAK	31	1.4997	0.884088	0.83926	0.334462
DAPK2	31	-0.160353	-0.232467	1.27859	0.442633
DCAMKL3	31	-1.01786	-0.826643	0.992825	0.562193
DDR1	31	-0.331299	-0.660894	0.755102	1.42585
DGKI	31	-0.80123	0.44225	0.779143	0.611113
DGKZ	31	-0.452963	-1.66483	0.677799	0.316045
DLG1	31	0.142013	-0.480977	0.920161	0.34528
DLG3	31	-0.817936	-1.06031	0.896134	0.649311
DLG4	31	1.10414	0.88925	0.503284	0.486321
DTYMK	31	0.493375	0.267272	0.657454	0.367086
DYRK1A	31	-1.77595	-0.674862	0.0411358	0.324857
DYRK2	31	0.308344	0.556256	1.06325	0.355545
EMPTY	31	0.0841225	-0.470905	0.27547	0.394286
EPHA3	31	0.54301	2.90658	0.437798	1.5354
EPHA6	31	-0.276394	-1.44461	0.369996	1.06385
EPHB2	31	-0.11035	-1.15669	1.08592	0.697367
ERBB3	31	-0.48867	-0.00908863	0.970742	1.00315
ERN2	31	-0.449808	-1.2294	0.722129	1.39608
ETNK1	31	-0.118489	-0.10235	1.09999	0.994401
ETNK2	31	0.968096	1.85012	1.44227	0.863033
FASTK	31	0.4512	-0.308915	0.914997	0.833526
FGFR2	31	0.0823618	2.59403	2.81605	0.293679
FGFR3	31	-0.448864	0.0938657	0.785177	0.686423
FLJ10986	31	1.35636	-0.0971603	1.22266	0.456795
FLJ25006	31	-0.775835	-2.74894	0.75619	0.451882
FLJ32786	31	-0.0787257	-0.0812018	0.906084	0.602141
FLJ40852	31	1.09547	2.08906	1.21609	0.785956
FLT3	31	1.71234	-0.308609	1.02138	0.994037
FLT4	31	-0.43302	-1.70587	1.38253	1.02734
FN3K	31	0.929899	0.268722	1.56555	0.387028
FUK	31	0.557034	0.981676	0.818559	1.09323
GSK3A	31	-1.70482	-1.08769	0.943684	0.669224
GUK1	31	1.10628	0.614012	0.576062	0.606617
HIPK1	31	-2.0332	-1.48864	0.913111	1.53666
HIPK2	31	0.0150327	-0.24866	1.13853	0.612879
HK1	31	0.638251	1.30832	0.584678	0.824464
HK3	31	0.496767	2.29228	0.844908	0.422836
HSPB8	31	-0.114059	0.146019	0.79251	0.253534
HUNK	31	-0.491497	-0.268128	0.636137	0.38375
IHPK1	31	0.515506	-0.539001	0.529513	0.853116
IHPK2	31	-0.35583	0.866077	1.46593	0.724602
IRAK1	31	-1.60531	0.264219	1.21161	0.965718
IRAK3	31	-1.50781	-0.644342	1.11042	0.684307
IRAK4	31	0.111659	0.153901	1.24147	0.818684
ITPKA	31	1.01893	1.06525	0.213445	0.558403
ITPKC	31	-1.19095	-0.405991	1.16815	1.06112
KDR	31	0.43768	0.600516	1.10583	0.99757
KHK	31	-1.26031	-0.643697	2.30642	0.508792
KIAA0999	31	1.61509	2.20861	3.10505	1.42694
KIAA1804	31	-0.67157	-0.541513	0.51397	0.32897
KIAA2002	31	-0.645033	-0.0124145	0.800396	0.766659
KSR1	31	1.47824	-0.107454	0.733072	0.708179
KSR2	31	1.46468	0.780449	0.878893	0.545623
LATS2	31	0.440847	0.139035	0.49426	0.947946
LMTK2	31	-0.347638	-1.1697	0.786067	0.664732
LOC126520	31	0.865529	-0.373452	1.94559	0.472115
LOC400301	31	-0.0294286	0.341254	1.38238	0.69667
LRRK2	31	1.17139	0.504481	1.48858	0.664667
LYK5	31	-0.0391326	-0.623464	0.860158	1.06627
MAGI1	31	1.12505	0.292603	0.468776	0.470205
MAGI2	31	-0.37817	-0.157816	1.06395	0.821641
MAP2K1	31	-0.401909	-1.28789	0.764853	0.852222
MAP2K2	31	0.202098	1.06866	1.53086	0.511884
MAP2K5	31	0.7943	0.101813	0.718566	0.336999
MAP3K1	31	-0.601243	-0.843233	1.38366	1.10773
MAP3K11	31	0.820413	0.761078	0.880227	0.548857
MAP3K14	31	-0.911595	1.27489	0.259132	0.477354
MAP3K15	31	0.0611901	-0.0349798	1.22702	0.735745
MAP3K2	31	0.960577	-0.831105	2.12228	0.411388
MAP3K5	31	-1.24054	-1.78902	0.530487	1.22256
MAP3K7	31	0.892402	0.244795	1.08464	0.842263
MAP3K9	31	-1.09369	-1.39865	1.43473	0.923021
MAP4K1	31	-0.17476	-0.891401	0.62658	0.627656
MAP4K5	31	0.830512	0.759653	1.80149	0.65417
MAPK13	31	-1.70119	-1.83762	1.11866	1.2929
MAPK6	31	0.340912	-0.20313	1.89009	1.92389
MARK1	31	-0.887385	-1.15219	0.980381	0.434301
MARK2	31	0.0585477	0.053236	0.991516	0.244953
MARK4	31	0.665106	2.05215	0.446055	1.33819
MAST1	31	-0.490942	-1.57837	1.28379	1.26845
MAST2	31	-0.169818	-1.29806	0.988513	0.666536
MASTL	31	0.632886	2.38897	1.39607	1.03749
MGC26597	31	-0.192413	0.438553	0.941558	0.51959
MIP	31	0.090897	0.51405	0.744917	0.629091
MLCK	31	-0.990104	-0.39637	1.45458	0.95598
MPP1	31	-0.280465	0.661595	0.86422	0.809491
MPP5	31	1.26305	1.11186	2.51238	0.489942
MYLK2	31	-1.36596	-2.04378	2.06242	0.66717
NADK	31	0.429011	-0.387587	0.707159	0.81558
NEK1	31	-0.501203	0.45077	1.37902	0.676942
NEK5	31	0.036378	-1.26999	0.788749	0.549353
NEK6	31	-1.70748	-0.936504	1.09888	0.496597
NEK7	31	-0.858433	-0.689783	0.803605	1.10253
NEK9	31	-0.55548	0.0212454	1.12445	1.05909
NLK	31	-0.291503	-0.902619	1.15743	1.87976
NME4	31	1.68836	-0.793056	1.21632	0.411532
NME7	31	-0.0426631	0.139906	1.24513	0.5052
NRBP1	31	-0.736755	2.13354	1.08606	0.642989
NRBP2	31	-0.0123388	0.679854	1.03638	0.652707
OXSR1	31	-1.05207	0.0599898	0.332384	1.19266
PAK3	31	-0.435385	-1.29068	0.554749	1.32191
PAN3	31	-0.981764	-0.971604	1.31319	1.04604
PANK1	31	-0.0692857	0.150429	0.379274	0.130347
PANK3	31	0.162626	-0.293454	0.405038	0.74254
PAPSS1	31	-0.59832	1.31693	2.4424	2.55126
PAPSS2	31	-0.704823	-1.30009	1.17756	1.70744
PBK	31	-0.617578	-1.14103	1.30086	1.26286
PCK2	31	0.317824	0.909566	0.730601	0.369355
PCTK3	31	0.730553	0.182624	0.325302	0.534018
PDZD2	31	0.0806079	-0.720067	0.834781	0.686225
PFKFB3	31	-0.644873	0.207664	0.349628	0.852439
PFKL	31	-0.996599	-0.727495	1.38275	0.682055
PFKP	31	0.92235	0.360913	1.59687	0.936739
PFTK1	31	-1.99364	-1.04307	0.751648	0.717807
PHKB	31	-2.00474	-0.57961	0.332594	1.04697
PI4K2B	31	0.468165	0.0573146	1.1912	0.201718
PI4KII	31	0.180235	0.696252	1.96352	0.682556
PIK3R4	31	-0.828334	0.33935	0.705874	0.287154
PIM3	31	-0.271737	0.985821	1.12556	0.648394
PINK1	31	1.04795	0.691259	0.60459	1.08104
PIP5K2B	31	0.47635	-0.139748	0.370868	0.770592
PIP5K2C	31	-0.869798	-0.439894	1.08216	0.197542
PIP5K3	31	0.354542	2.336	0.944148	1.44211
PKD2L1	31	-0.988791	-0.778156	1.20592	0.692665
PKD2L2	31	-0.463868	-0.572912	0.331247	0.480613
PKN3	31	0.80379	0.480213	0.991359	0.722161
PLK1	31	0.617861	1.84995	0.509988	0.819841
PLK2	31	-0.0373708	-0.291023	1.78561	0.56942
PLK4	31	0.633564	0.957978	0.621473	0.677108
PNCK	31	1.55494	1.54134	0.980832	1.09881
POLK	31	0.158717	-0.350771	1.17957	0.730074
PRKAA1	31	-0.0923025	-1.4706	0.455914	0.207732
PRKACA	31	-1.43458	-0.295066	0.903199	0.951313
PRKACB	31	-1.7328	0.457882	1.35589	0.533983
PRKAG2	31	0.0939213	-0.197048	0.922391	0.558712
PRKAR1A	31	0.538907	0.231025	0.951453	0.688403
PRKD1	31	-0.269504	-0.404245	2.32446	0.578605
PRKD2	31	2.16438	0.831942	0.77243	0.907916
PRKDC	31	-0.25276	0.385016	0.994522	1.27913
PRKXP1	31	1.24473	1.22417	0.342302	0.604475
PSKH1	31	-0.441478	0.806649	0.831297	0.531438
PTK2B	31	1.80748	0.916942	2.23718	1.71474
PTK6	31	-0.86243	0.0155837	0.546596	1.02952
PXK	31	-1.94383	-2.38168	1.08328	0.919344
RAB32	31	-0.826077	0.415507	1.00076	0.685286
RAB38	31	-0.683696	0.0391797	0.986687	0.754335
RAGE	31	-0.852133	-1.07962	0.776752	0.656046
RAPGEF4	31	0.659778	-0.584256	0.788831	0.880576
RBKS	31	0.158476	1.46155	1.22676	0.570919
RET	31	1.92096	2.50115	1.95636	1.23279
RFK	31	0.480302	0.50547	2.03835	0.87646
RIOK1	31	-0.568951	-1.11043	0.751511	0.562667
RIPK3	31	-1.16215	-2.08673	0.429823	0.76806
RIPK4	31	0.167061	-0.144239	0.756233	0.273262
RNASEL	31	0.325714	1.83291	0.329658	0.72337
ROCK2	31	0.446356	-0.315775	0.563195	0.37902
ROS1	31	3.94456	2.29268	3.49868	1.10259
RP6-213H19.1	31	0.300744	0.162974	0.479656	0.437472
RPS6KA6	31	1.41222	1.00489	1.98283	0.659989
RPS6KB2	31	2.41697	2.27696	1.02822	0.416686
RPS6KC1	31	-0.33747	0.353283	1.54496	0.266357
SBK1	31	1.10829	2.28633	1.01491	0.619889
SCYL3	31	-0.88876	-0.37164	1.1123	1.25397
SGK	31	-1.73549	-1.27597	0.455066	0.636398
SGK3	31	0.093563	1.34076	0.531768	0.470468
SMG1	31	-0.374985	-0.792761	0.705334	0.425977
SNF1LK	31	-0.491363	-1.22101	1.37385	0.85103
SNF1LK2	31	-0.31165	-0.25824	0.614102	1.18062
SNRK	31	-1.05596	-2.08738	1.28089	0.845868
SPHK2	31	-0.39429	1.12332	0.377673	1.62023
SRPK1	31	-0.324918	0.237748	0.0850917	0.448946
STK11	31	-1.7772	-2.30887	1.45095	0.628832
STK16	31	-0.0705811	0.532315	1.1185	0.211376
STK19	31	1.02134	3.79306	1.82032	1.29567
STK24	31	0.0437996	0.37449	1.10495	0.522194
STK31	31	-0.569708	0.724584	1.00999	0.393775
STK32B	31	3.77629	2.65383	3.05542	0.533085
STK32C	31	1.17786	-0.38999	1.7639	1.15551
STK38L	31	1.67815	1.07837	0.690147	0.512268
STK39	31	-0.589267	-0.487779	0.107571	0.168865
STK40	31	-1.9641	-0.913177	1.3135	1.15073
STYK1	31	-0.0808908	-2.31055	1.26887	2.29194
TAF1L	31	0.521092	1.44999	1.06799	1.05795
TAF9	31	0.0471064	-0.083257	1.28475	0.712157
TAOK1	31	-0.665863	-1.62327	0.84033	1.04403
TBK1	31	0.528524	2.1096	1.02677	0.440492
TEK	31	-0.922936	-1.38288	0.575954	0.540115
TESK2	31	0.249643	-0.522281	0.739161	0.743823
TJP2	31	-0.0799585	-0.813017	0.205193	0.774215
TJP3	31	-0.464912	-0.60308	0.798961	0.823997
TLK1	31	-0.921668	-0.219195	0.723048	0.611507
TLK2	31	-0.444729	0.419321	1.40138	0.551783
TNK2	31	-0.594104	-1.29641	0.874399	0.835586
TRIB1	31	-0.343309	-1.69843	0.833776	1.07486
TRIB2	31	-0.0183362	-1.18782	2.3678	0.824752
TRIM24	31	0.718955	1.30814	0.232379	0.629991
TRIM33	31	1.85289	1.39201	0.907344	0.245868
TRIO	31	1.02767	0.840877	0.71952	0.67721
TRPM6	31	-0.210284	-0.849814	0.604135	0.348829
TRPM7	31	0.233367	0.130062	0.532788	0.542373
TSSK1	31	3.34872	4.59906	1.75903	0.399951
TSSK4	31	0.249985	0.536066	0.801421	1.18303
TSSK6	31	0.770663	-0.104817	1.20627	0.632985
TTBK1	31	-0.0701673	1.03523	0.842136	0.700331
TTBK2	31	-0.25508	-1.63114	0.2268	0.673088
TTK	31	0.99219	-0.249621	1.85927	0.535929
TXNDC3	31	-0.580931	-1.6842	0.999799	0.61946
TXNDC6	31	-0.797566	-0.582575	0.390966	0.690741
TYRO3	31	-1.63216	-0.904972	1.72143	1.2783
UCK2	31	-0.520979	-0.651475	0.720348	0.660402
ULK2	31	-0.710527	-0.591489	0.281812	0.576657
ULK3	31	-1.41958	-2.58706	0.619498	1.05279
ULK4	31	0.0492808	-0.519938	1.30067	0.648214
VRK2	31	0.291328	1.58389	0.179371	1.03676
WEE2	31	-0.239245	-0.675849	1.102	0.566157
WNK1	31	-0.507532	-0.970337	0.474311	0.805279
WNK3	31	-1.44463	-0.0530791	0.837896	0.791341
XYLB	31	-0.137264	-0.0753664	0.435779	0.685567
YES1	31	0.0408777	0.200897	0.595492	1.15901
ACVR2A	32	-1.19691	-1.42754	1.66862	1.3624
ACVR2B	32	0.933644	0.495637	1.44186	0.83607
AK3	32	-0.905297	-1.02272	1.01518	1.25594
AK3L2	32	0.480915	0.0166114	1.14202	0.755092
AKT1	32	-2.17489	-2.79551	2.10082	1.48081
ALPK3	32	1.39823	2.17268	1.03298	0.563588
ALS2CR2	32	2.13329	1.67989	0.567114	1.02019
BCKDK	32	-0.157461	-0.358791	1.8216	0.779154
BLK	32	-1.3506	-3.34627	0.170447	3.03106
BMP2K	32	-0.427008	-1.22169	0.618185	1.14763
BMPR2	32	0.475437	-1.85622	1.79501	1.68802
BRDT	32	-0.735868	-0.325315	0.761848	0.132334
BRSK1	32	0.183889	0.777913	1.70111	1.20118
C6orf199	32	2.10549	1.13909	1.37654	0.915324
CAMK2G	32	0.125906	-0.451864	0.978636	2.05132
CAMKV	32	1.20688	0.889536	1.332	0.436506
CCT2	32	0.0582641	0.279347	0.0916558	0.57692
CDC2L1	32	3.8767	2.47212	1.17296	2.03968
CDC2L6	32	3.03997	3.98935	0.912122	0.928338
CDK9	32	-3.30518	-2.2852	0.198569	0.477895
CHKA	32	2.47202	0.8841	2.50758	2.56542
CKM	32	-0.506134	-2.10175	0.978876	1.67911
CKMT1B	32	0.146689	-0.974909	0.409585	2.46967
CKMT2	32	-0.0740374	0.0705869	0.579947	1.31683
CLK2	32	-0.837007	-1.91318	0.415201	1.23868
COASY	32	-2.09789	-4.19781	2.33975	5.57866
Control	32	1.45993	1.72724	0.493897	0.430128
CSNK1G2	32	0.0976988	-0.794791	0.401689	0.906353
CSNK1G3	32	-2.03236	-0.709222	2.55851	1.84068
DAPK3	32	-1.40599	-1.99724	0.876871	2.26179
DCAMKL2	32	-0.103819	-0.090528	1.03472	1.52674
DMPK	32	-0.488842	1.44361	0.398475	0.985716
DYRK4	32	1.64635	1.41058	0.58206	0.820865
EEF2K	32	-0.964817	-0.32327	1.13857	1.88295
EIF2AK1	32	-0.596342	-0.369404	0.706004	0.774308
EIF2AK3	32	0.122945	0.894403	1.77096	1.92213
EIF2AK4	32	-2.31378	-0.449122	0.887877	0.787489
EMPTY	32	-0.481906	-0.395149	0.552926	0.462445
EPHA2	32	0.320349	-0.167677	1.2666	1.47262
EPHA8	32	0.744988	-0.297178	1.69576	2.43995
EPHB3	32	1.67204	1.73343	0.934065	0.42603
ERBB4	32	-0.894616	-1.18242	1.27035	0.896956
EVI5L	32	0.610923	-0.669269	1.15794	2.22421
FGFR4	32	2.68414	1.74516	2.31477	1.40434
FLJ23356	32	0.631602	0.467445	1.09905	1.14411
FLJ30698	32	0.430238	0.0696998	0.937614	0.474183
FYN	32	-1.18089	-1.028	1.69992	1.07227
GAK	32	-0.0593785	-2.18538	0.46063	1.02333
GALK2	32	-0.160812	1.52029	0.464244	1.50223
GK2	32	-0.930887	-0.732733	0.923279	1.19211
GRK4	32	-1.26877	-1.35205	1.06735	0.307899
GRK7	32	-0.400203	-0.581233	0.756422	0.517311
GSG2	32	0.0538774	-0.600624	0.807639	0.567336
GUCY2D	32	0.100058	-1.23147	0.722933	1.26641
HERC2	32	-0.816512	-2.08703	0.748925	1.24052
HKDC1	32	0.741717	1.27654	0.996903	0.450143
ICK	32	0.105662	-0.322636	1.00184	0.437914
IKBKB	32	-2.95897	-2.71819	0.417446	0.899309
IKBKE	32	-0.711135	-2.78621	1.48639	1.15944
ILK	32	0.19862	0.452421	0.441004	0.875865
INSRR	32	-0.227404	0.795395	0.0902531	2.90842
IPMK	32	1.8315	1.10289	0.994791	0.398022
IRAK2	32	-1.32597	-1.36795	0.655891	0.747541
ITPK1	32	-0.0610005	0.685122	2.13006	0.995748
ITPKB	32	6.15417	4.18304	2.02776	0.321324
JAK1	32	0.150119	-1.12163	0.674556	1.15131
KIT	32	0.222812	-0.424959	0.922703	0.494922
LATS1	32	0.00768051	-0.876807	1.22	0.978098
LMTK3	32	-2.33044	-2.18404	1.76053	0.871686
LOC122134	32	0.211075	-0.324793	0.368041	0.929387
LOC390975	32	0.804497	0.501526	1.27159	0.32391
LRRK1	32	0.306574	-0.433802	1.26559	0.770227
MAP3K12	32	-1.67573	-1.82484	1.2434	0.75285
MAP3K13	32	0.207861	-0.496015	1.94238	1.00704
MAPK15	32	-0.33629	-0.977042	0.947842	0.517599
MAPK9	32	-0.211152	-2.80269	1.29001	1.41182
MAPKAPK2	32	-1.32035	-1.09199	0.484845	1.64046
MAST3	32	-1.99358	-0.35978	1.19132	0.823197
MAST4	32	-0.540114	0.0440957	1.02041	0.637477
MATK	32	-0.541738	0.593465	0.775535	1.09373
MELK	32	-0.916857	-0.806302	0.799651	0.858477
MERTK	32	0.581719	0.0124134	1.10673	0.399374
MGC16169	32	-0.866931	-1.35815	0.787917	1.67665
MINK1	32	0.625431	0.41905	0.718049	0.853656
MKNK2	32	-0.29375	-0.207636	0.953921	0.881265
MOS	32	0.786691	0.298143	1.11046	0.570251
MPP3	32	-0.766232	0.533909	1.50069	0.388935
MPP4	32	0.408284	0.600146	1.16244	0.586475
MPP6	32	-0.399553	-0.199791	1.05976	0.921346
MULK	32	1.00238	1.92494	0.700843	0.488971
MUSK	32	-0.132424	0.00742699	0.714549	0.939052
MYLK	32	1.17066	0.784196	0.937578	0.58722
MYO3A	32	-0.100626	-0.836392	1.01094	0.672467
NAGK	32	0.743927	1.40902	0.737691	1.08906
NEK11	32	-0.084486	-0.186707	0.976372	1.19757
NEK8	32	2.15783	1.17958	1.04398	0.555106
NRK	32	0.739209	1.0572	1.34014	0.393711
NTRK1	32	-0.489165	2.45483	1.50964	1.39582
NUAK1	32	1.28571	0.898702	0.640253	0.729037
NUAK2	32	3.90043	1.73121	1.40159	1.37315
OXSM	32	-0.445531	0.0540443	2.29494	0.615367
PAK2	32	-0.304506	-0.730627	1.91272	0.247352
PAK6	32	0.974298	0.57402	1.54032	0.482183
PAK7	32	0.107782	0.966401	2.14039	0.554994
PASK	32	1.56291	1.95758	1.17871	1.08407
PCTK1	32	1.0415	1.5554	0.54212	1.3405
PDIK1L	32	-1.00013	-2.39133	1.98352	0.845052
PDK1	32	-0.401675	-0.824491	0.288031	1.12659
PDPK1	32	0.909202	-0.187325	1.06797	0.639385
PFKFB2	32	-1.14661	-1.2217	0.217976	0.257176
PFKFB4	32	3.40705	3.50243	2.29677	1.07349
PHKG1	32	-2.28546	-0.545374	0.59866	0.744234
PHKG2	32	0.318887	0.0439355	1.29414	1.2137
PIK3CB	32	-0.250962	0.976858	1.89097	0.572529
PIK3CD	32	0.956309	-0.249708	0.767347	1.20477
PIK3R2	32	0.694779	0.98415	0.579916	0.637606
PIK4CB	32	-0.998616	-3.42772	0.197892	0.791768
PIM2	32	-1.34989	-0.362461	2.68035	0.717102
PIN1	32	-2.36771	-1.53898	0.369043	0.882098
PIP5K1A	32	-0.851554	-0.482521	0.262809	0.661763
PIP5K1B	32	-2.82822	-2.82072	1.63177	1.29693
PIP5K1C	32	0.445279	0.821407	1.65499	1.61217
PLK1	32	0.665423	1.66479	1.14279	1.60689
PMVK	32	1.81778	0.171314	1.23267	0.706067
POLR3K	32	0.0868078	0.294119	1.32441	0.957292
PRKAG3	32	-0.132606	0.0236269	1.18599	0.880219
PRKCB1	32	-0.287997	-0.476136	1.61439	1.07758
PRKCD	32	-3.24879	-4.52796	1.47084	3.04568
PRKCI	32	1.3341	1.5863	2.01469	0.861829
PRKCZ	32	0.272646	-0.710823	1.42938	0.622055
PRKY	32	0.429046	0.269936	0.839934	0.901578
PRPS1L1	32	0.546571	-0.251822	0.715663	1.46401
PSKH2	32	-0.796551	-0.913073	0.732251	0.737118
PTK2	32	0.0743213	0.16503	0.368512	0.748255
PTK9	32	1.07668	0.673172	1.5998	0.605769
PTK9L	32	2.1217	1.05314	1.125	0.284748
RAD18	32	-1.14686	-0.0354709	1.21058	0.27799
RALB	32	-2.51507	-3.21802	0.133473	1.07881
RIOK2	32	-1.80704	-2.56089	1.20397	0.677349
RIPK1	32	1.86653	2.77753	1.14908	0.839701
RIPK5	32	-0.266724	0.672879	1.53162	1.28661
ROCK1	32	0.579198	0.399704	0.432458	0.78053
ROR2	32	2.28492	1.51727	1.17562	0.670803
RPS6KA1	32	1.0751	-0.361434	0.440132	0.463302
RPS6KB1	32	1.06856	0.544883	1.8071	0.653967
RPS6KL1	32	0.186773	-2.53077	0.729242	2.16912
RYK	32	0.186827	-0.540438	0.675419	1.17289
SCYL1	32	0.169915	2.35262	0.732511	2.02584
SLK	32	0.382616	0.60169	1.43796	0.979085
SPHK1	32	-0.845862	0.334049	0.886871	0.896816
SRPK2	32	2.84758	0.0295809	0.680225	0.431659
STK10	32	-1.17678	-0.0519533	0.773259	1.11804
STK23	32	-1.18305	-1.68032	0.8025	0.935159
STK3	32	0.263232	-0.838453	0.706403	0.913607
STK33	32	-0.0340252	-0.125767	0.777104	0.435871
STK35	32	1.78207	1.84605	0.99453	0.832721
STK36	32	-0.178998	0.994067	1.57396	1.8889
STK38	32	-1.14254	0.467869	1.10293	1.15827
STK4	32	0.3711	0.930468	0.970217	0.872331
SYK	32	0.160391	-0.58674	1.12728	1.47731
TAF1	32	-0.377029	-0.1791	0.741541	1.5524
TANK	32	0.123742	0.0020787	0.604885	0.931238
TAOK3	32	-0.192559	-0.448812	1.04594	0.630828
TEX14	32	0.474228	0.271665	1.56704	0.92446
TJP1	32	1.74123	2.98375	0.803237	1.17833
TK1	32	0.402627	1.4885	1.02782	0.830312
TK2	32	-0.0121451	-0.522208	1.66708	1.8277
TNIK	32	-0.301378	-1.18093	0.746628	1.7925
TNNI3K	32	-0.653178	-0.25166	1.0078	0.717493
TPK1	32	-0.309137	0.182934	0.570428	1.45239
TRIB3	32	0.0527356	0.290482	0.472546	0.727781
TXK	32	-0.295237	-1.62525	1.34432	1.23785
UCK1	32	-0.354865	-0.416797	0.695032	0.492653
UCKL1	32	-0.120735	-0.591756	0.704124	0.833336
UHMK1	32	-0.349217	0.0944534	1.45293	0.557459
ULK1	32	1.34412	1.8676	0.593061	1.12817
VRK3	32	1.00665	-0.581748	1.08832	0.784628
WNK2	32	-0.64542	-0.810619	0.668182	0.646839
WNK4	32	0.529452	0.149159	0.899147	1.2538
ZAK	32	1.15696	1.68825	0.374232	1.65718
