## Supplemental Data 12 for "Parallel siRNA screens to identify kinase and phosphatase modulators of NF-κB activity following DNA damage"

### Sheet: Sheet1
siRNA	Stimulus	Screen	Raw1	Raw2	Raw3	Raw4	Log10-1	Log10-2	Log10-3	Log10-4	Log10Median	Rank
ACVR1	Control	Rescreen	850	2330	3583	3734	2.92942	3.36736	3.55425	3.57217	3.4608	49
ADP-GK	Control	Rescreen	1979	1729	3508	5536	3.29645	3.23779	3.54506	3.7432	3.42075	46
ALS2CR7	Control	Rescreen	2751	955	1791	5416	3.43949	2.98	3.2531	3.73368	3.34629	28
ATM	Control	Rescreen	962	3361	1202	3287	2.98318	3.52647	3.0799	3.5168	3.29835	20
ATR	Control	Rescreen	3154	4774	7390	5230	3.49886	3.67888	3.86864	3.7185	3.69869	63
BRAF	Control	Rescreen	2851	2937	2824	7270	3.455	3.4679	3.45086	3.86153	3.46145	50
CAMK1D	Control	Rescreen	1024	1456	2934	4334	3.0103	3.16316	3.46746	3.63689	3.31531	23
CAMK2B	Control	Rescreen	589	1187	4382	1509	2.77012	3.07445	3.64167	3.17869	3.12657	8
CDKN2C	Control	Rescreen	1522	1712	2235	2508	3.18241	3.2335	3.34928	3.39933	3.29139	18
CHEK1	Control	Rescreen	2496	2079	5308	7610	3.39724	3.31785	3.72493	3.88138	3.56109	55
CHEK2	Control	Rescreen	1591	1868	2563	3274	3.20167	3.27138	3.40875	3.51508	3.34006	27
CHUK	Control	Rescreen	1133	819	4187	2296	3.05423	2.91328	3.6219	3.36097	3.2076	11
COASY	Control	Rescreen	3441	7458	11555	4364	3.53668	3.87262	4.06277	3.63988	3.75625	69
DGKK	Control	Rescreen	1458	1840	3153	3122	3.16376	3.26482	3.49872	3.49443	3.37963	36
DKFZP761G058	Control	Rescreen	7611	11481	15375	11158	3.88144	4.05998	4.18682	4.04759	4.05378	75
DYRK4	Control	Rescreen	2739	2332	2268	2566	3.43759	3.36773	3.35564	3.40926	3.38849	39
EFNA3	Control	Rescreen	2546	5751	7730	3911	3.40586	3.75974	3.88818	3.59229	3.67602	62
EMPTY	Control	Rescreen	6042	7671	5206	5102	3.78118	3.88485	3.7165	3.70774	3.74884	68
EPHA6	Control	Rescreen	1983	1301	1765	5815	3.29732	3.11428	3.24674	3.76455	3.27203	16
FES	Control	Rescreen	3804	2398	7109	9413	3.58024	3.37985	3.85181	3.97373	3.71602	65
FGR	Control	Rescreen	2510	2133	1931	4717	3.39967	3.32899	3.28578	3.67367	3.36433	32
FLJ32332	Control	Rescreen	6241	4347	3810	9196	3.79525	3.63819	3.58092	3.9636	3.71672	66
FLT4	Control	Rescreen	1765	745	2304	1916	3.24674	2.87216	3.36248	3.2824	3.26457	15
FN3KRP	Control	Rescreen	1733	3769	2692	3149	3.2388	3.57623	3.43008	3.49817	3.46412	51
FUK	Control	Rescreen	5720	4651	7497	10195	3.7574	3.66755	3.87489	4.00839	3.81614	71
FZD3	Control	Rescreen	1897	2503	2251	3229	3.27807	3.39846	3.35238	3.50907	3.37542	34
GPR142	Control	Rescreen	1100	865	3707	3633	3.04139	2.93702	3.56902	3.56027	3.30083	21
GUK1	Control	Rescreen	3108	17554	21185	5786	3.49248	4.24438	4.32603	3.76238	4.00338	74
HK2	Control	Rescreen	1930	936	2440	1307	3.28556	2.97128	3.38739	3.11628	3.20092	10
HSPB8	Control	Rescreen	1966	2524	3366	4625	3.29358	3.40209	3.52711	3.66511	3.4646	52
HTR4	Control	Rescreen	3214	3809	4168	5444	3.50705	3.58081	3.61993	3.73592	3.60037	58
IKBKB	Control	Rescreen	3136	2003	2202	3220	3.49638	3.30168	3.34282	3.50786	3.4196	45
IKBKG	Control	Rescreen	1906	996	842	1420	3.28012	2.99826	2.92531	3.15229	3.07527	6
ITK	Control	Rescreen	5340	4274	8180	8396	3.72754	3.63083	3.91275	3.92407	3.82015	72
JAK2	Control	Rescreen	1421	2224	2582	3326	3.15259	3.34713	3.41196	3.52192	3.37955	35
JAK3	Control	Rescreen	890	581	1358	2672	2.94939	2.76418	3.1329	3.42684	3.04114	4
MAP3K2	Control	Rescreen	2660	7263	12744	5903	3.42488	3.86112	4.10531	3.77107	3.81609	70
MAST3	Control	Rescreen	2227	2693	2471	3696	3.34772	3.43024	3.39287	3.56773	3.41155	43
MLCK	Control	Rescreen	4090	5208	3356	7107	3.61172	3.71667	3.52582	3.85169	3.6642	61
MPP1	Control	Rescreen	912	1213	1065	2008	2.95999	3.08386	3.02735	3.30276	3.05561	5
NEK4	Control	Rescreen	3168	1837	2437	4995	3.50079	3.26411	3.38686	3.69854	3.44382	48
NEK6	Control	Rescreen	2826	3346	4280	4122	3.45117	3.52453	3.63144	3.61511	3.56982	57
NTSR1	Control	Rescreen	2083	1190	1278	3097	3.31869	3.07555	3.10653	3.49094	3.21261	12
OPRM1	Control	Rescreen	3005	3194	4281	5135	3.47784	3.50433	3.63155	3.71054	3.56794	56
PACE-1	Control	Rescreen	3156	1006	1193	3805	3.49914	3.0026	3.07664	3.58035	3.28789	17
PANK4	Control	Rescreen	765	2708	1150	1679	2.88366	3.43265	3.0607	3.22505	3.14287	9
PAPSS1	Control	Rescreen	1367	3337	2736	1607	3.13577	3.52336	3.43712	3.20602	3.32157	24
PHKA2	Control	Rescreen	3633	2559	4822	4720	3.56027	3.40807	3.68323	3.67394	3.6171	59
PHKG1	Control	Rescreen	556	827	1414	1065	2.74507	2.91751	3.15045	3.02735	2.97243	3
PIK3CD	Control	Rescreen	1455	1018	3538	4342	3.16286	3.00775	3.54876	3.63769	3.35581	31
PIM1	Control	Rescreen	3129	5897	4920	8080	3.49541	3.77063	3.69197	3.90741	3.7313	67
PKIA	Control	Rescreen	3941	3865	4708	7579	3.59561	3.58715	3.67284	3.87961	3.63422	60
PRKACA	Control	Rescreen	1957	1336	3448	3342	3.29159	3.12581	3.53757	3.52401	3.4078	42
PRKACB	Control	Rescreen	1924	1901	3071	4674	3.28421	3.27898	3.48728	3.66969	3.38574	37
PRKACG	Control	Rescreen	1838	1207	3014	2699	3.26435	3.08171	3.47914	3.4312	3.34777	29
PRKAG3	Control	Rescreen	2462	1824	3748	2454	3.39129	3.26102	3.5738	3.38987	3.39058	40
PRKAR1A	Control	Rescreen	2210	2073	1807	2530	3.34439	3.3166	3.25696	3.40312	3.3305	26
PRKAR1B	Control	Rescreen	3083	981	2449	3781	3.48897	2.99167	3.38899	3.57761	3.43898	47
PRKAR2A	Control	Rescreen	2742	2973	3986	3311	3.43807	3.47319	3.60054	3.51996	3.49658	53
PRKAR2B	Control	Rescreen	1574	1979	3601	1530	3.197	3.29645	3.55642	3.18469	3.24673	14
PRKX	Control	Rescreen	484	733	746	1104	2.68485	2.8651	2.87274	3.04297	2.86892	1
PTGIR	Control	Rescreen	3471	1627	5156	1973	3.54045	3.21139	3.71231	3.29513	3.41779	44
PTPN1	Control	Rescreen	1818	2084	2176	2930	3.25959	3.3189	3.33766	3.46687	3.32828	25
PTPN22	Control	Rescreen	2391	696	475	4621	3.37858	2.84261	2.67669	3.66474	3.11059	7
RELA	Control	Rescreen	719	851	596	1344	2.85673	2.92993	2.77525	3.1284	2.89333	2
ROS1	Control	Rescreen	3220	2613	3661	3096	3.50786	3.41714	3.5636	3.4908	3.49933	54
RPS6KA2	Control	Rescreen	1824	2153	4021	2371	3.26102	3.33304	3.60433	3.37493	3.35399	30
RPS6KA4	Control	Rescreen	3814	1126	1616	5506	3.58138	3.05154	3.20844	3.74084	3.39491	41
SRMS	Control	Rescreen	1929	1829	2197	3701	3.28533	3.26221	3.34183	3.56832	3.31358	22
STK32A	Control	Rescreen	2103	2921	2097	2826	3.32284	3.46553	3.3216	3.45117	3.38701	38
TRIB3	Control	Rescreen	4050	5656	4776	6669	3.60746	3.75251	3.67906	3.82406	3.71579	64
TRIO	Control	Rescreen	1463	2070	1477	2573	3.16524	3.31597	3.16938	3.41044	3.24268	13
WEE1	Control	Rescreen	1044	1258	4050	3092	3.0187	3.09968	3.60746	3.49024	3.29496	19
XPR1	Control	Rescreen	1946	1594	4581	2803	3.28914	3.20249	3.66096	3.44762	3.36838	33
XYLB	Control	Rescreen	5257	7503	10580	10479	3.72074	3.87523	4.02449	4.02032	3.94778	73
ACVR1	Etoposide	Rescreen	15446	11226	15004	13415	4.18882	4.05023	4.17621	4.12759	4.1519	16
ADP-GK	Etoposide	Rescreen	24775	18080	26195	19014	4.39401	4.2572	4.41822	4.27907	4.33654	53
ALS2CR7	Etoposide	Rescreen	22714	11816	11793	20553	4.35629	4.07247	4.07162	4.31288	4.19267	20
ATM	Etoposide	Rescreen	17725	24825	17579	22318	4.24859	4.39489	4.24499	4.34866	4.29862	48
ATR	Etoposide	Rescreen	23345	29634	44469	18207	4.36819	4.47179	4.64806	4.26024	4.41999	64
BRAF	Etoposide	Rescreen	13922	15809	22740	15048	4.1437	4.1989	4.35679	4.17748	4.18819	19
CAMK1D	Etoposide	Rescreen	10832	16593	21522	22046	4.03471	4.21992	4.33288	4.34333	4.2764	43
CAMK2B	Etoposide	Rescreen	11123	11352	28732	15331	4.04622	4.05507	4.45837	4.18557	4.12032	11
CDKN2C	Etoposide	Rescreen	13552	17762	18733	19826	4.132	4.24949	4.27261	4.29724	4.26105	39
CHEK1	Etoposide	Rescreen	17119	17410	19122	17570	4.23348	4.2408	4.28153	4.24477	4.24279	34
CHEK2	Etoposide	Rescreen	6727	10286	17624	16352	3.82782	4.01225	4.2461	4.21357	4.11291	9
CHUK	Etoposide	Rescreen	12290	10537	27817	13867	4.08955	4.02272	4.44431	4.14198	4.11577	10
COASY	Etoposide	Rescreen	18040	20397	31600	23625	4.25624	4.30957	4.49969	4.37337	4.34147	54
DGKK	Etoposide	Rescreen	11205	11898	16000	14913	4.04941	4.07547	4.20412	4.17357	4.12452	12
DKFZP761G058	Etoposide	Rescreen	33717	30235	43911	37859	4.52785	4.48051	4.64257	4.57817	4.55301	70
DYRK4	Etoposide	Rescreen	20541	15094	15642	14183	4.31262	4.1788	4.19429	4.15177	4.18655	18
EFNA3	Etoposide	Rescreen	20693	24018	30192	23144	4.31582	4.38054	4.47989	4.36444	4.37249	58
EMPTY	Etoposide	Rescreen	40299	41588	40574	36976	4.60529	4.61897	4.60825	4.56792	4.60677	74
EPHA6	Etoposide	Rescreen	20825	13930	18641	24890	4.31859	4.14395	4.27047	4.39602	4.29453	47
FES	Etoposide	Rescreen	61137	23423	68316	61938	4.7863	4.36964	4.83452	4.79196	4.78913	75
FGR	Etoposide	Rescreen	25546	30881	38672	37340	4.40732	4.48969	4.5874	4.57217	4.53093	69
FLJ32332	Etoposide	Rescreen	35937	45918	26630	38095	4.55554	4.66198	4.42537	4.58087	4.5682	72
FLT4	Etoposide	Rescreen	13514	13079	19963	18796	4.13078	4.11657	4.30023	4.27407	4.20242	23
FN3KRP	Etoposide	Rescreen	13488	14482	13273	13582	4.12995	4.16083	4.12297	4.13296	4.13146	13
FUK	Etoposide	Rescreen	18174	13969	21692	20390	4.25945	4.14517	4.3363	4.30942	4.28443	45
FZD3	Etoposide	Rescreen	17864	21081	21594	21947	4.25198	4.32389	4.33433	4.34138	4.32911	50
GPR142	Etoposide	Rescreen	9390	14092	22809	24548	3.97267	4.14897	4.35811	4.39002	4.25354	37
GUK1	Etoposide	Rescreen	25698	50731	52307	15245	4.4099	4.70527	4.71856	4.18313	4.55759	71
HK2	Etoposide	Rescreen	18472	6464	18576	7079	4.26651	3.8105	4.26895	3.84997	4.05824	5
HSPB8	Etoposide	Rescreen	18379	18954	23452	19729	4.26432	4.2777	4.37018	4.29511	4.2864	46
HTR4	Etoposide	Rescreen	18950	25899	25234	26389	4.27761	4.41328	4.40199	4.42142	4.40763	62
IKBKB	Etoposide	Rescreen	12387	10565	16358	13010	4.09297	4.02387	4.21373	4.11428	4.10362	8
IKBKG	Etoposide	Rescreen	19381	17399	16130	16230	4.28738	4.24052	4.20763	4.21032	4.22542	28
ITK	Etoposide	Rescreen	33309	20762	25586	30770	4.52256	4.31727	4.408	4.48813	4.44806	68
JAK2	Etoposide	Rescreen	13245	16722	16107	19564	4.12205	4.22329	4.20701	4.29146	4.21515	26
JAK3	Etoposide	Rescreen	14189	8931	13431	13954	4.15195	3.9509	4.12811	4.1447	4.1364	14
MAP3K2	Etoposide	Rescreen	24057	22989	20678	23676	4.38124	4.36152	4.31551	4.37431	4.36791	57
MAST3	Etoposide	Rescreen	27507	21593	27130	26792	4.43944	4.33431	4.43345	4.42801	4.43073	65
MLCK	Etoposide	Rescreen	23247	26166	18547	28264	4.36637	4.41774	4.26827	4.45123	4.39205	60
MPP1	Etoposide	Rescreen	4741	6200	14466	8478	3.67587	3.79239	4.16035	3.92829	3.86034	1
NEK4	Etoposide	Rescreen	27770	23355	22881	15221	4.44358	4.36838	4.35948	4.18244	4.36393	56
NEK6	Etoposide	Rescreen	19780	21578	17624	20827	4.29623	4.33401	4.2461	4.31863	4.30743	49
NTSR1	Etoposide	Rescreen	18245	14800	17470	13028	4.26114	4.17026	4.24229	4.11488	4.20628	24
OPRM1	Etoposide	Rescreen	21292	22987	24246	30689	4.32822	4.36148	4.38464	4.48698	4.37306	59
PACE-1	Etoposide	Rescreen	16226	13413	19598	23418	4.21021	4.12753	4.29221	4.36955	4.25121	36
PANK4	Etoposide	Rescreen	8465	17312	10817	10607	3.92763	4.23835	4.03411	4.02559	4.02985	4
PAPSS1	Etoposide	Rescreen	13630	21217	14488	13409	4.1345	4.32668	4.16101	4.1274	4.14775	15
PHKA2	Etoposide	Rescreen	15982	17599	24040	13200	4.20363	4.24549	4.38093	4.12057	4.22456	27
PHKG1	Etoposide	Rescreen	7468	12446	15445	8392	3.8732	4.09503	4.18879	3.92387	4.00945	3
PIK3CD	Etoposide	Rescreen	9680	11865	21097	24947	3.98588	4.07427	4.32422	4.39702	4.19924	21
PIM1	Etoposide	Rescreen	21653	21225	24536	26881	4.33552	4.32685	4.3898	4.42945	4.36266	55
PKIA	Etoposide	Rescreen	35711	32590	47653	41119	4.5528	4.51308	4.67809	4.61404	4.58342	73
PRKACA	Etoposide	Rescreen	14069	16155	17917	19748	4.14826	4.20831	4.25327	4.29552	4.23079	31
PRKACB	Etoposide	Rescreen	12400	15652	21381	20599	4.09342	4.19457	4.33003	4.31385	4.25421	38
PRKACG	Etoposide	Rescreen	26162	27851	27964	27902	4.41767	4.44484	4.4466	4.44564	4.44524	67
PRKAG3	Etoposide	Rescreen	16730	15691	20670	11520	4.2235	4.19565	4.31534	4.06145	4.20957	25
PRKAR1A	Etoposide	Rescreen	17639	16389	19812	20827	4.24647	4.21455	4.29693	4.31863	4.2717	40
PRKAR1B	Etoposide	Rescreen	17982	15942	18048	16631	4.25484	4.20254	4.25643	4.22092	4.23788	32
PRKAR2A	Etoposide	Rescreen	19057	23467	27512	29231	4.28005	4.37046	4.43952	4.46584	4.40499	61
PRKAR2B	Etoposide	Rescreen	16869	18568	19377	16732	4.22709	4.26877	4.28729	4.22355	4.24793	35
PRKX	Etoposide	Rescreen	14423	9712	15095	10154	4.15906	3.98731	4.17883	4.00664	4.08285	7
PTGIR	Etoposide	Rescreen	18855	17781	25977	18926	4.27543	4.24996	4.41459	4.27706	4.27624	42
PTPN1	Etoposide	Rescreen	16939	13167	15311	16586	4.22889	4.11949	4.185	4.21974	4.20237	22
PTPN22	Etoposide	Rescreen	22499	14022	10072	20211	4.35216	4.14681	4.00312	4.30559	4.2262	29
RELA	Etoposide	Rescreen	8281	10851	8893	15835	3.91808	4.03547	3.94905	4.19962	3.99226	2
ROS1	Etoposide	Rescreen	16519	15409	21940	21399	4.21798	4.18777	4.34124	4.33039	4.27419	41
RPS6KA2	Etoposide	Rescreen	13242	14786	21997	19519	4.12195	4.16985	4.34236	4.29046	4.23015	30
RPS6KA4	Etoposide	Rescreen	19143	20406	23020	28423	4.28201	4.30976	4.36211	4.45367	4.33593	52
SRMS	Etoposide	Rescreen	18539	16341	15871	20759	4.26809	4.21328	4.2006	4.31721	4.24068	33
STK32A	Etoposide	Rescreen	18185	24946	21235	21928	4.25971	4.397	4.32705	4.341	4.33403	51
TRIB3	Etoposide	Rescreen	18840	26398	27688	25245	4.27508	4.42157	4.44229	4.40218	4.41187	63
TRIO	Etoposide	Rescreen	16505	19363	22434	18547	4.21762	4.28697	4.35091	4.26827	4.27762	44
WEE1	Etoposide	Rescreen	11172	12065	31576	12082	4.04813	4.08153	4.49936	4.08214	4.08183	6
XPR1	Etoposide	Rescreen	14588	13916	18540	9729	4.164	4.14351	4.26811	3.98807	4.15376	17
XYLB	Etoposide	Rescreen	23467	25196	37826	30109	4.37046	4.40133	4.57779	4.4787	4.44001	66
ACVR1	DMSO	OriginalScreen	281	227	445	340	2.44871	2.35603	2.64836	2.53148	2.49009	22
ADP-GK	DMSO	OriginalScreen	1884	1607	1925	1899	3.27508	3.20602	3.28443	3.27852	3.2768	70
ALS2CR7	DMSO	OriginalScreen	918	623	571	491	2.96284	2.79449	2.75664	2.69108	2.77556	47
ATM	DMSO	OriginalScreen	514	371	224	497	2.71096	2.56937	2.35025	2.69636	2.63287	36
ATR	DMSO	OriginalScreen	233	960	321	306	2.36736	2.98227	2.50651	2.48572	2.49611	26
BRAF	DMSO	OriginalScreen	1084	1515	383	748	3.03503	3.18041	2.5832	2.8739	2.95447	59
CAMK1D	DMSO	OriginalScreen	78	683	132	163	1.89209	2.83442	2.12057	2.21219	2.16638	4
CAMK2B	DMSO	OriginalScreen	2939	2334	3469	2410	3.4682	3.3681	3.5402	3.38202	3.42511	74
CDKN2C	DMSO	OriginalScreen	181	168	443	247	2.25768	2.22531	2.6464	2.3927	2.32519	12
CHEK1	DMSO	OriginalScreen	478	1232	1232	1166	2.67943	3.09061	3.09061	3.0667	3.07865	65
CHEK2	DMSO	OriginalScreen	68	1535	85	323	1.83251	3.18611	1.92942	2.5092	2.21931	8
CHUK	DMSO	OriginalScreen	179	528	190	514	2.25285	2.72263	2.27875	2.71096	2.49486	25
COASY	DMSO	OriginalScreen	1481	1815	1377	2149	3.17056	3.25888	3.13893	3.33224	3.21472	69
DGKK	DMSO	OriginalScreen	925	536	395	845	2.96614	2.72916	2.5966	2.92686	2.82801	54
DKFZP761G058	DMSO	OriginalScreen	2039	3657	56	2490	3.30942	3.56312	1.74819	3.3962	3.35281	72
DYRK4	DMSO	OriginalScreen	886	881	597	1199	2.94743	2.94498	2.77597	3.07882	2.9462	56
EFNA3	DMSO	OriginalScreen	375	362	298	581	2.57403	2.55871	2.47422	2.76418	2.56637	31
EMPTY	DMSO	OriginalScreen	555.866	776.911	554.098	770.134	2.74497	2.89037	2.74359	2.88657	2.81577	51
EPHA6	DMSO	OriginalScreen	60	425	61	54	1.77815	2.62839	1.78533	1.73239	1.78174	1
FES	DMSO	OriginalScreen	490	1942	681	1168	2.6902	3.28825	2.83315	3.06744	2.95029	58
FGR	DMSO	OriginalScreen	261	396	986	790	2.41664	2.5977	2.99388	2.89763	2.74766	46
FLJ32332	DMSO	OriginalScreen	618	2541	865	1220	2.79099	3.405	2.93702	3.08636	3.01169	62
FLT4	DMSO	OriginalScreen	180	252	342	369	2.25527	2.4014	2.53403	2.56703	2.46771	19
FN3KRP	DMSO	OriginalScreen	213	146	456	529	2.32838	2.16435	2.65896	2.72346	2.49367	24
FUK	DMSO	OriginalScreen	833	2328	1758	2542	2.92065	3.36698	3.24502	3.40518	3.306	71
FZD3	DMSO	OriginalScreen	503	346	160	413	2.70157	2.53908	2.20412	2.61595	2.57751	33
GPR142	DMSO	OriginalScreen	3519	2184	4964	2517	3.54642	3.33925	3.69583	3.40088	3.47365	75
GUK1	DMSO	OriginalScreen	1160	2176	1078	1290	3.06446	3.33766	3.03262	3.11059	3.08752	66
HK2	DMSO	OriginalScreen	522	573	179	631	2.71767	2.75815	2.25285	2.80003	2.73791	44
HSPB8	DMSO	OriginalScreen	315	248	603	501	2.49831	2.39445	2.78032	2.69984	2.59907	34
HTR4	DMSO	OriginalScreen	700	494	358	378	2.8451	2.69373	2.55388	2.57749	2.63561	37
IKBKB	DMSO	OriginalScreen	105	1553	205	267	2.02119	3.19117	2.31175	2.42651	2.36913	14
IKBKG	DMSO	OriginalScreen	514	2012	409	295	2.71096	3.30363	2.61172	2.46982	2.66134	38
ITK	DMSO	OriginalScreen	835	973	1290	764	2.92169	2.98811	3.11059	2.88309	2.9549	60
JAK2	DMSO	OriginalScreen	251	267	502	304	2.39967	2.42651	2.7007	2.48287	2.45469	16
JAK3	DMSO	OriginalScreen	82	117	215	319	1.91381	2.06819	2.33244	2.50379	2.20031	7
MAP3K2	DMSO	OriginalScreen	420	329	327	627	2.62325	2.5172	2.51455	2.79727	2.57022	32
MAST3	DMSO	OriginalScreen	1524	1197	900	1348	3.18298	3.07809	2.95424	3.12969	3.10389	68
MLCK	DMSO	OriginalScreen	1030	605	392	715	3.01284	2.78176	2.59329	2.85431	2.81803	52
MPP1	DMSO	OriginalScreen	127	248	408	187	2.1038	2.39445	2.61066	2.27184	2.33315	13
NEK4	DMSO	OriginalScreen	396	244	180	458	2.5977	2.38739	2.25527	2.66087	2.49254	23
NEK6	DMSO	OriginalScreen	1260	815	957	1113	3.10037	2.91116	2.98091	3.0465	3.0137	63
NTSR1	DMSO	OriginalScreen	379	355	185	434	2.57864	2.55023	2.26717	2.63749	2.56443	30
OPRM1	DMSO	OriginalScreen	503	273	266	303	2.70157	2.43616	2.42488	2.48144	2.4588	18
PACE-1	DMSO	OriginalScreen	46	865	91	122	1.66276	2.93702	1.95904	2.08636	2.0227	2
PANK4	DMSO	OriginalScreen	77	477	86	180	1.88649	2.67852	1.9345	2.25527	2.09489	3
PAPSS1	DMSO	OriginalScreen	2337	2866	1293	3122	3.36866	3.45728	3.1116	3.49443	3.41297	73
PHKA2	DMSO	OriginalScreen	573	541	375	478	2.75815	2.7332	2.57403	2.67943	2.70631	43
PHKG1	DMSO	OriginalScreen	121	283	377	309	2.08279	2.45179	2.57634	2.48996	2.47087	21
PIK3CD	DMSO	OriginalScreen	237	910	104	297	2.37475	2.95904	2.01703	2.47276	2.42375	15
PIM1	DMSO	OriginalScreen	514	975	1888	815	2.71096	2.989	3.276	2.91116	2.95008	57
PKIA	DMSO	OriginalScreen	325	549	1343	741	2.51188	2.73957	3.12808	2.86982	2.8047	50
PRKACA	DMSO	OriginalScreen	585	327	710	641	2.76716	2.51455	2.85126	2.80686	2.78701	49
PRKACB	DMSO	OriginalScreen	166	141	383	237	2.22011	2.14922	2.5832	2.37475	2.29743	11
PRKACG	DMSO	OriginalScreen	245	815	278	313	2.38917	2.91116	2.44404	2.49554	2.46979	20
PRKAG3	DMSO	OriginalScreen	284	124	119	197	2.45332	2.09342	2.07555	2.29447	2.19394	6
PRKAR1A	DMSO	OriginalScreen	276	536	455	596	2.44091	2.72916	2.65801	2.77525	2.69359	42
PRKAR1B	DMSO	OriginalScreen	725	517	750	370	2.86034	2.71349	2.87506	2.5682	2.78691	48
PRKAR2A	DMSO	OriginalScreen	529	944	1083	970	2.72346	2.97497	3.03463	2.98677	2.98087	61
PRKAR2B	DMSO	OriginalScreen	212	424	135	178	2.32634	2.62737	2.13033	2.25042	2.28838	10
PRKX	DMSO	OriginalScreen	144	123	209	195	2.15836	2.08991	2.32015	2.29003	2.2242	9
PTGIR	DMSO	OriginalScreen	1391	1196	809	1337	3.14333	3.07773	2.90795	3.12613	3.10193	67
PTPN1	DMSO	OriginalScreen	412	293	79	878	2.6149	2.46687	1.89763	2.94349	2.54088	29
PTPN22	DMSO	OriginalScreen	747	202	80	407	2.87332	2.30535	1.90309	2.60959	2.45747	17
RELA	DMSO	OriginalScreen	110	100	355	222	2.04139	2	2.55023	2.34635	2.19387	5
ROS1	DMSO	OriginalScreen	267	204	972	412	2.42651	2.30963	2.98767	2.6149	2.5207	27
RPS6KA2	DMSO	OriginalScreen	576	422	487	457	2.76042	2.62531	2.68753	2.65992	2.67372	40
RPS6KA4	DMSO	OriginalScreen	262	351	315	432	2.4183	2.54531	2.49831	2.63548	2.52181	28
SRMS	DMSO	OriginalScreen	64	768	746	605	1.80618	2.88536	2.87274	2.78176	2.82725	53
STK32A	DMSO	OriginalScreen	19	2542	607	365	1.27875	3.40518	2.78319	2.56229	2.67274	39
TRIB3	DMSO	OriginalScreen	434	1165	1038	1148	2.63749	3.06633	3.0162	3.05994	3.03807	64
TRIO	DMSO	OriginalScreen	910	478	609	513	2.95904	2.67943	2.78462	2.71012	2.74737	45
WEE1	DMSO	OriginalScreen	471	3212	256	381	2.67302	3.50678	2.40824	2.58092	2.62697	35
XPR1	DMSO	OriginalScreen	762	415	399	578	2.88195	2.61805	2.60097	2.76193	2.68999	41
XYLB	DMSO	OriginalScreen	240	1040	970	728	2.38021	3.01703	2.98677	2.86213	2.92445	55
ACVR1	Etoposide	OriginalScreen	1201	863	1080	820	3.07954	2.93601	3.03342	2.91381	2.98472	3
ADP-GK	Etoposide	OriginalScreen	9996	9806	9867	7473	3.99983	3.99149	3.99419	3.87349	3.99284	68
ALS2CR7	Etoposide	OriginalScreen	4521	4031	3319	3644	3.65523	3.60541	3.52101	3.56158	3.5835	45
ATM	Etoposide	OriginalScreen	1783	1478	1444	848	3.25115	3.16967	3.15957	2.9284	3.16462	16
ATR	Etoposide	OriginalScreen	5719	6708	7501	9856	3.75732	3.82659	3.87512	3.9937	3.85086	62
BRAF	Etoposide	OriginalScreen	2112	4886	3612	3975	3.32469	3.68895	3.55775	3.59934	3.57854	43
CAMK1D	Etoposide	OriginalScreen	744	1800	1362	726	2.87157	3.25527	3.13418	2.86094	3.00288	4
CAMK2B	Etoposide	OriginalScreen	12209	9838	7935	11661	4.08668	3.99291	3.89955	4.06674	4.02982	70
CDKN2C	Etoposide	OriginalScreen	4784	1157	3324	864	3.67979	3.06333	3.52166	2.93651	3.2925	26
CHEK1	Etoposide	OriginalScreen	5897	2618	5610	2504	3.77063	3.41797	3.74896	3.39863	3.58347	44
CHEK2	Etoposide	OriginalScreen	2801	2144	2221	2809	3.44731	3.33122	3.34655	3.44855	3.39693	30
CHUK	Etoposide	OriginalScreen	2184	3549	1436	2135	3.33925	3.55011	3.15715	3.3294	3.33433	29
COASY	Etoposide	OriginalScreen	14094	9057	10374	12048	4.14903	3.95698	4.01595	4.08091	4.04843	71
DGKK	Etoposide	OriginalScreen	10101	9221	10439	7194	4.00436	3.96478	4.01866	3.85697	3.98457	67
DKFZP761G058	Etoposide	OriginalScreen	3711	15513	6426	7520	3.56949	4.1907	3.80794	3.87622	3.84208	61
DYRK4	Etoposide	OriginalScreen	4457	4715	3927	2521	3.64904	3.67348	3.59406	3.40157	3.62155	51
EFNA3	Etoposide	OriginalScreen	3220	3125	2524	2833	3.50786	3.49485	3.40209	3.45225	3.47355	34
EMPTY	Etoposide	OriginalScreen	4625.43	4614.2	3776	3866.76	3.66515	3.6641	3.57703	3.58735	3.62572	52
EPHA6	Etoposide	OriginalScreen	1181	1930	1330	1095	3.07225	3.28556	3.12385	3.03941	3.09805	11
FES	Etoposide	OriginalScreen	8311	6641	8178	14372	3.91965	3.82223	3.91265	4.15752	3.91615	65
FGR	Etoposide	OriginalScreen	11777	7328	8469	2895	4.07103	3.86499	3.92783	3.46165	3.89641	64
FLJ32332	Etoposide	OriginalScreen	10451	12670	11694	13335	4.01916	4.10278	4.06796	4.12499	4.08537	74
FLT4	Etoposide	OriginalScreen	2476	959	1872	569	3.39375	2.98182	3.27231	2.75511	3.12706	13
FN3KRP	Etoposide	OriginalScreen	2375	750	1793	666	3.37566	2.87506	3.25358	2.82347	3.06432	9
FUK	Etoposide	OriginalScreen	7040	5276	6019	2743	3.84757	3.7223	3.77952	3.43823	3.75091	60
FZD3	Etoposide	OriginalScreen	3500	2830	2303	1674	3.54407	3.45179	3.36229	3.22376	3.40704	31
GPR142	Etoposide	OriginalScreen	10738	6744	8516	8647	4.03092	3.82892	3.93024	3.93687	3.93355	66
GUK1	Etoposide	OriginalScreen	13207	14961	10499	13161	4.1208	4.17496	4.02115	4.11929	4.12005	75
HK2	Etoposide	OriginalScreen	2188	1664	1689	623	3.34005	3.22115	3.22763	2.79449	3.22439	20
HSPB8	Etoposide	OriginalScreen	5117	1543	2740	1055	3.70902	3.18837	3.43775	3.02325	3.31306	27
HTR4	Etoposide	OriginalScreen	4246	4021	2954	3297	3.62798	3.60433	3.47041	3.51812	3.56123	41
IKBKB	Etoposide	OriginalScreen	1460	3154	1242	2630	3.16435	3.49886	3.09412	3.41996	3.29215	25
IKBKG	Etoposide	OriginalScreen	3616	4398	2647	4532	3.55823	3.64326	3.42275	3.65629	3.60074	47
ITK	Etoposide	OriginalScreen	7343	3954	4965	4254	3.86587	3.59704	3.69592	3.6288	3.66236	55
JAK2	Etoposide	OriginalScreen	2276	882	1144	960	3.35717	2.94547	3.05843	2.98227	3.02035	5
JAK3	Etoposide	OriginalScreen	1807	600	1628	716	3.25696	2.77815	3.21165	2.85491	3.03328	6
MAP3K2	Etoposide	OriginalScreen	3854	3516	3096	2838	3.58591	3.54605	3.4908	3.45301	3.51842	36
MAST3	Etoposide	OriginalScreen	6381	4557	3238	3574	3.80489	3.65868	3.51028	3.55315	3.60592	49
MLCK	Etoposide	OriginalScreen	3944	3174	4399	2265	3.59594	3.50161	3.64335	3.35507	3.54877	38
MPP1	Etoposide	OriginalScreen	2666	845	1014	789	3.42586	2.92686	3.00604	2.89708	2.96645	2
NEK4	Etoposide	OriginalScreen	1451	2106	1867	1566	3.16167	3.32346	3.27114	3.19479	3.23297	21
NEK6	Etoposide	OriginalScreen	4291	5433	4696	5248	3.63256	3.73504	3.67173	3.71999	3.69586	58
NTSR1	Etoposide	OriginalScreen	1867	1939	1501	1606	3.27114	3.28758	3.17638	3.20575	3.23844	23
OPRM1	Etoposide	OriginalScreen	4362	3880	3409	2244	3.63969	3.58883	3.53263	3.35102	3.56073	40
PACE-1	Etoposide	OriginalScreen	457	2851	1336	1229	2.65992	3.455	3.12581	3.08955	3.10768	12
PANK4	Etoposide	OriginalScreen	470	1341	1001	1530	2.6721	3.12743	3.00043	3.18469	3.06393	8
PAPSS1	Etoposide	OriginalScreen	17376	10277	9804	8131	4.23995	4.01187	3.9914	3.91014	4.00163	69
PHKA2	Etoposide	OriginalScreen	4916	4478	5254	4782	3.69161	3.65108	3.72049	3.67961	3.68561	57
PHKG1	Etoposide	OriginalScreen	2574	819	1440	908	3.41061	2.91328	3.15836	2.95809	3.05822	7
PIK3CD	Etoposide	OriginalScreen	1069	3845	1036	1370	3.02898	3.5849	3.01536	3.13672	3.08285	10
PIM1	Etoposide	OriginalScreen	6406	3134	3834	2631	3.80659	3.4961	3.58365	3.42012	3.53988	37
PKIA	Etoposide	OriginalScreen	14628	10510	12814	8116	4.16518	4.0216	4.10768	3.90934	4.06464	73
PRKACA	Etoposide	OriginalScreen	5587	2265	4045	1471	3.74718	3.35507	3.60692	3.16761	3.48099	35
PRKACB	Etoposide	OriginalScreen	2169	1167	1959	1102	3.33626	3.06707	3.29203	3.04218	3.17955	17
PRKACG	Etoposide	OriginalScreen	5447	5315	2823	3737	3.73616	3.7255	3.45071	3.57252	3.64901	53
PRKAG3	Etoposide	OriginalScreen	1701	1773	1220	1210	3.2307	3.24871	3.08636	3.08279	3.15853	14
PRKAR1A	Etoposide	OriginalScreen	4912	3776	3496	2035	3.69126	3.57703	3.54357	3.30856	3.5603	39
PRKAR1B	Etoposide	OriginalScreen	4284	3769	4576	1947	3.63185	3.57623	3.66049	3.28937	3.60404	48
PRKAR2A	Etoposide	OriginalScreen	6533	3501	5246	4237	3.81511	3.54419	3.71983	3.62706	3.67344	56
PRKAR2B	Etoposide	OriginalScreen	1614	4088	1188	2761	3.2079	3.61151	3.07482	3.44107	3.32448	28
PRKX	Etoposide	OriginalScreen	2657	1410	2083	1077	3.42439	3.14922	3.31869	3.03222	3.23395	22
PTGIR	Etoposide	OriginalScreen	11753	12234	8565	11360	4.07015	4.08757	3.93273	4.05538	4.06276	72
PTPN1	Etoposide	OriginalScreen	1237	2635	2784	3744	3.09237	3.42078	3.44467	3.57334	3.43272	32
PTPN22	Etoposide	OriginalScreen	1754	1412	2118	5431	3.24403	3.14983	3.32593	3.73488	3.28498	24
RELA	Etoposide	OriginalScreen	922	261	666	290	2.96473	2.41664	2.82347	2.4624	2.64294	1
ROS1	Etoposide	OriginalScreen	4683	2477	3350	1455	3.67052	3.39393	3.52504	3.16286	3.45949	33
RPS6KA2	Etoposide	OriginalScreen	5888	3299	5186	3956	3.76997	3.51838	3.71483	3.59726	3.65604	54
RPS6KA4	Etoposide	OriginalScreen	1558	1740	1551	1634	3.19257	3.24055	3.19061	3.21325	3.20291	19
SRMS	Etoposide	OriginalScreen	668	3881	1010	2092	2.82478	3.58894	3.00432	3.32056	3.16244	15
STK32A	Etoposide	OriginalScreen	9161	4447	3267	3775	3.96194	3.64807	3.51415	3.57692	3.61249	50
TRIB3	Etoposide	OriginalScreen	8294	6194	10852	6399	3.91876	3.79197	4.03551	3.80611	3.86244	63
TRIO	Etoposide	OriginalScreen	4647	4055	3714	2939	3.66717	3.60799	3.56984	3.4682	3.58892	46
WEE1	Etoposide	OriginalScreen	1550	5450	1580	1456	3.19033	3.7364	3.19866	3.16316	3.19449	18
XPR1	Etoposide	OriginalScreen	4098	3359	4418	2582	3.61257	3.52621	3.64523	3.41196	3.56939	42
XYLB	Etoposide	OriginalScreen	4469	6268	5019	6240	3.65021	3.79713	3.70062	3.79518	3.7479	59
