## Supplemental Data 13 for "Parallel siRNA screens to identify kinase and phosphatase modulators of NF-κB activity following DNA damage"

### Sheet: Sheet1
siRNA	Stimulus	Cells	Raw1	Raw2	Raw3	Raw4	Log10-1	Log10-2	Log10-3	Log10-4	Log10Median	Rank
ACVR1	DMOG	HRE U2-OS	119391	95685	131655	122703	5.07697	4.98084	5.11944	5.08886	5.08291	72
ADP-GK	DMOG	HRE U2-OS	124691	110171	111355	118541	5.09584	5.04207	5.04671	5.07387	5.06029	67
ALS2CR7	DMOG	HRE U2-OS	115828	57005	74678	120368	5.06381	4.75591	4.87319	5.08051	4.9685	45
ATM	DMOG	HRE U2-OS	158816	100886	118731	121188	5.20089	5.00383	5.07456	5.08346	5.07901	71
ATR	DMOG	HRE U2-OS	80776	98518	73593	95120	4.90728	4.99352	4.86684	4.97827	4.94278	39
BRAF	DMOG	HRE U2-OS	59027	95853	72429	45867	4.77105	4.98161	4.85991	4.6615	4.81548	5
CAMK1D	DMOG	HRE U2-OS	62989	67848	76014	110046	4.79926	4.83154	4.88089	5.04157	4.85622	11
CAMK2B	DMOG	HRE U2-OS	135367	101898	123099	108235	5.13151	5.00817	5.09025	5.03437	5.06231	68
CDKN2C	DMOG	HRE U2-OS	97886	75609	80377	93600	4.99072	4.87857	4.90513	4.97128	4.9382	36
CHEK1	DMOG	HRE U2-OS	87039	81497	84742	91283	4.93971	4.91114	4.9281	4.96039	4.93391	34
CHEK2	DMOG	HRE U2-OS	103873	135541	107563	116205	5.0165	5.13207	5.03166	5.06522	5.04844	64
CHUK	DMOG	HRE U2-OS	64910	78955	119412	117397	4.81231	4.89738	5.07705	5.06966	4.98352	49
COASY	DMOG	HRE U2-OS	111875	133426	91967	98566	5.04873	5.12524	4.96363	4.99373	5.02123	58
DGKK	DMOG	HRE U2-OS	83970	75048	66835	86912	4.92412	4.87534	4.825	4.93908	4.89973	27
DKFZP761G058	DMOG	HRE U2-OS	99058	128910	96121	143341	4.99589	5.11029	4.98282	5.15637	5.05309	65
DYRK4	DMOG	HRE U2-OS	105583	107843	90764	91343	5.02359	5.03279	4.95791	4.96068	4.99213	53
EFNA3	DMOG	HRE U2-OS	113140	125638	74265	97038	5.05362	5.09912	4.87078	4.98694	5.02028	57
EMPTY	DMOG	HRE U2-OS	108656	118548	98601.5	80690	5.03605	5.07389	4.99388	4.90682	5.01497	56
EPHA6	DMOG	HRE U2-OS	97651	49224	67647	86548	4.98968	4.69218	4.83025	4.93726	4.88375	21
FES	DMOG	HRE U2-OS	82143	74224	106237	74832	4.91457	4.87054	5.02628	4.87409	4.89433	23
FGR	DMOG	HRE U2-OS	88269	76388	88459	81397	4.94581	4.88303	4.94674	4.91061	4.92821	33
FLJ32332	DMOG	HRE U2-OS	120575	155732	77708	178050	5.08126	5.19238	4.89047	5.25054	5.13682	75
FLT4	DMOG	HRE U2-OS	111766	84690	91808	106473	5.04831	4.92783	4.96288	5.02724	4.99506	54
FN3KRP	DMOG	HRE U2-OS	81832	89750	77008	83729	4.91292	4.95303	4.88654	4.92288	4.9179	32
FUK	DMOG	HRE U2-OS	72948	84016	57591	71316	4.86301	4.92436	4.76035	4.85319	4.8581	13
FZD3	DMOG	HRE U2-OS	83613	81574	63220	110779	4.92227	4.91155	4.80085	5.04446	4.91691	31
GPR142	DMOG	HRE U2-OS	85687	118285	102007	89319	4.93291	5.07293	5.00863	4.95094	4.97979	47
GUK1	DMOG	HRE U2-OS	99624	51817	62783	103626	4.99836	4.71447	4.79784	5.01547	4.8981	26
HIF1a	DMOG	HRE U2-OS	84602	116764	34459	66666	4.92738	5.06731	4.5373	4.8239	4.87564	17
HK2	DMOG	HRE U2-OS	104247	117150	134199	116190	5.01806	5.06874	5.12775	5.06517	5.06696	70
HSPB8	DMOG	HRE U2-OS	103191	108153	94230	111641	5.01364	5.03404	4.97419	5.04782	5.02384	59
HTR4	DMOG	HRE U2-OS	121554	86412	124515	107054	5.08477	4.93657	5.09522	5.0296	5.05719	66
IKBKB	DMOG	HRE U2-OS	119275	112386	140288	107195	5.07655	5.05071	5.14702	5.03017	5.06363	69
IKBKG	DMOG	HRE U2-OS	115214	93035	80956	80697	5.06151	4.96865	4.90825	4.90686	4.93845	37
ITK	DMOG	HRE U2-OS	104665	78946	97553	67607	5.0198	4.89733	4.98924	4.82999	4.94329	40
JAK2	DMOG	HRE U2-OS	82488	78587	76025	79246	4.91639	4.89535	4.88096	4.89898	4.89716	24
JAK3	DMOG	HRE U2-OS	76864	86946	72694	79041	4.88572	4.93925	4.8615	4.89785	4.89179	22
MAP3K2	DMOG	HRE U2-OS	122629	117337	104953	100140	5.08859	5.06943	5.02099	5.00061	5.04521	63
MAST3	DMOG	HRE U2-OS	131481	99601	74110	79767	5.11886	4.99826	4.86988	4.90182	4.95004	41
MLCK	DMOG	HRE U2-OS	89455	73629	99533	89710	4.9516	4.86705	4.99797	4.95284	4.95222	42
MPP1	DMOG	HRE U2-OS	96694	70133	71696	77509	4.9854	4.84592	4.85549	4.88935	4.87242	16
NEK4	DMOG	HRE U2-OS	144143	141197	104866	89570	5.15879	5.14983	5.02063	4.95216	5.08523	73
NEK6	DMOG	HRE U2-OS	104606	94603	80158	65297	5.01956	4.9759	4.90395	4.81489	4.93993	38
NTSR1	DMOG	HRE U2-OS	78692	62294	59385	71687	4.89593	4.79445	4.77368	4.85544	4.82494	8
OPRM1	DMOG	HRE U2-OS	72510	105943	107257	90311	4.8604	5.02507	5.03043	4.95574	4.99041	52
PACE-1	DMOG	HRE U2-OS	83247	69303	75077	66180	4.92037	4.84075	4.87551	4.82073	4.85813	14
PANK4	DMOG	HRE U2-OS	72519	87873	74343	83852	4.86045	4.94386	4.87124	4.92351	4.89738	25
PAPSS1	DMOG	HRE U2-OS	80357	143257	67102	65791	4.90502	5.15612	4.82674	4.81817	4.86588	15
PHKA2	DMOG	HRE U2-OS	100752	105492	65436	123424	5.00325	5.02322	4.81582	5.0914	5.01324	55
PHKG1	DMOG	HRE U2-OS	66905	58307	52987	39489	4.82546	4.76572	4.72417	4.59648	4.74495	1
PIK3CD	DMOG	HRE U2-OS	93562	91496	88624	98669	4.9711	4.9614	4.94755	4.99418	4.96625	44
PIM1	DMOG	HRE U2-OS	79929	91444	75346	84633	4.9027	4.96116	4.87706	4.92754	4.91512	30
PKIA	DMOG	HRE U2-OS	85231	59153	80377	72096	4.9306	4.77198	4.90513	4.85791	4.88152	20
PRKACA	DMOG	HRE U2-OS	71024	62192	105801	73080	4.85141	4.79373	5.02449	4.8638	4.8576	12
PRKACB	DMOG	HRE U2-OS	106105	80492	81729	71583	5.02574	4.90575	4.91238	4.85481	4.90906	28
PRKACG	DMOG	HRE U2-OS	99342	94027	89489	99627	4.99713	4.97325	4.95177	4.99838	4.98519	50
PRKAG3	DMOG	HRE U2-OS	131363	92936	72442	96501	5.11847	4.96818	4.85999	4.98453	4.97636	46
PRKAR1A	DMOG	HRE U2-OS	56611	59198	64432	59922	4.7529	4.77231	4.8091	4.77759	4.77495	3
PRKAR1B	DMOG	HRE U2-OS	92625	122722	157985	129273	4.96673	5.08892	5.19862	5.11151	5.10022	74
PRKAR2A	DMOG	HRE U2-OS	115587	99642	100257	115123	5.06291	4.99844	5.00111	5.06116	5.03114	61
PRKAR2B	DMOG	HRE U2-OS	79774	75850	83312	84312	4.90186	4.87996	4.92071	4.92589	4.91128	29
PRKX	DMOG	HRE U2-OS	91258	72178	63759	58726	4.96027	4.8584	4.80454	4.76883	4.83147	9
PTGIR	DMOG	HRE U2-OS	108298	100149	105102	116098	5.03462	5.00065	5.02161	5.06482	5.02812	60
PTPN1	DMOG	HRE U2-OS	83687	62067	64270	63603	4.92266	4.79286	4.80801	4.80348	4.80574	4
PTPN22	DMOG	HRE U2-OS	88123	92483	100281	90165	4.94509	4.96606	5.00122	4.95504	4.96055	43
RELA	DMOG	HRE U2-OS	60075	52922	54965	61078	4.77869	4.72364	4.74009	4.78588	4.75939	2
ROS1	DMOG	HRE U2-OS	85844	86690	101886	47918	4.93371	4.93797	5.00811	4.6805	4.93584	35
RPS6KA2	DMOG	HRE U2-OS	93199	79907	63851	55704	4.96941	4.90258	4.80517	4.74589	4.85388	10
RPS6KA4	DMOG	HRE U2-OS	121579	78761	92869	102261	5.08486	4.89631	4.96787	5.00971	4.98879	51
SRMS	DMOG	HRE U2-OS	102411	112108	89939	90019	5.01035	5.04964	4.95395	4.95433	4.98234	48
STK32A	DMOG	HRE U2-OS	66839	93296	48915	64116	4.82503	4.96986	4.68944	4.80697	4.816	6
TRIB3	DMOG	HRE U2-OS	74359	100180	77002	72936	4.87133	5.00078	4.8865	4.86294	4.87892	19
TRIO	DMOG	HRE U2-OS	80170	94190	68321	70662	4.90401	4.974	4.83455	4.84919	4.8766	18
WEE1	DMOG	HRE U2-OS	83982	140877	96731	124145	4.92419	5.14884	4.98557	5.09393	5.03975	62
XPR1	DMOG	HRE U2-OS	201657	149847	93741	221368	5.30461	5.17565	4.97193	5.34511	5.24013	76
XYLB	DMOG	HRE U2-OS	79852	55611	62142	69760	4.90229	4.74516	4.79339	4.84361	4.8185	7
ACVR1	Control	HRE U2-OS	14569	14411	18731	20597	4.16343	4.15869	4.27256	4.3138	4.218	51
ADP-GK	Control	HRE U2-OS	21312	28831	22162	24421	4.32862	4.45986	4.34561	4.38776	4.36669	75
ALS2CR7	Control	HRE U2-OS	20485	18818	21606	19659	4.31144	4.27457	4.33457	4.29356	4.3025	70
ATM	Control	HRE U2-OS	19181	20607	23644	19399	4.28287	4.31401	4.37372	4.28778	4.3009	69
ATR	Control	HRE U2-OS	10856	16004	18272	13066	4.03567	4.20423	4.26179	4.11614	4.16019	33
BRAF	Control	HRE U2-OS	10372	11515	14829	11673	4.01586	4.06126	4.17111	4.06718	4.06422	4
CAMK1D	Control	HRE U2-OS	11010	9027	14997	15352	4.04179	3.95554	4.176	4.18616	4.1089	14
CAMK2B	Control	HRE U2-OS	18873	22233	16907	19218	4.27584	4.347	4.22807	4.28371	4.27977	63
CDKN2C	Control	HRE U2-OS	11237	13746	18794	13036	4.05065	4.13818	4.27402	4.11514	4.12666	23
CHEK1	Control	HRE U2-OS	10236	9975	13323	11530	4.01013	3.99891	4.1246	4.06183	4.03598	1
CHEK2	Control	HRE U2-OS	9083	10143	15500	19988	3.95823	4.00617	4.19033	4.30077	4.09825	9
CHUK	Control	HRE U2-OS	14052	14531	15161	17467	4.14774	4.1623	4.18073	4.24222	4.17151	38
COASY	Control	HRE U2-OS	19287	20416	23454	17519	4.28526	4.30997	4.37022	4.24351	4.29762	68
DGKK	Control	HRE U2-OS	14246	18347	14587	17035	4.15369	4.26357	4.16397	4.23134	4.19765	42
DKFZP761G058	Control	HRE U2-OS	13166	15185	13351	12919	4.11945	4.18141	4.12551	4.11123	4.12248	20
DYRK4	Control	HRE U2-OS	20882	69640	19611	42091	4.31977	4.84286	4.2925	4.62419	4.47198	76
EFNA3	Control	HRE U2-OS	16669	15539	17711	16002	4.22191	4.19142	4.24824	4.20417	4.21304	49
EMPTY	Control	HRE U2-OS	13285	14327	13117	14351.5	4.12336	4.15616	4.11783	4.1569	4.13976	29
EPHA6	Control	HRE U2-OS	13455	14103	9164	27690	4.12888	4.14931	3.96209	4.44232	4.1391	28
FES	Control	HRE U2-OS	17647	16040	22004	18032	4.24667	4.2052	4.3425	4.25604	4.25136	54
FGR	Control	HRE U2-OS	19982	16798	19095	19532	4.30064	4.22526	4.28092	4.29075	4.28583	65
FLJ32332	Control	HRE U2-OS	19835	16923	16790	20572	4.29743	4.22848	4.22505	4.31328	4.26295	58
FLT4	Control	HRE U2-OS	15473	10780	16256	17073	4.18957	4.03262	4.21101	4.23231	4.20029	43
FN3KRP	Control	HRE U2-OS	14638	21618	17303	19128	4.16548	4.33482	4.23812	4.28167	4.2599	56
FUK	Control	HRE U2-OS	18392	18642	16767	19965	4.26463	4.27049	4.22446	4.30027	4.26756	61
FZD3	Control	HRE U2-OS	16804	18133	21362	22571	4.22541	4.25847	4.32964	4.35355	4.29406	66
GPR142	Control	HRE U2-OS	16799	18061	18327	23243	4.22528	4.25674	4.26309	4.36629	4.25992	57
GUK1	Control	HRE U2-OS	15822	12182	9323	17015	4.19926	4.08572	3.96956	4.23083	4.14249	30
HIF1a	Control	HRE U2-OS	11002	14275	12499	9875	4.04147	4.15458	4.09688	3.99454	4.06917	5
HK2	Control	HRE U2-OS	17085	17717	19099	22908	4.23261	4.24839	4.28101	4.35999	4.2647	59
HSPB8	Control	HRE U2-OS	15328	25242	27702	20617	4.18549	4.40212	4.44251	4.31423	4.35817	74
HTR4	Control	HRE U2-OS	21969	21962	23523	20377	4.34181	4.34167	4.37149	4.30914	4.34174	73
IKBKB	Control	HRE U2-OS	14887	24643	20635	19003	4.17281	4.39169	4.3146	4.27882	4.29671	67
IKBKG	Control	HRE U2-OS	12022	21087	16461	16084	4.07998	4.32401	4.21646	4.20639	4.21143	47
ITK	Control	HRE U2-OS	12625	11955	13417	10713	4.10123	4.07755	4.12766	4.02991	4.08939	8
JAK2	Control	HRE U2-OS	16570	17812	23197	17446	4.21932	4.25071	4.36543	4.2417	4.2462	53
JAK3	Control	HRE U2-OS	14109	19669	14559	18284	4.1495	4.29378	4.16313	4.26207	4.2126	48
MAP3K2	Control	HRE U2-OS	14721	17576	16379	16306	4.16794	4.24492	4.21429	4.21235	4.21332	50
MAST3	Control	HRE U2-OS	21815	13055	18775	21738	4.33876	4.11578	4.27358	4.33722	4.3054	71
MLCK	Control	HRE U2-OS	13233	17615	13432	13126	4.12166	4.24588	4.12814	4.11813	4.1249	21
MPP1	Control	HRE U2-OS	13946	15049	16427	13102	4.14445	4.17751	4.21556	4.11734	4.16098	34
NEK4	Control	HRE U2-OS	18215	18938	30683	16971	4.26043	4.27733	4.4869	4.22971	4.26888	62
NEK6	Control	HRE U2-OS	14299	19519	14360	12713	4.15531	4.29046	4.15715	4.10425	4.15623	32
NTSR1	Control	HRE U2-OS	16134	13938	7868	11865	4.20774	4.1442	3.89586	4.07427	4.10923	15
OPRM1	Control	HRE U2-OS	12069	16892	17060	20031	4.08167	4.22768	4.23198	4.3017	4.22983	52
PACE-1	Control	HRE U2-OS	11326	13104	12830	12379	4.05408	4.1174	4.10823	4.09269	4.10046	10
PANK4	Control	HRE U2-OS	14405	12228	12915	13912	4.15851	4.08736	4.11109	4.14339	4.12724	24
PAPSS1	Control	HRE U2-OS	11203	14887	14631	10110	4.04933	4.17281	4.16527	4.00475	4.1073	13
PHKA2	Control	HRE U2-OS	19909	20654	12773	18657	4.29905	4.315	4.10629	4.27084	4.28495	64
PHKG1	Control	HRE U2-OS	10465	24462	17553	6863	4.01974	4.38849	4.24435	3.83651	4.13205	26
PIK3CD	Control	HRE U2-OS	14451	11557	14941	12936	4.1599	4.06285	4.17438	4.1118	4.13585	27
PIM1	Control	HRE U2-OS	11974	18056	14099	11965	4.07824	4.25662	4.14919	4.07791	4.11371	18
PKIA	Control	HRE U2-OS	13451	10016	14605	12575	4.12875	4.00069	4.1645	4.09951	4.11413	19
PRKACA	Control	HRE U2-OS	12656	16670	15601	17482	4.1023	4.22194	4.19315	4.24259	4.20754	44
PRKACB	Control	HRE U2-OS	13467	12074	13229	30664	4.12927	4.08185	4.12153	4.48663	4.1254	22
PRKACG	Control	HRE U2-OS	11380	15124	14854	16476	4.05614	4.17967	4.17184	4.21685	4.17576	40
PRKAG3	Control	HRE U2-OS	13014	13348	16408	13550	4.11441	4.12542	4.21506	4.13194	4.12868	25
PRKAR1A	Control	HRE U2-OS	10711	13812	12176	17403	4.02983	4.14026	4.0855	4.24062	4.11288	17
PRKAR1B	Control	HRE U2-OS	16770	20839	21017	26319	4.22453	4.31888	4.32257	4.42027	4.32072	72
PRKAR2A	Control	HRE U2-OS	13371	13445	16208	16744	4.12616	4.12856	4.20973	4.22386	4.16915	37
PRKAR2B	Control	HRE U2-OS	13087	20977	14430	15336	4.11684	4.32174	4.15927	4.18571	4.17249	39
PRKX	Control	HRE U2-OS	11139	13987	11167	12448	4.04685	4.14572	4.04794	4.0951	4.07152	6
PTGIR	Control	HRE U2-OS	15194	15717	17293	15178	4.18167	4.19637	4.23787	4.18121	4.18902	41
PTPN1	Control	HRE U2-OS	11137	10284	10730	13027	4.04677	4.01216	4.0306	4.11484	4.03868	2
PTPN22	Control	HRE U2-OS	12726	14571	13910	19308	4.10469	4.16349	4.14333	4.28574	4.15341	31
RELA	Control	HRE U2-OS	13879	9928	10746	11183	4.14236	3.99686	4.03125	4.04856	4.0399	3
ROS1	Control	HRE U2-OS	11527	13211	12769	12787	4.06172	4.12094	4.10616	4.10677	4.10646	12
RPS6KA2	Control	HRE U2-OS	14348	12384	15032	17933	4.15679	4.09286	4.17702	4.25365	4.1669	36
RPS6KA4	Control	HRE U2-OS	11346	14021	18582	18763	4.05484	4.14678	4.26909	4.2733	4.20794	46
SRMS	Control	HRE U2-OS	8755	12773	12612	14773	3.94226	4.10629	4.10078	4.16947	4.10354	11
STK32A	Control	HRE U2-OS	12042	16463	11409	11698	4.0807	4.21651	4.05725	4.06811	4.07441	7
TRIB3	Control	HRE U2-OS	16550	12724	17257	10648	4.2188	4.10462	4.23697	4.02727	4.16171	35
TRIO	Control	HRE U2-OS	16784	18902	14878	15496	4.2249	4.27651	4.17254	4.19022	4.20756	45
WEE1	Control	HRE U2-OS	17071	20854	9647	19840	4.23226	4.31919	3.98439	4.29754	4.2649	60
XPR1	Control	HRE U2-OS	19034	22512	16837	16575	4.27953	4.35241	4.22626	4.21945	4.2529	55
XYLB	Control	HRE U2-OS	9623	11451	14510	17418	3.98331	4.05884	4.16167	4.241	4.11026	16
ACVR1	Etoposide	NFkB U2-OS	15446	11226	15004	13415	4.18882	4.05023	4.17621	4.12759	4.1519	16
ADP-GK	Etoposide	NFkB U2-OS	24775	18080	26195	19014	4.39401	4.2572	4.41822	4.27907	4.33654	54
ALS2CR7	Etoposide	NFkB U2-OS	22714	11816	11793	20553	4.35629	4.07247	4.07162	4.31288	4.19267	20
ATM	Etoposide	NFkB U2-OS	17725	24825	17579	22318	4.24859	4.39489	4.24499	4.34866	4.29862	49
ATR	Etoposide	NFkB U2-OS	23345	29634	44469	18207	4.36819	4.47179	4.64806	4.26024	4.41999	65
BRAF	Etoposide	NFkB U2-OS	13922	15809	22740	15048	4.1437	4.1989	4.35679	4.17748	4.18819	19
CAMK1D	Etoposide	NFkB U2-OS	10832	16593	21522	22046	4.03471	4.21992	4.33288	4.34333	4.2764	44
CAMK2B	Etoposide	NFkB U2-OS	11123	11352	28732	15331	4.04622	4.05507	4.45837	4.18557	4.12032	11
CDKN2C	Etoposide	NFkB U2-OS	13552	17762	18733	19826	4.132	4.24949	4.27261	4.29724	4.26105	40
CHEK1	Etoposide	NFkB U2-OS	17119	17410	19122	17570	4.23348	4.2408	4.28153	4.24477	4.24279	35
CHEK2	Etoposide	NFkB U2-OS	6727	10286	17624	16352	3.82782	4.01225	4.2461	4.21357	4.11291	9
CHUK	Etoposide	NFkB U2-OS	12290	10537	27817	13867	4.08955	4.02272	4.44431	4.14198	4.11577	10
COASY	Etoposide	NFkB U2-OS	18040	20397	31600	23625	4.25624	4.30957	4.49969	4.37337	4.34147	55
DGKK	Etoposide	NFkB U2-OS	11205	11898	16000	14913	4.04941	4.07547	4.20412	4.17357	4.12452	12
DKFZP761G058	Etoposide	NFkB U2-OS	33717	30235	43911	37859	4.52785	4.48051	4.64257	4.57817	4.55301	71
DYRK4	Etoposide	NFkB U2-OS	20541	15094	15642	14183	4.31262	4.1788	4.19429	4.15177	4.18655	18
EFNA3	Etoposide	NFkB U2-OS	20693	24018	30192	23144	4.31582	4.38054	4.47989	4.36444	4.37249	59
EMPTY	Etoposide	NFkB U2-OS	40299	41588	40574	36976	4.60529	4.61897	4.60825	4.56792	4.60677	75
EPHA6	Etoposide	NFkB U2-OS	20825	13930	18641	24890	4.31859	4.14395	4.27047	4.39602	4.29453	48
FES	Etoposide	NFkB U2-OS	61137	23423	68316	61938	4.7863	4.36964	4.83452	4.79196	4.78913	76
FGR	Etoposide	NFkB U2-OS	25546	30881	38672	37340	4.40732	4.48969	4.5874	4.57217	4.53093	70
FLJ32332	Etoposide	NFkB U2-OS	35937	45918	26630	38095	4.55554	4.66198	4.42537	4.58087	4.5682	73
FLT4	Etoposide	NFkB U2-OS	13514	13079	19963	18796	4.13078	4.11657	4.30023	4.27407	4.20242	23
FN3KRP	Etoposide	NFkB U2-OS	13488	14482	13273	13582	4.12995	4.16083	4.12297	4.13296	4.13146	13
FUK	Etoposide	NFkB U2-OS	18174	13969	21692	20390	4.25945	4.14517	4.3363	4.30942	4.28443	46
FZD3	Etoposide	NFkB U2-OS	17864	21081	21594	21947	4.25198	4.32389	4.33433	4.34138	4.32911	51
GPR142	Etoposide	NFkB U2-OS	9390	14092	22809	24548	3.97267	4.14897	4.35811	4.39002	4.25354	38
GUK1	Etoposide	NFkB U2-OS	25698	50731	52307	15245	4.4099	4.70527	4.71856	4.18313	4.55759	72
HIF1a	Etoposide	NFkB U2-OS	15938	19432	15243	16372	4.20243	4.28852	4.18307	4.2141	4.20827	25
HK2	Etoposide	NFkB U2-OS	18472	6464	18576	7079	4.26651	3.8105	4.26895	3.84997	4.05824	5
HSPB8	Etoposide	NFkB U2-OS	18379	18954	23452	19729	4.26432	4.2777	4.37018	4.29511	4.2864	47
HTR4	Etoposide	NFkB U2-OS	18950	25899	25234	26389	4.27761	4.41328	4.40199	4.42142	4.40763	63
IKBKB	Etoposide	NFkB U2-OS	12387	10565	16358	13010	4.09297	4.02387	4.21373	4.11428	4.10362	8
IKBKG	Etoposide	NFkB U2-OS	19381	17399	16130	16230	4.28738	4.24052	4.20763	4.21032	4.22542	29
ITK	Etoposide	NFkB U2-OS	33309	20762	25586	30770	4.52256	4.31727	4.408	4.48813	4.44806	69
JAK2	Etoposide	NFkB U2-OS	13245	16722	16107	19564	4.12205	4.22329	4.20701	4.29146	4.21515	27
JAK3	Etoposide	NFkB U2-OS	14189	8931	13431	13954	4.15195	3.9509	4.12811	4.1447	4.1364	14
MAP3K2	Etoposide	NFkB U2-OS	24057	22989	20678	23676	4.38124	4.36152	4.31551	4.37431	4.36791	58
MAST3	Etoposide	NFkB U2-OS	27507	21593	27130	26792	4.43944	4.33431	4.43345	4.42801	4.43073	66
MLCK	Etoposide	NFkB U2-OS	23247	26166	18547	28264	4.36637	4.41774	4.26827	4.45123	4.39205	61
MPP1	Etoposide	NFkB U2-OS	4741	6200	14466	8478	3.67587	3.79239	4.16035	3.92829	3.86034	1
NEK4	Etoposide	NFkB U2-OS	27770	23355	22881	15221	4.44358	4.36838	4.35948	4.18244	4.36393	57
NEK6	Etoposide	NFkB U2-OS	19780	21578	17624	20827	4.29623	4.33401	4.2461	4.31863	4.30743	50
NTSR1	Etoposide	NFkB U2-OS	18245	14800	17470	13028	4.26114	4.17026	4.24229	4.11488	4.20628	24
OPRM1	Etoposide	NFkB U2-OS	21292	22987	24246	30689	4.32822	4.36148	4.38464	4.48698	4.37306	60
PACE-1	Etoposide	NFkB U2-OS	16226	13413	19598	23418	4.21021	4.12753	4.29221	4.36955	4.25121	37
PANK4	Etoposide	NFkB U2-OS	8465	17312	10817	10607	3.92763	4.23835	4.03411	4.02559	4.02985	4
PAPSS1	Etoposide	NFkB U2-OS	13630	21217	14488	13409	4.1345	4.32668	4.16101	4.1274	4.14775	15
PHKA2	Etoposide	NFkB U2-OS	15982	17599	24040	13200	4.20363	4.24549	4.38093	4.12057	4.22456	28
PHKG1	Etoposide	NFkB U2-OS	7468	12446	15445	8392	3.8732	4.09503	4.18879	3.92387	4.00945	3
PIK3CD	Etoposide	NFkB U2-OS	9680	11865	21097	24947	3.98588	4.07427	4.32422	4.39702	4.19924	21
PIM1	Etoposide	NFkB U2-OS	21653	21225	24536	26881	4.33552	4.32685	4.3898	4.42945	4.36266	56
PKIA	Etoposide	NFkB U2-OS	35711	32590	47653	41119	4.5528	4.51308	4.67809	4.61404	4.58342	74
PRKACA	Etoposide	NFkB U2-OS	14069	16155	17917	19748	4.14826	4.20831	4.25327	4.29552	4.23079	32
PRKACB	Etoposide	NFkB U2-OS	12400	15652	21381	20599	4.09342	4.19457	4.33003	4.31385	4.25421	39
PRKACG	Etoposide	NFkB U2-OS	26162	27851	27964	27902	4.41767	4.44484	4.4466	4.44564	4.44524	68
PRKAG3	Etoposide	NFkB U2-OS	16730	15691	20670	11520	4.2235	4.19565	4.31534	4.06145	4.20957	26
PRKAR1A	Etoposide	NFkB U2-OS	17639	16389	19812	20827	4.24647	4.21455	4.29693	4.31863	4.2717	41
PRKAR1B	Etoposide	NFkB U2-OS	17982	15942	18048	16631	4.25484	4.20254	4.25643	4.22092	4.23788	33
PRKAR2A	Etoposide	NFkB U2-OS	19057	23467	27512	29231	4.28005	4.37046	4.43952	4.46584	4.40499	62
PRKAR2B	Etoposide	NFkB U2-OS	16869	18568	19377	16732	4.22709	4.26877	4.28729	4.22355	4.24793	36
PRKX	Etoposide	NFkB U2-OS	14423	9712	15095	10154	4.15906	3.98731	4.17883	4.00664	4.08285	7
PTGIR	Etoposide	NFkB U2-OS	18855	17781	25977	18926	4.27543	4.24996	4.41459	4.27706	4.27624	43
PTPN1	Etoposide	NFkB U2-OS	16939	13167	15311	16586	4.22889	4.11949	4.185	4.21974	4.20237	22
PTPN22	Etoposide	NFkB U2-OS	22499	14022	10072	20211	4.35216	4.14681	4.00312	4.30559	4.2262	30
RELA	Etoposide	NFkB U2-OS	8281	10851	8893	15835	3.91808	4.03547	3.94905	4.19962	3.99226	2
ROS1	Etoposide	NFkB U2-OS	16519	15409	21940	21399	4.21798	4.18777	4.34124	4.33039	4.27419	42
RPS6KA2	Etoposide	NFkB U2-OS	13242	14786	21997	19519	4.12195	4.16985	4.34236	4.29046	4.23015	31
RPS6KA4	Etoposide	NFkB U2-OS	19143	20406	23020	28423	4.28201	4.30976	4.36211	4.45367	4.33593	53
SRMS	Etoposide	NFkB U2-OS	18539	16341	15871	20759	4.26809	4.21328	4.2006	4.31721	4.24068	34
STK32A	Etoposide	NFkB U2-OS	18185	24946	21235	21928	4.25971	4.397	4.32705	4.341	4.33403	52
TRIB3	Etoposide	NFkB U2-OS	18840	26398	27688	25245	4.27508	4.42157	4.44229	4.40218	4.41187	64
TRIO	Etoposide	NFkB U2-OS	16505	19363	22434	18547	4.21762	4.28697	4.35091	4.26827	4.27762	45
WEE1	Etoposide	NFkB U2-OS	11172	12065	31576	12082	4.04813	4.08153	4.49936	4.08214	4.08183	6
XPR1	Etoposide	NFkB U2-OS	14588	13916	18540	9729	4.164	4.14351	4.26811	3.98807	4.15376	17
XYLB	Etoposide	NFkB U2-OS	23467	25196	37826	30109	4.37046	4.40133	4.57779	4.4787	4.44001	67
ACVR1	Media	NFkB U2-OS	850	2330	3583	3734	2.92942	3.36736	3.55425	3.57217	3.4608	49
ADP-GK	Media	NFkB U2-OS	1979	1729	3508	5536	3.29645	3.23779	3.54506	3.7432	3.42075	46
ALS2CR7	Media	NFkB U2-OS	2751	955	1791	5416	3.43949	2.98	3.2531	3.73368	3.34629	28
ATM	Media	NFkB U2-OS	962	3361	1202	3287	2.98318	3.52647	3.0799	3.5168	3.29835	20
ATR	Media	NFkB U2-OS	3154	4774	7390	5230	3.49886	3.67888	3.86864	3.7185	3.69869	64
BRAF	Media	NFkB U2-OS	2851	2937	2824	7270	3.455	3.4679	3.45086	3.86153	3.46145	50
CAMK1D	Media	NFkB U2-OS	1024	1456	2934	4334	3.0103	3.16316	3.46746	3.63689	3.31531	23
CAMK2B	Media	NFkB U2-OS	589	1187	4382	1509	2.77012	3.07445	3.64167	3.17869	3.12657	8
CDKN2C	Media	NFkB U2-OS	1522	1712	2235	2508	3.18241	3.2335	3.34928	3.39933	3.29139	18
CHEK1	Media	NFkB U2-OS	2496	2079	5308	7610	3.39724	3.31785	3.72493	3.88138	3.56109	55
CHEK2	Media	NFkB U2-OS	1591	1868	2563	3274	3.20167	3.27138	3.40875	3.51508	3.34006	27
CHUK	Media	NFkB U2-OS	1133	819	4187	2296	3.05423	2.91328	3.6219	3.36097	3.2076	11
COASY	Media	NFkB U2-OS	3441	7458	11555	4364	3.53668	3.87262	4.06277	3.63988	3.75625	70
DGKK	Media	NFkB U2-OS	1458	1840	3153	3122	3.16376	3.26482	3.49872	3.49443	3.37963	36
DKFZP761G058	Media	NFkB U2-OS	7611	11481	15375	11158	3.88144	4.05998	4.18682	4.04759	4.05378	76
DYRK4	Media	NFkB U2-OS	2739	2332	2268	2566	3.43759	3.36773	3.35564	3.40926	3.38849	39
EFNA3	Media	NFkB U2-OS	2546	5751	7730	3911	3.40586	3.75974	3.88818	3.59229	3.67602	63
EMPTY	Media	NFkB U2-OS	6042	7671	5206	5102	3.78118	3.88485	3.7165	3.70774	3.74884	69
EPHA6	Media	NFkB U2-OS	1983	1301	1765	5815	3.29732	3.11428	3.24674	3.76455	3.27203	16
FES	Media	NFkB U2-OS	3804	2398	7109	9413	3.58024	3.37985	3.85181	3.97373	3.71602	66
FGR	Media	NFkB U2-OS	2510	2133	1931	4717	3.39967	3.32899	3.28578	3.67367	3.36433	32
FLJ32332	Media	NFkB U2-OS	6241	4347	3810	9196	3.79525	3.63819	3.58092	3.9636	3.71672	67
FLT4	Media	NFkB U2-OS	1765	745	2304	1916	3.24674	2.87216	3.36248	3.2824	3.26457	15
FN3KRP	Media	NFkB U2-OS	1733	3769	2692	3149	3.2388	3.57623	3.43008	3.49817	3.46412	51
FUK	Media	NFkB U2-OS	5720	4651	7497	10195	3.7574	3.66755	3.87489	4.00839	3.81614	72
FZD3	Media	NFkB U2-OS	1897	2503	2251	3229	3.27807	3.39846	3.35238	3.50907	3.37542	34
GPR142	Media	NFkB U2-OS	1100	865	3707	3633	3.04139	2.93702	3.56902	3.56027	3.30083	21
GUK1	Media	NFkB U2-OS	3108	17554	21185	5786	3.49248	4.24438	4.32603	3.76238	4.00338	75
HIF1a	Media	NFkB U2-OS	3106	3264	4338	5011	3.4922	3.51375	3.63729	3.69992	3.57552	58
HK2	Media	NFkB U2-OS	1930	936	2440	1307	3.28556	2.97128	3.38739	3.11628	3.20092	10
HSPB8	Media	NFkB U2-OS	1966	2524	3366	4625	3.29358	3.40209	3.52711	3.66511	3.4646	52
HTR4	Media	NFkB U2-OS	3214	3809	4168	5444	3.50705	3.58081	3.61993	3.73592	3.60037	59
IKBKB	Media	NFkB U2-OS	3136	2003	2202	3220	3.49638	3.30168	3.34282	3.50786	3.4196	45
IKBKG	Media	NFkB U2-OS	1906	996	842	1420	3.28012	2.99826	2.92531	3.15229	3.07527	6
ITK	Media	NFkB U2-OS	5340	4274	8180	8396	3.72754	3.63083	3.91275	3.92407	3.82015	73
JAK2	Media	NFkB U2-OS	1421	2224	2582	3326	3.15259	3.34713	3.41196	3.52192	3.37955	35
JAK3	Media	NFkB U2-OS	890	581	1358	2672	2.94939	2.76418	3.1329	3.42684	3.04114	4
MAP3K2	Media	NFkB U2-OS	2660	7263	12744	5903	3.42488	3.86112	4.10531	3.77107	3.81609	71
MAST3	Media	NFkB U2-OS	2227	2693	2471	3696	3.34772	3.43024	3.39287	3.56773	3.41155	43
MLCK	Media	NFkB U2-OS	4090	5208	3356	7107	3.61172	3.71667	3.52582	3.85169	3.6642	62
MPP1	Media	NFkB U2-OS	912	1213	1065	2008	2.95999	3.08386	3.02735	3.30276	3.05561	5
NEK4	Media	NFkB U2-OS	3168	1837	2437	4995	3.50079	3.26411	3.38686	3.69854	3.44382	48
NEK6	Media	NFkB U2-OS	2826	3346	4280	4122	3.45117	3.52453	3.63144	3.61511	3.56982	57
NTSR1	Media	NFkB U2-OS	2083	1190	1278	3097	3.31869	3.07555	3.10653	3.49094	3.21261	12
OPRM1	Media	NFkB U2-OS	3005	3194	4281	5135	3.47784	3.50433	3.63155	3.71054	3.56794	56
PACE-1	Media	NFkB U2-OS	3156	1006	1193	3805	3.49914	3.0026	3.07664	3.58035	3.28789	17
PANK4	Media	NFkB U2-OS	765	2708	1150	1679	2.88366	3.43265	3.0607	3.22505	3.14287	9
PAPSS1	Media	NFkB U2-OS	1367	3337	2736	1607	3.13577	3.52336	3.43712	3.20602	3.32157	24
PHKA2	Media	NFkB U2-OS	3633	2559	4822	4720	3.56027	3.40807	3.68323	3.67394	3.6171	60
PHKG1	Media	NFkB U2-OS	556	827	1414	1065	2.74507	2.91751	3.15045	3.02735	2.97243	3
PIK3CD	Media	NFkB U2-OS	1455	1018	3538	4342	3.16286	3.00775	3.54876	3.63769	3.35581	31
PIM1	Media	NFkB U2-OS	3129	5897	4920	8080	3.49541	3.77063	3.69197	3.90741	3.7313	68
PKIA	Media	NFkB U2-OS	3941	3865	4708	7579	3.59561	3.58715	3.67284	3.87961	3.63422	61
PRKACA	Media	NFkB U2-OS	1957	1336	3448	3342	3.29159	3.12581	3.53757	3.52401	3.4078	42
PRKACB	Media	NFkB U2-OS	1924	1901	3071	4674	3.28421	3.27898	3.48728	3.66969	3.38574	37
PRKACG	Media	NFkB U2-OS	1838	1207	3014	2699	3.26435	3.08171	3.47914	3.4312	3.34777	29
PRKAG3	Media	NFkB U2-OS	2462	1824	3748	2454	3.39129	3.26102	3.5738	3.38987	3.39058	40
PRKAR1A	Media	NFkB U2-OS	2210	2073	1807	2530	3.34439	3.3166	3.25696	3.40312	3.3305	26
PRKAR1B	Media	NFkB U2-OS	3083	981	2449	3781	3.48897	2.99167	3.38899	3.57761	3.43898	47
PRKAR2A	Media	NFkB U2-OS	2742	2973	3986	3311	3.43807	3.47319	3.60054	3.51996	3.49658	53
PRKAR2B	Media	NFkB U2-OS	1574	1979	3601	1530	3.197	3.29645	3.55642	3.18469	3.24673	14
PRKX	Media	NFkB U2-OS	484	733	746	1104	2.68485	2.8651	2.87274	3.04297	2.86892	1
PTGIR	Media	NFkB U2-OS	3471	1627	5156	1973	3.54045	3.21139	3.71231	3.29513	3.41779	44
PTPN1	Media	NFkB U2-OS	1818	2084	2176	2930	3.25959	3.3189	3.33766	3.46687	3.32828	25
PTPN22	Media	NFkB U2-OS	2391	696	475	4621	3.37858	2.84261	2.67669	3.66474	3.11059	7
RELA	Media	NFkB U2-OS	719	851	596	1344	2.85673	2.92993	2.77525	3.1284	2.89333	2
ROS1	Media	NFkB U2-OS	3220	2613	3661	3096	3.50786	3.41714	3.5636	3.4908	3.49933	54
RPS6KA2	Media	NFkB U2-OS	1824	2153	4021	2371	3.26102	3.33304	3.60433	3.37493	3.35399	30
RPS6KA4	Media	NFkB U2-OS	3814	1126	1616	5506	3.58138	3.05154	3.20844	3.74084	3.39491	41
SRMS	Media	NFkB U2-OS	1929	1829	2197	3701	3.28533	3.26221	3.34183	3.56832	3.31358	22
STK32A	Media	NFkB U2-OS	2103	2921	2097	2826	3.32284	3.46553	3.3216	3.45117	3.38701	38
TRIB3	Media	NFkB U2-OS	4050	5656	4776	6669	3.60746	3.75251	3.67906	3.82406	3.71579	65
TRIO	Media	NFkB U2-OS	1463	2070	1477	2573	3.16524	3.31597	3.16938	3.41044	3.24268	13
WEE1	Media	NFkB U2-OS	1044	1258	4050	3092	3.0187	3.09968	3.60746	3.49024	3.29496	19
XPR1	Media	NFkB U2-OS	1946	1594	4581	2803	3.28914	3.20249	3.66096	3.44762	3.36838	33
XYLB	Media	NFkB U2-OS	5257	7503	10580	10479	3.72074	3.87523	4.02449	4.02032	3.94778	74
